# An Exact-Residue Atlas of Opioid Receptor Wiring and Rewiring across Ligand and Transducer Contexts

**DOI:** 10.64898/2026.08.14.744957

**Authors:** Manal A. Nael, Laxman M. Alakonda, Khaled M. Elokely

## Abstract

Opioid-receptor structures span four human receptor subtypes, diverse ligands, signaling partners, and experimental constructs. We curated 86 human opioid-receptor structures representing 84 independent experimental maps, with one unique experimental data set counted once for structure-level inference, and analyzed them using our in-house StrucMind platform. StrucMind constructs exact Ballesteros-Weinstein (BW) contact graphs, meaning residue-contact networks restricted to unambiguous generic BW positions. Relative to active transducer-bound structures, structures classified as inactive showed 2.49% lower mean contact similarity and 34.84% more rewired contacts, where rewiring is the static set of contacts gained or lost between two structures. Among 77 maps with a resolved selected-ligand site, changed contacts were 15.28% direct to the site, 40.13% adjacent at one graph edge, and 44.59% connected-distal at a finite graph distance greater than one. The deposited-water analysis identified 137 receptor-proximal waters. Sixty-one contacted at least two protein residues, including 38 that bridged at least two exact-BW residues; a separate ligand-contact branch contained 10 waters contacting both selected ligand and receptor, only 3 of which belonged to the 38-water set. None of 32 component-association tests survived global correction. For peptide versus small molecule, the smallest nominal *p* value among four outcomes corresponded to 6.18% lower shared-contact distance root-mean-square deviation (*p* = 0.00989 ; *q* = 0.3165, where *q* is the adjusted *p* value). The atlas supports bounded, testable hypotheses, not causal component, hydration, or efficacy mechanisms.
