## Supplementary material for "An Exact-Residue Atlas of Opioid Receptor Wiring and Rewiring across Ligand and Transducer Contexts": SI files: ANALYSIS_CONTRASTS.csv

hypothesis_id	contrast_label	analysis_scope	exposed_n	reference_n	exposure_definition	reference_definition	always_adjusted_covariates	hypothesis_specific_covariates	outcomes	multiplicity_family	claim_level
H01_sterol_contact_4p5	Receptor-contacting sterol	84 independent maps	26	58	sterol within 4.5 A of receptor	none resolved within 4.5 A	subtype|state|method|resolution|mapping_coverage|mapped_bw_count	binding_mode|gprotein_context	exact_bw_contact_pair_count|endpoint_mean_contact_pair_jaccard|endpoint_mean_contacts_rewired_total|endpoint_mean_shared_contact_distance_rms_delta_A	global_component_32	conditional descriptive association
H02_generic_lipid_contact_4p5	Receptor-contacting generic lipid	84 independent maps	11	73	generic non-PIP₂ lipid within 4.5 A of receptor	none resolved within 4.5 A	subtype|state|method|resolution|mapping_coverage|mapped_bw_count	binding_mode|gprotein_context	exact_bw_contact_pair_count|endpoint_mean_contact_pair_jaccard|endpoint_mean_contacts_rewired_total|endpoint_mean_shared_contact_distance_rms_delta_A	global_component_32	conditional descriptive association
H03_deposited_water_proximal	Deposited receptor-proximal water	84 independent maps	9	75	at least one occupancy >=0.7 water within 5 A of receptor	no qualifying deposited water	subtype|state|method|resolution|mapping_coverage|mapped_bw_count	binding_mode|gprotein_context	exact_bw_contact_pair_count|endpoint_mean_contact_pair_jaccard|endpoint_mean_contacts_rewired_total|endpoint_mean_shared_contact_distance_rms_delta_A	global_component_32	coverage-limited conditional descriptive association
H04_strucmind_structural_water	Two-protein-residue structural water	84 independent maps	7	77	at least one occupancy >=0.7 water with at least two protein-residue polar contacts at 3.5 A	no qualifying structural water	subtype|state|method|resolution|mapping_coverage|mapped_bw_count	binding_mode|gprotein_context	exact_bw_contact_pair_count|endpoint_mean_contact_pair_jaccard|endpoint_mean_contacts_rewired_total|endpoint_mean_shared_contact_distance_rms_delta_A	global_component_32	replication-limited conditional descriptive association
H05_gprotein_assembly	Resolved heterotrimeric G-protein assembly	84 independent maps	66	18	resolved G-protein assembly	no resolved G-protein assembly	subtype|state|method|resolution|mapping_coverage|mapped_bw_count	binding_mode	exact_bw_contact_pair_count|endpoint_mean_contact_pair_jaccard|endpoint_mean_contacts_rewired_total|endpoint_mean_shared_contact_distance_rms_delta_A	global_component_32	partner-state-construct context
H06_gbeta_contact_within_galpha	Direct receptor-Gβ contact	66 Gα-positive maps	11	55	Gβ within 4.5 A of receptor	no direct Gβ contact within a Gα-positive assembly	subtype|state|method|resolution|mapping_coverage|mapped_bw_count	binding_mode	exact_bw_contact_pair_count|endpoint_mean_contact_pair_jaccard|endpoint_mean_contacts_rewired_total|endpoint_mean_shared_contact_distance_rms_delta_A	global_component_32	within-Gα conditional descriptive association
H07_orthosteric_modality	Orthosteric peptide versus small molecule	76 resolved-modality maps	19	57	exactly one resolved orthosteric peptide modality	exactly one resolved orthosteric small-molecule modality	subtype|state|method|resolution|mapping_coverage|mapped_bw_count	gprotein_context|allosteric_context	exact_bw_contact_pair_count|endpoint_mean_contact_pair_jaccard|endpoint_mean_contacts_rewired_total|endpoint_mean_shared_contact_distance_rms_delta_A	global_component_32	exploratory ligand-modality association
H08_binding_mode	Orthosteric plus allosteric versus orthosteric only	81 resolved binding-mode maps	9	72	resolved orthosteric ligand plus allosteric modulator	resolved orthosteric ligand without allosteric modulator	subtype|state|method|resolution|mapping_coverage|mapped_bw_count	gprotein_context|orthosteric_modality	exact_bw_contact_pair_count|endpoint_mean_contact_pair_jaccard|endpoint_mean_contacts_rewired_total|endpoint_mean_shared_contact_distance_rms_delta_A	global_component_32	publication-limited binding-context association
