## Supplementary material for "An Exact-Residue Atlas of Opioid Receptor Wiring and Rewiring across Ligand and Transducer Contexts": SI files: CLAIM_TO_SOURCE_MAP.csv

claim_id	document_location	claim_summary	estimand_or_test_ids	source_artifact_id	source_filename	record_selector	source_fields	rounding_rule	claim_level	verification_status
A01	Article Abstract and Results cohort	99 screened, 86 curated structures, 84 independent maps, 3655 all pairs, and 3486 primary-map pairs	D01_COHORT	FD01	Figure_3_cohort_and_design_source.csv	table=analysis_stage	category|value	integer_exact	cohort_inventory	populated
A02	Article Results cohort	Independent maps include 18 DOR, 28 KOR, 33 MOR, and 5 NOP maps	D01_COHORT	FD01	Figure_3_cohort_and_design_source.csv	table=subtype and category ends independent_maps	category|value	integer_exact	cohort_inventory	populated
A03	Article Results state composition	The state analysis contains 16 inactive-like and 49 active-partner-bound maps	S01-S16	FD01	Figure_3_cohort_and_design_source.csv	table=state and category in inactive_like|active_partner_bound	category|value	integer_exact	cohort_inventory	populated
A04	Article Results pairwise atlas	The atlas contains every unordered curated pair and every unordered primary-map pair, totaling 3655 and 3486 pairs, respectively	D01_COHORT	FD01	Figure_3_cohort_and_design_source.csv	table=analysis_stage and category in All structure pairs|Primary-map pairs	category|value	integer_exact	descriptive_static_pairwise	populated
A05	Article Results state validation	Six of 16 literature-directed state outcomes pass within-family BH at q below 0.05	S01-S16	FD03	Figure_7A_corrected_state_validation_source.csv	status=estimated	q_value_bh_state_validation_family|outcome|claim_level	count q<0.05; retain source precision	literature_directed_within_cohort_positive_control	populated
A06	Article Results state validation	All six reported state-outcome coefficients retain their sign across every eligible structure deletion	S01-S04;S11-S12	FD20	Data_state_leave_one_out_summary.csv	all records	model_eligible_structure_count|successful_full_endpoint_recomputations|sign_consistency_percent|minimum_leave_one_out_coefficient|maximum_leave_one_out_coefficient	one_decimal_percent_and_source_coefficient_precision	literature_directed_within_cohort_positive_control	populated
A07	Article Results selected-ligand wiring	Selected-ligand exact-BW sites are resolved in 77 primary maps	P03;E009-E011	FD05	Figure_9B_site_group_wiring_percentages_source.csv	site_group=selected_ligand_union	positive_structure_count|localization_status	integer_exact	descriptive_static_spatial	populated
A08	Article Results selected-ligand rewiring	The selected-ligand pair set includes 2926 pairs and 239736 primary shared-node changed contacts	P02;P03;E009;E010;E012;E035	FD06	Figure_9C_site_group_rewiring_percentages_source.csv	site_group=selected_ligand_union	both_site_positive_pair_count|pooled_rewired_contact_count	integer_exact	descriptive_static_spatial	populated
A09	Article Results spatial composition	Primary shared-node selected-ligand changed contacts are partitioned across direct, adjacent, connected distal, and disconnected strata	P03;E012;E035	FD06	Figure_9C_site_group_rewiring_percentages_source.csv	site_group=selected_ligand_union	pooled_changed_direct_percent|pooled_changed_adjacent_percent|pooled_changed_connected_distal_percent|pooled_changed_disconnected_percent	two_decimal_percent	descriptive_static_spatial	populated
A10	Article Results component coverage	Sterol, generic lipid, G-protein, Gβ, β-arrestin, PIP₂-like lipid, and sodium coverage use assembly and contact labels separately	P03;E008	FD09	Figure_11B_component_partner_coverage_source.csv	all records	category|component_or_partner|measure|map_count|denominator_maps|definition	integer_count and three_decimal_fraction	descriptive_deposited_coordinate_prevalence	populated
A11	Article Results efficacy coverage	Fine efficacy categories are retained descriptively but sparse categories are not used as separate general-effect tests	D01_COHORT	FD10	Figure_11D_efficacy_category_prevalence_source.csv	all records	ligand_activity|map_count|map_percent|interpretation	integer_count and two_decimal_percent	descriptive_category_only	populated
A12	Article Results component family	All 32 analysis-family component models are estimated and none passes one global BH procedure at q below 0.05	C001-C032	FD11	Figure_S5_complete_32_test_global_BH_source.csv	status=estimated	status|q_value_global_bh|passes_global_bh_0p05	integer count and source precision	conditional_descriptive_association_not_causal	populated
A13	Article Results component magnitude	Adjusted percentage shifts and their confidence intervals are descriptive magnitude summaries and do not replace the global 32-test result	E028	FD26	Data_component_percentage_effect_summary.csv	all records	adjusted_percent_of_observed_unexposed_mean|adjusted_ci95_low_percent_of_unexposed_mean|adjusted_ci95_high_percent_of_unexposed_mean|global_q|evidence_band|interpretation	retain_source_precision	conditional_descriptive_association_not_causal	populated
A14	Article Results water atlas	At default thresholds the branched sets contain P=137, B_any=85, C=61, R2=52, C_B1=44, C_B2=38, and L=10 waters	P04;W01_P;W02_BANY;W03_C;W04_R2;W05_CB1;W06_CB2;W07_L	FD14	Figure_13A_water_estimand_funnel_source.csv	display_order=1..7	water_definition|branch_id|all_84_water_count|all_84_positive_map_count	integer_exact	deposited_static_water_estimands	populated
A15	Article Results water branch interpretation	Three of 10 ligand-bridge waters overlap C_B2 and seven lie outside the two-protein core; L is not a sixth core stage	W07_L;W08_L_INTERSECT_CB2;W09_L_OUTSIDE_C	MM05	WATER_ESTIMAND_DEFINITIONS.json	estimand_id in W07_L|W08_L_INTERSECT_CB2|W09_L_OUTSIDE_C	definition|all_maps_water_count	integer_exact	deposited_static_water_estimands	populated
A16	Article Discussion water recurrence	Coordinate, topology, and PLIP recurrence are distinct static-coordinate estimands and do not estimate solution hydration	P04;WR01_TOPOLOGY;WR02_COMPLETE_LINKAGE;WR03_SINGLE_LINKAGE;WR04_PAIRWISE_MATCH;WR05_PLIP_ROLE_CROSSVALIDATION	MM05	WATER_ESTIMAND_DEFINITIONS.json	recurrence_estimands all	unit|rule|recurrence_threshold|source_artifact_id	no numerical rounding	static_recurrence_not_solution_hydration	populated
A17	Article Boundaries endpoint redundancy	Across 84 independent-map endpoint means, contact Jaccard similarity and rewired-contact count have Pearson r = -0.997460 under the primary shared-node estimand	P02;E055	FD21	Data_endpoint_outcome_correlation.csv	all records	outcome_x|outcome_y|n_complete_maps|pearson_r|estimand|interpretation	six_decimal_correlation	descriptive_redundancy_assessment_not_independent_evidence	populated
A18	Article Table 1 and Results selected-site coverage	Selected-ligand exact-BW sites are resolved in 79 of 86 curated structures and 77 of 84 independent maps	P03;E008;E009	FD01	Figure_3_cohort_and_design_source.csv	table=analysis_stage and category in Selected-ligand union resolved structures|Selected-ligand union resolved independent maps	category|value	integer_exact	descriptive_static_spatial	populated
A19	Article Figure 1A receptor architecture	Full-length MOR, KOR, DOR, and NOP sequences are partitioned into deposited receptor segments	D00_FIGURE_1_ARCHITECTURE	FD30	Figure_1A_receptor_architecture_source.csv	all records	receptor|gene|sequence_length|segment|start_position|end_position	integer_exact	descriptive_receptor_architecture	populated
A20	Article Figure 1A motif architecture	Conserved opioid-receptor motif residues are positioned by exact generic number and full-length sequence position	D00_FIGURE_1_ARCHITECTURE	FD31	Figure_1A_motif_positions_source.csv	all records	receptor|motif|bw_position|amino_acid|sequence_position	integer_exact	descriptive_receptor_architecture	populated
A21	Article Figure 1B method architecture	The cohort-to-claim workflow identifies the outputs, Supporting Information locations, introduced core-atlas pseudocode crosswalk, normalization registry, equations, and claim map	P01-P04	FD32	Figure_1B_method_architecture_source.csv	all records	order|stage|output|si_location|method_specification	no numerical rounding	methods_architecture	populated
SI01	Supporting Information Methods exact mapping	Only exact target-receptor SIFTS to UniProt to GPCRdb mappings enter the exact-BW graph; heuristic mapping is disallowed	P01	MM01	METHOD_PARAMETERS.json	mapping	coordinate_to_uniprot|uniprot_to_generic_number|heuristic_mapping_allowed	no numerical rounding	methods_definition	populated
SI02	Supporting Information Methods primary graph	The primary graph uses the first deposited model, all distinct mapped residue pairs without sequence-separation exclusion, conformer A for the 4N6H 0.5/0.5 A/B alternate-location tie, an undirected exact-BW CA8 graph, and five defined contact sensitivities	P01;E001;E002	MM01	METHOD_PARAMETERS.json	coordinate_selection.receptor_graph_construction and contact_graphs	model_selection|sequence_separation_exclusion|alternate_location_selection|graph_type|primary|sensitivities	one_decimal_angstrom_and_exact_occupancy	methods_definition	populated
SI03	Supporting Information Methods state inference	The 16 state outcomes use HC3 t inference, two-sided tests, and BH within the 16-outcome family	S01-S16	MM06	STATE_OUTCOMES.csv	all records	covariance|inference_sidedness|multiplicity_family|q_value_bh	retain source precision	methods_and_within_cohort_positive_control	populated
SI04	Supporting Information Methods component inference	Eight contrasts crossed with four outcomes define one 32-test BH family	C001-C032	MM07	COMPONENT_TESTS.csv	all records	hypothesis_id|outcome|multiplicity_family|q_value_global_bh	retain source precision	methods_and_conditional_descriptive	populated
SI05	Supporting Information Methods spatial bootstrap	Site-resolved spatial intervals use separate exposed and reference map resampling with 5000 valid replicates; dyadic outcomes carry fixed endpoint means over 76 observed dyads and intrinsic static outcomes carry observed per-map fractions	P03;E011;E012;E037	MM01	METHOD_PARAMETERS.json	statistics.resampling	spatial_composition_structure_bootstrap_replicates|valid_replicate_conditioning.spatial_structure|deterministic_seed_rules.spatial_structure_tag	integer_exact_and_branch_specific_rule	methods_definition	populated
SI06	Supporting Information Methods component bootstrap	Estimable structure contrasts use 10000 valid group-wise resamples; publication clustering attempts 10000 publication-key draws and conditions percentile limits on draws with both exposure levels and a nonzero reference mean; matched intervals resample pair-level percentages	E027-E030	MM01	METHOD_PARAMETERS.json	statistics.resampling	component_effect_structure_bootstrap_replicates|component_effect_publication_cluster_bootstrap_replicates|matched_percentage_bootstrap_replicates|valid_replicate_conditioning|deterministic_seed_rules	integer_exact_and_valid_draw_conditioning	methods_definition	populated
SI07	Supporting Information Methods matching	Matching variables are standardized once over the full hypothesis-specific scope with population standard deviation, followed by exact-stratum optimal assignment without replacement or caliper; sign flips use raw full enumeration through 18 pairs and 100000 Monte Carlo draws with plus-one correction only above 18; all 32 saved tests are exact	E031;E032	MM01	METHOD_PARAMETERS.json	statistics.matching	assignment|standardization_scope|standardization_scale|caliper|sign_flip_exact_rule|sign_flip_monte_carlo_replicates|sign_flip_monte_carlo_plus_one_correction|sign_flip_monte_carlo_seed_rule|saved_component_sign_flip_results	integer_exact_and_branch_specific_rule	methods_definition	populated
SI08	Supporting Information Methods leave-one-out	Structure and publication leave-one-out sensitivity deletes incident pairs, recomputes endpoint means, and refits	P02;E022	MM01	METHOD_PARAMETERS.json	statistics.leave_one_out	component_models|state_retained_outcomes	no numerical rounding	methods_definition	populated
SI09	Supporting Information Methods pair-site assignment	Lost edges use the source site with destination fallback, gained edges use the destination site with source fallback, conserved edges use the most proximal resolved pair endpoint, and pairs with neither site resolved are omitted	P03;E009-E012	MM04	METHOD_EQUATIONS.json	equation_id=E010	expression|expression_latex|definition	no numerical rounding	methods_definition	populated
SI10	Supporting Information Methods pair edge universe	The primary pair estimand induces both exact-BW graphs on the shared node set before intersection, union, gain, loss, rewiring, and conserved-edge distance calculations; the uninduced full-edge comparison is a sensitivity	P02;E035;E036	MM01	METHOD_PARAMETERS.json	pairwise_comparison	primary_estimand|shared_node_intersection|primary_edge_universe|full_edge_sensitivity	no numerical rounding	methods_definition	populated
SI11	Supporting Information Methods cohort ranking	Candidate receptor-chain records use inclusive mapped UniProt union span and interval-length-weighted sequence identity	E033;E034	MM01	METHOD_PARAMETERS.json	cohort_selection	mapped_union_span_interval_rule|interval_length_weighted_sequence_identity	no numerical rounding	methods_definition	populated
SI12	Supporting Information Methods water reference sensitivity	After removing 4N6H before reference selection, 4RWD is selected and the reported 1.0 A coordinate recurrence counts agree between the fixed and reselected reference frames; exact-BW topology recurrence is reference-free	P04;E038	MM05	WATER_ESTIMAND_DEFINITIONS.json	sensitivity_policy.dominant_map_reselected_reference	rule|reported_radius_A|complete_linkage_recurrent_cluster_count|single_linkage_recurrent_cluster_count|map_pairs_with_at_least_one_coordinate_match|positive_map_pair_count|comparison_to_fixed_frame|topology_reference_dependence	integer_exact_and_one_decimal_angstrom	methods_definition	populated
SI13	Supporting Information Methods normalization	Every reported quantity is labeled raw, normalized, standardized, or percentage-scaled with an explicit numerator, denominator or reference, scope, zero rule, missing rule, and interpretation	NR001-NR084	MM17	NORMALIZATION_REGISTRY.csv	all records	reported_quantity|scale_status|numerator|denominator_or_reference|scope|zero_rule|missing_rule|interpretation	no numerical rounding	methods_definition	populated
SI14	Supporting Information Methods matched-pair reproducibility	Every released matched-pair percentage can be recalculated from the exposed and unexposed structure IDs and outcome values as 100 times the exposed-minus-unexposed difference divided by the absolute unexposed value	E030	SD003	Data_component_matched_pair_detail.csv	all records	match_id|outcome|exposed_structure_id|unexposed_structure_id|exposed_outcome_value|unexposed_outcome_value|exposed_minus_unexposed|matched_percent_difference|matched_percent_formula	retain source precision	methods_and_sensitivity_reproducibility	populated
SI15	Supporting Information Methods analysis-domain sensitivity	Full-edge sensitivity and shared-node primary estimates are explicitly separated and every reported comparison difference is shared-node primary minus full-edge sensitivity	P02;E035;E036	SD036	Sensitivity_component_family_estimand_comparison.csv	all records	full_edge_sensitivity_coefficient_exposed_minus_unexposed|shared_node_primary_coefficient_exposed_minus_unexposed|shared_minus_full_coefficient_exposed_minus_unexposed|full_edge_sensitivity_ci95_low_hc3_t|shared_node_primary_ci95_low_hc3_t|shared_minus_full_reported_lower_endpoint_difference|full_edge_sensitivity_ci95_high_hc3_t|shared_node_primary_ci95_high_hc3_t|shared_minus_full_reported_upper…	retain source precision	methods_and_estimand_sensitivity	populated
SI16	Supporting Information Methods undefined pair-dependent counts	Site groups with zero eligible both-site-positive structure pairs retain blank pair-dependent changed-contact counts rather than numerical zeros	P03;E011;E012	SD009	Data_site_group_contact_counts.csv	both_site_positive_pair_count=0	both_site_positive_pair_count|pooled_changed_contact_count|pooled_changed_direct_contact_count|pooled_changed_adjacent_contact_count|pooled_changed_connected_distal_contact_count|pooled_changed_disconnected_contact_count	no numerical rounding	missing_value_semantics	populated
SI17	Supporting Information figure traceability	Every Article and Supporting Information figure panel, including each integrated three-dimensional Article figure, is cross-referenced to released source tables and structural evidence	D08_PUBLICATION_ARTIFACTS	SD002	FIGURE_TO_SOURCE_MAP.csv	all records	document_scope|figure_id|panel|pdf_filename|source_artifact_ids|source_csvs|relationship|claim_boundary	no numerical rounding	traceability_metadata	populated
