## Supplementary material for "An Exact-Residue Atlas of Opioid Receptor Wiring and Rewiring across Ligand and Transducer Contexts": SI files: COMPANION_INDEX.csv

article_figure	pdf	pml	panel_pdbs	primary_evidence	coordinate_observation	claim_boundary
2	../figures/pdf/Figure_2_conserved_opioid_receptor_architecture_3D.pdf	../figures/pml/Figure_02_architecture.pml	../figures/structures/F02_8F7R_MOR.pdb; ../figures/structures/F02_8F7S_DOR.pdb; ../figures/structures/F02_8F7W_KOR.pdb; ../figures/structures/F02_8F7X_NOP.pdb	Figure_02_motif_residues.csv	Aligned four-subtype receptor architecture with selected conserved generic-position motifs	Architecture and motif context; no component-effect claim
4	../figures/pdf/Figure_4_representative_cohort_coordinate_contexts_3D.pdf	../figures/pml/Figure_04_cohort_contexts.pml	../figures/structures/F04_4DJH_inactive.pdb; ../figures/structures/F04_8F7W_peptide_Gi.pdb; ../figures/structures/F04_9L60_allosteric_Gi.pdb; ../figures/structures/F04_9ZZO_arrestin_PIO.pdb	STRUCTURAL_COMPANION_PROVENANCE.csv	Four resolved coordinate contexts illustrate cohort breadth	Examples do not establish general component or efficacy effects
6	../figures/pdf/Figure_6_pairwise_metric_extremes_3D.pdf	../figures/pml/Figure_06_pairwise_extremes.pml	../figures/structures/F04_4DJH_inactive.pdb; ../figures/structures/F06_9PA5_MOR.pdb; ../figures/structures/F06_7YIT_KOR.pdb; ../figures/structures/F06_9MQI_MOR.pdb	Figure_06_pairwise_extremes.csv	Maximum exact-position contact Jaccard distance and Kabsch root-mean-square-deviation pairs	Metric exemplars; no isolated mechanistic interpretation
8	../figures/pdf/Figure_8_state_interface_3D.pdf	../figures/pml/Figure_08_state_interface.pml	../figures/structures/F08_6VI4_inactive_KOR.pdb; ../figures/structures/F08_7Y1F_active_KOR_Gi.pdb	Figure_08_recurrent_galpha_sites.csv	Inactive-to-active KOR overlay with representative contact changes and recurrent G protein alpha-subunit sites	Representative contact links and mapped interface recurrence
10	../figures/pdf/Figure_10_role_aware_wiring_3D.pdf	../figures/pml/Figure_10_role_aware_wiring.pml	../figures/structures/F10_9L60_wiring.pdb	Figure_10_9L60_node_classes.csv	Mutually exclusive direct, adjacent, and connected-distal classes in the 8 Angstrom C-alpha graph	Connected-distal indicates graph connectivity rather than causal allostery
12	../figures/pdf/Figure_12_components_partner_interfaces_3D.pdf	../figures/pml/Figure_12_components.pml	../figures/structures/F04_9L60_allosteric_Gi.pdb; ../figures/structures/F04_9ZZO_arrestin_PIO.pdb; ../figures/structures/F12_9PXW_Gbeta.pdb	Figure_12_component_interface_sites.csv	Resolved peptide, modulator, cholesterol, arrestin, PIO, and G protein beta-subunit relationships	Coordinate relationships remain subject to cohort boundaries
14	../figures/pdf/Figure_14_recurrent_water_bridge_3D.pdf	../figures/pml/Figure_14_waters.pml	../figures/structures/F14_4N6H_water.pdb; ../figures/structures/F14_4DJH_water.pdb; ../figures/structures/F14_4EA3_water.pdb	Figure_14_recurrent_water_instances.csv	Recurrent deposited-water geometry between exact positions 3x32 and 3x35	Only 4DJH is in the selected-ligand water branch; recurrence is not causality
