## Supplementary material for "An Exact-Residue Atlas of Opioid Receptor Wiring and Rewiring across Ligand and Transducer Contexts": SI files: COMPONENT_TESTS.csv

test_id	hypothesis_id	hypothesis_label	scope	comparison	outcome	n	n_exposed	n_reference	model_equation_id	covariance	inference_sidedness	multiplicity_family	q_value_global_bh	passes_q_0p05	status	claim_level
C001	H01_sterol_contact_4p5	Receptor-contacting sterol	all_84_primary_maps	present_versus_absent_at_4p5_A	endpoint_mean_contact_pair_jaccard	84	26	58	E024	HC3_t	two_sided	component_32	0.7250506093184936	0	estimated	conditional_descriptive_association_not_causal
C002	H01_sterol_contact_4p5	Receptor-contacting sterol	all_84_primary_maps	present_versus_absent_at_4p5_A	endpoint_mean_contacts_rewired_total	84	26	58	E024	HC3_t	two_sided	component_32	0.7250506093184936	0	estimated	conditional_descriptive_association_not_causal
C003	H01_sterol_contact_4p5	Receptor-contacting sterol	all_84_primary_maps	present_versus_absent_at_4p5_A	endpoint_mean_shared_contact_distance_rms_delta_A	84	26	58	E024	HC3_t	two_sided	component_32	0.6970271926889159	0	estimated	conditional_descriptive_association_not_causal
C004	H01_sterol_contact_4p5	Receptor-contacting sterol	all_84_primary_maps	present_versus_absent_at_4p5_A	exact_bw_contact_pair_count	84	26	58	E024	HC3_t	two_sided	component_32	0.9009743112822876	0	estimated	conditional_descriptive_association_not_causal
C005	H02_generic_lipid_contact_4p5	Receptor-contacting generic lipid	all_84_primary_maps	present_versus_absent_at_4p5_A	endpoint_mean_contact_pair_jaccard	84	11	73	E024	HC3_t	two_sided	component_32	0.6970271926889159	0	estimated	conditional_descriptive_association_not_causal
C006	H02_generic_lipid_contact_4p5	Receptor-contacting generic lipid	all_84_primary_maps	present_versus_absent_at_4p5_A	endpoint_mean_contacts_rewired_total	84	11	73	E024	HC3_t	two_sided	component_32	0.6970271926889159	0	estimated	conditional_descriptive_association_not_causal
C007	H02_generic_lipid_contact_4p5	Receptor-contacting generic lipid	all_84_primary_maps	present_versus_absent_at_4p5_A	endpoint_mean_shared_contact_distance_rms_delta_A	84	11	73	E024	HC3_t	two_sided	component_32	0.6970271926889159	0	estimated	conditional_descriptive_association_not_causal
C008	H02_generic_lipid_contact_4p5	Receptor-contacting generic lipid	all_84_primary_maps	present_versus_absent_at_4p5_A	exact_bw_contact_pair_count	84	11	73	E024	HC3_t	two_sided	component_32	0.9737162826717553	0	estimated	conditional_descriptive_association_not_causal
C009	H03_deposited_water_proximal	Deposited receptor-proximal water	all_84_primary_maps	present_versus_absent	endpoint_mean_contact_pair_jaccard	84	9	75	E024	HC3_t	two_sided	component_32	0.9737162826717553	0	estimated	conditional_descriptive_association_not_causal
C010	H03_deposited_water_proximal	Deposited receptor-proximal water	all_84_primary_maps	present_versus_absent	endpoint_mean_contacts_rewired_total	84	9	75	E024	HC3_t	two_sided	component_32	0.9737162826717553	0	estimated	conditional_descriptive_association_not_causal
C011	H03_deposited_water_proximal	Deposited receptor-proximal water	all_84_primary_maps	present_versus_absent	endpoint_mean_shared_contact_distance_rms_delta_A	84	9	75	E024	HC3_t	two_sided	component_32	0.7250506093184936	0	estimated	conditional_descriptive_association_not_causal
C012	H03_deposited_water_proximal	Deposited receptor-proximal water	all_84_primary_maps	present_versus_absent	exact_bw_contact_pair_count	84	9	75	E024	HC3_t	two_sided	component_32	0.9737162826717553	0	estimated	conditional_descriptive_association_not_causal
C013	H04_strucmind_structural_water	Structural water core	all_84_primary_maps	present_versus_absent	endpoint_mean_contact_pair_jaccard	84	7	77	E024	HC3_t	two_sided	component_32	0.7250506093184936	0	estimated	conditional_descriptive_association_not_causal
C014	H04_strucmind_structural_water	Structural water core	all_84_primary_maps	present_versus_absent	endpoint_mean_contacts_rewired_total	84	7	77	E024	HC3_t	two_sided	component_32	0.7250506093184936	0	estimated	conditional_descriptive_association_not_causal
C015	H04_strucmind_structural_water	Structural water core	all_84_primary_maps	present_versus_absent	endpoint_mean_shared_contact_distance_rms_delta_A	84	7	77	E024	HC3_t	two_sided	component_32	0.4510647327333751	0	estimated	conditional_descriptive_association_not_causal
C016	H04_strucmind_structural_water	Structural water core	all_84_primary_maps	present_versus_absent	exact_bw_contact_pair_count	84	7	77	E024	HC3_t	two_sided	component_32	0.9737162826717553	0	estimated	conditional_descriptive_association_not_causal
C017	H05_gprotein_assembly	G-protein assembly	all_84_primary_maps	present_versus_absent	endpoint_mean_contact_pair_jaccard	84	66	18	E024	HC3_t	two_sided	component_32	0.9737162826717553	0	estimated	conditional_descriptive_association_not_causal
C018	H05_gprotein_assembly	G-protein assembly	all_84_primary_maps	present_versus_absent	endpoint_mean_contacts_rewired_total	84	66	18	E024	HC3_t	two_sided	component_32	0.9737162826717553	0	estimated	conditional_descriptive_association_not_causal
C019	H05_gprotein_assembly	G-protein assembly	all_84_primary_maps	present_versus_absent	endpoint_mean_shared_contact_distance_rms_delta_A	84	66	18	E024	HC3_t	two_sided	component_32	0.9737162826717553	0	estimated	conditional_descriptive_association_not_causal
C020	H05_gprotein_assembly	G-protein assembly	all_84_primary_maps	present_versus_absent	exact_bw_contact_pair_count	84	66	18	E024	HC3_t	two_sided	component_32	0.9737162826717553	0	estimated	conditional_descriptive_association_not_causal
C021	H06_gbeta_contact_within_galpha	Direct Gβ contact within Gα assemblies	within_66_galpha_assemblies	present_versus_absent_at_4p5_A	endpoint_mean_contact_pair_jaccard	66	11	55	E024	HC3_t	two_sided	component_32	0.9737162826717553	0	estimated	conditional_descriptive_association_not_causal
C022	H06_gbeta_contact_within_galpha	Direct Gβ contact within Gα assemblies	within_66_galpha_assemblies	present_versus_absent_at_4p5_A	endpoint_mean_contacts_rewired_total	66	11	55	E024	HC3_t	two_sided	component_32	0.9737162826717553	0	estimated	conditional_descriptive_association_not_causal
C023	H06_gbeta_contact_within_galpha	Direct Gβ contact within Gα assemblies	within_66_galpha_assemblies	present_versus_absent_at_4p5_A	endpoint_mean_shared_contact_distance_rms_delta_A	66	11	55	E024	HC3_t	two_sided	component_32	0.9737162826717553	0	estimated	conditional_descriptive_association_not_causal
C024	H06_gbeta_contact_within_galpha	Direct Gβ contact within Gα assemblies	within_66_galpha_assemblies	present_versus_absent_at_4p5_A	exact_bw_contact_pair_count	66	11	55	E024	HC3_t	two_sided	component_32	0.9737162826717553	0	estimated	conditional_descriptive_association_not_causal
C025	H07_orthosteric_modality	Orthosteric ligand modality	within_76_orthosteric_maps	peptide_versus_small_molecule	endpoint_mean_contact_pair_jaccard	76	19	57	E024	HC3_t	two_sided	component_32	0.3620044484253431	0	estimated	conditional_descriptive_association_not_causal
C026	H07_orthosteric_modality	Orthosteric ligand modality	within_76_orthosteric_maps	peptide_versus_small_molecule	endpoint_mean_contacts_rewired_total	76	19	57	E024	HC3_t	two_sided	component_32	0.3620044484253431	0	estimated	conditional_descriptive_association_not_causal
C027	H07_orthosteric_modality	Orthosteric ligand modality	within_76_orthosteric_maps	peptide_versus_small_molecule	endpoint_mean_shared_contact_distance_rms_delta_A	76	19	57	E024	HC3_t	two_sided	component_32	0.3165175990331243	0	estimated	conditional_descriptive_association_not_causal
C028	H07_orthosteric_modality	Orthosteric ligand modality	within_76_orthosteric_maps	peptide_versus_small_molecule	exact_bw_contact_pair_count	76	19	57	E024	HC3_t	two_sided	component_32	0.7250506093184936	0	estimated	conditional_descriptive_association_not_causal
C029	H08_binding_mode	Binding mode	within_81_classified_maps	allosteric_versus_orthosteric	endpoint_mean_contact_pair_jaccard	81	9	72	E024	HC3_t	two_sided	component_32	0.6970271926889159	0	estimated	conditional_descriptive_association_not_causal
C030	H08_binding_mode	Binding mode	within_81_classified_maps	allosteric_versus_orthosteric	endpoint_mean_contacts_rewired_total	81	9	72	E024	HC3_t	two_sided	component_32	0.6970271926889159	0	estimated	conditional_descriptive_association_not_causal
C031	H08_binding_mode	Binding mode	within_81_classified_maps	allosteric_versus_orthosteric	endpoint_mean_shared_contact_distance_rms_delta_A	81	9	72	E024	HC3_t	two_sided	component_32	0.7250506093184936	0	estimated	conditional_descriptive_association_not_causal
C032	H08_binding_mode	Binding mode	within_81_classified_maps	allosteric_versus_orthosteric	exact_bw_contact_pair_count	81	9	72	E024	HC3_t	two_sided	component_32	0.7291068563069133	0	estimated	conditional_descriptive_association_not_causal
