## Supplementary material for "An Exact-Residue Atlas of Opioid Receptor Wiring and Rewiring across Ligand and Transducer Contexts": SI files: Data_all_pair_graph_statistics.csv

scope	pair_count	median_kabsch_rmsd_A	median_shared_node_contact_jaccard_distance	median_union_edge_set_contact_jaccard_distance	spearman_rho_rmsd_vs_shared_node_contact_distance	spearman_p_value_rmsd_vs_shared_node_contact_distance	spearman_rho_rmsd_vs_union_edge_set_contact_distance	spearman_p_value_rmsd_vs_union_edge_set_contact_distance	primary_estimand
all_pairs	3655	1.3064984703400908	0.07176141658900281	0.08483754512635377	0.9117898322074418	0.0	0.8502096587197174	0.0	Both contact sets are induced on the exact-BW node intersection before primary Jaccard calculation.
within_subtype	1136	1.034293156707543	0.059182727946627156						Both contact sets are induced on the exact-BW node intersection before primary Jaccard calculation.
cross_subtype	2519	1.3750485711426994	0.07685098406747892						Both contact sets are induced on the exact-BW node intersection before primary Jaccard calculation.
