## Supplementary material for "An Exact-Residue Atlas of Opioid Receptor Wiring and Rewiring across Ligand and Transducer Contexts": SI files: Data_component_percentage_effect_summary.csv

hypothesis_id	hypothesis_label	best_observed_outcome_by_adjusted_p	adjusted_coefficient	adjusted_percent_of_observed_unexposed_mean	adjusted_ci95_low_percent_of_unexposed_mean	adjusted_ci95_high_percent_of_unexposed_mean	nominal_p	global_q	matched_pair_count	discordant_publication_count	structure_leave_one_out_sign_consistency_percent	matched_pair_majority_direction_percent	evidence_band	interpretation
H01_sterol_contact_4p5	Receptor-contacting sterol	endpoint_mean_shared_contact_distance_rms_delta_A	-0.0247906139911252	-7.27579459867592	-17.563470232894776	3.011881035542935	0.1627689386689191	0.6970271926889159	17	6	100.0	70.58823529411765	descriptive_magnitude_without_clear_adjusted_signal	Report prevalence and percentage magnitude descriptively; direction is not securely identified.
H02_generic_lipid_contact_4p5	Receptor-contacting generic lipid	endpoint_mean_shared_contact_distance_rms_delta_A	-0.0187967606307337	-5.759053293738512	-13.392808614047862	1.8747020265707768	0.1368816280992145	0.6970271926889159	5	2	100.0	40.0	descriptive_magnitude_without_clear_adjusted_signal	Report prevalence and percentage magnitude descriptively; direction is not securely identified.
H03_deposited_water_proximal	Deposited receptor-proximal water	endpoint_mean_shared_contact_distance_rms_delta_A	0.0111597696161011	3.41922548377827	-3.6862467759841335	10.524697743540735	0.3404132188828412	0.7250506093184936	6	1	100.0	50.0	descriptive_magnitude_without_clear_adjusted_signal	Report prevalence and percentage magnitude descriptively; direction is not securely identified.
H04_strucmind_structural_water	two-protein-residue structural water	endpoint_mean_shared_contact_distance_rms_delta_A	0.0249757338280649	7.667842226704708	-0.2143906010058271	15.550075054415242	0.0563830915916718	0.4510647327333751	4	1	100.0	75.0	descriptive_magnitude_without_clear_adjusted_signal	Report prevalence and percentage magnitude descriptively; direction is not securely identified.
H05_gprotein_assembly	Resolved G-protein assembly	endpoint_mean_shared_contact_distance_rms_delta_A	0.0056774916697048	1.5845037992396056	-14.07643049492945	17.24543809340869	0.8406675055154462	0.9737162826717553	2	1	98.8095238095238	50.0	descriptive_magnitude_without_clear_adjusted_signal	Report prevalence and percentage magnitude descriptively; direction is not securely identified.
H06_gbeta_contact_within_galpha	Direct receptor-G-beta contact within G-alpha structures	exact_bw_contact_pair_count	3.241790263516569	0.3082348768146102	-1.2246720746650228	1.8411418282942433	0.6884381501310523	0.9737162826717553	9	5	98.8095238095238	55.55555555555556	descriptive_magnitude_without_clear_adjusted_signal	Report prevalence and percentage magnitude descriptively; direction is not securely identified.
H07_orthosteric_modality	Orthosteric peptide versus small molecule	endpoint_mean_shared_contact_distance_rms_delta_A	-0.0208216534752098	-6.179687869223575	-10.820898748945329	-1.538476989501789	0.0098911749697851	0.3165175990331243	18	5	100.0	77.77777777777779	exploratory_directionally_consistent	Percentage magnitude may be reported as exploratory; not a causal or general effect.
H08_binding_mode	Orthosteric-plus-allosteric versus orthosteric-only	endpoint_mean_contact_pair_jaccard	0.0043561413457553	0.47132345585695967	-0.24434652477109486	1.186993436485036	0.1930972509101055	0.6970271926889159	9	1	100.0	55.55555555555556	descriptive_magnitude_without_clear_adjusted_signal	Report prevalence and percentage magnitude descriptively; direction is not securely identified.
