## Supplementary material for "An Exact-Residue Atlas of Opioid Receptor Wiring and Rewiring across Ligand and Transducer Contexts": SI files: Data_endpoint_outcome_correlation.csv

outcome_x	outcome_y	n_complete_maps	pearson_r	estimand	interpretation
endpoint_mean_contact_pair_jaccard	endpoint_mean_contacts_rewired_total	84	-0.99745997681869747	endpoint means from pairwise shared-node exact-BW contact comparisons	descriptive redundancy audit; not independent evidence
