## Supplementary material for "An Exact-Residue Atlas of Opioid Receptor Wiring and Rewiring across Ligand and Transducer Contexts": SI files: Data_site_group_contact_counts.csv

site_group	positive_structure_count	both_site_positive_pair_count	pooled_static_graph_edge_count	pooled_changed_contact_count	pooled_static_direct_edge_count	pooled_static_direct_edge_percent	pooled_changed_direct_contact_count	pooled_changed_direct_contact_percent	pooled_static_adjacent_edge_count	pooled_static_adjacent_edge_percent	pooled_changed_adjacent_contact_count	pooled_changed_adjacent_contact_percent	pooled_static_connected_distal_edge_count	pooled_static_connected_distal_edge_percent	pooled_changed_connected_distal_contact_count	pooled_changed_connected_distal_contact_percent	pooled_static_disconnected_edge_count	pooled_static_disconnected_edge_percent	pooled_changed_disconnected_contact_count	pooled_changed_disconnected_contact_percent
all_partner_interface	72	2556	75708	182655	7639	10.090082950282666	12694	6.949713941583861	13020	17.197654144872406	28135	15.403356053762558	55049	72.71226290484493	141826	77.64693000465358	0	0.0	0	0.0
allosteric_modulator	10	45	10550	1913	997	9.450236966824644	119	6.2205959226346055	1729	16.38862559241706	436	22.791427077888134	7824	74.1611374407583	1358	70.98797699947725	0	0.0	0	0.0
beta_arrestin_interface	1	0	965		65	6.7357512953367875			138	14.300518134715025			762	78.96373056994818			0	0.0
g_alpha_interface	66	2145	69467	142899	6400	9.213007615126607	8109	5.67463733126194	10503	15.11940921588668	16101	11.267398652194906	52564	75.66758316898671	118689	83.05796401654315	0	0.0	0	0.0
g_beta_interface	3	3	3133	232	36	1.1490584104691988	0	0.0	102	3.2556654963293967	2	0.8620689655172413	2995	95.5952760932014	230	99.13793103448276	0	0.0	0	0.0
g_gamma_interface	0	0	0		0				0				0				0
generic_lipid	11	55	11887	5247	1969	16.564313956422982	780	14.86563750714694	3265	27.466980735257003	1896	36.134934248141796	6653	55.96870530832001	2571	48.99942824471126	0	0.0	0	0.0
orthosteric_peptide	19	171	20291	10651	2671	13.163471489823074	1553	14.580790536099897	6788	33.4532551377458	4460	41.874002441085345	10832	53.38327337243113	4638	43.54520702281476	0	0.0	0	0.0
orthosteric_small_molecule	57	1596	59927	139743	7344	12.25491014067115	20745	14.845108520641464	19286	32.1824886945784	54274	38.83843913469727	33297	55.56260116475045	64724	46.31645234466127	0	0.0	0	0.0
pip2_like_lipid	0	0	0		0				0				0				0
selected_ligand_union	77	2926	81261	239736	10883	13.392648379911643	36627	15.278055861447593	26431	32.5260580106078	96218	40.134981813328	43947	54.08129360948056	106891	44.58696232522441	0	0.0	0	0.0
selected_ligand_union_plip	46	1035	48747	88905	3177	6.517324143024186	6079	6.837635678533266	12433	25.505159291853857	28508	32.06568809403296	33137	67.97751656512196	54318	61.096676227433775	0	0.0	0	0.0
sodium	3	3	3260	231	195	5.9815950920245395	16	6.926406926406926	766	23.496932515337424	60	25.974025974025974	2299	70.52147239263803	155	67.0995670995671	0	0.0	0	0.0
sterol	26	325	27657	18324	4770	17.246989912137977	1811	9.883213272211307	8524	30.82040713020212	6708	36.607727570399476	14363	51.9326029576599	9805	53.50905915738922	0	0.0	0	0.0
water_exact_bw_bridge2	7	21	7652	2049	796	10.40250914793518	208	10.151293313811616	1836	23.99372713016205	462	22.547584187408493	5020	65.60376372190277	1379	67.30112249877989	0	0.0	0	0.0
water_ligand_bridge	4	6	4385	629	121	2.7594070695553023	8	1.2718600953895072	639	14.572405929304447	80	12.718600953895072	3625	82.66818700114025	541	86.00953895071542	0	0.0	0	0.0
water_strucmind_bridge2	7	21	7652	2049	821	10.729221118661787	214	10.444119082479258	1887	24.660219550444328	485	23.670082967301123	4944	64.61055933089388	1350	65.88579795021963	0	0.0	0	0.0
