## Supplementary material for "An Exact-Residue Atlas of Opioid Receptor Wiring and Rewiring across Ligand and Transducer Contexts": SI files: Data_state_leave_one_out_summary.csv

outcome	baseline_coefficient	model_eligible_structure_count	successful_full_endpoint_recomputations	sign_consistency_fraction	sign_consistency_percent	minimum_leave_one_out_coefficient	maximum_leave_one_out_coefficient	claim_level
endpoint_mean_contact_pair_jaccard	-0.023234012579824458	65	65	1.0	100.0	-0.02797128322434217	-0.021706549833155342	sensitivity_analysis_not_independent_replication
endpoint_mean_contacts_rewired_total	25.504515679606758	65	65	1.0	100.0	23.745697053728744	30.710870277033795	sensitivity_analysis_not_independent_replication
endpoint_mean_changed_adjacent_count	10.697396110605128	59	59	1.0	100.0	9.709094236718226	12.028228266042113	sensitivity_analysis_not_independent_replication
endpoint_mean_changed_direct_count	2.941533811233796	59	59	1.0	100.0	2.566024748605866	3.6703950034909782	sensitivity_analysis_not_independent_replication
endpoint_mean_shared_contact_distance_rms_delta_A	0.0480034313000673	65	65	1.0	100.0	0.041677906067273625	0.06090850718060207	sensitivity_analysis_not_independent_replication
exact_bw_contact_pair_count	-17.630663369811227	65	65	1.0	100.0	-20.926975482419437	-15.12733552053146	sensitivity_analysis_not_independent_replication
