## Supplementary material for "An Exact-Residue Atlas of Opioid Receptor Wiring and Rewiring across Ligand and Transducer Contexts": SI files: Data_Table_3.csv

table_row_order	context	interpretation	claim_boundary	full_scope_positive_n	full_scope_total_n	full_scope_prevalence_percent	adjusted_hypothesis_id	adjusted_minimum_p_outcome	adjusted_coefficient	adjusted_percent_of_reference_mean	adjusted_ci95_low_percent_of_reference_mean	adjusted_ci95_high_percent_of_reference_mean	nominal_p	global_q	matched_pair_count	discordant_publication_count	unadjusted_context_id	unadjusted_positive_n	unadjusted_reference_n	unadjusted_direct_outcome	unadjusted_direct_percent_difference	unadjusted_direct_bootstrap95_low_percent	unadjusted_direct_bootstrap95_high_percent	unadjusted_connected_distal_outcome	unadjusted_connected_distal_percent_difference	unadjusted_connected_distal_bootstrap95_low_percent	unadjusted_connected_distal_bootstrap95_high_percent
1	Receptor-contacting sterol	Descriptive; adjusted direction unclear	Static composition and conditional descriptive association, not a causal component effect	26	84	30.952380952380953	H01_sterol_contact_4p5	endpoint_mean_shared_contact_distance_rms_delta_A	-0.0247906139911252	-7.27579459867592	-17.563470232894776	3.011881035542935	0.1627689386689191	0.6970271926889159	17.0	6.0	sterol_contact_vs_absent	23.0	54.0	endpoint_mean_changed_direct_fraction	14.923327256663269	6.237792283018554	24.108608291933184	endpoint_mean_changed_connected_distal_fraction	-9.199459006204997	-15.220193606616707	-3.1361744131348663
2	Receptor-contacting generic lipid	Limited overlap	Static composition and conditional descriptive association, not a causal component effect	11	84	13.095238095238095	H02_generic_lipid_contact_4p5	endpoint_mean_shared_contact_distance_rms_delta_A	-0.0187967606307337	-5.759053293738512	-13.392808614047862	1.8747020265707768	0.1368816280992145	0.6970271926889159	5.0	2.0	generic_lipid_contact_vs_absent	9.0	68.0	endpoint_mean_changed_direct_fraction	-17.033615818853605	-22.784484475622765	-11.360464312219271	endpoint_mean_changed_connected_distal_fraction	15.749145351851691	5.769149544134945	25.454854787426274
3	Deposited receptor-proximal water	Coverage-limited	Static composition and conditional descriptive association, not a causal component effect	9	84	10.714285714285714	H03_deposited_water_proximal	endpoint_mean_shared_contact_distance_rms_delta_A	0.0111597696161011	3.41922548377827	-3.6862467759841335	10.524697743540736	0.3404132188828412	0.7250506093184936	6.0	1.0	deposited_water_vs_absent	9.0	68.0	endpoint_mean_changed_direct_fraction	-13.646787399230856	-21.19829343733568	-5.428047735549704	endpoint_mean_changed_connected_distal_fraction	12.18013930652658	0.66434711491245	23.79979321113502
4	Two-protein-residue structural water	Exploratory, replication-limited	Static composition and conditional descriptive association, not a causal component effect	7	84	8.333333333333334	H04_strucmind_structural_water	endpoint_mean_shared_contact_distance_rms_delta_A	0.0249757338280649	7.667842226704708	-0.2143906010058271	15.550075054415242	0.0563830915916718	0.4510647327333751	4.0	1.0	structural_water_vs_absent	7.0	70.0	endpoint_mean_changed_direct_fraction	-15.986505055291806	-24.00114584703552	-5.840701228653857	endpoint_mean_changed_connected_distal_fraction	18.029377788663904	5.351757960036727	28.99822662098783
5	Resolved G-protein assembly	Partner, state, and construct bundle	Static composition and conditional descriptive association, not a causal component effect	66	84	78.57142857142857	H05_gprotein_assembly	endpoint_mean_shared_contact_distance_rms_delta_A	0.0056774916697048	1.5845037992396056	-14.07643049492945	17.24543809340869	0.8406675055154462	0.9737162826717553	2.0	1.0	gprotein_present_vs_absent	60.0	17.0	endpoint_mean_changed_direct_fraction	16.416734958811375	9.47960807457688	23.96467180760827	endpoint_mean_changed_connected_distal_fraction	-13.853650525020509	-18.57191815415681	-8.910915980173044
6	Direct G-beta contact within G-alpha	No association detected	Static composition and conditional descriptive association, not a causal component effect	11	66	16.666666666666668	H06_gbeta_contact_within_galpha	exact_bw_contact_pair_count	3.241790263516569	0.3082348768146102	-1.2246720746650228	1.8411418282942436	0.6884381501310523	0.9737162826717553	9.0	5.0	not_in_raw_spatial_table
7	Orthosteric peptide	Bounded exploratory hypothesis	Static composition and conditional descriptive association, not a causal component effect	19	76	25.0	H07_orthosteric_modality	endpoint_mean_shared_contact_distance_rms_delta_A	-0.0208216534752098	-6.179687869223575	-10.820898748945329	-1.538476989501789	0.0098911749697851	0.3165175990331243	18.0	5.0	peptide_vs_small_molecule	19.0	57.0	direct_edge_fraction	24.28133662733946	8.119688419349272	41.9542324310191	connected_distal_edge_fraction	-10.173835059583714	-16.96746639746806	-3.843128605309326
8	Orthosteric plus allosteric	Publication-limited	Static composition and conditional descriptive association, not a causal component effect	9	81	11.11111111111111	H08_binding_mode	endpoint_mean_contact_pair_jaccard	0.0043561413457553	0.4713234558569596	-0.2443465247710948	1.186993436485036	0.1930972509101055	0.6970271926889159	9.0	1.0	orthosteric_plus_allosteric_vs_orthosteric	9.0	67.0	endpoint_mean_changed_direct_fraction	20.04642970170819	9.650476107998418	32.81467826460499	endpoint_mean_changed_connected_distal_fraction	-15.84031402814798	-24.42869628622778	-7.899196243816055
9	Receptor-contacting allosteric modulator	Descriptive physical-contact context	Static composition and conditional descriptive association, not a causal component effect	10	84	11.904761904761905	not_a_separate_primary_contrast										allosteric_contact_vs_absent	10.0	67.0	endpoint_mean_changed_direct_fraction	17.70198389820866	7.501540433560619	30.11478774169568	endpoint_mean_changed_connected_distal_fraction	-13.564407372806857	-22.01759554453113	-5.018314390337003
