## Supplementary material for "An Exact-Residue Atlas of Opioid Receptor Wiring and Rewiring across Ligand and Transducer Contexts": SI files: Data_Table_S5_spatial_bootstrap.csv

context_id	context_column	positive_level	reference_level	outcome	positive_n	reference_n	positive_mean	reference_mean	unadjusted_percent_difference	structure_bootstrap95_low_percent	structure_bootstrap95_high_percent	claim_level
peptide_vs_small_molecule	orthosteric_modality_derived	peptide	small_molecule	direct_edge_fraction	19	57	0.1573387717918169	0.1265988732190747	24.28133662733946	8.119688419349272	41.9542324310191	descriptive_percentage_shift_not_causal
peptide_vs_small_molecule	orthosteric_modality_derived	peptide	small_molecule	connected_distal_edge_fraction	19	57	0.4960842432844086	0.5522714273880805	-10.173835059583714	-16.96746639746806	-3.843128605309326	descriptive_percentage_shift_not_causal
orthosteric_plus_allosteric_vs_orthosteric	binding_mode_curated	orthosteric_plus_allosteric	orthosteric	endpoint_mean_changed_direct_fraction	9	67	0.1857918469422552	0.1547666577039496	20.04642970170819	9.650476107998418	32.81467826460499	descriptive_percentage_shift_not_causal
orthosteric_plus_allosteric_vs_orthosteric	binding_mode_curated	orthosteric_plus_allosteric	orthosteric	endpoint_mean_changed_connected_distal_fraction	9	67	0.3656844083953816	0.434512562841178	-15.84031402814798	-24.42869628622778	-7.899196243816055	descriptive_percentage_shift_not_causal
gprotein_present_vs_absent	gprotein_assembly_present	1	0	endpoint_mean_changed_direct_fraction	60	17	0.1634122953235362	0.1403683889445551	16.416734958811375	9.47960807457688	23.96467180760827	descriptive_percentage_shift_not_causal
gprotein_present_vs_absent	gprotein_assembly_present	1	0	endpoint_mean_changed_connected_distal_fraction	60	17	0.4122223205789045	0.4785139742904963	-13.853650525020509	-18.571918154156812	-8.910915980173044	descriptive_percentage_shift_not_causal
sterol_contact_vs_absent	sterol_receptor_contact4p5_present	1	0	endpoint_mean_changed_direct_fraction	23	54	0.1741873829015676	0.1515683430506213	14.923327256663269	6.237792283018554	24.108608291933184	descriptive_percentage_shift_not_causal
sterol_contact_vs_absent	sterol_receptor_contact4p5_present	1	0	endpoint_mean_changed_connected_distal_fraction	23	54	0.3985409694548739	0.4389191574113075	-9.199459006204997	-15.220193606616707	-3.1361744131348663	descriptive_percentage_shift_not_causal
generic_lipid_contact_vs_absent	generic_lipid_receptor_contact4p5_present	1	0	endpoint_mean_changed_direct_fraction	9	68	0.134024614439862	0.1615408647281007	-17.033615818853605	-22.784484475622765	-11.360464312219271	descriptive_percentage_shift_not_causal
generic_lipid_contact_vs_absent	generic_lipid_receptor_contact4p5_present	1	0	endpoint_mean_changed_connected_distal_fraction	9	68	0.4851538917221945	0.419142526061367	15.749145351851691	5.769149544134945	25.454854787426274	descriptive_percentage_shift_not_causal
structural_water_vs_absent	water_strucmind_bridge2_present	1	0	endpoint_mean_changed_direct_fraction	7	70	0.1349757240760838	0.1606595751848146	-15.986505055291806	-24.00114584703552	-5.840701228653857	descriptive_percentage_shift_not_causal
structural_water_vs_absent	water_strucmind_bridge2_present	1	0	endpoint_mean_changed_connected_distal_fraction	7	70	0.4956934215312128	0.4199746120993459	18.029377788663904	5.351757960036727	28.99822662098783	descriptive_percentage_shift_not_causal
deposited_water_vs_absent	deposited_water_receptor_proximal5_present	1	0	endpoint_mean_changed_direct_fraction	9	68	0.1389345633078239	0.1608910185543999	-13.646787399230856	-21.19829343733568	-5.428047735549704	descriptive_percentage_shift_not_causal
deposited_water_vs_absent	deposited_water_receptor_proximal5_present	1	0	endpoint_mean_changed_connected_distal_fraction	9	68	0.4721285852532131	0.4208664636822616	12.18013930652658	0.66434711491245	23.79979321113502	descriptive_percentage_shift_not_causal
allosteric_contact_vs_absent	allosteric_modulator_receptor_contact4p5_present	1	0	endpoint_mean_changed_direct_fraction	10	67	0.1821634265304985	0.1547666577039496	17.70198389820866	7.501540433560619	30.11478774169568	descriptive_percentage_shift_not_causal
allosteric_contact_vs_absent	allosteric_modulator_receptor_contact4p5_present	1	0	endpoint_mean_changed_connected_distal_fraction	10	67	0.3755735087313772	0.434512562841178	-13.564407372806857	-22.01759554453113	-5.018314390337003	descriptive_percentage_shift_not_causal
