## Supplementary material for "An Exact-Residue Atlas of Opioid Receptor Wiring and Rewiring across Ligand and Transducer Contexts": SI files: Data_water_funnel_percentages.csv

water_definition	water_instance_count	positive_map_count	percent_of_receptor_proximal_water_instances	percent_of_84_independent_maps	dominant_4N6H_selected_water_share_percent	dominant_4N6H_core_water_share_percent
receptor_proximal_deposited	137	9	100.0	10.714285714285714	71.53284671532847	63.934426229508205
strucmind_two_protein_residue_core	61	7	44.52554744525548	8.333333333333334	71.53284671532847	63.934426229508205
designated_receptor_bridge2	52	7	37.956204379562045	8.333333333333334	71.53284671532847	63.934426229508205
exact_bw_touch	44	7	32.11678832116788	8.333333333333334	71.53284671532847	63.934426229508205
exact_bw_bridge2	38	7	27.73722627737226	8.333333333333334	71.53284671532847	63.934426229508205
selected_ligand_water_receptor_bridge	10	4	7.299270072992701	4.761904761904762	71.53284671532847	63.934426229508205
