## Supplementary material for "An Exact-Residue Atlas of Opioid Receptor Wiring and Rewiring across Ligand and Transducer Contexts": SI files: EQUATION_SYMBOLS.csv

symbol	definition	unit_or_domain
i	first structure residue edge or sample index as defined by its equation	index
j	second structure residue edge or sample index as defined by its equation	index
V_i	exact-BW receptor-node set for structure i	set
E_i	undirected full receptor contact-edge set for structure i	set
M_ab	set of exact-BW receptor positions shared by structures a and b	set
E_(a|ab)	edge set of structure a induced on the shared node set M_ab	set
c	contact cutoff for the selected graph definition	angstrom
d_i(u;v)	within-structure coordinate distance between residues u and v	angstrom
S_ab	E_(a|ab) intersection E_(b|ab) for the primary pair estimand	set
U_ab	E_(a|ab) union E_(b|ab) for the primary pair estimand	set
J_ab	primary shared-node contact-edge Jaccard similarity	[0;1]
Jdist_ab	contact-edge Jaccard distance equal to 1-J_ab	[0;1]
R_ab	primary shared-node rewired-contact burden equal to gained plus lost count	nonnegative count
Q_ab	Kabsch proper-rotation matrix	3 by 3 orthogonal matrix
t_ab	Kabsch translation vector	angstrom
RMSD_ab	Kabsch-aligned C-alpha root mean square deviation	angstrom
D_ab	root mean square distance deviation over conserved contact edges	angstrom
x_(s;r)	C-alpha coordinate of exact-BW residue r in structure s	angstrom vector
delta_s(v;S_s)	node distance from resolved direct-site set S_s in structure s	nonnegative integer or infinity
s_i(e)	site-relative edge stratum	direct|adjacent|connected_distal|disconnected
y_i	structure-level outcome	measurement-specific
x_i	binary exposure indicator	0 or 1
z_i	vector of defined adjustment covariates	mixed
beta_x	exposed-minus-reference adjusted coefficient	measurement-specific
beta_hat	ordinary least-squares coefficient estimate	coefficient vector
mu_0	observed reference-group outcome mean	measurement-specific
Delta_percent	percentage difference scaled to absolute reference mean	percent
p_(k)	k-th ordered nominal p value	[0;1]
q_(k)	Benjamini-Hochberg adjusted p value	[0;1]
m	number of tests in the multiplicity family	positive integer
n	prevalence denominator or model sample size	positive integer
k	prevalence numerator or order-statistic rank	nonnegative integer
z_0.975	standard-normal 97.5th percentile equal to 1.959963984540054	dimensionless
P	default receptor-proximal deposited-water set	set
C	default two-protein-residue structural-water set	set
R2	default at-least-two-designated-receptor-residue water set	set
B_any	default receptor-proximal water set touching at least one exact-BW residue	set
C_B1	intersection of C with B_any	set
C_B2	subset of C bridging at least two exact-BW residues	set
L	selected-ligand/water/receptor water set	set
A(w)	distinct protein residues with a polar atom contacting water w	set
R(w)	distinct designated-receptor residues with a polar atom contacting water w	set
B(w)	distinct exact-BW receptor residues with a polar atom contacting water w	set
L(w)	indicator that water w contacts a selected-ligand polar atom	0 or 1
h_ii	i-th diagonal element of the ordinary-least-squares hat matrix	[0;1]
e_i	ordinary-least-squares residual for structure i	measurement-specific
X	model design matrix	real matrix
PS	probability of superiority with half weight assigned to ties	[0;1]
mu	water-graph cycle rank	nonnegative integer
F	water-graph edge set	set
W	water-graph node set	set
kappa	number of connected components in the water graph	nonnegative integer
Mwater_ab(r)	maximum-cardinality one-to-one aligned water match count at radius r	nonnegative integer
wcoord_(s;i)	water oxygen coordinate i in structure s	angstrom vector
xmatch_ij	binary one-to-one water-coordinate match decision	0 or 1
d_match(i;j)	standardized matching distance between exposed map i and reference map j	nonnegative real
L_ac	inclusive mapped UniProt union span for accession a on chain c	residue count
I_ac	interval-length-weighted sequence identity for accession a on chain c	identity scale reported by SIFTS
ell_ack	inclusive length of SIFTS interval k for accession a on chain c	residue count
Z_i(Y)	fixed map-level value entering the spatial bootstrap for outcome Y	measurement-specific
N_graph	number of resolved residues in an ancillary graph	positive integer
Hplus_ij	3 by 3 residue block of an elastic-network Hessian pseudoinverse	real 3 by 3 matrix
rbar_off	ordered off-diagonal mean Frobenius block response	nonnegative real
DCI_i	operational dynamic-coupling score for residue i	nonnegative real
r_uv_star	heavy-atom pair distance after applying the 2.2 A floor	angstrom
epair_uv	clipped Lennard-Jones plus Coulomb atom-pair energy proxy	kcal per mol proxy
Eres_i	per-residue contact-energy proxy	kcal per mol proxy
epsilon_u	van der Waals well depth for atom u	kcal per mol
sigma_uv	sum of van der Waals radii for atoms u and v	angstrom
q_u	partial charge assigned to atom u	elementary charge
p_b	smoothed probability of contact-geometry bin b	[0;1]
s_b	base-2 contact-geometry surprisal of bin b	bits
Phi(G)	78-dimensional raw graph fingerprint	real vector
m_d	number of directed edge rows equal to twice the undirected edge count	nonnegative even integer
lambda_q	q-th Laplacian eigenvalue	nonnegative real
c_uv	conductance of undirected edge u-v	positive real
ell_uv	reciprocal-conductance edge length	positive real
Lplus	Moore-Penrose pseudoinverse of a weighted graph Laplacian	real symmetric matrix
R_uv	effective resistance between graph nodes u and v	nonnegative real
Rbar_u	mean effective resistance from node u to all other component nodes	nonnegative real
F_uv	triangle-augmented Forman edge summary	real
t_uv	common-neighbor triangle count for edge u-v	nonnegative integer
T_u	incident mean triangle contribution for node u	nonnegative real
H_ij_ANM	3 by 3 anisotropic-network Hessian block	real 3 by 3 matrix
MSF_i	anisotropic-network mean-square fluctuation proxy	nonnegative real
Pnorm_ij	row-normalized perturbation-response value	nonnegative real
effectiveness_i	off-diagonal PRS row mean for residue i	nonnegative real
sensitivity_i	off-diagonal PRS column mean for residue i	nonnegative real
G_ij	StrucFlow geometry channel value	nonnegative real
E_ij	StrucFlow signed energetic-frustration channel value	[-1;1]
H_ij_hydr	StrucFlow water-mediation channel value	[0;1]
D_ij	StrucFlow absolute dynamic-correlation channel value	[0;1]
P_ij_pers	StrucFlow recurrence or persistence channel value	[0;1]
A_ij	StrucFlow weighted composite contact value	nonnegative real
S_SF	StrucFlow dimensionless graph score	real workflow score
DeltaS	proposed StrucFlow score change	real workflow score
w_(e;t)	geometry weight of edge e at continuous iteration t	[0;1]
w_(t,e<-x)	continuous-weight vector at iteration t with edge e assigned candidate value x	[0;1] vector
g_e	central finite-difference StrucFlow score gradient for edge e	real
xi_(e;t)	independent standard-normal noise variate for edge e at continuous iteration t	standard normal
d_i_CPN	CPN normalized unthresholded composite degree	[0;1]
f_i_CPN	CPN geometry-weighted mean signed frustration	[-1;1]
p_i_CPN	CPN geometry-weighted mean persistence	[0;1]
h_i_CPN	CPN incident hydration-channel sum	nonnegative real
z_i_CPN	certified CPN seed indicator	0 or 1
psi_i	positive CPN unary state potential	positive real vector
psi_ij	positive normalized CPN pair potential	positive 3 by 3 matrix
m_(i_to_j)	normalized CPN sum-product message from i toward j	probability vector
b_i_seed	seeded CPN residue-state belief for residue i	probability vector
b_i_base	unperturbed CPN residue-state belief for residue i	probability vector
Delta_max	maximum absolute seeded-minus-baseline CPN belief shift	[0;1]
N	number of resolved residues in the current ancillary calculation	positive integer
N_ctx	reference-contact count in a contact-geometry context	nonnegative count
n_b	reference-contact count in contact-geometry bin b	nonnegative count
sd_pop	population standard deviation	nonnegative real
L_norm	unweighted symmetric normalized graph Laplacian	real symmetric matrix
e_u_basis	unit basis vector at graph node u	real vector
k_u	unweighted graph degree of node u	nonnegative integer
gamma	uniform ANM spring constant	positive scalar
kBT	ANM mean-square-fluctuation scaling factor	positive scalar
P_ij	raw perturbation-response value for residue block i-j	nonnegative real
q_ij	explicit direct-contact indicator for a StrucFlow edge	0 or 1
S_strain	StrucFlow spectral-strain score component	real workflow score
S_pack	StrucFlow packing-deviation score component	real workflow score
S_edge	StrucFlow edge-regularization score component	real workflow score
S_frust	StrucFlow frustration-prior score component	real workflow score
S_hydr	StrucFlow hydration-prior score component	real workflow score
S_pers	StrucFlow persistence-prior score component	real workflow score
k_i0	initial weighted composite degree used as the StrucFlow packing reference	nonnegative real
w_e_plus	bounded plus finite-difference geometry weight	[0;1]
w_e_minus	bounded minus finite-difference geometry weight	[0;1]
degree_i	unthresholded composite weighted degree for CPN residue i	nonnegative real
J_Ei	nonzero energetic-evidence neighbor set for CPN residue i	set
J_Pi	nonzero persistence-evidence neighbor set for CPN residue i	set
U_i(x)	unfloored CPN unary score for residue i and state x	real
x_CPN	one of the constrained adaptive or strained CPN states	finite state
x_edge	unthresholded composite contact strength used by a CPN pair factor	[0;2]
fplus	positive part of a clipped CPN pair frustration	[0;1]
fminus	negative part of a clipped CPN pair frustration	[0;1]
N_CPN(i)	factor-graph neighbors of CPN residue i	set
H_ii_ANM	diagonal anisotropic-network Hessian block	real 3 by 3 matrix
f_edge	clipped signed frustration for one CPN pair factor	[-1;1]
p_edge	clipped persistence for one CPN pair factor	[0;1]
h_edge	clipped hydration for one CPN pair factor	[0;1]
G_s^(m)	receptor contact graph for structure s under contact mode m	graph
m_contact	selected receptor contact-definition mode	finite mode label
I_(s;b;c)	indicator that receptor residue b directly contacts component c in structure s	0 or 1
r_(s;a)	coordinate of atom a in structure s	angstrom vector
S_s	resolved direct-site receptor-node set for structure s	set
Delta_site_s(e;S_s)	minimum endpoint graph distance of edge e from site set S_s	nonnegative integer or infinity
pi_k	pooled static edge percentage in site-distance class k	percent
f_k_wire	pooled static edge fraction in site-distance class k	[0;1]
E_sk	static edge subset for structure s assigned to site-distance class k	set
rho_k	pooled changed-edge percentage in site-distance class k	percent
f_k_rewire	pooled changed-edge fraction in site-distance class k	[0;1]
R_abk	changed-edge count for structure pair a-b assigned to site-distance class k	nonnegative count
Hwater_s	water graph for structure s	graph
ybar_s	structure-level outcome; dyadic outcomes use the endpoint mean over eligible incident pairs and intrinsic outcomes use the observed per-map value	measurement-specific
I_pairs_s	set of retained unordered structure pairs incident on structure s	set
beta_0	regression intercept	measurement-specific
beta_I	inactive-like minus active-partner-bound regression coefficient	measurement-specific
beta_exp	exposed-minus-reference regression coefficient	measurement-specific
X_s	binary exposure indicator for structure s in the defined component contrast	0 or 1
Z_s	contrast-specific covariate vector for structure s	real vector
Gamma	coefficient vector corresponding to Z_s	real vector
epsilon_s	regression residual for structure s	measurement-specific
V_HC3	HC3 heteroskedasticity-consistent covariance matrix	real symmetric matrix
Delta_unadj_percent	unadjusted exposed-minus-reference percentage contrast	percent
Delta_adj_percent	adjusted coefficient scaled to the absolute reference mean	percent
CI_adj_percent	adjusted coefficient confidence-interval endpoints scaled to the absolute reference mean	percent interval
CI_W	Wilson score confidence interval for a binomial proportion	interval in [0;1]
CI_W_percent	Wilson score confidence-interval endpoints multiplied by 100	percent interval
p_hat	observed binomial proportion	[0;1]
z_(k;i)	standardized value of matching variable k for structure i	real
p_exact	exact two-sided paired sign-flip p value	[0;1]
p_MC	Monte Carlo two-sided paired sign-flip p value	[0;1]
T_b	absolute mean paired difference under sign assignment b	nonnegative real
T_obs	observed absolute mean paired difference	nonnegative real
B_MC	number of Monte Carlo sign assignments	positive integer
K_ac	set of finite SIFTS identity intervals for accession a and chain c	set
I_ack	SIFTS sequence identity for interval k of accession a on chain c	identity scale reported by SIFTS
u_start_ack	reported UniProt start coordinate for SIFTS interval k	integer residue position
u_end_ack	reported UniProt end coordinate for SIFTS interval k	integer residue position
Delta_b	percentage contrast in bootstrap replicate b	percent
E_b	exposed-map resample in bootstrap replicate b	multiset
R_b_resample	reference-map resample in bootstrap replicate b	multiset
s_ref	selected coordinate-reference structure identifier	structure identifier
percentile_b	density-level-set probability mass for contact-geometry bin b	[0;1]
p_h	smoothed probability of contact-geometry bin h	[0;1]
s_uv	contact-geometry surprisal assigned to undirected edge u-v	bits
d_uv	residue distance assigned to undirected edge u-v	angstrom
r_ij_ANM	CA displacement vector from ANM residue i to residue j	angstrom vector
lambda_q0	q-th initial StrucFlow Laplacian eigenvalue	nonnegative real
Pr_accept	StrucFlow event acceptance probability	[0;1]
psi_xy	CPN pair potential entry for residue states x and y	positive real
V_s_CA	set of exact-BW receptor nodes with resolved C-alpha coordinates in structure s	set
k_i_SF	current StrucFlow weighted composite degree of residue i	nonnegative real
C_CPN	constrained CPN residue state	finite state label
A_CPN	adaptive CPN residue state	finite state label
S_CPN	strained CPN residue state	finite state label
x_CPN_i	CPN state variable for residue i	finite state
x_CPN_j	CPN state variable for residue j	finite state
r_red	Pearson correlation in the endpoint-outcome redundancy assessment	[-1;1]
x_i_red	endpoint-mean contact Jaccard similarity for independent map i	[0;1]
y_i_red	endpoint-mean rewired-contact count for independent map i	contacts
xbar_red	mean of x_i_red across complete independent maps	[0;1]
ybar_red	mean of y_i_red across complete independent maps	contacts
N_red	number of complete paired independent-map endpoint means	positive integer
p_feat	feature-positive eligible-map fraction	[0;1]
k_feat	number of feature-positive eligible independent maps	nonnegative integer
n_feat	number of eligible independent maps for a feature	positive integer
P_feat	feature-positive eligible-map percentage	percent
z_i(x)	analysis-scope standardized value of continuous covariate x for structure i	real
xbar_H	mean of covariate x over the complete declared analysis scope H	covariate-specific
s_H	population standard deviation of covariate x over the complete declared analysis scope H	nonnegative real
H_scope	complete outcome-specific model scope or hypothesis-specific matching scope	set of structures
Delta_state_percent	state coefficient scaled to the absolute observed active-partner-bound mean	percent
CI_state_percent	state coefficient confidence-interval endpoints scaled to the absolute observed active-partner-bound mean	percent interval
CI_beta_I	native-scale confidence-interval endpoints for beta_I	measurement-specific interval
CI_beta_exp	native-scale confidence-interval endpoints for beta_exp	measurement-specific interval
mean_APB	observed active-partner-bound outcome mean	measurement-specific
Delta_pair_l_percent	pair-level exposed-minus-matched-reference percentage contrast	percent
Delta_match_percent	mean valid matched-pair percentage contrast	percent
n_valid	number of matched pairs with finite outcomes and absolute reference outcome greater than 1e-15	nonnegative integer
Y_E_l	exposed outcome in matched pair l	measurement-specific
Y_R_l	reference outcome in matched pair l	measurement-specific
N_shared	pooled changed-contact count under primary shared-node induction	nonnegative count
N_full	pooled changed-contact count under the full-edge-set sensitivity	nonnegative count
f_retained	shared-node changed-contact count divided by the full-edge count	[0;1]
f_removed	full-edge changed-contact fraction removed by shared-node induction	[0;1]
P_removed	full-edge changed-contact percentage removed by shared-node induction	percent
n_tau	number of independent maps containing exact-BW water topology tau	nonnegative count
N_maps	number of processed eligible independent maps	positive integer
N_C_B2_positive	number of processed independent maps containing at least one C_B2 water	positive integer
f_tau_all	water-topology recurrence fraction over all processed maps	[0;1]
f_tau_C_B2	water-topology recurrence fraction conditional on C_B2-positive maps	[0;1]
P_tau_all	water-topology recurrence percentage over all processed maps	percent
P_tau_C_B2	water-topology recurrence percentage conditional on C_B2-positive maps	percent
