## Supplementary material for "An Exact-Residue Atlas of Opioid Receptor Wiring and Rewiring across Ligand and Transducer Contexts": SI files: Figure_1A_motif_positions_source.csv

receptor	gene	uniprot_accession	motif	bw_position	amino_acid	sequence_position	marker_color	source
MOR	OPRM1	P35372	D2.50	2.50	D	116	#B35C1E	GPCRdb extended-residue service
MOR	OPRM1	P35372	D3.32	3.32	D	149	#7C4D9E	GPCRdb extended-residue service
MOR	OPRM1	P35372	DRY	3.49	D	166	#D1495B	GPCRdb extended-residue service
MOR	OPRM1	P35372	DRY	3.50	R	167	#D1495B	GPCRdb extended-residue service
MOR	OPRM1	P35372	DRY	3.51	Y	168	#D1495B	GPCRdb extended-residue service
MOR	OPRM1	P35372	PIF-like	3.40	I	157	#2A9D8F	GPCRdb extended-residue service
MOR	OPRM1	P35372	PIF-like	5.50	P	246	#2A9D8F	GPCRdb extended-residue service
MOR	OPRM1	P35372	PIF-like	6.44	F	291	#2A9D8F	GPCRdb extended-residue service
MOR	OPRM1	P35372	CWxP	6.47	C	294	#E9A23B	GPCRdb extended-residue service
MOR	OPRM1	P35372	CWxP	6.48	W	295	#E9A23B	GPCRdb extended-residue service
MOR	OPRM1	P35372	CWxP	6.49	T	296	#E9A23B	GPCRdb extended-residue service
MOR	OPRM1	P35372	CWxP	6.50	P	297	#E9A23B	GPCRdb extended-residue service
MOR	OPRM1	P35372	NPxxY	7.49	N	334	#345995	GPCRdb extended-residue service
MOR	OPRM1	P35372	NPxxY	7.50	P	335	#345995	GPCRdb extended-residue service
MOR	OPRM1	P35372	NPxxY	7.51	V	336	#345995	GPCRdb extended-residue service
MOR	OPRM1	P35372	NPxxY	7.52	L	337	#345995	GPCRdb extended-residue service
MOR	OPRM1	P35372	NPxxY	7.53	Y	338	#345995	GPCRdb extended-residue service
KOR	OPRK1	P41145	D2.50	2.50	D	105	#B35C1E	GPCRdb extended-residue service
KOR	OPRK1	P41145	D3.32	3.32	D	138	#7C4D9E	GPCRdb extended-residue service
KOR	OPRK1	P41145	DRY	3.49	D	155	#D1495B	GPCRdb extended-residue service
KOR	OPRK1	P41145	DRY	3.50	R	156	#D1495B	GPCRdb extended-residue service
KOR	OPRK1	P41145	DRY	3.51	Y	157	#D1495B	GPCRdb extended-residue service
KOR	OPRK1	P41145	PIF-like	3.40	I	146	#2A9D8F	GPCRdb extended-residue service
KOR	OPRK1	P41145	PIF-like	5.50	P	238	#2A9D8F	GPCRdb extended-residue service
KOR	OPRK1	P41145	PIF-like	6.44	F	283	#2A9D8F	GPCRdb extended-residue service
KOR	OPRK1	P41145	CWxP	6.47	C	286	#E9A23B	GPCRdb extended-residue service
KOR	OPRK1	P41145	CWxP	6.48	W	287	#E9A23B	GPCRdb extended-residue service
KOR	OPRK1	P41145	CWxP	6.49	T	288	#E9A23B	GPCRdb extended-residue service
KOR	OPRK1	P41145	CWxP	6.50	P	289	#E9A23B	GPCRdb extended-residue service
KOR	OPRK1	P41145	NPxxY	7.49	N	326	#345995	GPCRdb extended-residue service
KOR	OPRK1	P41145	NPxxY	7.50	P	327	#345995	GPCRdb extended-residue service
KOR	OPRK1	P41145	NPxxY	7.51	I	328	#345995	GPCRdb extended-residue service
KOR	OPRK1	P41145	NPxxY	7.52	L	329	#345995	GPCRdb extended-residue service
KOR	OPRK1	P41145	NPxxY	7.53	Y	330	#345995	GPCRdb extended-residue service
DOR	OPRD1	P41143	D2.50	2.50	D	95	#B35C1E	GPCRdb extended-residue service
DOR	OPRD1	P41143	D3.32	3.32	D	128	#7C4D9E	GPCRdb extended-residue service
DOR	OPRD1	P41143	DRY	3.49	D	145	#D1495B	GPCRdb extended-residue service
DOR	OPRD1	P41143	DRY	3.50	R	146	#D1495B	GPCRdb extended-residue service
DOR	OPRD1	P41143	DRY	3.51	Y	147	#D1495B	GPCRdb extended-residue service
DOR	OPRD1	P41143	PIF-like	3.40	I	136	#2A9D8F	GPCRdb extended-residue service
DOR	OPRD1	P41143	PIF-like	5.50	P	225	#2A9D8F	GPCRdb extended-residue service
DOR	OPRD1	P41143	PIF-like	6.44	F	270	#2A9D8F	GPCRdb extended-residue service
DOR	OPRD1	P41143	CWxP	6.47	C	273	#E9A23B	GPCRdb extended-residue service
DOR	OPRD1	P41143	CWxP	6.48	W	274	#E9A23B	GPCRdb extended-residue service
DOR	OPRD1	P41143	CWxP	6.49	A	275	#E9A23B	GPCRdb extended-residue service
DOR	OPRD1	P41143	CWxP	6.50	P	276	#E9A23B	GPCRdb extended-residue service
DOR	OPRD1	P41143	NPxxY	7.49	N	314	#345995	GPCRdb extended-residue service
DOR	OPRD1	P41143	NPxxY	7.50	P	315	#345995	GPCRdb extended-residue service
DOR	OPRD1	P41143	NPxxY	7.51	V	316	#345995	GPCRdb extended-residue service
DOR	OPRD1	P41143	NPxxY	7.52	L	317	#345995	GPCRdb extended-residue service
DOR	OPRD1	P41143	NPxxY	7.53	Y	318	#345995	GPCRdb extended-residue service
NOP	OPRL1	P41146	D2.50	2.50	D	97	#B35C1E	GPCRdb extended-residue service
NOP	OPRL1	P41146	D3.32	3.32	D	130	#7C4D9E	GPCRdb extended-residue service
NOP	OPRL1	P41146	DRY	3.49	D	147	#D1495B	GPCRdb extended-residue service
NOP	OPRL1	P41146	DRY	3.50	R	148	#D1495B	GPCRdb extended-residue service
NOP	OPRL1	P41146	DRY	3.51	Y	149	#D1495B	GPCRdb extended-residue service
NOP	OPRL1	P41146	PIF-like	3.40	T	138	#2A9D8F	GPCRdb extended-residue service
NOP	OPRL1	P41146	PIF-like	5.50	P	227	#2A9D8F	GPCRdb extended-residue service
NOP	OPRL1	P41146	PIF-like	6.44	F	272	#2A9D8F	GPCRdb extended-residue service
NOP	OPRL1	P41146	CWxP	6.47	C	275	#E9A23B	GPCRdb extended-residue service
NOP	OPRL1	P41146	CWxP	6.48	W	276	#E9A23B	GPCRdb extended-residue service
NOP	OPRL1	P41146	CWxP	6.49	T	277	#E9A23B	GPCRdb extended-residue service
NOP	OPRL1	P41146	CWxP	6.50	P	278	#E9A23B	GPCRdb extended-residue service
NOP	OPRL1	P41146	NPxxY	7.49	N	315	#345995	GPCRdb extended-residue service
NOP	OPRL1	P41146	NPxxY	7.50	P	316	#345995	GPCRdb extended-residue service
NOP	OPRL1	P41146	NPxxY	7.51	I	317	#345995	GPCRdb extended-residue service
NOP	OPRL1	P41146	NPxxY	7.52	L	318	#345995	GPCRdb extended-residue service
NOP	OPRL1	P41146	NPxxY	7.53	Y	319	#345995	GPCRdb extended-residue service
