## Supplementary material for "An Exact-Residue Atlas of Opioid Receptor Wiring and Rewiring across Ligand and Transducer Contexts": SI files: Figure_1A_receptor_architecture_source.csv

receptor	gene	uniprot_accession	gpcrdb_entry	sequence_length	segment	start_position	end_position	source
MOR	OPRM1	P35372	oprm_human	400	N-term	1	66	GPCRdb extended-residue service
MOR	OPRM1	P35372	oprm_human	400	TM1	67	98	GPCRdb extended-residue service
MOR	OPRM1	P35372	oprm_human	400	ICL1	99	102	GPCRdb extended-residue service
MOR	OPRM1	P35372	oprm_human	400	TM2	103	133	GPCRdb extended-residue service
MOR	OPRM1	P35372	oprm_human	400	ECL1	134	137	GPCRdb extended-residue service
MOR	OPRM1	P35372	oprm_human	400	TM3	138	173	GPCRdb extended-residue service
MOR	OPRM1	P35372	oprm_human	400	ICL2	174	181	GPCRdb extended-residue service
MOR	OPRM1	P35372	oprm_human	400	TM4	182	208	GPCRdb extended-residue service
MOR	OPRM1	P35372	oprm_human	400	ECL2	209	225	GPCRdb extended-residue service
MOR	OPRM1	P35372	oprm_human	400	TM5	226	264	GPCRdb extended-residue service
MOR	OPRM1	P35372	oprm_human	400	ICL3	265	269	GPCRdb extended-residue service
MOR	OPRM1	P35372	oprm_human	400	TM6	270	308	GPCRdb extended-residue service
MOR	OPRM1	P35372	oprm_human	400	ECL3	309	312	GPCRdb extended-residue service
MOR	OPRM1	P35372	oprm_human	400	TM7	313	341	GPCRdb extended-residue service
MOR	OPRM1	P35372	oprm_human	400	H8	342	354	GPCRdb extended-residue service
MOR	OPRM1	P35372	oprm_human	400	C-term	355	400	GPCRdb extended-residue service
KOR	OPRK1	P41145	oprk_human	380	N-term	1	56	GPCRdb extended-residue service
KOR	OPRK1	P41145	oprk_human	380	TM1	57	87	GPCRdb extended-residue service
KOR	OPRK1	P41145	oprk_human	380	ICL1	88	91	GPCRdb extended-residue service
KOR	OPRK1	P41145	oprk_human	380	TM2	92	122	GPCRdb extended-residue service
KOR	OPRK1	P41145	oprk_human	380	ECL1	123	126	GPCRdb extended-residue service
KOR	OPRK1	P41145	oprk_human	380	TM3	127	162	GPCRdb extended-residue service
KOR	OPRK1	P41145	oprk_human	380	ICL2	163	170	GPCRdb extended-residue service
KOR	OPRK1	P41145	oprk_human	380	TM4	171	197	GPCRdb extended-residue service
KOR	OPRK1	P41145	oprk_human	380	ECL2	198	217	GPCRdb extended-residue service
KOR	OPRK1	P41145	oprk_human	380	TM5	218	256	GPCRdb extended-residue service
KOR	OPRK1	P41145	oprk_human	380	ICL3	257	261	GPCRdb extended-residue service
KOR	OPRK1	P41145	oprk_human	380	TM6	262	300	GPCRdb extended-residue service
KOR	OPRK1	P41145	oprk_human	380	ECL3	301	304	GPCRdb extended-residue service
KOR	OPRK1	P41145	oprk_human	380	TM7	305	333	GPCRdb extended-residue service
KOR	OPRK1	P41145	oprk_human	380	H8	334	346	GPCRdb extended-residue service
KOR	OPRK1	P41145	oprk_human	380	C-term	347	380	GPCRdb extended-residue service
DOR	OPRD1	P41143	oprd_human	372	N-term	1	38	GPCRdb extended-residue service
DOR	OPRD1	P41143	oprd_human	372	TM1	39	77	GPCRdb extended-residue service
DOR	OPRD1	P41143	oprd_human	372	ICL1	78	81	GPCRdb extended-residue service
DOR	OPRD1	P41143	oprd_human	372	TM2	82	112	GPCRdb extended-residue service
DOR	OPRD1	P41143	oprd_human	372	ECL1	113	116	GPCRdb extended-residue service
DOR	OPRD1	P41143	oprd_human	372	TM3	117	152	GPCRdb extended-residue service
DOR	OPRD1	P41143	oprd_human	372	ICL2	153	160	GPCRdb extended-residue service
DOR	OPRD1	P41143	oprd_human	372	TM4	161	187	GPCRdb extended-residue service
DOR	OPRD1	P41143	oprd_human	372	ECL2	188	204	GPCRdb extended-residue service
DOR	OPRD1	P41143	oprd_human	372	TM5	205	243	GPCRdb extended-residue service
DOR	OPRD1	P41143	oprd_human	372	ICL3	244	248	GPCRdb extended-residue service
DOR	OPRD1	P41143	oprd_human	372	TM6	249	287	GPCRdb extended-residue service
DOR	OPRD1	P41143	oprd_human	372	ECL3	288	292	GPCRdb extended-residue service
DOR	OPRD1	P41143	oprd_human	372	TM7	293	321	GPCRdb extended-residue service
DOR	OPRD1	P41143	oprd_human	372	H8	322	335	GPCRdb extended-residue service
DOR	OPRD1	P41143	oprd_human	372	C-term	336	372	GPCRdb extended-residue service
NOP	OPRL1	P41146	oprx_human	370	N-term	1	47	GPCRdb extended-residue service
NOP	OPRL1	P41146	oprx_human	370	TM1	48	79	GPCRdb extended-residue service
NOP	OPRL1	P41146	oprx_human	370	ICL1	80	83	GPCRdb extended-residue service
NOP	OPRL1	P41146	oprx_human	370	TM2	84	114	GPCRdb extended-residue service
NOP	OPRL1	P41146	oprx_human	370	ECL1	115	118	GPCRdb extended-residue service
NOP	OPRL1	P41146	oprx_human	370	TM3	119	154	GPCRdb extended-residue service
NOP	OPRL1	P41146	oprx_human	370	ICL2	155	162	GPCRdb extended-residue service
NOP	OPRL1	P41146	oprx_human	370	TM4	163	189	GPCRdb extended-residue service
NOP	OPRL1	P41146	oprx_human	370	ECL2	190	206	GPCRdb extended-residue service
NOP	OPRL1	P41146	oprx_human	370	TM5	207	245	GPCRdb extended-residue service
NOP	OPRL1	P41146	oprx_human	370	ICL3	246	250	GPCRdb extended-residue service
NOP	OPRL1	P41146	oprx_human	370	TM6	251	289	GPCRdb extended-residue service
NOP	OPRL1	P41146	oprx_human	370	ECL3	290	293	GPCRdb extended-residue service
NOP	OPRL1	P41146	oprx_human	370	TM7	294	322	GPCRdb extended-residue service
NOP	OPRL1	P41146	oprx_human	370	H8	323	335	GPCRdb extended-residue service
NOP	OPRL1	P41146	oprx_human	370	C-term	336	370	GPCRdb extended-residue service
