## Supplementary material for "An Exact-Residue Atlas of Opioid Receptor Wiring and Rewiring across Ligand and Transducer Contexts": SI files: Figure_1B_method_architecture_source.csv

order	stage	output	si_location	method_specification
1	Exact-accession discovery	99 candidates	S1; Table S1	Discovery record
2	Curation and map independence	86 structures; 84 maps	S1; Tables S1-S2; Figure S1	Curation schema
3	Target core and exact-BW mapping	Mapped receptor nodes	S2	Pseudocode P01
4	Single-structure contact graphs	86 graph analyses	S2-S3	Pseudocode P01
5	All-to-all shared-node comparison	3,655 pairs	S3	Pseudocode P02
6	Role-aware sites and interfaces	Ligand and component sites	S4-S5	Pseudocode P03
7	Spatial and water estimands	Wiring, rewiring, recurrence	S5-S6	Pseudocode P03-P04
8	Normalization and inference	Denominators, percentages, tests	S7-S9	Normalization registry and equations
9	Claim classification	Positive control, atlas, hypotheses	S10-S14; Table S8	Claim-to-source map
