## Supplementary material for "An Exact-Residue Atlas of Opioid Receptor Wiring and Rewiring across Ligand and Transducer Contexts": SI files: Figure_02_motif_residues.csv

subtype	uniprot_accession	motif	canonical_bw	amino_acid	sequence_number
MOR	P35372	sodium_pocket	2x50	D	116
MOR	P35372	sodium_pocket	3x35	N	152
MOR	P35372	sodium_pocket	3x39	S	156
MOR	P35372	sodium_pocket	7x45	N	330
MOR	P35372	sodium_pocket	7x49	N	334
MOR	P35372	DRY	3x49	D	166
MOR	P35372	DRY	3x50	R	167
MOR	P35372	DRY	3x51	Y	168
MOR	P35372	PIF	3x40	I	157
MOR	P35372	PIF	5x50	P	246
MOR	P35372	PIF	6x44	F	291
MOR	P35372	CWxP	6x47	C	294
MOR	P35372	CWxP	6x48	W	295
MOR	P35372	CWxP	6x50	P	297
MOR	P35372	NPxxY	7x49	N	334
MOR	P35372	NPxxY	7x50	P	335
MOR	P35372	NPxxY	7x53	Y	338
MOR	P35372	helix_8_anchor	8x50	F	345
DOR	P41143	sodium_pocket	2x50	D	95
DOR	P41143	sodium_pocket	3x35	N	131
DOR	P41143	sodium_pocket	3x39	S	135
DOR	P41143	sodium_pocket	7x45	N	310
DOR	P41143	sodium_pocket	7x49	N	314
DOR	P41143	DRY	3x49	D	145
DOR	P41143	DRY	3x50	R	146
DOR	P41143	DRY	3x51	Y	147
DOR	P41143	PIF	3x40	I	136
DOR	P41143	PIF	5x50	P	225
DOR	P41143	PIF	6x44	F	270
DOR	P41143	CWxP	6x47	C	273
DOR	P41143	CWxP	6x48	W	274
DOR	P41143	CWxP	6x50	P	276
DOR	P41143	NPxxY	7x49	N	314
DOR	P41143	NPxxY	7x50	P	315
DOR	P41143	NPxxY	7x53	Y	318
DOR	P41143	helix_8_anchor	8x50	F	325
KOR	P41145	sodium_pocket	2x50	D	105
KOR	P41145	sodium_pocket	3x35	N	141
KOR	P41145	sodium_pocket	3x39	S	145
KOR	P41145	sodium_pocket	7x45	N	322
KOR	P41145	sodium_pocket	7x49	N	326
KOR	P41145	DRY	3x49	D	155
KOR	P41145	DRY	3x50	R	156
KOR	P41145	DRY	3x51	Y	157
KOR	P41145	PIF	3x40	I	146
KOR	P41145	PIF	5x50	P	238
KOR	P41145	PIF	6x44	F	283
KOR	P41145	CWxP	6x47	C	286
KOR	P41145	CWxP	6x48	W	287
KOR	P41145	CWxP	6x50	P	289
KOR	P41145	NPxxY	7x49	N	326
KOR	P41145	NPxxY	7x50	P	327
KOR	P41145	NPxxY	7x53	Y	330
KOR	P41145	helix_8_anchor	8x50	F	337
NOP	P41146	sodium_pocket	2x50	D	97
NOP	P41146	sodium_pocket	3x35	N	133
NOP	P41146	sodium_pocket	3x39	S	137
NOP	P41146	sodium_pocket	7x45	N	311
NOP	P41146	sodium_pocket	7x49	N	315
NOP	P41146	DRY	3x49	D	147
NOP	P41146	DRY	3x50	R	148
NOP	P41146	DRY	3x51	Y	149
NOP	P41146	PIF	3x40	T	138
NOP	P41146	PIF	5x50	P	227
NOP	P41146	PIF	6x44	F	272
NOP	P41146	CWxP	6x47	C	275
NOP	P41146	CWxP	6x48	W	276
NOP	P41146	CWxP	6x50	P	278
NOP	P41146	NPxxY	7x49	N	315
NOP	P41146	NPxxY	7x50	P	316
NOP	P41146	NPxxY	7x53	Y	319
NOP	P41146	helix_8_anchor	8x50	F	326
