## Supplementary material for "An Exact-Residue Atlas of Opioid Receptor Wiring and Rewiring across Ligand and Transducer Contexts": SI files: Figure_3_cohort_and_design_source.csv

table	category	value
analysis_stage	Human opioid candidates screened	99
analysis_stage	Curated structures	86
analysis_stage	Independent-map representatives	84
analysis_stage	All structure pairs	3655
analysis_stage	Primary-map pairs	3486
subtype	DOR|all_structures	18
subtype	KOR|all_structures	28
subtype	MOR|all_structures	35
subtype	NOP|all_structures	5
subtype	DOR|independent_maps	18
subtype	KOR|independent_maps	28
subtype	MOR|independent_maps	33
subtype	NOP|independent_maps	5
state	active_partner_bound	49
state	inactive_like	16
state	unclear	15
state	active_like	4
ligand_modality	small_molecule	57
ligand_modality	polymer_peptide	19
ligand_modality	identity_unresolved	5
ligand_modality	none_resolved	3
analysis_stage	Selected-ligand union resolved structures	79
analysis_stage	Selected-ligand union resolved independent maps	77
