## Supplementary material for "An Exact-Residue Atlas of Opioid Receptor Wiring and Rewiring across Ligand and Transducer Contexts": SI files: Figure_5A_exact_BW_PCA_source.csv

analysis_set	structure_id	pdb_id	subtype	state_class	ligand_class	transducer_class	independent_map_group	pca1	pca2	cluster_k4	cluster_k8
all_structures	kor_22em	22EM	KOR	unclear	peptide_agonist	Gi	22EM	-0.3587864002463329	-0.7254842577687758	0	1
all_structures	kor_22es	22ES	KOR	unclear	not_explicit	Gi	22ES	1.254221793765551	-3.671470037107433	0	1
all_structures	nop_23oi	23OI	NOP	active_partner_bound	not_explicit	Gi	23OI	6.310881933306787	0.9372339570454856	0	1
all_structures	mor_23so	23SO	MOR	active_partner_bound	not_explicit	Gi	23SO	-0.3805489788116284	-5.240183921678517	0	4
all_structures	kor_4djh	4DJH	KOR	inactive_like	antagonist	none	4DJH	2.751093543570026	3.545805692147586	2	6
all_structures	nop_4ea3	4EA3	NOP	inactive_like	antagonist	none	4EA3	5.669000013870981	0.6344196247875296	2	7
all_structures	dor_4n6h	4N6H	DOR	inactive_like	antagonist	none	4N6H	5.630494652119074	-4.587640511566919	0	1
all_structures	dor_4rwa	4RWA	DOR	inactive_like	peptide_agonist	none	4RWA	-0.4870739003827237	1.047295751016191	0	1
all_structures	dor_4rwd	4RWD	DOR	inactive_like	peptide_agonist	none	4RWD	0.8946707319027343	0.4394080414740607	0	1
all_structures	nop_5dhg	5DHG	NOP	inactive_like	antagonist	none	5DHG	5.584367302298398	0.5952448599608049	2	7
all_structures	nop_5dhh	5DHH	NOP	inactive_like	antagonist	none	5DHH	5.844497439556766	1.8530018123788956	2	7
all_structures	kor_6b73	6B73	KOR	active_like	agonist	none	6B73	7.845913829266014	2.9085616065158835	2	6
all_structures	dor_6pt2	6PT2	DOR	active_like	peptide_agonist	none	6PT2	4.963038869123642	5.565586950498484	3	3
all_structures	dor_6pt3	6PT3	DOR	active_like	agonist	none	6PT3	4.672507441810216	3.739976273775146	3	3
all_structures	kor_6vi4	6VI4	KOR	inactive_like	antagonist	none	6VI4	1.277400526991488	3.571684144415828	2	6
all_structures	kor_7y1f	7Y1F	KOR	active_partner_bound	peptide_agonist	Gi	7Y1F	0.4086075197068695	4.089462725509388	0	1
all_structures	kor_7yit	7YIT	KOR	active_like	agonist	none	7YIT	5.997808064787805	4.537009409521005	2	6
all_structures	kor_8dzp	8DZP	KOR	active_partner_bound	agonist	Gi	8DZP	-0.9956956526359706	5.309793540067667	1	2
all_structures	kor_8dzq	8DZQ	KOR	active_partner_bound	agonist	Go	8DZQ	0.0030185994632679	1.91648010467266	0	1
all_structures	kor_8dzr	8DZR	KOR	active_partner_bound	agonist	G_protein_other	8DZR	4.217662663961793	7.397377790861538	2	6
all_structures	kor_8dzs	8DZS	KOR	active_partner_bound	agonist	Gz	8DZS	2.141071664227855	4.957713361355244	0	1
all_structures	mor_8ef5	8EF5	MOR	active_partner_bound	agonist	Gi	8EF5	0.5070646981879069	-4.186099443161365	0	4
all_structures	mor_8ef6	8EF6	MOR	active_partner_bound	agonist	Gi	8EF6	-0.3404777602089126	-5.7125688011312805	0	4
all_structures	mor_8efb	8EFB	MOR	active_partner_bound	agonist	Gi	8EFB	1.6028208912045687	-5.117087115589827	0	4
all_structures	mor_8efl	8EFL	MOR	active_partner_bound	agonist	Gi	8EFL	-0.8909599757408267	-5.493534018211239	0	4
all_structures	mor_8efo	8EFO	MOR	active_partner_bound	agonist	Gi	8EFO	3.1684100834329185	-3.947354485951221	0	4
all_structures	mor_8efq	8EFQ	MOR	active_partner_bound	peptide_agonist	Gi	8EFQ	-1.8006076740188235	-4.695049943791537	0	4
all_structures	mor_8f7q	8F7Q	MOR	active_partner_bound	peptide_agonist	Gi	8F7Q	-2.763718044039698	-6.0577540609379765	0	4
all_structures	mor_8f7r	8F7R	MOR	active_partner_bound	peptide_agonist	Gi	8F7R	0.2882408101872333	-2.826083382725818	0	1
all_structures	dor_8f7s	8F7S	DOR	active_partner_bound	agonist	Gi	8F7S	1.862750964481653	-4.340856987443891	0	4
all_structures	kor_8f7w	8F7W	KOR	active_partner_bound	peptide_agonist	Gi	8F7W	-3.483030095806708	-2.3943256974233265	1	2
all_structures	nop_8f7x	8F7X	NOP	active_partner_bound	peptide_agonist	Gi	8F7X	-1.1894187439901944	-2.608980180650728	0	4
all_structures	kor_8feg	8FEG	KOR	active_partner_bound	peptide_agonist	Gi	8FEG	-0.421884301767389	2.1009809169757934	0	1
all_structures	mor_8k9k	8K9K	MOR	active_partner_bound	peptide_agonist	G_protein_other	8K9K	-0.0218790224093701	-5.484110587688533	0	4
all_structures	mor_8k9l	8K9L	MOR	active_partner_bound	peptide_agonist	G_protein_other	8K9L	-0.3774665609876974	-5.429938280933913	0	4
all_structures	kor_8vve	8VVE	KOR	inactive_like	inverse_agonist	Gi	8VVE	-9.98013392501535	1.168765535458405	1	0
all_structures	kor_8vvf	8VVF	KOR	inactive_like	inverse_agonist	Gi	8VVF	-7.974517188499392	1.5730042671876328	1	0
all_structures	kor_8vvg	8VVG	KOR	inactive_like	inverse_agonist	Gi	8VVG	-6.054091191750749	1.6549176121799984	1	2
all_structures	dor_8y45	8Y45	DOR	active_partner_bound	agonist	Gi	8Y45	-7.93114774912657	5.551854808178494	1	5
all_structures	dor_8y71	8Y71	DOR	active_partner_bound	allosteric_modulator	Gi	8Y71	-1.0099492218476422	-1.4201564008972951	0	1
all_structures	mor_8y72	8Y72	MOR	active_partner_bound	peptide_agonist	Gi	8Y72	1.2613710996109644	-0.5786372471902191	0	1
all_structures	mor_8y73	8Y73	MOR	active_partner_bound	peptide_agonist	Gi	8Y73	-0.6393793363363316	-0.7011022299405867	0	1
all_structures	dor_9cgj	9CGJ	DOR	active_partner_bound	partial_agonist	Gi	9CGJ	-2.006955359676871	0.9149545978342686	1	2
all_structures	dor_9cgk	9CGK	DOR	active_partner_bound	agonist	Gi	9CGK	-1.525765167869264	-0.7773359440220955	0	1
all_structures	kor_9d61	9D61	KOR	inactive_like	inverse_agonist	Gi	9D61	-7.16009940922447	0.745990290425448	1	0
all_structures	kor_9l60	9L60	KOR	unclear	peptide_agonist	Gi	9L60	1.3780795618955164	-2.426244067237723	0	1
all_structures	mor_9mqh	9MQH	MOR	inactive_like	inactive_ligand_proxy	none	9MQH	-6.60097059927217	1.2699957447731904	1	0
all_structures	mor_9mqi	9MQI	MOR	inactive_like	inactive_ligand_proxy	none	9MQI	-1.671107651122514	-0.492138438080354	0	1
all_structures	mor_9mqj	9MQJ	MOR	inactive_like	inactive_ligand_proxy	none	9MQJ	0.309265727520126	-0.5942559183675798	0	1
all_structures	kor_9pa1	9PA1	KOR	unclear	not_explicit	Gi	9PA1	0.7162530302976121	1.3157824895710155	0	1
all_structures	mor_9pa2	9PA2	MOR	unclear	not_explicit	Gi	9PA2	-3.8153002233247952	-1.9010677040787127	1	2
all_structures	mor_9pa3	9PA3	MOR	unclear	not_explicit	Gi	9PA3	-3.901336492917705	0.50017768435767	1	2
all_structures	kor_9pa4	9PA4	KOR	unclear	not_explicit	Gi	9PA4	3.834597583383661	3.0051027776120915	2	6
all_structures	mor_9pa5	9PA5	MOR	unclear	not_explicit	Gi	9PA5	0.5077953584810421	1.2528034918603752	0	1
all_structures	kor_9pa6	9PA6	KOR	unclear	not_explicit	Gi	9PA6	-1.5265360976799225	-0.7626047215155187	1	2
all_structures	mor_9ppq	9PPQ	MOR	unclear	not_explicit	none	9PPQ	2.3007948898878245	-0.7206261652991214	0	1
all_structures	dor_9ppw	9PPW	DOR	active_partner_bound	antagonist	Gi	9PPW	-1.7538427968002437	3.736476614383681	1	2
all_structures	dor_9ppx	9PPX	DOR	active_partner_bound	antagonist	Gi	9PPX	2.549052654414002	6.684989806415216	2	6
all_structures	dor_9ppy	9PPY	DOR	active_partner_bound	peptide_agonist	Gi	9PPY	3.3739441952625	-0.4327666444600939	0	1
all_structures	dor_9ppz	9PPZ	DOR	active_partner_bound	agonist	Gi	9PPZ	3.2470270927586324	-1.3943552261829992	2	6
all_structures	dor_9pq0	9PQ0	DOR	active_partner_bound	agonist	Gi	9PQ0	2.5598543527471147	1.2102372630295144	2	6
all_structures	mor_9pu5	9PU5	MOR	active_partner_bound	peptide_agonist	Gi	EMD-71869	-2.80860193495542	-1.096884429218911	1	2
all_structures	mor_9pud	9PUD	MOR	active_partner_bound	peptide_agonist	Gi	EMD-71871	2.93004491143082	-0.4039289703841808	0	1
all_structures	mor_9pxu	9PXU	MOR	inactive_like	antagonist	none	9PXU	-6.33350067820731	3.0103699557641947	1	0
all_structures	mor_9pxv	9PXV	MOR	unclear	antagonist	Gi	9PXV	0.2300890498031704	0.7040149715950905	0	1
all_structures	mor_9pxw	9PXW	MOR	active_partner_bound	antagonist	Gi	9PXW	-9.874160374217611	5.597487010868674	1	0
all_structures	mor_9pxx	9PXX	MOR	active_partner_bound	antagonist	Gi	9PXX	0.463730780932013	-2.122860937758039	0	1
all_structures	mor_9pxy	9PXY	MOR	active_partner_bound	antagonist	Gi	9PXY	-0.4536754256786637	-0.8807875980119544	0	1
all_structures	mor_9py2	9PY2	MOR	active_partner_bound	agonist	Gi	9PY2	-0.8058375919740981	-2.621896914454834	0	1
all_structures	mor_9py3	9PY3	MOR	active_partner_bound	agonist	Gi	9PY3	-1.1137972282827868	-0.3140803013947867	0	1
all_structures	mor_9py4	9PY4	MOR	active_partner_bound	agonist	Gi	9PY4	1.0060617307682604	-2.671174103370214	0	1
all_structures	kor_9uwv	9UWV	KOR	unclear	not_explicit	Gi	9UWV	3.3800470411685577	1.9009630572049168	0	1
all_structures	kor_9uxu	9UXU	KOR	unclear	not_explicit	Gi	9UXU	1.8816892262307936	-0.9763815452429994	0	1
all_structures	kor_9uxx	9UXX	KOR	unclear	not_explicit	Gi	9UXX	1.8860208625357675	-0.979129551064182	0	1
all_structures	kor_9v6o	9V6O	KOR	active_partner_bound	agonist	Gi	9V6O	6.392914986512072	2.6347035284319964	2	6
all_structures	mor_9vjt	9VJT	MOR	unclear	not_explicit	Gi	9VJT	-6.74723466843564	0.7910897373252088	1	2
all_structures	kor_9w49	9W49	KOR	active_partner_bound	agonist	Gi	9W49	7.705895408658569	-0.5648454680489235	2	6
all_structures	mor_9wst	9WST	MOR	active_partner_bound	peptide_agonist	Gz	9WST	1.056570282465107	-4.987671285244335	0	4
all_structures	mor_9xc6	9XC6	MOR	active_partner_bound	not_explicit	Gi	9XC6	-3.8615052077499774	2.8117592516573846	1	0
all_structures	dor_9xdq	9XDQ	DOR	active_partner_bound	not_explicit	Gi	9XDQ	-4.84982634513491	-1.5991148009802547	1	2
all_structures	kor_9xdr	9XDR	KOR	active_partner_bound	not_explicit	Gi	9XDR	-4.221275952427424	1.0955151284025926	1	2
all_structures	dor_9xf4	9XF4	DOR	active_partner_bound	peptide_agonist	Gi	9XF4	-0.7818337846499412	0.8575293500268749	0	1
all_structures	dor_9ydp	9YDP	DOR	active_partner_bound	peptide_agonist	Gi	9YDP	4.188707923037118	-0.845020833436034	0	1
all_structures	kor_9zzo	9ZZO	KOR	active_partner_bound	not_explicit	arrestin	9ZZO	-7.346368833967958	1.2018554913038932	1	0
