## Supplementary material for "An Exact-Residue Atlas of Opioid Receptor Wiring and Rewiring across Ligand and Transducer Contexts": SI files: Figure_06_pairwise_extremes.csv

metric	pair_id	pdb_id_a	pdb_id_b	value	unit	evidence_artifact
maximum exact-BW contact Jaccard distance	4DJH__9PA5	4DJH	9PA5	0.16270888302550568	dimensionless	Figure_5B_all_pair_graph_metrics_source.csv
maximum exact-BW Kabsch RMSD	7YIT__9MQI	7YIT	9MQI	3.3517818430915014	angstrom	Figure_5B_all_pair_graph_metrics_source.csv
