## Supplementary material for "An Exact-Residue Atlas of Opioid Receptor Wiring and Rewiring across Ligand and Transducer Contexts": SI files: Figure_7A_corrected_state_validation_source.csv

outcome	status	contrast	n	inactive_n	active_partner_bound_n	inactive_observed_mean	active_partner_bound_observed_mean	unadjusted_observed_percent_difference	adjusted_coefficient	robust_se_hc3_t	ci95_low_hc3_t	ci95_high_hc3_t	p_value_hc3_t	adjusted_percent_of_active_mean	adjusted_ci95_low_percent_of_active_mean	adjusted_ci95_high_percent_of_active_mean	structure_leave_one_out_successful	structure_leave_one_out_sign_consistency_percent	design_rank	design_columns	claim_level	q_value_bh_state_validation_family
exact_bw_contact_pair_count	estimated	inactive_like_minus_active_partner_bound	65	16	49	1049.375	1053.5510204081634	-0.39637571672091465	-17.630663369811227	6.808665205964772	-31.27005875140259	-3.991267988219864	0.012228368798830146	-1.6734513116394507	-2.9680630691514156	-0.3788395541274859	65	100.0	9	9	literature_directed_internal_positive_control_not_independent_replication	0.032608983463547056
endpoint_mean_contact_pair_jaccard	estimated	inactive_like_minus_active_partner_bound	65	16	49	0.9033727309062198	0.9326829831817242	-3.1425739296235777	-0.023234012579824485	0.005815490507510468	-0.03488383996454273	-0.01158418519510624	0.00019060506208217373	-2.4910942945013037	-3.7401604396749195	-1.2420281493276881	65	100.0	9	9	literature_directed_internal_positive_control_not_independent_replication	0.0015248404966573899
endpoint_mean_contacts_rewired_total	estimated	inactive_like_minus_active_partner_bound	65	16	49	106.17996987951807	73.20408163265306	45.04651586552511	25.504515679606758	6.5999122394757235	12.283302740666542	38.725728618546974	0.00029177589771315043	34.84029183999808	16.779532598066925	52.90105108192924	65	100.0	9	9	literature_directed_internal_positive_control_not_independent_replication	0.0015561381211368023
endpoint_mean_shared_contact_distance_rms_delta_A	estimated	inactive_like_minus_active_partner_bound	65	16	49	0.36968519112594345	0.31693417966898296	16.6441535312018	0.04800343130006728	0.016304145211876654	0.015342303725627407	0.08066455887450716	0.004706331242535611	15.146183144463537	4.840848576714396	25.451517712212677	65	100.0	9	9	literature_directed_internal_positive_control_not_independent_replication	0.015060259976113955
direct_edge_count	estimated	inactive_like_minus_active_partner_bound	59	15	44	133.46666666666667	146.95454545454547	-9.178265800598007	-20.342754680685143	18.89914409355781	-58.30280276070596	17.61729339933567	0.2869214763774914	-13.842889049646555	-39.67403837722026	11.988260277927148	59	100.0	9	9	literature_directed_internal_positive_control_not_independent_replication	0.4779323845360224
adjacent_edge_count	estimated	inactive_like_minus_active_partner_bound	59	15	44	347.73333333333335	345.90909090909093	0.5273762593079251	9.061515702608528	28.069334485552346	-47.31740184895176	65.44043325416882	0.7481730590213397	2.6196234619893244	-13.67914376710826	18.918390691086913	59	98.30508474576271	9	9	literature_directed_internal_positive_control_not_independent_replication	0.8550549245958168
connected_distal_edge_count	estimated	inactive_like_minus_active_partner_bound	59	15	44	572.2	560.8181818181819	2.029502350461986	-0.39931367136189166	37.946257146019974	-76.61661423211893	75.81798688939514	0.991645782223648	-0.07120198387065664	-13.66157815777773	13.519174190036416	59	54.23728813559322	9	9	literature_directed_internal_positive_control_not_independent_replication	0.991645782223648
direct_edge_fraction	estimated	inactive_like_minus_active_partner_bound	59	15	44	0.12682515619632462	0.13934460978393393	-8.984526640120363	-0.01760117720766648	0.017839839442040182	-0.05343354927739084	0.018231194862057886	0.3285785143685154	-12.63140155543774	-38.34633385549987	13.083530744624394	59	100.0	9	9	literature_directed_internal_positive_control_not_independent_replication	0.4779323845360224
adjacent_edge_fraction	estimated	inactive_like_minus_active_partner_bound	59	15	44	0.33021660069897735	0.3279459242353941	0.6923935611876673	0.012853604451994648	0.02562539737175042	-0.038616520940237556	0.06432372984422685	0.6181530612688492	3.9194280221542086	-11.775270886586554	19.61412693089497	59	100.0	9	9	literature_directed_internal_positive_control_not_independent_replication	0.7608037677155066
connected_distal_edge_fraction	estimated	inactive_like_minus_active_partner_bound	59	15	44	0.542958243104698	0.5327094659806718	1.9238961907986856	0.004747572755671673	0.037854903379027985	-0.07128623836396888	0.08078138387531222	0.9006979294620411	0.8912123885262305	-13.381823098025322	15.164247875077782	59	93.22033898305084	9	9	literature_directed_internal_positive_control_not_independent_replication	0.9607444580928438
endpoint_mean_changed_direct_count	estimated	inactive_like_minus_active_partner_bound	59	15	44	15.605263157894738	11.741327751196172	32.90884547793089	2.941533811233796	0.8875057792438332	1.1589259912915082	4.724141631176083	0.0017139034970875234	25.052820886752958	9.87048497282124	40.23515680068467	59	100.0	9	9	literature_directed_internal_positive_control_not_independent_replication	0.006855613988350094
endpoint_mean_changed_adjacent_count	estimated	inactive_like_minus_active_partner_bound	59	15	44	40.32982456140351	30.756578947368425	31.12584670231729	10.697396110605128	2.472038760140199	5.732160133459264	15.662632087750993	7.224178092040275e-05	34.78083869116533	18.63718374942905	50.924493632901616	59	100.0	9	9	literature_directed_internal_positive_control_not_independent_replication	0.001155868494726444
endpoint_mean_changed_connected_distal_count	estimated	inactive_like_minus_active_partner_bound	59	15	44	51.87982456140351	31.388157894736842	65.28470621113672	12.651520903840265	5.461965844380158	1.6808396371273702	23.62220217055316	0.02468064539858366	40.3066689872924	5.355012048697553	75.25832592588723	59	100.0	9	9	literature_directed_internal_positive_control_not_independent_replication	0.056412903768191226
endpoint_mean_changed_direct_fraction	estimated	inactive_like_minus_active_partner_bound	59	15	44	0.14550750304854626	0.1644540075437024	-11.520853020332297	-0.016824393232686318	0.013874198020495679	-0.04469154008984326	0.01104275362447062	0.23096642864551603	-10.230454997100246	-27.175707516867185	6.71479752266669	59	100.0	9	9	literature_directed_internal_positive_control_not_independent_replication	0.46193285729103206
endpoint_mean_changed_adjacent_fraction	estimated	inactive_like_minus_active_partner_bound	59	15	44	0.377090321244915	0.42952916985443007	-12.20844875967025	-0.01285235582097137	0.020723426056051708	-0.05447658205980037	0.02877187041785763	0.5379525593739021	-2.9921962751277427	-12.682859717830759	6.6984671675752745	59	100.0	9	9	literature_directed_internal_positive_control_not_independent_replication	0.7172700791652028
endpoint_mean_changed_connected_distal_fraction	estimated	inactive_like_minus_active_partner_bound	59	15	44	0.47740217570653865	0.4060168226018675	17.581870782401122	0.0296767490536574	0.028326428914089707	-0.027218557855011948	0.08657205596232675	0.29982881720233107	7.309241243621539	-6.703800517571647	21.322283004814725	59	100.0	9	9	literature_directed_internal_positive_control_not_independent_replication	0.4779323845360224
