## Supplementary material for "An Exact-Residue Atlas of Opioid Receptor Wiring and Rewiring across Ligand and Transducer Contexts": SI files: Figure_7C_galpha_exact_BW_recurrence_source.csv

canonical_bw	independent_map_count	subtype_count	structure_ids
5x65	66	4	dor_8f7s|dor_8y45|dor_8y71|dor_9cgj|dor_9cgk|dor_9ppw|dor_9ppx|dor_9ppy|dor_9ppz|dor_9pq0|dor_9xdq|dor_9xf4|dor_9ydp|kor_22em|kor_22es|kor_7y1f|kor_8dzp|kor_8dzq|kor_8dzr|kor_8dzs|kor_8f7w|kor_8feg|kor_8vve|kor_8vvf|kor_8vvg|kor_9d61|kor_9l60|kor_9pa1|kor_9pa4|kor_9pa6|kor_9uwv|kor_9uxu|kor_9uxx|kor_9v6o|kor_9w49|kor_9xdr|mor_23so|mor_8ef5|mor_8ef6|mor_8efb|mor_8efl|mor_8efo|mor_8efq|mor_8f7q|mor…
3x53	65	4	dor_8f7s|dor_8y45|dor_8y71|dor_9cgj|dor_9cgk|dor_9ppw|dor_9ppx|dor_9ppy|dor_9ppz|dor_9pq0|dor_9xdq|dor_9xf4|dor_9ydp|kor_22em|kor_22es|kor_7y1f|kor_8dzp|kor_8dzq|kor_8dzr|kor_8dzs|kor_8f7w|kor_8feg|kor_8vve|kor_8vvf|kor_8vvg|kor_9d61|kor_9l60|kor_9pa1|kor_9pa4|kor_9pa6|kor_9uwv|kor_9uxu|kor_9uxx|kor_9v6o|kor_9w49|kor_9xdr|mor_23so|mor_8ef5|mor_8ef6|mor_8efb|mor_8efl|mor_8efo|mor_8efq|mor_8f7q|mor…
3x54	65	4	dor_8f7s|dor_8y45|dor_8y71|dor_9cgj|dor_9cgk|dor_9ppw|dor_9ppx|dor_9ppy|dor_9ppz|dor_9pq0|dor_9xdq|dor_9xf4|dor_9ydp|kor_22em|kor_22es|kor_7y1f|kor_8dzp|kor_8dzq|kor_8dzr|kor_8dzs|kor_8f7w|kor_8feg|kor_8vve|kor_8vvf|kor_8vvg|kor_9d61|kor_9l60|kor_9pa1|kor_9pa4|kor_9pa6|kor_9uwv|kor_9uxu|kor_9uxx|kor_9v6o|kor_9w49|kor_9xdr|mor_23so|mor_8ef5|mor_8ef6|mor_8efb|mor_8efl|mor_8efo|mor_8efq|mor_8f7q|mor…
2x39	64	4	dor_8f7s|dor_8y45|dor_8y71|dor_9cgj|dor_9cgk|dor_9ppw|dor_9ppx|dor_9ppy|dor_9ppz|dor_9pq0|dor_9xdq|dor_9xf4|dor_9ydp|kor_22em|kor_22es|kor_7y1f|kor_8dzp|kor_8dzq|kor_8dzr|kor_8dzs|kor_8f7w|kor_8feg|kor_8vve|kor_8vvf|kor_8vvg|kor_9d61|kor_9l60|kor_9pa1|kor_9pa4|kor_9pa6|kor_9uwv|kor_9uxu|kor_9uxx|kor_9v6o|kor_9w49|mor_23so|mor_8ef5|mor_8ef6|mor_8efb|mor_8efl|mor_8efo|mor_8efq|mor_8f7q|mor_8f7r|mor…
3x50	64	4	dor_8f7s|dor_8y45|dor_8y71|dor_9cgj|dor_9cgk|dor_9ppw|dor_9ppx|dor_9ppy|dor_9ppz|dor_9pq0|dor_9xdq|dor_9xf4|dor_9ydp|kor_22em|kor_22es|kor_7y1f|kor_8dzp|kor_8dzq|kor_8dzr|kor_8dzs|kor_8f7w|kor_8feg|kor_8vve|kor_8vvf|kor_8vvg|kor_9d61|kor_9l60|kor_9pa1|kor_9pa4|kor_9pa6|kor_9uwv|kor_9uxu|kor_9uxx|kor_9v6o|kor_9w49|kor_9xdr|mor_23so|mor_8ef5|mor_8ef6|mor_8efb|mor_8efl|mor_8efo|mor_8efq|mor_8f7q|mor…
6x33	64	4	dor_8f7s|dor_8y45|dor_8y71|dor_9cgj|dor_9cgk|dor_9ppx|dor_9ppy|dor_9ppz|dor_9pq0|dor_9xdq|dor_9xf4|dor_9ydp|kor_22em|kor_22es|kor_7y1f|kor_8dzp|kor_8dzq|kor_8dzr|kor_8dzs|kor_8f7w|kor_8feg|kor_8vve|kor_8vvf|kor_8vvg|kor_9d61|kor_9l60|kor_9pa1|kor_9pa4|kor_9pa6|kor_9uwv|kor_9uxu|kor_9uxx|kor_9v6o|kor_9w49|kor_9xdr|mor_23so|mor_8ef5|mor_8ef6|mor_8efb|mor_8efl|mor_8efo|mor_8efq|mor_8f7q|mor_8f7r|mor…
5x68	62	4	dor_8f7s|dor_8y45|dor_8y71|dor_9cgj|dor_9cgk|dor_9ppw|dor_9ppy|dor_9ppz|dor_9pq0|dor_9xdq|dor_9xf4|dor_9ydp|kor_22em|kor_22es|kor_7y1f|kor_8dzp|kor_8dzq|kor_8dzr|kor_8dzs|kor_8feg|kor_8vve|kor_8vvf|kor_8vvg|kor_9d61|kor_9l60|kor_9pa1|kor_9pa4|kor_9pa6|kor_9uwv|kor_9uxu|kor_9uxx|kor_9v6o|kor_9w49|kor_9xdr|mor_23so|mor_8ef5|mor_8ef6|mor_8efb|mor_8efl|mor_8efo|mor_8efq|mor_8f7q|mor_8f7r|mor_8k9k|mor…
5x61	61	4	dor_8f7s|dor_8y45|dor_8y71|dor_9cgj|dor_9cgk|dor_9ppw|dor_9ppx|dor_9ppy|dor_9ppz|dor_9pq0|dor_9xdq|dor_9xf4|dor_9ydp|kor_22em|kor_22es|kor_8dzp|kor_8dzq|kor_8dzr|kor_8dzs|kor_8f7w|kor_8feg|kor_8vvf|kor_9l60|kor_9pa1|kor_9pa4|kor_9pa6|kor_9uwv|kor_9uxu|kor_9uxx|kor_9v6o|kor_9w49|kor_9xdr|mor_23so|mor_8ef5|mor_8ef6|mor_8efb|mor_8efl|mor_8efo|mor_8efq|mor_8f7q|mor_8f7r|mor_8k9k|mor_8k9l|mor_8y72|mor…
6x29	59	4	dor_8f7s|dor_8y71|dor_9cgj|dor_9cgk|dor_9ppw|dor_9ppx|dor_9ppy|dor_9ppz|dor_9pq0|dor_9xdq|dor_9xf4|dor_9ydp|kor_22em|kor_22es|kor_7y1f|kor_8dzp|kor_8dzq|kor_8dzr|kor_8f7w|kor_8feg|kor_8vve|kor_8vvf|kor_8vvg|kor_9d61|kor_9l60|kor_9pa1|kor_9pa4|kor_9pa6|kor_9uwv|kor_9v6o|kor_9w49|kor_9xdr|mor_23so|mor_8ef5|mor_8ef6|mor_8efb|mor_8efl|mor_8efo|mor_8efq|mor_8f7q|mor_8f7r|mor_8k9k|mor_8k9l|mor_8y72|mor…
5x64	51	4	dor_8f7s|dor_8y71|dor_9cgj|dor_9cgk|dor_9ppx|dor_9ppz|dor_9pq0|dor_9xdq|dor_9xf4|dor_9ydp|kor_22es|kor_8dzp|kor_8dzq|kor_8dzr|kor_8dzs|kor_8f7w|kor_8feg|kor_8vvf|kor_8vvg|kor_9d61|kor_9l60|kor_9pa1|kor_9pa4|kor_9pa6|kor_9uwv|kor_9v6o|kor_9w49|kor_9xdr|mor_23so|mor_8ef5|mor_8ef6|mor_8efb|mor_8efl|mor_8efq|mor_8f7q|mor_8f7r|mor_8k9k|mor_8y72|mor_8y73|mor_9pa2|mor_9pa3|mor_9pa5|mor_9pxx|mor_9pxy|mor…
6x32	51	4	dor_8f7s|dor_8y45|dor_8y71|dor_9cgk|dor_9ppw|dor_9ppx|dor_9ppz|dor_9xdq|dor_9xf4|dor_9ydp|kor_22em|kor_22es|kor_8dzp|kor_8dzq|kor_8f7w|kor_8feg|kor_8vvf|kor_9d61|kor_9l60|kor_9pa4|kor_9pa6|kor_9uwv|kor_9w49|kor_9xdr|mor_23so|mor_8ef5|mor_8ef6|mor_8efl|mor_8efo|mor_8efq|mor_8f7q|mor_8f7r|mor_8k9k|mor_8k9l|mor_8y72|mor_8y73|mor_9pa2|mor_9pa3|mor_9pa5|mor_9pu5|mor_9pud|mor_9pxv|mor_9pxx|mor_9pxy|mor…
2x37	48	3	dor_8f7s|dor_8y45|dor_8y71|dor_9cgk|dor_9ppx|dor_9ppy|dor_9ppz|dor_9pq0|dor_9ydp|kor_22es|kor_8dzp|kor_8dzq|kor_8dzs|kor_8f7w|kor_8feg|kor_8vvf|kor_9d61|kor_9l60|kor_9pa1|kor_9pa4|kor_9pa6|kor_9uwv|kor_9uxu|kor_9uxx|kor_9v6o|kor_9w49|kor_9xdr|mor_8ef5|mor_8ef6|mor_8efb|mor_8efl|mor_8efo|mor_8efq|mor_8f7q|mor_8k9k|mor_8k9l|mor_8y72|mor_8y73|mor_9pa2|mor_9pa3|mor_9pa5|mor_9pu5|mor_9pxv|mor_9pxy|mor…
6x26	47	4	dor_8f7s|dor_8y45|dor_8y71|dor_9xdq|dor_9xf4|kor_22em|kor_22es|kor_7y1f|kor_8dzp|kor_8dzs|kor_8f7w|kor_8feg|kor_8vve|kor_8vvf|kor_8vvg|kor_9d61|kor_9l60|kor_9pa1|kor_9pa4|kor_9uwv|kor_9uxu|kor_9uxx|kor_9v6o|kor_9w49|kor_9xdr|mor_23so|mor_8ef5|mor_8ef6|mor_8efb|mor_8efl|mor_8efo|mor_8efq|mor_8f7q|mor_8f7r|mor_8y72|mor_8y73|mor_9pxv|mor_9pxx|mor_9pxy|mor_9py2|mor_9py3|mor_9py4|mor_9vjt|mor_9wst|mor…
6x36	45	4	dor_8f7s|dor_8y45|dor_9cgj|dor_9ppx|dor_9ppy|dor_9ppz|dor_9xdq|dor_9xf4|dor_9ydp|kor_22es|kor_7y1f|kor_8dzr|kor_8dzs|kor_8f7w|kor_8feg|kor_8vve|kor_8vvf|kor_8vvg|kor_9d61|kor_9l60|kor_9pa1|kor_9pa4|kor_9pa6|kor_9uwv|kor_9v6o|kor_9w49|kor_9xdr|mor_8ef6|mor_8efb|mor_8efo|mor_8f7q|mor_8f7r|mor_8k9l|mor_8y72|mor_9pa2|mor_9pa5|mor_9pxv|mor_9pxx|mor_9pxy|mor_9py2|mor_9py3|mor_9py4|mor_9vjt|mor_9xc6|nop…
6x25	41	4	dor_8f7s|dor_8y45|dor_8y71|dor_9cgj|dor_9cgk|dor_9ppz|dor_9xdq|dor_9xf4|kor_22es|kor_7y1f|kor_8dzp|kor_8f7w|kor_8feg|kor_8vve|kor_8vvf|kor_8vvg|kor_9d61|kor_9pa1|kor_9pa4|kor_9pa6|kor_9uwv|kor_9uxu|kor_9uxx|kor_9xdr|mor_23so|mor_8ef5|mor_8ef6|mor_8efb|mor_8efl|mor_8efo|mor_8efq|mor_8f7q|mor_8y72|mor_8y73|mor_9pa2|mor_9pa5|mor_9pxv|mor_9pxx|mor_9py3|mor_9py4|nop_23oi
3x49	31	3	dor_9cgj|dor_9cgk|dor_9ppx|dor_9ppy|dor_9ppz|dor_9pq0|dor_9ydp|kor_22es|kor_7y1f|kor_8dzp|kor_8dzq|kor_8dzr|kor_8feg|kor_8vvf|kor_9d61|kor_9pa1|kor_9pa4|kor_9uwv|kor_9v6o|kor_9w49|kor_9xdr|mor_8k9k|mor_8k9l|mor_8y72|mor_9pa2|mor_9pu5|mor_9pxv|mor_9pxx|mor_9pxy|mor_9py2|mor_9vjt
7x56	29	4	dor_9cgj|dor_9cgk|dor_9ppy|dor_9ppz|dor_9pq0|dor_9xf4|dor_9ydp|kor_22em|kor_7y1f|kor_8dzq|kor_8dzs|kor_8feg|kor_8vvf|kor_9l60|kor_9pa1|kor_9pa4|kor_9uwv|kor_9v6o|mor_8ef5|mor_8efo|mor_8y72|mor_9pa3|mor_9pud|mor_9pxv|mor_9py2|mor_9py3|mor_9py4|mor_9xc6|nop_23oi
6x23	25	3	dor_8y71|dor_9ppw|dor_9ppz|dor_9xf4|kor_22es|kor_7y1f|kor_8f7w|kor_8feg|kor_8vvg|kor_9l60|kor_9pa1|kor_9uwv|mor_23so|mor_8ef5|mor_8ef6|mor_8efb|mor_8efl|mor_8efo|mor_8efq|mor_8f7q|mor_8y72|mor_8y73|mor_9pa2|mor_9pa5|mor_9py4
4x38	19	4	dor_8y45|dor_9xf4|kor_22em|kor_8dzr|kor_8dzs|kor_8vvf|kor_8vvg|kor_9d61|kor_9pa6|kor_9uxu|kor_9uxx|kor_9v6o|kor_9xdr|mor_8efb|mor_9pxv|mor_9pxx|mor_9py3|mor_9wst|nop_8f7x
4x40	12	3	dor_8y45|kor_22em|kor_9pa6|mor_8efo|mor_8f7r|mor_8k9k|mor_9pa3|mor_9pud|mor_9pxy|mor_9py2|mor_9vjt|mor_9xc6
6x37	5	2	dor_8f7s|dor_8y45|dor_9ppx|nop_23oi|nop_8f7x
2x38	3	2	dor_9ydp|mor_8k9k|mor_8k9l
6x28	2	2	dor_9cgk|mor_9pxw
3x56	1	1	kor_8vve
4x39	1	1	kor_8vvg
5x33	1	1	mor_9pud
5x62	1	1	mor_9pxw
5x66	1	1	mor_9pxw
6x24	1	1	mor_9pxw
6x31	1	1	mor_9pxw
6x35	1	1	mor_9pxw
6x38	1	1	mor_9pxw
