## Supplementary material for "An Exact-Residue Atlas of Opioid Receptor Wiring and Rewiring across Ligand and Transducer Contexts": SI files: Figure_08_recurrent_galpha_sites.csv

canonical_bw	independent_map_count	subtype_count	kor_residue	kor_uniprot_seq	7y1f_auth_seq
5x65	66	4	L	253	355
3x53	65	4	A	159	261
3x54	65	4	V	160	262
2x39	64	4	T	94	196
3x50	64	4	R	156	258
6x33	64	4	I	272	374
