## Supplementary material for "An Exact-Residue Atlas of Opioid Receptor Wiring and Rewiring across Ligand and Transducer Contexts": SI files: Figure_9A_9L60_role_aware_localization_source.csv

structure_id	site_group	site_present	direct_exact_bw_count	direct_exact_bws	direct_edge_count	adjacent_edge_count	connected_distal_edge_count	disconnected_edge_count	distal_edge_count	graph_edge_count	direct_edge_fraction	adjacent_edge_fraction	connected_distal_edge_fraction	disconnected_edge_fraction	direct_edges_per_site	adjacent_edges_per_site	display_label	display_order
kor_9l60	orthosteric_peptide	1	25	2x56|2x60|2x63|2x64|2x67|3x28|3x29|3x32|3x33|3x36|5x32|5x36|5x40|5x43|6x48|6x51|6x52|6x55|6x58|7x30|7x31|7x34|7x35|7x38|7x42	196.0	351.0	519.0	0.0	519.0	1066	0.1838649155722326	0.3292682926829268	0.4868667917448405	0.0	7.84	14.04	Dynorphin coordinate site	0
kor_9l60	allosteric_modulator	1	10	2x52|3x30|3x31|3x34|3x35|4x50|4x54|4x57|4x58|4x61	94.0	170.0	802.0	0.0	802.0	1066	0.0881801125703564	0.1594746716697936	0.7523452157598499	0.0	9.4	17.0	MPAM allosteric site	1
kor_9l60	selected_ligand_union	1	35	2x52|2x56|2x60|2x63|2x64|2x67|3x28|3x29|3x30|3x31|3x32|3x33|3x34|3x35|3x36|4x50|4x54|4x57|4x58|4x61|5x32|5x36|5x40|5x43|6x48|6x51|6x52|6x55|6x58|7x30|7x31|7x34|7x35|7x38|7x42	271.0	341.0	454.0	0.0	454.0	1066	0.2542213883677298	0.3198874296435272	0.425891181988743	0.0	7.742857142857143	9.742857142857142	Coordinate role-aware union	2
kor_9l60	selected_ligand_union_plip	1	14	2x56|2x60|2x64|2x67|3x28|3x29|3x32|3x33|5x43|6x55|6x58|7x34|7x35|7x42	118.0	347.0	601.0	0.0	601.0	1066	0.1106941838649155	0.325515947467167	0.5637898686679175	0.0	8.428571428571429	24.785714285714285	PLIP-resolved union	3
