## Supplementary material for "An Exact-Residue Atlas of Opioid Receptor Wiring and Rewiring across Ligand and Transducer Contexts": SI files: Figure_9B_site_group_wiring_percentages_source.csv

site_group	positive_structure_count	localization_status	median_exact_bw_site_count	total_graph_edges	pooled_direct_edge_percent	mean_structure_direct_edge_percent	median_structure_direct_edge_percent	pooled_adjacent_edge_percent	mean_structure_adjacent_edge_percent	median_structure_adjacent_edge_percent	pooled_connected_distal_edge_percent	mean_structure_connected_distal_edge_percent	median_structure_connected_distal_edge_percent	pooled_disconnected_edge_percent	mean_structure_disconnected_edge_percent	median_structure_disconnected_edge_percent
all_partner_interface	72	exact_bw_site_resolved	15.0	75708	10.090082950282666	10.08207444280354	9.44843079164303	17.197654144872406	17.18497101287409	15.224282713933544	72.71226290484493	72.73295454432237	75.05890637989188	0.0	0.0	0.0
allosteric_modulator	10	exact_bw_site_resolved	11.5	10550	9.450236966824644	9.449183524176556	9.454791310822056	16.38862559241706	16.364999630559335	15.734787205314703	74.1611374407583	74.1858168452641	75.12913163319666	0.0	0.0	0.0
beta_arrestin_interface	1	exact_bw_site_resolved	11.0	965	6.7357512953367875	6.7357512953367875	6.7357512953367875	14.300518134715025	14.300518134715027	14.300518134715027	78.96373056994818	78.96373056994818	78.96373056994818	0.0	0.0	0.0
g_alpha_interface	66	exact_bw_site_resolved	15.0	69467	9.213007615126607	9.209600090611763	9.401785714285715	15.11940921588668	15.11051615762205	15.224282713933544	75.66758316898671	75.67988375176618	75.48047974442242	0.0	0.0	0.0
g_beta_interface	3	exact_bw_site_resolved	2.0	3133	1.1490584104691988	1.1558685437255847	0.9425070688030159	3.2556654963293967	3.307071786223362	1.6965127238454287	95.5952760932014	95.53705967005105	97.36098020735156	0.0	0.0	0.0
g_gamma_interface	0	no_exact_bw_positive_structures
generic_lipid	11	exact_bw_site_resolved	15.0	11887	16.564313956422982	16.3634000744177	12.250453720508167	27.466980735257003	27.39535183958825	32.3956442831216	55.96870530832001	56.241248085994044	55.35390199637023	0.0	0.0	0.0
orthosteric_peptide	19	exact_bw_site_resolved	16.0	20291	13.163471489823074	13.159976402439408	13.10282074613285	33.4532551377458	33.441617170561905	33.93994540491356	53.38327337243113	53.39840642699869	52.80898876404494	0.0	0.0	0.0
orthosteric_small_molecule	57	exact_bw_site_resolved	15.0	59927	12.25491014067115	12.246697315354531	12.582159624413144	32.1824886945784	32.17448729602527	33.364750235626765	55.56260116475045	55.57881538862019	54.16258570029383	0.0	0.0	0.0
pip2_like_lipid	0	no_exact_bw_positive_structures
selected_ligand_union	77	exact_bw_site_resolved	15.0	81261	13.392648379911643	13.380996441764703	12.78962001853568	32.5260580106078	32.50563169284213	33.61581920903955	54.08129360948056	54.11337186539317	53.17535545023697	0.0	0.0	0.0
selected_ligand_union_plip	46	exact_bw_site_resolved	6.5	48747	6.517324143024186	6.50042789735961	5.821252013553297	25.505159291853857	25.479893057254063	26.008680347354982	67.97751656512196	68.01967904538634	67.37294391833424	0.0	0.0	0.0
sodium	3	exact_bw_site_resolved	6.0	3260	5.9815950920245395	5.995580556620645	6.278434940855323	23.496932515337424	23.49677060482836	23.13649564375605	70.52147239263803	70.50764883855099	70.47434656340755	0.0	0.0	0.0
sterol	26	exact_bw_site_resolved	18.0	27657	17.246989912137977	17.27484319478704	13.681160810439621	30.82040713020212	30.862062789597356	33.112789068287505	51.9326029576599	51.86309401561561	52.988882491030694	0.0	0.0	0.0
water_exact_bw_bridge2	7	exact_bw_site_resolved	9.0	7652	10.40250914793518	10.293037608839688	7.859848484848484	23.99372713016205	23.92280390413856	20.738636363636363	65.60376372190277	65.78415848702176	71.40151515151516	0.0	0.0	0.0
water_ligand_bridge	4	exact_bw_site_resolved	2.5	4385	2.7594070695553023	2.785603758802621	2.2920125883306945	14.572405929304447	14.639063128637378	14.770533266401513	82.66818700114025	82.57533311256	82.9374541452678	0.0	0.0	0.0
water_strucmind_bridge2	7	exact_bw_site_resolved	9.0	7652	10.729221118661787	10.612327135193665	7.859848484848484	24.660219550444328	24.58173396213547	20.738636363636363	64.61055933089388	64.80593890267087	71.40151515151516	0.0	0.0	0.0
