## Supplementary material for "An Exact-Residue Atlas of Opioid Receptor Wiring and Rewiring across Ligand and Transducer Contexts": SI files: Figure_9C_site_group_rewiring_percentages_source.csv

site_group	both_site_positive_pair_count	localization_status	pooled_rewired_contact_count	pooled_changed_direct_percent	mean_pair_changed_direct_percent	median_pair_changed_direct_percent	pooled_changed_adjacent_percent	mean_pair_changed_adjacent_percent	median_pair_changed_adjacent_percent	pooled_changed_connected_distal_percent	mean_pair_changed_connected_distal_percent	median_pair_changed_connected_distal_percent	pooled_changed_disconnected_percent	mean_pair_changed_disconnected_percent	median_pair_changed_disconnected_percent
all_partner_interface	2556	pair_localization_available	182655	6.949713941583861	6.950645633506649	6.25	15.403356053762558	15.113309295320848	12.244897959183673	77.64693000465358	77.9360450711725	81.48148148148148	0.0	0.0	0.0
allosteric_modulator	45	pair_localization_available	1913	6.2205959226346055	6.133723610237582	6.521739130434782	22.791427077888134	23.177820445331154	22.0	70.98797699947725	70.68845594443127	70.0	0.0	0.0	0.0
beta_arrestin_interface	0	fewer_than_two_exact_bw_positive_structures
g_alpha_interface	2145	pair_localization_available	142899	5.67463733126194	5.706125779994427	5.454545454545454	11.267398652194906	10.949866165448626	10.714285714285714	83.05796401654315	83.34400805455695	83.6734693877551	0.0	0.0	0.0
g_beta_interface	3	pair_localization_available	232	0.0	0.0	0.0	0.8620689655172413	0.8620689655172413	0.8620689655172413	99.13793103448276	99.13793103448276	99.13793103448276	0.0	0.0	0.0
g_gamma_interface	0	fewer_than_two_exact_bw_positive_structures
generic_lipid	55	pair_localization_available	5247	14.86563750714694	15.439644794913711	12.0	36.134934248141796	35.9744708764672	38.26086956521739	48.99942824471126	48.58588432861909	47.82608695652174	0.0	0.0	0.0
orthosteric_peptide	171	pair_localization_available	10651	14.580790536099897	15.235381333293367	14.893617021276595	41.874002441085345	43.745029075103716	43.63636363636363	43.54520702281476	41.01958959160292	41.17647058823529	0.0	0.0	0.0
orthosteric_small_molecule	1596	pair_localization_available	139743	14.845108520641464	15.211331239529347	14.965986394557824	38.83843913469727	39.857906884909646	38.983050847457626	46.31645234466127	44.93076187556102	45.76271186440678	0.0	0.0	0.0
pip2_like_lipid	0	fewer_than_two_exact_bw_positive_structures
selected_ligand_union	2926	pair_localization_available	239736	15.278055861447593	15.832747529599446	15.294117647058824	40.134981813328	41.47930329839125	40.51724137931034	44.58696232522441	42.68794917200931	43.47826086956522	0.0	0.0	0.0
selected_ligand_union_plip	1035	pair_localization_available	88905	6.837635678533266	6.854540510200887	6.666666666666667	32.06568809403296	32.98386843972381	31.57894736842105	61.096676227433775	60.16159105007531	60.78431372549019	0.0	0.0	0.0
sodium	3	pair_localization_available	231	6.926406926406926	6.147920590974408	8.080808080808081	25.974025974025974	25.313628567696156	25.252525252525253	67.0995670995671	68.53845084132944	66.66666666666666	0.0	0.0	0.0
sterol	325	pair_localization_available	18324	9.883213272211307	11.458752962266347	10.909090909090908	36.607727570399476	40.07731996748216	41.256236922581685	53.50905915738922	48.463927070251486	46.5891472868217	0.0	0.0	0.0
water_exact_bw_bridge2	21	pair_localization_available	2049	10.151293313811616	11.772083316191917	6.896551724137931	22.547584187408493	25.688429215094224	24.0	67.30112249877989	62.53948746871385	68.8	0.0	0.0	0.0
water_ligand_bridge	6	pair_localization_available	629	1.2718600953895072	1.3003192820468568	1.0204081632653061	12.718600953895072	13.002907549297142	12.712585034013607	86.00953895071542	85.69677316865602	85.26069518716578	0.0	0.0	0.0
water_strucmind_bridge2	21	pair_localization_available	2049	10.444119082479258	12.1978164004565	6.896551724137931	23.670082967301123	26.8174369220746	27.200000000000003	65.88579795021963	60.9847466774689	62.4	0.0	0.0	0.0
