## Supplementary material for "An Exact-Residue Atlas of Opioid Receptor Wiring and Rewiring across Ligand and Transducer Contexts": SI files: Figure_9D_selected_ligand_union_structure_wiring_source.csv

structure_id	site_group	site_present	direct_exact_bw_count	direct_exact_bws	direct_edge_count	adjacent_edge_count	connected_distal_edge_count	disconnected_edge_count	distal_edge_count	graph_edge_count	direct_edge_fraction	adjacent_edge_fraction	connected_distal_edge_fraction	disconnected_edge_fraction	direct_edges_per_site	adjacent_edges_per_site
dor_4n6h	selected_ligand_union	1	14	3x32|3x33|3x36|5x40|5x43|6x48|6x51|6x52|6x55|6x58|7x34|7x38|7x41|7x42	120.0	316.0	692.0	0.0	692.0	1128	0.1063829787234042	0.2801418439716312	0.6134751773049646	0.0	8.571428571428571	22.571428571428573
dor_4rwa	selected_ligand_union	1	14	3x29|3x32|3x33|3x36|5x40|5x43|6x48|6x51|6x52|6x55|6x58|7x34|7x38|7x42	118.0	320.0	631.0	0.0	631.0	1069	0.1103835360149672	0.2993451824134705	0.5902712815715622	0.0	8.428571428571429	22.857142857142858
dor_4rwd	selected_ligand_union	1	17	2x60|3x29|3x32|3x33|3x36|5x36|5x40|5x43|5x44|6x48|6x51|6x52|6x55|6x58|7x34|7x38|7x42	144.0	373.0	582.0	0.0	582.0	1099	0.1310282074613284	0.3393994540491356	0.5295723384895359	0.0	8.470588235294118	21.94117647058824
dor_6pt2	selected_ligand_union	1	19	2x60|2x63|3x29|3x32|3x33|3x36|5x40|5x43|5x44|6x48|6x51|6x52|6x54|6x55|6x58|7x30|7x34|7x38|7x42	160.0	384.0	558.0	0.0	558.0	1102	0.1451905626134301	0.3484573502722323	0.5063520871143375	0.0	8.421052631578947	20.210526315789476
dor_6pt3	selected_ligand_union	1	18	2x53|3x32|3x33|3x35|3x36|5x40|5x43|6x48|6x51|6x52|6x54|6x55|6x58|7x34|7x38|7x41|7x42|7x46	161.0	348.0	600.0	0.0	600.0	1109	0.145175834084761	0.3137962128043282	0.5410279531109107	0.0	8.944444444444445	19.33333333333333
dor_8y45	selected_ligand_union	1	11	3x32|3x33|3x36|5x40|5x43|6x51|6x55|6x58|7x34|7x38|7x42	90.0	304.0	645.0	0.0	645.0	1039	0.0866217516843118	0.2925890279114533	0.6207892204042348	0.0	8.181818181818182	27.63636363636364
dor_8y71	selected_ligand_union	1	28	2x52|3x24|3x27|3x30|3x31|3x32|3x33|3x34|3x35|3x36|4x50|4x54|4x57|4x58|4x61|5x40|5x43|5x44|6x48|6x51|6x52|6x55|6x56|6x58|7x34|7x38|7x41|7x42	226.0	331.0	506.0	0.0	506.0	1063	0.2126058325493885	0.3113828786453433	0.4760112888052681	0.0	8.071428571428571	11.821428571428571
dor_9cgj	selected_ligand_union	1	18	2x50|2x53|3x32|3x33|3x35|3x36|3x39|5x40|5x43|6x48|6x51|6x52|6x55|6x58|7x38|7x41|7x42|7x46	156.0	338.0	561.0	0.0	561.0	1055	0.147867298578199	0.3203791469194312	0.5317535545023697	0.0	8.666666666666666	18.77777777777778
dor_9cgk	selected_ligand_union	1	21	2x50|2x53|2x60|3x32|3x33|3x35|3x36|3x39|5x40|5x43|6x48|6x51|6x52|6x55|6x58|7x34|7x38|7x41|7x42|7x45|7x46	187.0	373.0	499.0	0.0	499.0	1059	0.1765816808309726	0.352219074598678	0.4711992445703494	0.0	8.904761904761905	17.761904761904763
dor_9ppw	selected_ligand_union	1	12	3x32|3x33|3x36|5x43|6x48|6x51|6x52|6x55|6x58|7x34|7x38|7x42	102.0	294.0	637.0	0.0	637.0	1033	0.0987415295256534	0.2846079380445305	0.616650532429816	0.0	8.5	24.5
dor_9ppx	selected_ligand_union	1	9	2x60|3x32|3x33|3x36|6x48|6x51|6x55|7x38|7x42	85.0	314.0	649.0	0.0	649.0	1048	0.0811068702290076	0.299618320610687	0.6192748091603053	0.0	9.444444444444445	34.888888888888886
dor_9ppy	selected_ligand_union	1	14	2x56|2x60|2x63|3x28|3x29|3x32|3x33|3x36|5x40|5x43|6x51|6x55|7x38|7x42	125.0	360.0	576.0	0.0	576.0	1061	0.117813383600377	0.3393025447690858	0.5428840716305372	0.0	8.928571428571429	25.714285714285715
dor_9ppz	selected_ligand_union	1	15	2x60|3x32|3x33|3x36|5x40|5x43|5x44|6x48|6x51|6x52|6x55|6x58|7x34|7x38|7x42	132.0	364.0	582.0	0.0	582.0	1078	0.1224489795918367	0.3376623376623376	0.5398886827458256	0.0	8.8	24.266666666666666
dor_9pq0	selected_ligand_union	1	13	3x32|3x33|3x36|5x43|6x48|6x51|6x52|6x54|6x55|6x58|7x34|7x38|7x42	114.0	331.0	617.0	0.0	617.0	1062	0.1073446327683615	0.3116760828625235	0.5809792843691148	0.0	8.76923076923077	25.46153846153846
dor_9xdq	selected_ligand_union	1	12	2x52|3x23|3x26|3x27|3x30|3x31|3x34|3x35|4x54|4x57|4x58|4x61	102.0	146.0	795.0	0.0	795.0	1043	0.0977948226270374	0.1399808245445829	0.7622243528283796	0.0	8.5	12.166666666666666
dor_9xf4	selected_ligand_union	1	25	2x52|2x60|2x63|3x23|3x26|3x27|3x28|3x29|3x30|3x31|3x32|3x33|3x34|3x35|3x36|4x54|4x57|4x58|4x61|5x40|5x43|6x51|6x52|6x55|7x38	193.0	296.0	573.0	0.0	573.0	1062	0.1817325800376648	0.2787193973634652	0.53954802259887	0.0	7.72	11.84
dor_9ydp	selected_ligand_union	1	18	2x60|2x63|3x28|3x29|3x32|3x33|3x36|5x36|5x40|5x43|6x48|6x51|6x52|6x55|6x58|7x34|7x38|7x42	163.0	403.0	555.0	0.0	555.0	1121	0.1454058876003568	0.35950044603033	0.4950936663693131	0.0	9.055555555555555	22.38888888888889
kor_22em	selected_ligand_union	1	17	2x59|2x60|2x63|2x67|3x28|3x29|3x32|3x33|3x36|5x32|5x40|5x43|6x48|6x51|7x38|7x41|7x42	141.0	357.0	545.0	0.0	545.0	1043	0.1351869606903163	0.3422818791946309	0.5225311601150527	0.0	8.294117647058824	21.0
kor_22es	selected_ligand_union	1	17	2x53|2x56|2x59|2x60|2x63|2x67|3x25|3x28|3x29|3x32|3x33|3x36|6x48|7x34|7x38|7x41|7x42	144.0	310.0	608.0	0.0	608.0	1062	0.135593220338983	0.2919020715630885	0.5725047080979284	0.0	8.470588235294118	18.235294117647054
kor_4djh	selected_ligand_union	1	19	2x53|2x56|2x60|2x63|3x28|3x29|3x32|3x33|3x36|5x40|5x43|6x48|6x51|6x52|6x55|7x34|7x38|7x41|7x42	168.0	371.0	517.0	0.0	517.0	1056	0.1590909090909091	0.3513257575757575	0.4895833333333333	0.0	8.842105263157896	19.526315789473685
kor_6b73	selected_ligand_union	1	17	2x56|2x59|2x60|3x28|3x29|3x32|3x33|3x36|5x40|5x43|6x48|6x52|6x55|7x34|7x38|7x41|7x42	154.0	387.0	551.0	0.0	551.0	1092	0.141025641025641	0.3543956043956044	0.5045787545787546	0.0	9.058823529411764	22.764705882352946
kor_6vi4	selected_ligand_union	1	18	2x53|2x56|2x60|2x63|3x28|3x29|3x32|3x33|3x36|5x40|5x43|6x48|6x51|6x52|6x55|7x38|7x41|7x42	155.0	351.0	520.0	0.0	520.0	1026	0.1510721247563352	0.3421052631578947	0.50682261208577	0.0	8.61111111111111	19.5
kor_7yit	selected_ligand_union	1	17	2x53|2x60|3x28|3x29|3x32|3x33|3x36|5x40|5x43|6x48|6x51|6x52|6x55|7x34|7x38|7x41|7x42	157.0	377.0	544.0	0.0	544.0	1078	0.1456400742115028	0.349721706864564	0.5046382189239332	0.0	9.235294117647058	22.176470588235293
kor_8dzp	selected_ligand_union	1	17	2x53|2x60|3x25|3x28|3x29|3x32|3x33|3x36|5x43|6x48|6x51|6x52|6x55|7x34|7x38|7x41|7x42	150.0	355.0	541.0	0.0	541.0	1046	0.1434034416826003	0.3393881453154875	0.517208413001912	0.0	8.823529411764707	20.88235294117647
kor_8dzq	selected_ligand_union	1	14	2x53|2x60|3x28|3x29|3x32|3x33|3x36|5x43|6x48|6x51|6x55|7x34|7x38|7x42	131.0	374.0	534.0	0.0	534.0	1039	0.1260827718960539	0.3599615014436959	0.5139557266602502	0.0	9.357142857142858	26.714285714285715
kor_8dzr	selected_ligand_union	1	17	2x53|2x56|2x59|2x60|3x28|3x29|3x32|3x33|3x36|5x43|6x48|6x51|6x52|6x55|7x34|7x38|7x42	150.0	357.0	521.0	0.0	521.0	1028	0.1459143968871595	0.3472762645914397	0.5068093385214008	0.0	8.823529411764707	21.0
kor_8dzs	selected_ligand_union	1	15	2x56|2x59|2x60|3x28|3x32|3x33|3x36|5x43|6x48|6x51|6x52|6x55|7x34|7x38|7x42	131.0	367.0	537.0	0.0	537.0	1035	0.1265700483091787	0.3545893719806763	0.518840579710145	0.0	8.733333333333333	24.466666666666665
kor_8feg	selected_ligand_union	1	21	2x60|2x63|3x28|3x29|3x32|3x33|3x36|5x40|5x43|6x48|6x51|6x54|6x55|6x58|7x27|7x30|7x31|7x34|7x38|7x41|7x42	165.0	329.0	538.0	0.0	538.0	1032	0.1598837209302325	0.3187984496124031	0.5213178294573644	0.0	7.857142857142857	15.666666666666666
kor_8vve	selected_ligand_union	1	13	2x53|2x60|3x32|3x33|3x36|5x43|6x48|6x51|6x52|6x55|7x30|7x34|7x42	111.0	345.0	561.0	0.0	561.0	1017	0.1091445427728613	0.3392330383480826	0.551622418879056	0.0	8.538461538461538	26.53846153846154
kor_8vvf	selected_ligand_union	1	18	2x56|2x60|2x63|3x28|3x29|3x32|3x33|3x36|5x40|5x43|6x48|6x51|6x52|6x55|7x34|7x38|7x41|7x42	145.0	319.0	550.0	0.0	550.0	1014	0.1429980276134122	0.3145956607495069	0.5424063116370809	0.0	8.055555555555555	17.72222222222222
kor_8vvg	selected_ligand_union	1	15	2x60|3x29|3x32|3x33|3x36|3x37|5x40|5x43|6x48|6x51|6x52|6x55|7x34|7x38|7x42	129.0	355.0	531.0	0.0	531.0	1015	0.1270935960591133	0.3497536945812808	0.5231527093596059	0.0	8.6	23.666666666666668
kor_9d61	selected_ligand_union	1	18	2x56|2x60|2x63|3x28|3x29|3x32|3x33|3x36|5x40|5x43|6x48|6x51|6x52|6x55|7x34|7x38|7x41|7x42	147.0	325.0	547.0	0.0	547.0	1019	0.1442590775269872	0.3189401373895976	0.5368007850834151	0.0	8.166666666666666	18.05555555555556
kor_9l60	selected_ligand_union	1	35	2x52|2x56|2x60|2x63|2x64|2x67|3x28|3x29|3x30|3x31|3x32|3x33|3x34|3x35|3x36|4x50|4x54|4x57|4x58|4x61|5x32|5x36|5x40|5x43|6x48|6x51|6x52|6x55|6x58|7x30|7x31|7x34|7x35|7x38|7x42	271.0	341.0	454.0	0.0	454.0	1066	0.2542213883677298	0.3198874296435272	0.425891181988743	0.0	7.742857142857143	9.742857142857142
kor_9pa1	selected_ligand_union	1	11	3x29|3x32|3x33|3x36|5x43|6x48|6x51|6x52|6x55|7x34|7x38	100.0	293.0	659.0	0.0	659.0	1052	0.0950570342205323	0.2785171102661597	0.626425855513308	0.0	9.090909090909092	26.63636363636364
kor_9pa4	selected_ligand_union	1	10	3x29|3x32|3x33|3x36|5x43|6x51|6x52|6x55|7x34|7x38	91.0	296.0	680.0	0.0	680.0	1067	0.0852858481724461	0.2774133083411434	0.6373008434864105	0.0	9.1	29.6
kor_9uwv	selected_ligand_union	1	16	2x53|2x60|3x28|3x29|3x32|3x33|3x36|5x43|6x48|6x51|6x52|6x55|7x34|7x38|7x41|7x42	146.0	370.0	560.0	0.0	560.0	1076	0.1356877323420074	0.3438661710037174	0.5204460966542751	0.0	9.125	23.125
kor_9uxu	selected_ligand_union	1	16	2x56|2x60|3x28|3x29|3x32|3x33|3x36|5x43|6x48|6x51|6x52|6x55|7x34|7x38|7x41|7x42	145.0	354.0	562.0	0.0	562.0	1061	0.1366635249764373	0.3336475023562676	0.529688972667295	0.0	9.0625	22.125
kor_9uxx	selected_ligand_union	1	16	2x56|2x60|3x28|3x29|3x32|3x33|3x36|5x43|6x48|6x51|6x52|6x55|7x34|7x38|7x41|7x42	145.0	354.0	562.0	0.0	562.0	1061	0.1366635249764373	0.3336475023562676	0.529688972667295	0.0	9.0625	22.125
kor_9v6o	selected_ligand_union	1	17	2x53|2x60|3x28|3x29|3x32|3x33|3x36|5x40|5x43|6x48|6x51|6x52|6x55|7x34|7x38|7x41|7x42	156.0	363.0	523.0	0.0	523.0	1042	0.1497120921305182	0.3483685220729366	0.5019193857965452	0.0	9.176470588235292	21.352941176470587
kor_9w49	selected_ligand_union	1	13	2x53|2x59|2x60|2x63|3x28|3x32|3x33|3x36|6x48|6x51|7x34|7x38|7x42	120.0	326.0	583.0	0.0	583.0	1029	0.1166180758017492	0.3168124392614188	0.5665694849368319	0.0	9.23076923076923	25.07692307692308
kor_9xdr	selected_ligand_union	1	24	2x52|2x53|2x60|3x26|3x27|3x28|3x29|3x30|3x31|3x32|3x33|3x34|3x35|3x36|4x54|4x57|4x58|4x61|6x48|6x51|6x52|7x38|7x41|7x42	191.0	270.0	571.0	0.0	571.0	1032	0.1850775193798449	0.2616279069767442	0.5532945736434108	0.0	7.958333333333333	11.25
kor_9zzo	selected_ligand_union	1	14	2x53|2x60|3x25|3x29|3x32|3x33|3x36|5x43|6x48|6x51|6x55|7x38|7x41|7x42	123.0	323.0	519.0	0.0	519.0	965	0.127461139896373	0.3347150259067357	0.5378238341968912	0.0	8.785714285714286	23.071428571428573
mor_23so	selected_ligand_union	1	14	2x60|2x63|3x28|3x29|3x32|3x33|3x36|6x48|6x51|6x52|6x55|7x34|7x38|7x42	125.0	335.0	599.0	0.0	599.0	1059	0.1180358829084041	0.3163361661945231	0.5656279508970727	0.0	8.928571428571429	23.928571428571427
mor_8ef5	selected_ligand_union	1	15	2x60|2x63|3x28|3x29|3x32|3x33|3x36|5x43|6x48|6x51|6x52|6x55|7x38|7x41|7x42	134.0	349.0	582.0	0.0	582.0	1065	0.1258215962441314	0.3276995305164319	0.5464788732394367	0.0	8.933333333333334	23.266666666666666
mor_8ef6	selected_ligand_union	1	12	3x32|3x33|3x36|5x40|5x43|6x48|6x51|6x52|6x55|7x34|7x38|7x42	109.0	319.0	628.0	0.0	628.0	1056	0.1032196969696969	0.3020833333333333	0.5946969696969697	0.0	9.083333333333334	26.58333333333333
mor_8efb	selected_ligand_union	1	15	2x60|2x63|3x28|3x29|3x32|3x33|3x36|5x43|6x48|6x51|6x52|6x55|7x38|7x41|7x42	133.0	349.0	577.0	0.0	577.0	1059	0.125590179414542	0.3295561850802644	0.5448536355051936	0.0	8.866666666666667	23.266666666666666
mor_8efl	selected_ligand_union	1	14	2x56|2x60|2x63|3x28|3x29|3x32|3x33|3x36|5x43|6x48|6x51|6x52|6x55|7x42	126.0	352.0	582.0	0.0	582.0	1060	0.1188679245283018	0.3320754716981132	0.5490566037735849	0.0	9.0	25.142857142857142
mor_8efo	selected_ligand_union	1	15	2x56|2x60|2x63|3x28|3x29|3x32|3x33|3x36|5x40|5x43|6x51|6x55|7x34|7x38|7x42	138.0	385.0	556.0	0.0	556.0	1079	0.1278962001853568	0.3568118628359592	0.5152919369786839	0.0	9.2	25.666666666666668
mor_8efq	selected_ligand_union	1	14	2x60|2x63|3x28|3x29|3x32|3x33|3x36|5x43|6x51|6x52|6x55|7x34|7x38|7x42	119.0	353.0	576.0	0.0	576.0	1048	0.1135496183206106	0.3368320610687023	0.549618320610687	0.0	8.5	25.214285714285715
mor_8f7r	selected_ligand_union	1	18	1x39|2x60|2x63|2x64|3x28|3x29|3x32|3x33|3x36|5x40|5x43|6x51|6x52|6x55|7x34|7x35|7x38|7x42	158.0	381.0	522.0	0.0	522.0	1061	0.1489161168708765	0.3590951932139491	0.4919886899151743	0.0	8.777777777777779	21.166666666666668
mor_8k9k	selected_ligand_union	1	13	2x60|2x63|3x28|3x29|3x32|3x33|3x36|5x43|6x51|6x55|7x34|7x38|7x42	113.0	354.0	595.0	0.0	595.0	1062	0.1064030131826742	0.3333333333333333	0.5602636534839924	0.0	8.692307692307692	27.23076923076923
mor_8k9l	selected_ligand_union	1	26	2x42|2x60|3x28|3x29|3x32|3x33|3x36|3x41|3x44|3x45|3x48|3x49|3x52|4x45|4x49|5x40|5x43|5x46|5x49|5x50|6x48|6x51|6x55|7x34|7x38|7x42	225.0	509.0	324.0	0.0	324.0	1058	0.2126654064272211	0.4810964083175803	0.3062381852551984	0.0	8.653846153846153	19.57692307692308
mor_8y72	selected_ligand_union	1	30	2x42|2x56|2x59|2x60|3x25|3x28|3x29|3x32|3x33|3x36|3x41|3x44|3x45|3x48|3x49|3x52|4x45|4x49|4x52|5x40|5x43|5x46|5x49|5x53|6x51|6x52|6x55|7x34|7x38|7x42	253.0	500.0	325.0	0.0	325.0	1078	0.2346938775510204	0.4638218923933209	0.3014842300556586	0.0	8.433333333333334	16.666666666666668
mor_8y73	selected_ligand_union	1	27	2x52|2x60|2x63|3x27|3x28|3x29|3x30|3x31|3x32|3x33|3x34|3x35|3x36|4x50|4x54|4x57|4x58|4x61|5x40|5x43|6x48|6x51|6x52|6x55|7x34|7x38|7x42	219.0	363.0	477.0	0.0	477.0	1059	0.206798866855524	0.3427762039660056	0.4504249291784702	0.0	8.11111111111111	13.444444444444445
mor_9mqi	selected_ligand_union	1	14	2x60|2x64|3x32|3x33|3x35|3x36|5x40|6x48|6x51|6x52|6x55|7x34|7x38|7x42	117.0	354.0	576.0	0.0	576.0	1047	0.1117478510028653	0.3381088825214899	0.5501432664756447	0.0	8.357142857142858	25.285714285714285
mor_9mqj	selected_ligand_union	1	15	1x39|2x60|3x32|3x33|3x35|3x36|5x40|5x43|6x48|6x51|6x52|6x55|7x34|7x38|7x42	132.0	369.0	551.0	0.0	551.0	1052	0.1254752851711026	0.3507604562737642	0.5237642585551331	0.0	8.8	24.6
mor_9pa2	selected_ligand_union	1	10	3x32|3x33|3x36|5x43|6x51|6x52|6x55|7x34|7x38|7x42	87.0	285.0	660.0	0.0	660.0	1032	0.0843023255813953	0.2761627906976744	0.6395348837209303	0.0	8.7	28.5
mor_9pa3	selected_ligand_union	1	10	3x32|3x33|3x36|5x40|5x43|6x51|6x52|6x55|7x34|7x38	84.0	256.0	700.0	0.0	700.0	1040	0.0807692307692307	0.2461538461538461	0.6730769230769231	0.0	8.4	25.6
mor_9pa5	selected_ligand_union	1	9	3x32|3x33|3x36|5x43|6x51|6x52|6x55|7x34|7x38	79.0	269.0	702.0	0.0	702.0	1050	0.0752380952380952	0.2561904761904762	0.6685714285714286	0.0	8.777777777777779	29.88888888888889
mor_9ppq	selected_ligand_union	1	13	2x60|2x63|3x28|3x29|3x32|3x33|3x36|5x40|5x43|6x51|6x52|6x55|7x42	118.0	350.0	553.0	0.0	553.0	1021	0.1155729676787463	0.3428011753183154	0.5416258570029383	0.0	9.076923076923077	26.923076923076923
mor_9pu5	selected_ligand_union	1	26	2x52|2x60|2x63|3x27|3x28|3x29|3x30|3x31|3x32|3x33|3x34|3x35|3x36|4x50|4x54|4x57|4x58|4x61|5x43|6x48|6x51|6x52|6x55|7x34|7x38|7x42	208.0	356.0	489.0	0.0	489.0	1053	0.1975308641975308	0.3380816714150047	0.4643874643874643	0.0	8.0	13.692307692307692
mor_9pud	selected_ligand_union	1	15	2x60|2x63|3x28|3x29|3x32|3x33|3x36|5x43|6x48|6x51|6x52|6x55|7x34|7x38|7x42	137.0	377.0	573.0	0.0	573.0	1087	0.1260349586016559	0.3468261269549218	0.5271389144434223	0.0	9.133333333333333	25.133333333333333
mor_9pxu	selected_ligand_union	1	12	3x32|3x33|3x36|5x40|5x43|6x48|6x51|6x55|7x34|7x38|7x41|7x42	101.0	287.0	645.0	0.0	645.0	1033	0.0977734753146176	0.2778315585672797	0.6243949661181026	0.0	8.416666666666666	23.916666666666668
mor_9pxv	selected_ligand_union	1	13	3x32|3x33|3x36|5x40|5x43|6x48|6x51|6x52|6x55|7x34|7x38|7x41|7x42	116.0	317.0	634.0	0.0	634.0	1067	0.1087160262417994	0.2970946579194002	0.5941893158388004	0.0	8.923076923076923	24.384615384615383
mor_9pxw	selected_ligand_union	1	12	3x32|3x33|5x40|5x43|6x48|6x51|6x52|6x55|7x34|7x38|7x41|7x42	96.0	237.0	678.0	0.0	678.0	1011	0.0949554896142433	0.2344213649851632	0.6706231454005934	0.0	8.0	19.75
mor_9pxx	selected_ligand_union	1	12	3x32|3x33|3x36|5x40|5x43|6x51|6x52|6x55|7x34|7x38|7x41|7x42	107.0	308.0	644.0	0.0	644.0	1059	0.1010387157695939	0.2908404154863078	0.6081208687440982	0.0	8.916666666666666	25.666666666666668
mor_9pxy	selected_ligand_union	1	13	3x32|3x33|3x36|5x40|5x43|6x48|6x51|6x52|6x55|7x34|7x38|7x41|7x42	114.0	301.0	640.0	0.0	640.0	1055	0.1080568720379147	0.2853080568720379	0.6066350710900474	0.0	8.76923076923077	23.153846153846157
mor_9py2	selected_ligand_union	1	16	2x60|3x25|3x28|3x29|3x32|3x33|3x36|3x37|5x43|5x461|6x48|6x51|6x55|7x38|7x41|7x42	140.0	366.0	551.0	0.0	551.0	1057	0.1324503311258278	0.3462630085146641	0.521286660359508	0.0	8.75	22.875
mor_9py3	selected_ligand_union	1	18	2x60|2x63|3x25|3x28|3x29|3x32|3x33|3x36|3x37|5x43|6x48|6x51|6x52|6x55|7x37|7x38|7x41|7x42	159.0	357.0	546.0	0.0	546.0	1062	0.1497175141242938	0.3361581920903955	0.5141242937853108	0.0	8.833333333333334	19.83333333333333
mor_9py4	selected_ligand_union	1	20	2x60|2x63|3x25|3x28|3x29|3x32|3x33|3x36|3x37|3x40|5x43|5x461|6x48|6x51|6x52|6x55|7x37|7x38|7x41|7x42	176.0	376.0	518.0	0.0	518.0	1070	0.1644859813084112	0.3514018691588785	0.4841121495327102	0.0	8.8	18.8
mor_9vjt	selected_ligand_union	1	13	2x60|3x32|3x33|3x36|3x37|3x40|5x43|6x48|6x51|6x52|7x38|7x41|7x42	116.0	347.0	556.0	0.0	556.0	1019	0.113837095191364	0.3405299313052011	0.5456329735034348	0.0	8.923076923076923	26.692307692307693
mor_9wst	selected_ligand_union	1	15	2x60|2x63|3x28|3x29|3x32|3x33|3x36|5x43|6x48|6x51|6x52|6x55|7x34|7x38|7x42	135.0	369.0	564.0	0.0	564.0	1068	0.1264044943820224	0.3455056179775281	0.5280898876404494	0.0	9.0	24.6
mor_9xc6	selected_ligand_union	1	25	2x52|2x60|3x26|3x27|3x30|3x31|3x32|3x33|3x34|3x35|3x36|3x37|4x54|4x57|4x58|4x61|5x43|5x461|6x48|6x51|6x52|6x55|7x38|7x41|7x42	207.0	330.0	499.0	0.0	499.0	1036	0.1998069498069498	0.3185328185328185	0.4816602316602316	0.0	8.28	13.2
nop_23oi	selected_ligand_union	1	15	2x56|2x60|2x63|3x28|3x29|3x32|3x33|3x36|5x43|5x461|6x48|6x51|6x52|6x55|7x42	143.0	376.0	569.0	0.0	569.0	1088	0.1314338235294117	0.3455882352941176	0.5229779411764706	0.0	9.533333333333331	25.066666666666663
nop_4ea3	selected_ligand_union	1	16	2x60|2x63|3x28|3x29|3x32|3x33|3x36|3x37|5x43|5x461|6x48|6x51|6x52|6x55|7x38|7x42	138.0	369.0	570.0	0.0	570.0	1077	0.128133704735376	0.3426183844011142	0.5292479108635098	0.0	8.625	23.0625
nop_5dhg	selected_ligand_union	1	16	2x60|2x63|3x28|3x29|3x32|3x33|3x36|3x37|5x43|5x461|6x48|6x51|6x52|6x55|7x38|7x42	138.0	367.0	566.0	0.0	566.0	1071	0.1288515406162464	0.3426704014939309	0.5284780578898226	0.0	8.625	22.9375
nop_5dhh	selected_ligand_union	1	16	2x60|2x63|2x64|3x29|3x32|3x33|3x36|5x43|5x461|6x48|6x51|6x52|6x55|7x35|7x38|7x42	139.0	395.0	544.0	0.0	544.0	1078	0.1289424860853432	0.3664192949907235	0.5046382189239332	0.0	8.6875	24.6875
