## Supplementary material for "An Exact-Residue Atlas of Opioid Receptor Wiring and Rewiring across Ligand and Transducer Contexts": SI files: Figure_9F_spatial_context_percentage_shifts_source.csv

context_id	context_column	positive_level	reference_level	outcome	positive_n	reference_n	positive_mean	reference_mean	unadjusted_percent_difference	structure_bootstrap95_low_percent	structure_bootstrap95_high_percent	claim_level
state_inactive_vs_active	state_simple	inactive_like	active_partner_bound	direct_edge_fraction	15	44	0.1268251561963246	0.1393446097839339	-8.984526640120363	-17.79545176266983	0.4185907368349273	descriptive_percentage_shift_not_causal
state_inactive_vs_active	state_simple	inactive_like	active_partner_bound	adjacent_edge_fraction	15	44	0.3302166006989773	0.3279459242353941	0.6923935611876673	-5.242237493703698	6.826053679168835	descriptive_percentage_shift_not_causal
state_inactive_vs_active	state_simple	inactive_like	active_partner_bound	connected_distal_edge_fraction	15	44	0.542958243104698	0.5327094659806718	1.9238961907986856	-3.420432556672211	7.769940857117313	descriptive_percentage_shift_not_causal
state_inactive_vs_active	state_simple	inactive_like	active_partner_bound	endpoint_mean_changed_direct_fraction	15	44	0.1455075030485462	0.1644540075437024	-11.520853020332297	-17.618817745681838	-5.093959206003004	descriptive_percentage_shift_not_causal
state_inactive_vs_active	state_simple	inactive_like	active_partner_bound	endpoint_mean_changed_adjacent_fraction	15	44	0.377090321244915	0.42952916985443	-12.20844875967025	-16.994289898810333	-7.071652926626246	descriptive_percentage_shift_not_causal
state_inactive_vs_active	state_simple	inactive_like	active_partner_bound	endpoint_mean_changed_connected_distal_fraction	15	44	0.4774021757065386	0.4060168226018675	17.581870782401122	10.593330902850449	25.44292600253549	descriptive_percentage_shift_not_causal
peptide_vs_small_molecule	orthosteric_modality_derived	peptide	small_molecule	direct_edge_fraction	19	57	0.1573387717918169	0.1265988732190747	24.28133662733946	8.119688419349272	41.9542324310191	descriptive_percentage_shift_not_causal
peptide_vs_small_molecule	orthosteric_modality_derived	peptide	small_molecule	adjacent_edge_fraction	19	57	0.3465769849237745	0.3211296993928446	7.92430148287208	1.3571547068629304	15.556786905728613	descriptive_percentage_shift_not_causal
peptide_vs_small_molecule	orthosteric_modality_derived	peptide	small_molecule	connected_distal_edge_fraction	19	57	0.4960842432844086	0.5522714273880805	-10.173835059583714	-16.96746639746806	-3.843128605309326	descriptive_percentage_shift_not_causal
peptide_vs_small_molecule	orthosteric_modality_derived	peptide	small_molecule	endpoint_mean_changed_direct_fraction	19	57	0.1642111567921333	0.1565172054314805	4.915722421341751	-4.4078000249729286	15.35131018575945	descriptive_percentage_shift_not_causal
peptide_vs_small_molecule	orthosteric_modality_derived	peptide	small_molecule	endpoint_mean_changed_adjacent_fraction	19	57	0.4397484511072665	0.4070137781473622	8.04264492197423	2.093674531683891	13.809146924911046	descriptive_percentage_shift_not_causal
peptide_vs_small_molecule	orthosteric_modality_derived	peptide	small_molecule	endpoint_mean_changed_connected_distal_fraction	19	57	0.3960403921006002	0.4364690164211572	-9.26265617936708	-16.173515737810767	-1.9974597794339752	descriptive_percentage_shift_not_causal
orthosteric_plus_allosteric_vs_orthosteric	binding_mode_corrected	orthosteric_plus_allosteric	orthosteric	direct_edge_fraction	9	67	0.2094592539080971	0.1241856589904314	68.66621767029966	56.28156398089624	82.7290637839702	descriptive_percentage_shift_not_causal
orthosteric_plus_allosteric_vs_orthosteric	binding_mode_corrected	orthosteric_plus_allosteric	orthosteric	adjacent_edge_fraction	9	67	0.3462140674726455	0.3249765518162694	6.535091697441318	-6.969744003057251	21.48777795405793	descriptive_percentage_shift_not_causal
orthosteric_plus_allosteric_vs_orthosteric	binding_mode_corrected	orthosteric_plus_allosteric	orthosteric	connected_distal_edge_fraction	9	67	0.4443266786192572	0.5508377891932991	-19.336202537960794	-29.45472182903966	-9.83706314983191	descriptive_percentage_shift_not_causal
orthosteric_plus_allosteric_vs_orthosteric	binding_mode_corrected	orthosteric_plus_allosteric	orthosteric	endpoint_mean_changed_direct_fraction	9	67	0.1857918469422552	0.1547666577039496	20.04642970170819	9.650476107998418	32.81467826460499	descriptive_percentage_shift_not_causal
orthosteric_plus_allosteric_vs_orthosteric	binding_mode_corrected	orthosteric_plus_allosteric	orthosteric	endpoint_mean_changed_adjacent_fraction	9	67	0.4485237446623633	0.4107207794548723	9.2040547005352	2.210673183863155	17.37698385828415	descriptive_percentage_shift_not_causal
orthosteric_plus_allosteric_vs_orthosteric	binding_mode_corrected	orthosteric_plus_allosteric	orthosteric	endpoint_mean_changed_connected_distal_fraction	9	67	0.3656844083953816	0.434512562841178	-15.84031402814798	-24.42869628622778	-7.899196243816055	descriptive_percentage_shift_not_causal
gprotein_present_vs_absent	gprotein_assembly_present	1	0	direct_edge_fraction	60	17	0.1350736490279311	0.1293499010872323	4.425011455431121	-4.786118292749665	15.031548726438302	descriptive_percentage_shift_not_causal
gprotein_present_vs_absent	gprotein_assembly_present	1	0	adjacent_edge_fraction	60	17	0.3225787141418412	0.3338007973516454	-3.361910246721856	-7.991954965307708	1.8324256980600977	descriptive_percentage_shift_not_causal
gprotein_present_vs_absent	gprotein_assembly_present	1	0	connected_distal_edge_fraction	60	17	0.5423476368302275	0.5368493015611222	1.0241859779115785	-3.95265906122152	5.905705884522831	descriptive_percentage_shift_not_causal
gprotein_present_vs_absent	gprotein_assembly_present	1	0	endpoint_mean_changed_direct_fraction	60	17	0.1634122953235362	0.1403683889445551	16.416734958811375	9.47960807457688	23.96467180760827	descriptive_percentage_shift_not_causal
gprotein_present_vs_absent	gprotein_assembly_present	1	0	endpoint_mean_changed_adjacent_fraction	60	17	0.4243653840975592	0.3811176367649485	11.347611120732129	5.263136525604198	18.01949676415505	descriptive_percentage_shift_not_causal
gprotein_present_vs_absent	gprotein_assembly_present	1	0	endpoint_mean_changed_connected_distal_fraction	60	17	0.4122223205789045	0.4785139742904963	-13.853650525020509	-18.571918154156812	-8.910915980173044	descriptive_percentage_shift_not_causal
sterol_contact_vs_absent	sterol_receptor_contact4p5_present	1	0	direct_edge_fraction	23	54	0.1466396266337101	0.1283454786589533	14.253831273144392	0.5368630199534828	29.39664486576698	descriptive_percentage_shift_not_causal
sterol_contact_vs_absent	sterol_receptor_contact4p5_present	1	0	adjacent_edge_fraction	23	54	0.3355094076655708	0.3206040745774132	4.649140254316581	-0.7519171143011272	11.145928553063657	descriptive_percentage_shift_not_causal
sterol_contact_vs_absent	sterol_receptor_contact4p5_present	1	0	connected_distal_edge_fraction	23	54	0.517850965700719	0.5510504467636334	-6.024762570813213	-12.121476098247498	-0.4831876218954788	descriptive_percentage_shift_not_causal
sterol_contact_vs_absent	sterol_receptor_contact4p5_present	1	0	endpoint_mean_changed_direct_fraction	23	54	0.1741873829015676	0.1515683430506213	14.923327256663269	6.237792283018554	24.108608291933184	descriptive_percentage_shift_not_causal
sterol_contact_vs_absent	sterol_receptor_contact4p5_present	1	0	endpoint_mean_changed_adjacent_fraction	23	54	0.4272716476435584	0.409512499538071	4.336655932485496	-1.218245996777095	9.90716233694026	descriptive_percentage_shift_not_causal
sterol_contact_vs_absent	sterol_receptor_contact4p5_present	1	0	endpoint_mean_changed_connected_distal_fraction	23	54	0.3985409694548739	0.4389191574113075	-9.199459006204997	-15.220193606616707	-3.1361744131348663	descriptive_percentage_shift_not_causal
generic_lipid_contact_vs_absent	generic_lipid_receptor_contact4p5_present	1	0	direct_edge_fraction	9	68	0.1285113535835748	0.1345112511456859	-4.460517251164914	-12.561129628311026	4.278632684785648	descriptive_percentage_shift_not_causal
generic_lipid_contact_vs_absent	generic_lipid_receptor_contact4p5_present	1	0	adjacent_edge_fraction	9	68	0.3341216687049011	0.3238564909580049	3.1696686753230074	-3.1772668975533573	9.445598591250617	descriptive_percentage_shift_not_causal
generic_lipid_contact_vs_absent	generic_lipid_receptor_contact4p5_present	1	0	connected_distal_edge_fraction	9	68	0.5373669777115239	0.5416322578963091	-0.7874863659988613	-5.915004478199727	4.931166893209794	descriptive_percentage_shift_not_causal
generic_lipid_contact_vs_absent	generic_lipid_receptor_contact4p5_present	1	0	endpoint_mean_changed_direct_fraction	9	68	0.134024614439862	0.1615408647281007	-17.033615818853605	-22.784484475622765	-11.360464312219271	descriptive_percentage_shift_not_causal
generic_lipid_contact_vs_absent	generic_lipid_receptor_contact4p5_present	1	0	endpoint_mean_changed_adjacent_fraction	9	68	0.3808214938379434	0.4193166092105322	-9.180441348380045	-17.00010302655476	-0.4237317063696234	descriptive_percentage_shift_not_causal
generic_lipid_contact_vs_absent	generic_lipid_receptor_contact4p5_present	1	0	endpoint_mean_changed_connected_distal_fraction	9	68	0.4851538917221945	0.419142526061367	15.749145351851691	5.769149544134945	25.454854787426274	descriptive_percentage_shift_not_causal
structural_water_vs_absent	water_strucmind_bridge2_present	1	0	direct_edge_fraction	7	70	0.1322308266056816	0.1339678781988434	-1.2966179777689502	-12.5588090744613	10.238564264927088	descriptive_percentage_shift_not_causal
structural_water_vs_absent	water_strucmind_bridge2_present	1	0	adjacent_edge_fraction	7	70	0.3315412026733816	0.3244078283539253	2.1988909317175565	-5.139012259323377	8.941904721052467	descriptive_percentage_shift_not_causal
structural_water_vs_absent	water_strucmind_bridge2_present	1	0	connected_distal_edge_fraction	7	70	0.5362279707209366	0.541624293447231	-0.9963221353955132	-7.3184618657215585	6.226243964667637	descriptive_percentage_shift_not_causal
structural_water_vs_absent	water_strucmind_bridge2_present	1	0	endpoint_mean_changed_direct_fraction	7	70	0.1349757240760838	0.1606595751848146	-15.986505055291806	-24.00114584703552	-5.840701228653857	descriptive_percentage_shift_not_causal
structural_water_vs_absent	water_strucmind_bridge2_present	1	0	endpoint_mean_changed_adjacent_fraction	7	70	0.3693308543927033	0.4193658127158395	-11.931100916192142	-20.16716245230351	-2.8041973446275112	descriptive_percentage_shift_not_causal
structural_water_vs_absent	water_strucmind_bridge2_present	1	0	endpoint_mean_changed_connected_distal_fraction	7	70	0.4956934215312128	0.4199746120993459	18.029377788663904	5.351757960036727	28.99822662098783	descriptive_percentage_shift_not_causal
deposited_water_vs_absent	deposited_water_receptor_proximal5_present	1	0	direct_edge_fraction	9	68	0.1346560001724474	0.1336979890971586	0.7165486046260122	-9.766937770664065	12.0001842618851	descriptive_percentage_shift_not_causal
deposited_water_vs_absent	deposited_water_receptor_proximal5_present	1	0	adjacent_edge_fraction	9	68	0.3316769429226225	0.3241800576056594	2.3125683215475488	-3.897412507709968	8.192252999188995	descriptive_percentage_shift_not_causal
deposited_water_vs_absent	deposited_water_receptor_proximal5_present	1	0	connected_distal_edge_fraction	9	68	0.5336670569049301	0.5421219532971817	-1.5595930658828687	-6.669815272509766	4.2764015680607175	descriptive_percentage_shift_not_causal
deposited_water_vs_absent	deposited_water_receptor_proximal5_present	1	0	endpoint_mean_changed_direct_fraction	9	68	0.1389345633078239	0.1608910185543999	-13.646787399230856	-21.19829343733568	-5.428047735549704	descriptive_percentage_shift_not_causal
deposited_water_vs_absent	deposited_water_receptor_proximal5_present	1	0	endpoint_mean_changed_adjacent_fraction	9	68	0.3889368514389628	0.4182425177633385	-7.006859675839614	-15.865056936074922	2.031808288631048	descriptive_percentage_shift_not_causal
deposited_water_vs_absent	deposited_water_receptor_proximal5_present	1	0	endpoint_mean_changed_connected_distal_fraction	9	68	0.4721285852532131	0.4208664636822616	12.18013930652658	0.66434711491245	23.79979321113502	descriptive_percentage_shift_not_causal
allosteric_contact_vs_absent	allosteric_modulator_receptor_contact4p5_present	1	0	direct_edge_fraction	10	67	0.1982928107799911	0.1241856589904314	59.67448447108514	38.00752849087976	78.955078194891	descriptive_percentage_shift_not_causal
allosteric_contact_vs_absent	allosteric_modulator_receptor_contact4p5_present	1	0	adjacent_edge_fraction	10	67	0.3255907431798393	0.3249765518162694	0.1889955937242897	-18.42709068881954	17.752270812364145	descriptive_percentage_shift_not_causal
allosteric_contact_vs_absent	allosteric_modulator_receptor_contact4p5_present	1	0	connected_distal_edge_fraction	10	67	0.4761164460401693	0.5508377891932991	-13.565035772610845	-26.878295735931932	1.422613996046216	descriptive_percentage_shift_not_causal
allosteric_contact_vs_absent	allosteric_modulator_receptor_contact4p5_present	1	0	endpoint_mean_changed_direct_fraction	10	67	0.1821634265304985	0.1547666577039496	17.70198389820866	7.501540433560619	30.11478774169568	descriptive_percentage_shift_not_causal
allosteric_contact_vs_absent	allosteric_modulator_receptor_contact4p5_present	1	0	endpoint_mean_changed_adjacent_fraction	10	67	0.4422630647381242	0.4107207794548723	7.679739341436868	0.622109972188634	15.387795429607507	descriptive_percentage_shift_not_causal
allosteric_contact_vs_absent	allosteric_modulator_receptor_contact4p5_present	1	0	endpoint_mean_changed_connected_distal_fraction	10	67	0.3755735087313772	0.434512562841178	-13.564407372806857	-22.01759554453113	-5.018314390337003	descriptive_percentage_shift_not_causal
