## Supplementary material for "An Exact-Residue Atlas of Opioid Receptor Wiring and Rewiring across Ligand and Transducer Contexts": SI files: Figure_10_9L60_node_classes.csv

pdb_id	chain	auth_seq	amino_acid	canonical_bw	node_class	ca8_degree
9L60	D	57	A	1x30	connected_distal	4
9L60	D	58	I	1x31	connected_distal	6
9L60	D	59	P	1x32	connected_distal	8
9L60	D	60	V	1x33	connected_distal	7
9L60	D	61	I	1x34	connected_distal	8
9L60	D	62	I	1x35	adjacent	11
9L60	D	63	T	1x36	connected_distal	9
9L60	D	64	A	1x37	connected_distal	8
9L60	D	65	V	1x38	connected_distal	9
9L60	D	66	Y	1x39	connected_distal	12
9L60	D	67	S	1x40	connected_distal	9
9L60	D	68	V	1x41	connected_distal	8
9L60	D	69	V	1x42	adjacent	12
9L60	D	70	F	1x43	connected_distal	13
9L60	D	71	V	1x44	connected_distal	8
9L60	D	72	V	1x45	connected_distal	9
9L60	D	73	G	1x46	connected_distal	15
9L60	D	74	L	1x47	connected_distal	12
9L60	D	75	V	1x48	connected_distal	8
9L60	D	76	G	1x49	connected_distal	11
9L60	D	77	N	1x50	connected_distal	14
9L60	D	78	S	1x51	connected_distal	10
9L60	D	79	L	1x52	connected_distal	8
9L60	D	80	V	1x53	connected_distal	12
9L60	D	81	M	1x54	connected_distal	11
9L60	D	82	F	1x55	connected_distal	9
9L60	D	83	V	1x56	connected_distal	8
9L60	D	84	I	1x57	connected_distal	9
9L60	D	85	I	1x58	connected_distal	6
9L60	D	86	R	1x59	connected_distal	5
9L60	D	87	Y	1x60	connected_distal	5
9L60	D	92	T	2x37	connected_distal	6
9L60	D	93	A	2x38	connected_distal	10
9L60	D	94	T	2x39	connected_distal	7
9L60	D	95	N	2x40	connected_distal	8
9L60	D	96	I	2x41	connected_distal	11
9L60	D	97	Y	2x42	connected_distal	12
9L60	D	98	I	2x43	connected_distal	10
9L60	D	99	F	2x44	connected_distal	11
9L60	D	100	N	2x45	connected_distal	11
9L60	D	101	L	2x46	connected_distal	13
9L60	D	102	A	2x47	connected_distal	14
9L60	D	103	L	2x48	adjacent	10
9L60	D	104	A	2x49	adjacent	12
9L60	D	105	D	2x50	adjacent	16
9L60	D	106	A	2x51	adjacent	13
9L60	D	107	L	2x52	mpam15_direct	11
9L60	D	108	V	2x53	adjacent	14
9L60	D	109	T	2x54	adjacent	13
9L60	D	110	T	2x55	adjacent	9
9L60	D	111	T	2x56	dynorphin_direct	11
9L60	D	112	M	2x57	adjacent	11
9L60	D	113	P	2x58	adjacent	10
9L60	D	114	F	2x59	adjacent	7
9L60	D	115	Q	2x60	dynorphin_direct	8
9L60	D	116	S	2x61	adjacent	10
9L60	D	117	T	2x62	adjacent	9
9L60	D	118	V	2x63	dynorphin_direct	8
9L60	D	119	Y	2x64	dynorphin_direct	7
9L60	D	120	L	2x65	adjacent	7
9L60	D	121	M	2x66	adjacent	5
9L60	D	122	N	2x67	dynorphin_direct	5
9L60	D	127	G	3x21	connected_distal	4
9L60	D	128	D	3x22	connected_distal	5
9L60	D	129	V	3x23	connected_distal	6
9L60	D	130	L	3x24	adjacent	7
9L60	D	131	C	3x25	adjacent	9
9L60	D	132	K	3x26	adjacent	11
9L60	D	133	I	3x27	adjacent	9
9L60	D	134	V	3x28	dynorphin_direct	9
9L60	D	135	I	3x29	dynorphin_direct	11
9L60	D	136	S	3x30	mpam15_direct	15
9L60	D	137	I	3x31	mpam15_direct	12
9L60	D	138	D	3x32	dynorphin_direct	11
9L60	D	139	Y	3x33	dynorphin_direct	11
9L60	D	140	Y	3x34	mpam15_direct	12
9L60	D	141	N	3x35	mpam15_direct	13
9L60	D	142	M	3x36	dynorphin_direct	11
9L60	D	143	F	3x37	adjacent	10
9L60	D	144	T	3x38	adjacent	13
9L60	D	145	S	3x39	adjacent	13
9L60	D	146	I	3x40	adjacent	10
9L60	D	147	F	3x41	connected_distal	10
9L60	D	148	T	3x42	connected_distal	13
9L60	D	149	L	3x43	connected_distal	9
9L60	D	150	T	3x44	connected_distal	11
9L60	D	151	M	3x45	connected_distal	8
9L60	D	152	M	3x46	connected_distal	10
9L60	D	153	S	3x47	connected_distal	12
9L60	D	154	V	3x48	connected_distal	11
9L60	D	155	D	3x49	connected_distal	8
9L60	D	156	R	3x50	connected_distal	9
9L60	D	157	Y	3x51	connected_distal	13
9L60	D	158	I	3x52	connected_distal	8
9L60	D	159	A	3x53	connected_distal	7
9L60	D	160	V	3x54	connected_distal	9
9L60	D	161	C	3x55	connected_distal	8
9L60	D	162	H	3x56	connected_distal	5
9L60	D	171	T	4x38	connected_distal	6
9L60	D	172	P	4x39	connected_distal	8
9L60	D	173	L	4x40	connected_distal	6
9L60	D	174	K	4x41	connected_distal	8
9L60	D	175	A	4x42	connected_distal	11
9L60	D	176	K	4x43	connected_distal	10
9L60	D	177	I	4x44	connected_distal	8
9L60	D	178	I	4x45	connected_distal	8
9L60	D	179	N	4x46	adjacent	11
9L60	D	180	I	4x47	adjacent	8
9L60	D	181	C	4x48	adjacent	8
9L60	D	182	I	4x49	adjacent	11
9L60	D	183	W	4x50	mpam15_direct	9
9L60	D	184	L	4x51	adjacent	8
9L60	D	185	L	4x52	adjacent	8
9L60	D	186	S	4x53	adjacent	12
9L60	D	187	S	4x54	mpam15_direct	9
9L60	D	188	S	4x55	adjacent	8
9L60	D	189	V	4x56	adjacent	11
9L60	D	190	G	4x57	mpam15_direct	12
9L60	D	191	I	4x58	mpam15_direct	9
9L60	D	192	S	4x59	adjacent	10
9L60	D	193	A	4x60	adjacent	12
9L60	D	194	I	4x61	mpam15_direct	11
9L60	D	195	V	4x62	adjacent	6
9L60	D	196	L	4x63	adjacent	5
9L60	D	197	G	4x64	adjacent	9
9L60	D	218	D	5x31	adjacent	4
9L60	D	219	Y	5x32	dynorphin_direct	5
9L60	D	220	S	5x33	adjacent	6
9L60	D	221	W	5x34	adjacent	7
9L60	D	222	W	5x35	adjacent	8
9L60	D	223	D	5x36	dynorphin_direct	8
9L60	D	224	L	5x37	adjacent	10
9L60	D	225	F	5x38	adjacent	8
9L60	D	226	M	5x39	adjacent	8
9L60	D	227	K	5x40	dynorphin_direct	11
9L60	D	228	I	5x41	adjacent	9
9L60	D	229	C	5x42	adjacent	8
9L60	D	230	V	5x43	dynorphin_direct	9
9L60	D	231	F	5x44	adjacent	10
9L60	D	232	I	5x45	adjacent	9
9L60	D	233	F	5x46	adjacent	9
9L60	D	234	A	5x461	adjacent	10
9L60	D	235	F	5x47	adjacent	11
9L60	D	236	V	5x48	connected_distal	9
9L60	D	237	I	5x49	connected_distal	9
9L60	D	238	P	5x50	connected_distal	12
9L60	D	239	V	5x51	connected_distal	9
9L60	D	240	L	5x52	connected_distal	8
9L60	D	241	I	5x53	connected_distal	11
9L60	D	242	I	5x54	connected_distal	12
9L60	D	243	I	5x55	connected_distal	9
9L60	D	244	V	5x56	connected_distal	8
9L60	D	245	C	5x57	connected_distal	11
9L60	D	246	Y	5x58	connected_distal	11
9L60	D	247	T	5x59	connected_distal	8
9L60	D	248	L	5x60	connected_distal	10
9L60	D	249	M	5x61	connected_distal	12
9L60	D	250	I	5x62	connected_distal	9
9L60	D	251	L	5x63	connected_distal	8
9L60	D	252	R	5x64	connected_distal	10
9L60	D	253	L	5x65	connected_distal	9
9L60	D	254	K	5x66	connected_distal	6
9L60	D	255	S	5x67	connected_distal	5
9L60	D	256	V	5x68	connected_distal	4
9L60	D	262	S	6x23	connected_distal	4
9L60	D	263	R	6x24	connected_distal	5
9L60	D	264	E	6x25	connected_distal	6
9L60	D	265	K	6x26	connected_distal	7
9L60	D	266	D	6x27	connected_distal	8
9L60	D	267	R	6x28	connected_distal	8
9L60	D	268	N	6x29	connected_distal	8
9L60	D	269	L	6x30	connected_distal	9
9L60	D	270	R	6x31	connected_distal	8
9L60	D	271	R	6x32	connected_distal	8
9L60	D	272	I	6x33	connected_distal	8
9L60	D	273	T	6x34	connected_distal	9
9L60	D	274	R	6x35	connected_distal	8
9L60	D	275	L	6x36	connected_distal	8
9L60	D	276	V	6x37	connected_distal	9
9L60	D	277	L	6x38	connected_distal	8
9L60	D	278	V	6x39	connected_distal	8
9L60	D	279	V	6x40	connected_distal	9
9L60	D	280	V	6x41	connected_distal	10
9L60	D	281	A	6x42	connected_distal	8
9L60	D	282	V	6x43	connected_distal	9
9L60	D	283	F	6x44	adjacent	9
9L60	D	284	V	6x45	adjacent	9
9L60	D	285	V	6x46	adjacent	8
9L60	D	286	C	6x47	adjacent	14
9L60	D	287	W	6x48	dynorphin_direct	12
9L60	D	288	T	6x49	adjacent	9
9L60	D	289	P	6x50	adjacent	9
9L60	D	290	I	6x51	dynorphin_direct	13
9L60	D	291	H	6x52	dynorphin_direct	9
9L60	D	292	I	6x53	adjacent	8
9L60	D	293	F	6x54	adjacent	9
9L60	D	294	I	6x55	dynorphin_direct	9
9L60	D	295	L	6x56	adjacent	11
9L60	D	296	V	6x57	adjacent	8
9L60	D	297	E	6x58	dynorphin_direct	7
9L60	D	298	A	6x59	adjacent	8
9L60	D	299	L	6x60	adjacent	6
9L60	D	300	G	6x61	adjacent	5
9L60	D	305	S	7x27	adjacent	4
9L60	D	306	T	7x28	adjacent	5
9L60	D	307	A	7x29	adjacent	6
9L60	D	308	A	7x30	dynorphin_direct	7
9L60	D	309	L	7x31	dynorphin_direct	8
9L60	D	310	S	7x32	adjacent	11
9L60	D	311	S	7x33	adjacent	8
9L60	D	312	Y	7x34	dynorphin_direct	10
9L60	D	313	Y	7x35	dynorphin_direct	9
9L60	D	314	F	7x36	adjacent	9
9L60	D	315	C	7x37	adjacent	11
9L60	D	316	I	7x38	dynorphin_direct	9
9L60	D	317	A	7x39	adjacent	11
9L60	D	318	L	7x40	adjacent	11
9L60	D	319	G	7x41	adjacent	11
9L60	D	320	Y	7x42	dynorphin_direct	13
9L60	D	321	T	7x43	adjacent	11
9L60	D	322	N	7x45	adjacent	12
9L60	D	323	S	7x46	adjacent	14
9L60	D	324	S	7x47	adjacent	16
9L60	D	325	L	7x48	connected_distal	9
9L60	D	326	N	7x49	connected_distal	12
9L60	D	327	P	7x50	connected_distal	13
9L60	D	328	I	7x51	connected_distal	9
9L60	D	329	L	7x52	connected_distal	9
9L60	D	330	Y	7x53	connected_distal	8
9L60	D	331	A	7x54	connected_distal	9
9L60	D	332	F	7x55	connected_distal	6
9L60	D	333	L	7x56	connected_distal	5
