## Supplementary material for "An Exact-Residue Atlas of Opioid Receptor Wiring and Rewiring across Ligand and Transducer Contexts": SI files: Figure_11B_component_partner_coverage_source.csv

category	component_or_partner	measure	map_count	denominator_maps	definition	map_fraction	claim_boundary
ligand	Orthosteric small molecule	physical exact-BW site	57	84	coordinate	0.6785714285714286	Static deposited-coordinate prevalence; not a population frequency or biological effect.
ligand	Orthosteric peptide	physical exact-BW site	19	84	coordinate	0.2261904761904762	Static deposited-coordinate prevalence; not a population frequency or biological effect.
ligand	Allosteric modulator	physical exact-BW site	10	84	coordinate	0.11904761904761904	Static deposited-coordinate prevalence; not a population frequency or biological effect.
component	Sterol	full-receptor contact	26	84	4.5 A	0.30952380952380953	Static deposited-coordinate prevalence; not a population frequency or biological effect.
component	Generic lipid	assembly presence	12	84	deposited assembly	0.14285714285714285	Static deposited-coordinate prevalence; not a population frequency or biological effect.
component	Generic lipid	full-receptor contact	11	84	4.5 A	0.13095238095238096	Static deposited-coordinate prevalence; not a population frequency or biological effect.
component	PIP2-like lipid	full-receptor contact	1	84	4.5 A	0.011904761904761904	Static deposited-coordinate prevalence; not a population frequency or biological effect.
component	PIP2-like lipid	exact-BW site positive	0	84	5.0 A	0.0	Static deposited-coordinate prevalence; not a population frequency or biological effect.
component	Sodium	full-receptor contact	3	84	4.5 A	0.03571428571428571	Static deposited-coordinate prevalence; not a population frequency or biological effect.
partner	Resolved G-protein heterotrimer	assembly presence	66	84	assembly	0.7857142857142857	Static deposited-coordinate prevalence; not a population frequency or biological effect.
partner	G-alpha	exact-BW interface positive	66	84	4.5 A	0.7857142857142857	Static deposited-coordinate prevalence; not a population frequency or biological effect.
partner	G-beta	assembly co-presence (alias)	66	84	same vector as G-protein	0.7857142857142857	Static deposited-coordinate prevalence; not a population frequency or biological effect.
partner	G-beta	full-receptor contact	11	84	4.5 A	0.13095238095238096	Static deposited-coordinate prevalence; not a population frequency or biological effect.
partner	G-beta	exact-BW interface positive	3	84	4.5 A	0.03571428571428571	Static deposited-coordinate prevalence; not a population frequency or biological effect.
partner	G-gamma	exact-BW interface positive	0	84	4.5 A	0.0	Static deposited-coordinate prevalence; not a population frequency or biological effect.
partner	Beta-arrestin	exact-BW interface positive	1	84	4.5 A	0.011904761904761904	Static deposited-coordinate prevalence; not a population frequency or biological effect.
