## Supplementary material for "An Exact-Residue Atlas of Opioid Receptor Wiring and Rewiring across Ligand and Transducer Contexts": SI files: Figure_11C_key_role_corrections_source.csv

structure_id	pdb_id	entity	role	source_table	coordinate_or_chain	full_receptor_min_distance_A	exact_bw_site_count_4p5	exact_bw_site_count_5p0	audit_note
kor_9zzo	9ZZO	PIO	PIP2-like mechanistic accessory lipid	component_instances_reclassified_exact_bw.csv	C:401	3.5911514866404515	0	0	Full-receptor contact present; no exact-BW core site within 5 A.
kor_9l60	9L60	A1D6C	Physical allosteric modulator	component_instances_reclassified_exact_bw.csv	D:403	3.183360645607092	10	12	Coordinate site contributes despite missing PLIP target resolution.
kor_9l60	9L60	Dynorphin chain	Orthosteric polymer peptide	polymer_partner_interfaces_exact_bw.csv	P	2.829	25	27	Coordinate chain contributes 25 exact-BW sites at 4.5 A.
