## Supplementary material for "An Exact-Residue Atlas of Opioid Receptor Wiring and Rewiring across Ligand and Transducer Contexts": SI files: Figure_11D_efficacy_category_prevalence_source.csv

ligand_activity	map_count	map_percent	interpretation
agonist_unspecified	50	59.523809523809526	descriptive_category_only
antagonist	15	17.857142857142858	descriptive_category_only
unresolved	9	10.714285714285714	descriptive_category_only
inverse_agonist	4	4.761904761904762	case_only_or_too_sparse_for_separate_effect
not_applicable_no_orthosteric_ligand	3	3.5714285714285716	case_only_or_too_sparse_for_separate_effect
biased_agonist_reported	1	1.1904761904761905	case_only_or_too_sparse_for_separate_effect
partial_agonist	1	1.1904761904761905	case_only_or_too_sparse_for_separate_effect
full_agonist	1	1.1904761904761905	case_only_or_too_sparse_for_separate_effect
