## Supplementary material for "An Exact-Residue Atlas of Opioid Receptor Wiring and Rewiring across Ligand and Transducer Contexts": SI files: Figure_12_component_interface_sites.csv

pdb_id	component	relation	canonical_bw	receptor_auth_seq	partner_chain_or_instance	partner_residue
9L60	dynorphin A(1 to 13), resolved chain P	orthosteric exact-BW site at 4.5 A	2x56	111	P
9L60	dynorphin A(1 to 13), resolved chain P	orthosteric exact-BW site at 4.5 A	2x60	115	P
9L60	dynorphin A(1 to 13), resolved chain P	orthosteric exact-BW site at 4.5 A	2x63	118	P
9L60	dynorphin A(1 to 13), resolved chain P	orthosteric exact-BW site at 4.5 A	2x64	119	P
9L60	dynorphin A(1 to 13), resolved chain P	orthosteric exact-BW site at 4.5 A	2x67	122	P
9L60	dynorphin A(1 to 13), resolved chain P	orthosteric exact-BW site at 4.5 A	3x28	134	P
9L60	dynorphin A(1 to 13), resolved chain P	orthosteric exact-BW site at 4.5 A	3x29	135	P
9L60	dynorphin A(1 to 13), resolved chain P	orthosteric exact-BW site at 4.5 A	3x32	138	P
9L60	dynorphin A(1 to 13), resolved chain P	orthosteric exact-BW site at 4.5 A	3x33	139	P
9L60	dynorphin A(1 to 13), resolved chain P	orthosteric exact-BW site at 4.5 A	3x36	142	P
9L60	dynorphin A(1 to 13), resolved chain P	orthosteric exact-BW site at 4.5 A	5x32	219	P
9L60	dynorphin A(1 to 13), resolved chain P	orthosteric exact-BW site at 4.5 A	5x36	223	P
9L60	dynorphin A(1 to 13), resolved chain P	orthosteric exact-BW site at 4.5 A	5x40	227	P
9L60	dynorphin A(1 to 13), resolved chain P	orthosteric exact-BW site at 4.5 A	5x43	230	P
9L60	dynorphin A(1 to 13), resolved chain P	orthosteric exact-BW site at 4.5 A	6x48	287	P
9L60	dynorphin A(1 to 13), resolved chain P	orthosteric exact-BW site at 4.5 A	6x51	290	P
9L60	dynorphin A(1 to 13), resolved chain P	orthosteric exact-BW site at 4.5 A	6x52	291	P
9L60	dynorphin A(1 to 13), resolved chain P	orthosteric exact-BW site at 4.5 A	6x55	294	P
9L60	dynorphin A(1 to 13), resolved chain P	orthosteric exact-BW site at 4.5 A	6x58	297	P
9L60	dynorphin A(1 to 13), resolved chain P	orthosteric exact-BW site at 4.5 A	7x30	308	P
9L60	dynorphin A(1 to 13), resolved chain P	orthosteric exact-BW site at 4.5 A	7x31	309	P
9L60	dynorphin A(1 to 13), resolved chain P	orthosteric exact-BW site at 4.5 A	7x34	312	P
9L60	dynorphin A(1 to 13), resolved chain P	orthosteric exact-BW site at 4.5 A	7x35	313	P
9L60	dynorphin A(1 to 13), resolved chain P	orthosteric exact-BW site at 4.5 A	7x38	316	P
9L60	dynorphin A(1 to 13), resolved chain P	orthosteric exact-BW site at 4.5 A	7x42	320	P
9L60	MPAM-15	allosteric exact-BW site at 4.5 A	2x52	107	D:403 A1D6C
9L60	MPAM-15	allosteric exact-BW site at 4.5 A	3x30	136	D:403 A1D6C
9L60	MPAM-15	allosteric exact-BW site at 4.5 A	3x31	137	D:403 A1D6C
9L60	MPAM-15	allosteric exact-BW site at 4.5 A	3x34	140	D:403 A1D6C
9L60	MPAM-15	allosteric exact-BW site at 4.5 A	3x35	141	D:403 A1D6C
9L60	MPAM-15	allosteric exact-BW site at 4.5 A	4x50	183	D:403 A1D6C
9L60	MPAM-15	allosteric exact-BW site at 4.5 A	4x54	187	D:403 A1D6C
9L60	MPAM-15	allosteric exact-BW site at 4.5 A	4x57	190	D:403 A1D6C
9L60	MPAM-15	allosteric exact-BW site at 4.5 A	4x58	191	D:403 A1D6C
9L60	MPAM-15	allosteric exact-BW site at 4.5 A	4x61	194	D:403 A1D6C
9ZZO	beta-arrestin 1	exact-BW protein interface at 4.5 A	2x39	94	C
9ZZO	beta-arrestin 1	exact-BW protein interface at 4.5 A	3x50	156	C
9ZZO	beta-arrestin 1	exact-BW protein interface at 4.5 A	3x54	160	C
9ZZO	beta-arrestin 1	exact-BW protein interface at 4.5 A	3x56	162	C
9ZZO	beta-arrestin 1	exact-BW protein interface at 4.5 A	5x64	252	C
9ZZO	beta-arrestin 1	exact-BW protein interface at 4.5 A	5x65	253	C
9ZZO	beta-arrestin 1	exact-BW protein interface at 4.5 A	5x68	256	C
9ZZO	beta-arrestin 1	exact-BW protein interface at 4.5 A	6x29	268	C
9ZZO	beta-arrestin 1	exact-BW protein interface at 4.5 A	6x32	271	C
9ZZO	beta-arrestin 1	exact-BW protein interface at 4.5 A	6x33	272	C
9ZZO	beta-arrestin 1	exact-BW protein interface at 4.5 A	7x56	333	C
9ZZO	PIO	full-receptor ICL2 contact; no exact-TM BW site within 5 A		169	C:401 PIO	Phe169, 3.591 A
9ZZO	PIO	full-receptor ICL2 contact; no exact-TM BW site within 5 A		165	C:401 PIO	Lys165, 4.429 A
9PXW	G-beta	exact-BW interface at 4.5 A; closest displayed heavy-atom distance 3.002 A	1x59	97	B	B:Arg46
9PXW	G-beta	exact-BW interface at 4.5 A; closest displayed heavy-atom distance 4.320 A	4x38	182	B	B:Arg52
9PXW	G-beta	exact-BW interface at 4.5 A; closest displayed heavy-atom distance 4.275 A	6x26	273	B	B:Asp333
