## Supplementary material for "An Exact-Residue Atlas of Opioid Receptor Wiring and Rewiring across Ligand and Transducer Contexts": SI files: Figure_13A_water_estimand_funnel_source.csv

display_order	water_definition	branch_id	parent_definition	all_84_water_count	all_84_positive_map_count	leave_4N6H_water_count	leave_4N6H_positive_map_count	occupancy_threshold	polar_distance_cutoff_A	interpretation
1	Receptor-proximal <=5 Å	root		137	9	39	8	0.7	3.5	Root deposited-water set
2	Any exact-BW polar contact	exact_bw_contact	receptor-proximal	85	8	29	7	0.7	3.5	Separate receptor-contact branch
3	Core: >=2 protein residues	core_path	receptor-proximal	61	7	22	6	0.7	3.5	Nested core path
4	Core + >=2 receptor residues	core_path	core >=2 protein residues	52	7	18	6	0.7	3.5	Nested core path
5	Core + >=1 exact-BW residue	core_path	core + >=2 receptor residues	44	7	18	6	0.7	3.5	Nested core path
6	Core + >=2 exact-BW residues	core_path	core + >=1 exact-BW residue	38	7	17	6	0.7	3.5	Nested core path
7	Ligand contact + >=1 exact-BW residue	ligand_path	any exact-BW polar contact	10	4	8	3	0.7	3.5	Separate ligand-contact branch; 3 of 10 overlap the core exact-BW bridge set
