## Supplementary material for "An Exact-Residue Atlas of Opioid Receptor Wiring and Rewiring across Ligand and Transducer Contexts": SI files: Figure_13B_role_aware_PLIP_water_crossvalidation_source.csv

structure_id	pdb_id	plip_scope	partner_or_environment_role	ligand_hetid	canonical_bw	original_water_id	xml_water_x	xml_water_y	xml_water_z	nearest_selected_water_distance_A	selected_water_coordinate_match	nearest_water_chain	nearest_water_auth_seq_id	nearest_is_strucmind_core_3p5A	nearest_is_exact_bw_bridge2_3p5A	claim_boundary	role_aware_scope	unique_event_key	deduplicated_event_flag	role_is_selected_ligand
dor_4n6h	4N6H	small_molecule	small_molecule_environment	EJ4	3x33	A:1311:O	-10.691	-69.3	67.596	0.0	1	A	1311	0	0	PLIP ligand-water-receptor events and StrucMind two-protein-residue waters are distinct definitions.	orthosteric_small_molecule	dor_4n6h|A:1311:O|3x33	1	1
dor_4n6h	4N6H	small_molecule	small_molecule_environment	EJ4	3x33	A:1316:O	-9.208	-67.481	66.463	0.0	1	A	1316	0	0	PLIP ligand-water-receptor events and StrucMind two-protein-residue waters are distinct definitions.	orthosteric_small_molecule	dor_4n6h|A:1316:O|3x33	1	1
dor_4n6h	4N6H	small_molecule	small_molecule_environment	EJ4	3x33	A:1336:O	-9.334	-64.598	69.591	0.0	1	A	1336	0	0	PLIP ligand-water-receptor events and StrucMind two-protein-residue waters are distinct definitions.	orthosteric_small_molecule	dor_4n6h|A:1336:O|3x33	1	1
dor_4n6h	4N6H	small_molecule	small_molecule_environment	EJ4	5x44	A:1324:O	-4.829	-62.722	71.075	0.0	1	A	1324	0	0	PLIP ligand-water-receptor events and StrucMind two-protein-residue waters are distinct definitions.	orthosteric_small_molecule	dor_4n6h|A:1324:O|5x44	1	1
dor_4n6h	4N6H	small_molecule	small_molecule_environment		7x46	A:1337:O	-5.647	-74.773	80.348	0.0	1	A	1337	1	1	PLIP ligand-water-receptor events and StrucMind two-protein-residue waters are distinct definitions.	unassigned_environment	dor_4n6h|A:1337:O|7x46	1	0
dor_4n6h	4N6H	small_molecule	small_molecule_environment		7x49	A:1308:O	-6.514	-72.753	85.608	0.0	1	A	1308	1	1	PLIP ligand-water-receptor events and StrucMind two-protein-residue waters are distinct definitions.	unassigned_environment	dor_4n6h|A:1308:O|7x49	1	0
dor_4n6h	4N6H	small_molecule	small_molecule_environment	OLA	3x49	A:1365:O	-10.733	-61.395	95.349	0.0	1	A	1365	1	1	PLIP ligand-water-receptor events and StrucMind two-protein-residue waters are distinct definitions.	generic_lipid_environment	dor_4n6h|A:1365:O|3x49	1	0
dor_6pt2	6PT2	small_molecule	small_molecule_environment	DAR	3x33	A:1301:O	-18.887	46.806	-30.523	0.0	1	A	1301	0	0	PLIP ligand-water-receptor events and StrucMind two-protein-residue waters are distinct definitions.	orthosteric_peptide_residue	dor_6pt2|A:1301:O|3x33	1	1
dor_6pt2	6PT2	small_molecule	small_molecule_environment	DAR	3x33	A:1302:O	-15.91	43.651	-28.955	0.0	1	A	1302	0	0	PLIP ligand-water-receptor events and StrucMind two-protein-residue waters are distinct definitions.	orthosteric_peptide_residue	dor_6pt2|A:1302:O|3x33	1	1
dor_6pt2	6PT2	small_molecule	small_molecule_environment	DI7	3x33	A:1301:O	-18.887	46.806	-30.523	0.0	1	A	1301	0	0	PLIP ligand-water-receptor events and StrucMind two-protein-residue waters are distinct definitions.	orthosteric_peptide_residue	dor_6pt2|A:1301:O|3x33	0	1
dor_6pt2	6PT2	small_molecule	small_molecule_environment	DI7	5x40	C:101:O	-23.274	47.045	-33.212	0.0	1	C	101	1	1	PLIP ligand-water-receptor events and StrucMind two-protein-residue waters are distinct definitions.	orthosteric_peptide_residue	dor_6pt2|C:101:O|5x40	1	1
dor_6pt2	6PT2	small_molecule	small_molecule_environment	DI7	5x44	C:101:O	-23.274	47.045	-33.212	0.0	1	C	101	1	1	PLIP ligand-water-receptor events and StrucMind two-protein-residue waters are distinct definitions.	orthosteric_peptide_residue	dor_6pt2|C:101:O|5x44	1	1
dor_9ydp	9YDP	small_molecule	small_molecule_environment	DAL	3x32	P:101:O	149.32	150.706	184.974	0.0	1	P	101	0	0	PLIP ligand-water-receptor events and StrucMind two-protein-residue waters are distinct definitions.	orthosteric_peptide_residue	dor_9ydp|P:101:O|3x32	1	1
dor_9ydp	9YDP	small_molecule	small_molecule_environment	DAL	3x33	P:101:O	149.32	150.706	184.974	0.0	1	P	101	0	0	PLIP ligand-water-receptor events and StrucMind two-protein-residue waters are distinct definitions.	orthosteric_peptide_residue	dor_9ydp|P:101:O|3x33	1	1
kor_4djh	4DJH	small_molecule	small_molecule_environment	JDC	3x35	A:1304:O	4.301	-23.152	54.659	0.0	1	A	1304	1	1	PLIP ligand-water-receptor events and StrucMind two-protein-residue waters are distinct definitions.	orthosteric_small_molecule	kor_4djh|A:1304:O|3x35	1	1
kor_4djh	4DJH	small_molecule	small_molecule_environment	JDC	5x44	A:1303:O	-1.171	-14.626	59.716	0.0	1	A	1303	1	1	PLIP ligand-water-receptor events and StrucMind two-protein-residue waters are distinct definitions.	orthosteric_small_molecule	kor_4djh|A:1303:O|5x44	1	1
kor_8feg	8FEG	small_molecule	small_molecule_environment	DPN	5x40	B:401:O	121.694	137.931	92.588	0.0	1	B	401	0	0	PLIP ligand-water-receptor events and StrucMind two-protein-residue waters are distinct definitions.	orthosteric_peptide_residue	kor_8feg|B:401:O|5x40	1	1
dor_9ydp	9YDP	receptor_partner	polymer_peptide_ligand_P	TYR	3x32	P:101:O	149.32	150.706	184.974	0.0	1	P	101	0	0	PLIP ligand-water-receptor events and StrucMind two-protein-residue waters are distinct definitions.	orthosteric_peptide_residue	dor_9ydp|P:101:O|3x32	0	1
dor_9ydp	9YDP	receptor_partner	polymer_peptide_ligand_P	TYR	3x33	P:101:O	149.32	150.706	184.974	0.0	1	P	101	0	0	PLIP ligand-water-receptor events and StrucMind two-protein-residue waters are distinct definitions.	orthosteric_peptide_residue	dor_9ydp|P:101:O|3x33	0	1
