## Supplementary material for "An Exact-Residue Atlas of Opioid Receptor Wiring and Rewiring across Ligand and Transducer Contexts": SI files: Figure_13C_exact_BW_water_pair_recurrence_source.csv

canonical_bw_pair	water_instance_count	independent_map_count	processed_eligible_independent_map_denominator	recurrence_percent_among_all_maps	c_b2_positive_map_denominator	recurrence_percent_among_c_b2_positive_maps	independent_map_count_leave_dor_4n6h_out	recurrent_ge2_maps	recurrent_ge2_maps_leave_dor_4n6h_out	subtype_count	method_count	structure_ids	highlight_3x32_3x35
3x32--3x35	3	3	84	3.5714285714285716	7	42.857142857142854	2	1	1	3	1	dor_4n6h|kor_4djh|nop_4ea3	1
2x39--3x46	3	3	84	3.5714285714285716	7	42.857142857142854	2	1	1	2	1	dor_4n6h|dor_4rwd|nop_4ea3	0
2x39--3x49	3	3	84	3.5714285714285716	7	42.857142857142854	2	1	1	2	1	dor_4n6h|dor_4rwd|nop_4ea3	0
3x35--7x46	3	3	84	3.5714285714285716	7	42.857142857142854	2	1	1	2	1	dor_4n6h|dor_4rwd|nop_4ea3	0
3x36--5x461	3	3	84	3.5714285714285716	7	42.857142857142854	2	1	1	2	1	dor_4n6h|dor_4rwd|kor_4djh	0
3x46--3x49	3	3	84	3.5714285714285716	7	42.857142857142854	2	1	1	2	1	dor_4n6h|dor_4rwd|nop_4ea3	0
2x39--3x50	2	2	84	2.380952380952381	7	28.571428571428573	2	1	1	2	1	dor_4rwd|nop_4ea3	0
3x46--3x50	2	2	84	2.380952380952381	7	28.571428571428573	2	1	1	2	1	dor_4rwd|nop_4ea3	0
3x49--3x50	2	2	84	2.380952380952381	7	28.571428571428573	2	1	1	2	1	dor_4rwd|nop_4ea3	0
6x40--6x44	3	3	84	3.5714285714285716	7	42.857142857142854	2	1	1	1	1	dor_4n6h|dor_4rwa|dor_4rwd	0
6x40--7x45	3	3	84	3.5714285714285716	7	42.857142857142854	2	1	1	1	1	dor_4n6h|dor_4rwa|dor_4rwd	0
6x40--7x49	3	3	84	3.5714285714285716	7	42.857142857142854	2	1	1	1	1	dor_4n6h|dor_4rwa|dor_4rwd	0
6x44--7x45	3	3	84	3.5714285714285716	7	42.857142857142854	2	1	1	1	1	dor_4n6h|dor_4rwa|dor_4rwd	0
6x44--7x49	3	3	84	3.5714285714285716	7	42.857142857142854	2	1	1	1	1	dor_4n6h|dor_4rwa|dor_4rwd	0
7x45--7x49	4	3	84	3.5714285714285716	7	42.857142857142854	2	1	1	1	1	dor_4n6h|dor_4rwa|dor_4rwd	0
2x50--3x39	2	2	84	2.380952380952381	7	28.571428571428573	1	1	0	2	1	dor_4n6h|nop_4ea3	0
3x36--6x52	2	2	84	2.380952380952381	7	28.571428571428573	1	1	0	2	1	dor_4n6h|kor_4djh	0
5x461--6x52	2	2	84	2.380952380952381	7	28.571428571428573	1	1	0	2	1	dor_4n6h|kor_4djh	0
3x35--7x41	2	2	84	2.380952380952381	7	28.571428571428573	1	1	0	1	1	dor_4n6h|dor_4rwd	0
3x54--5x64	2	2	84	2.380952380952381	7	28.571428571428573	1	1	0	1	2	dor_4n6h|dor_9ydp	0
6x47--6x51	2	2	84	2.380952380952381	7	28.571428571428573	1	1	0	1	1	dor_4n6h|dor_4rwd	0
6x47--7x37	2	2	84	2.380952380952381	7	28.571428571428573	1	1	0	1	1	dor_4n6h|dor_4rwd	0
6x48--7x45	2	2	84	2.380952380952381	7	28.571428571428573	1	1	0	1	1	dor_4n6h|dor_4rwd	0
6x51--7x37	2	2	84	2.380952380952381	7	28.571428571428573	1	1	0	1	1	dor_4n6h|dor_4rwd	0
7x41--7x46	2	2	84	2.380952380952381	7	28.571428571428573	1	1	0	1	1	dor_4n6h|dor_4rwd	0
2x50--3x35	1	1	84	1.1904761904761905	7	14.285714285714286	1	0	0	1	1	nop_4ea3	0
3x35--3x39	1	1	84	1.1904761904761905	7	14.285714285714286	1	0	0	1	1	nop_4ea3	0
3x54--3x55	1	1	84	1.1904761904761905	7	14.285714285714286	1	0	0	1	1	dor_9ydp	0
3x55--5x64	1	1	84	1.1904761904761905	7	14.285714285714286	1	0	0	1	1	dor_9ydp	0
5x40--5x44	1	1	84	1.1904761904761905	7	14.285714285714286	1	0	0	1	1	kor_4djh	0
5x40--6x52	1	1	84	1.1904761904761905	7	14.285714285714286	1	0	0	1	1	dor_6pt2	0
6x58--6x59	1	1	84	1.1904761904761905	7	14.285714285714286	1	0	0	1	1	kor_4djh	0
6x58--6x61	1	1	84	1.1904761904761905	7	14.285714285714286	1	0	0	1	1	kor_4djh	0
6x59--6x61	1	1	84	1.1904761904761905	7	14.285714285714286	1	0	0	1	1	kor_4djh	0
1x39--2x60	1	1	84	1.1904761904761905	7	14.285714285714286	0	0	0	1	1	dor_4n6h	0
1x39--2x64	1	1	84	1.1904761904761905	7	14.285714285714286	0	0	0	1	1	dor_4n6h	0
1x39--7x35	1	1	84	1.1904761904761905	7	14.285714285714286	0	0	0	1	1	dor_4n6h	0
1x50--2x47	1	1	84	1.1904761904761905	7	14.285714285714286	0	0	0	1	1	dor_4n6h	0
1x50--2x50	1	1	84	1.1904761904761905	7	14.285714285714286	0	0	0	1	1	dor_4n6h	0
1x50--7x53	1	1	84	1.1904761904761905	7	14.285714285714286	0	0	0	1	1	dor_4n6h	0
2x42--3x45	1	1	84	1.1904761904761905	7	14.285714285714286	0	0	0	1	1	dor_4n6h	0
2x45--3x38	1	1	84	1.1904761904761905	7	14.285714285714286	0	0	0	1	1	dor_4n6h	0
2x45--3x39	1	1	84	1.1904761904761905	7	14.285714285714286	0	0	0	1	1	dor_4n6h	0
2x45--3x42	1	1	84	1.1904761904761905	7	14.285714285714286	0	0	0	1	1	dor_4n6h	0
2x47--2x50	1	1	84	1.1904761904761905	7	14.285714285714286	0	0	0	1	1	dor_4n6h	0
2x47--7x53	1	1	84	1.1904761904761905	7	14.285714285714286	0	0	0	1	1	dor_4n6h	0
2x50--6x48	1	1	84	1.1904761904761905	7	14.285714285714286	0	0	0	1	1	dor_4n6h	0
2x50--7x45	1	1	84	1.1904761904761905	7	14.285714285714286	0	0	0	1	1	dor_4n6h	0
2x50--7x49	1	1	84	1.1904761904761905	7	14.285714285714286	0	0	0	1	1	dor_4n6h	0
2x50--7x53	1	1	84	1.1904761904761905	7	14.285714285714286	0	0	0	1	1	dor_4n6h	0
2x60--2x64	1	1	84	1.1904761904761905	7	14.285714285714286	0	0	0	1	1	dor_4n6h	0
2x64--2x65	1	1	84	1.1904761904761905	7	14.285714285714286	0	0	0	1	1	dor_4n6h	0
3x23--3x24	1	1	84	1.1904761904761905	7	14.285714285714286	0	0	0	1	1	dor_4n6h	0
3x38--3x39	1	1	84	1.1904761904761905	7	14.285714285714286	0	0	0	1	1	dor_4n6h	0
3x38--3x42	1	1	84	1.1904761904761905	7	14.285714285714286	0	0	0	1	1	dor_4n6h	0
3x39--3x42	1	1	84	1.1904761904761905	7	14.285714285714286	0	0	0	1	1	dor_4n6h	0
3x39--7x49	1	1	84	1.1904761904761905	7	14.285714285714286	0	0	0	1	1	dor_4n6h	0
5x64--5x67	1	1	84	1.1904761904761905	7	14.285714285714286	0	0	0	1	1	dor_4n6h	0
5x65--5x68	1	1	84	1.1904761904761905	7	14.285714285714286	0	0	0	1	1	dor_4n6h	0
6x32--6x33	1	1	84	1.1904761904761905	7	14.285714285714286	0	0	0	1	1	dor_4n6h	0
6x32--6x35	1	1	84	1.1904761904761905	7	14.285714285714286	0	0	0	1	1	dor_4n6h	0
6x32--7x56	2	1	84	1.1904761904761905	7	14.285714285714286	0	0	0	1	1	dor_4n6h	0
6x33--7x56	1	1	84	1.1904761904761905	7	14.285714285714286	0	0	0	1	1	dor_4n6h	0
6x35--7x56	1	1	84	1.1904761904761905	7	14.285714285714286	0	0	0	1	1	dor_4n6h	0
