## Supplementary material for "An Exact-Residue Atlas of Opioid Receptor Wiring and Rewiring across Ligand and Transducer Contexts": SI files: Figure_13D_water_funnel_percentages_source.csv

water_definition	branch_id	water_instance_count	positive_map_count	percent_of_receptor_proximal_water_instances	percent_of_84_independent_maps	leave_4N6H_water_count	leave_4N6H_positive_map_count	overlap_with_core_exact_bw_bridge2_count
Receptor-proximal <=5 Å	root	137	9	100.0	10.714285714285714	39	8	38
Any exact-BW polar contact	exact_bw_contact	85	8	62.043795620437955	9.523809523809524	29	7	38
Core: >=2 protein residues	core_path	61	7	44.52554744525548	8.333333333333334	22	6	38
Core + >=2 receptor residues	core_path	52	7	37.956204379562045	8.333333333333334	18	6	38
Core + >=1 exact-BW residue	core_path	44	7	32.11678832116788	8.333333333333334	18	6	38
Core + >=2 exact-BW residues	core_path	38	7	27.73722627737226	8.333333333333334	17	6	38
Ligand contact + >=1 exact-BW residue	ligand_path	10	4	7.299270072992701	4.761904761904762	8	3	3
