## Supplementary material for "An Exact-Residue Atlas of Opioid Receptor Wiring and Rewiring across Ligand and Transducer Contexts": SI files: Figure_14_recurrent_water_instances.csv

pdb_id	subtype	water_chain	water_auth_seq	bw_3x32_residue	distance_3x32_A	bw_3x35_residue	distance_3x35_A	ligand_branch	selected_ligand
4N6H	DOR	A	1322	Asp128 OD1	2.6798434656	Asn131 ND2	2.9072299531	0	EJ4 A:1219
4DJH	KOR	A	1304	Asp138 backbone O	2.3877403544	Asn141 OD1	2.8290015907	1	JDTic JDC A:1300; water to N2A 3.066 A
4EA3	NOP	A	1602	Asp130 OD1	2.579943604	Asn133 ND2	2.8417389043	0	0NN A:1501
