## Supplementary material for "An Exact-Residue Atlas of Opioid Receptor Wiring and Rewiring across Ligand and Transducer Contexts": SI files: Figure_S1_exclusions_source.csv

pdb_id	subtype	expected_uniprot	decision	decision_reason	decision_confidence	selected_receptor_auth_asym_id	selected_receptor_label_asym_id	selected_receptor_entity_id	target_mapped_union_span	target_reported_coverage	target_weighted_identity	dominant_accession_on_chain	dominant_identifier_on_chain	dominant_mapped_union_span	receptor_entity_source_taxonomy_ids	required_receptor_source_taxonomy_id	manual_correction_applied	manual_correction_reason	manual_correction_confidence	source_catalog_qc_status	source_catalog_qc_reason	audit_version	exclusion_basis
7T10	KOR	P41145	exclude	non_target_uniprot_dominates_receptor_polymer	high	R	A	1	15	0.039	0.43	P30874	SSR2_HUMAN	354	9606	9606	0			qc_only	non_opioid_primary_target_title	opioid-cohort-audit-v1-20260805	Non-target UniProt dominates
7T11	KOR	P41145	exclude	non_target_uniprot_dominates_receptor_polymer	high	R	F	6	15	0.039	0.43	P30874	SSR2_HUMAN	354	9606	9606	0			qc_only	non_opioid_primary_target_title	opioid-cohort-audit-v1-20260805	Non-target UniProt dominates
7UL2	KOR	P41145	exclude	non_target_uniprot_dominates_receptor_polymer	high	R	A	1	32	0.084	0.34	P30989	NTR1_HUMAN	348	9606	9606	0			exploratory	weak_title_support_for_opioid_subtype	opioid-cohort-audit-v1-20260805	Non-target UniProt dominates
7UL3	KOR	P41145	exclude	non_target_uniprot_dominates_receptor_polymer	high	A	A	1	39	0.103	0.39	P25021	HRH2_HUMAN	314	9606	9606	0			exploratory	weak_title_support_for_opioid_subtype	opioid-cohort-audit-v1-20260805	Non-target UniProt dominates
7UL5	KOR	P41145	exclude	non_target_uniprot_dominates_receptor_polymer	high	A	A	1	16	0.042	0.43	P30874	SSR2_HUMAN	353	9606	9606	0			exploratory	weak_title_support_for_opioid_subtype	opioid-cohort-audit-v1-20260805	Non-target UniProt dominates
7YMJ	KOR	P41145	exclude	non_target_uniprot_dominates_receptor_polymer	high	A	A	1	29	0.076	0.35	P35348	ADA1A_HUMAN	330	9606	9606	0			exploratory	weak_title_support_for_opioid_subtype	opioid-cohort-audit-v1-20260805	Non-target UniProt dominates
8HNN	KOR	P41145	exclude	non_target_uniprot_dominates_receptor_polymer	high	R	B	2	25	0.066	0.32	P49682	CXCR3_HUMAN	344	562;9606	9606	0			qc_only	non_opioid_primary_target_title	opioid-cohort-audit-v1-20260805	Non-target UniProt dominates
8K2W	KOR	P41145	exclude	non_target_uniprot_dominates_receptor_polymer	high	R	B	2	25	0.066	0.32	P49682	CXCR3_HUMAN	344	562;9606	9606	0			qc_only	non_opioid_primary_target_title	opioid-cohort-audit-v1-20260805	Non-target UniProt dominates
9LFA	KOR	P41145	exclude	non_target_uniprot_dominates_receptor_polymer	high	A	A	1	25	0.066	0.34	P46663	BKRB1_HUMAN	315	9606	9606	0			exploratory	weak_title_support_for_opioid_subtype	opioid-cohort-audit-v1-20260805	Non-target UniProt dominates
9LFC	KOR	P41145	exclude	non_target_uniprot_dominates_receptor_polymer	high	A	A	1	25	0.066	0.34	P46663	BKRB1_HUMAN	315	9606	9606	0			exploratory	weak_title_support_for_opioid_subtype	opioid-cohort-audit-v1-20260805	Non-target UniProt dominates
9LFD	KOR	P41145	exclude	non_target_uniprot_dominates_receptor_polymer	high	A	A	1	30	0.079	0.33	P30411	BKRB2_HUMAN	335	9606	9606	0			exploratory	weak_title_support_for_opioid_subtype	opioid-cohort-audit-v1-20260805	Non-target UniProt dominates
9MQK	KOR	P41145	exclude	expected_uniprot_is_dominant_and_meets_span_coverage_identity_thresholds;receptor_entity_source_taxonomy_is_not_required_human_taxonomy	high	A	A	1	380	1.0	0.94	P41145	OPRK_HUMAN	380	10090	9606	0			analysis_ready	opioid_title_or_subtype_supported	opioid-cohort-audit-v1-20260805	Non-human receptor source
9MQL	KOR	P41145	exclude	expected_uniprot_is_dominant_and_meets_span_coverage_identity_thresholds;receptor_entity_source_taxonomy_is_not_required_human_taxonomy	high	A	A	1	380	1.0	0.94	P41145	OPRK_HUMAN	380	10090	9606	0			analysis_ready	opioid_title_or_subtype_supported	opioid-cohort-audit-v1-20260805	Non-human receptor source
