## Supplementary material for "An Exact-Residue Atlas of Opioid Receptor Wiring and Rewiring across Ligand and Transducer Contexts": SI files: Figure_S1_mapping_QC_source.csv

structure_id	pdb_id	subtype	method	resolution_A	map_level_representative_flag	resolved_exact_bw_ca_count	sifts_mapped_gpcrdb_bw_position_count	gpcrdb_full_tm1_7_bw_position_count	exact_bw_coverage_of_full_tm1_7	target_weighted_identity
mor_10tl	10TL	MOR	ELECTRON MICROSCOPY	3.5	0	233	233	233	1.0	1.0
mor_10tm	10TM	MOR	ELECTRON MICROSCOPY	3.0	0	233	233	233	1.0	1.0
kor_22em	22EM	KOR	ELECTRON MICROSCOPY	2.86	1	230	232	232	0.9913793103448276	1.0
kor_22es	22ES	KOR	ELECTRON MICROSCOPY	2.43	1	232	232	232	1.0	1.0
nop_23oi	23OI	NOP	ELECTRON MICROSCOPY	2.74	1	232	233	233	0.9957081545064378	1.0
mor_23so	23SO	MOR	ELECTRON MICROSCOPY	2.95	1	233	233	233	1.0	1.0
kor_4djh	4DJH	KOR	X-RAY DIFFRACTION	2.9	1	229	231	232	0.9870689655172412	0.6600000000000001
nop_4ea3	4EA3	NOP	X-RAY DIFFRACTION	3.013	1	233	233	233	1.0	0.98
dor_4n6h	4N6H	DOR	X-RAY DIFFRACTION	1.8	1	240	240	240	1.0	1.0
dor_4rwa	4RWA	DOR	X-RAY DIFFRACTION	3.28	1	235	240	240	0.9791666666666666	1.0
dor_4rwd	4RWD	DOR	X-RAY DIFFRACTION	2.7	1	240	240	240	1.0	1.0
nop_5dhg	5DHG	NOP	X-RAY DIFFRACTION	3.0	1	233	233	233	1.0	0.98
nop_5dhh	5DHH	NOP	X-RAY DIFFRACTION	3.004	1	233	233	233	1.0	0.98
kor_6b73	6B73	KOR	X-RAY DIFFRACTION	3.1	1	232	232	232	1.0	1.0
dor_6pt2	6PT2	DOR	X-RAY DIFFRACTION	2.8	1	238	238	240	0.9916666666666668	0.97
dor_6pt3	6PT3	DOR	X-RAY DIFFRACTION	3.3	1	238	238	240	0.9916666666666668	0.97
kor_6vi4	6VI4	KOR	X-RAY DIFFRACTION	3.3	1	225	232	232	0.9698275862068966	1.0
kor_7y1f	7Y1F	KOR	ELECTRON MICROSCOPY	3.3	1	232	232	232	1.0	1.0
kor_7yit	7YIT	KOR	X-RAY DIFFRACTION	3.3	1	232	232	232	1.0	0.99
kor_8dzp	8DZP	KOR	ELECTRON MICROSCOPY	2.71	1	232	232	232	1.0	1.0
kor_8dzq	8DZQ	KOR	ELECTRON MICROSCOPY	2.82	1	229	232	232	0.9870689655172412	1.0
kor_8dzr	8DZR	KOR	ELECTRON MICROSCOPY	2.61	1	224	232	232	0.9655172413793104	1.0
kor_8dzs	8DZS	KOR	ELECTRON MICROSCOPY	2.65	1	229	232	232	0.9870689655172412	1.0
mor_8ef5	8EF5	MOR	ELECTRON MICROSCOPY	3.3	1	233	233	233	1.0	1.0
mor_8ef6	8EF6	MOR	ELECTRON MICROSCOPY	3.2	1	233	233	233	1.0	1.0
mor_8efb	8EFB	MOR	ELECTRON MICROSCOPY	3.2	1	231	233	233	0.9914163090128756	1.0
mor_8efl	8EFL	MOR	ELECTRON MICROSCOPY	3.2	1	233	233	233	1.0	1.0
mor_8efo	8EFO	MOR	ELECTRON MICROSCOPY	2.8	1	233	233	233	1.0	1.0
mor_8efq	8EFQ	MOR	ELECTRON MICROSCOPY	3.3	1	233	233	233	1.0	1.0
mor_8f7q	8F7Q	MOR	ELECTRON MICROSCOPY	3.22	1	233	233	233	1.0	0.99
mor_8f7r	8F7R	MOR	ELECTRON MICROSCOPY	3.28	1	233	233	233	1.0	0.99
dor_8f7s	8F7S	DOR	ELECTRON MICROSCOPY	3.0	1	234	240	240	0.975	0.98
kor_8f7w	8F7W	KOR	ELECTRON MICROSCOPY	3.19	1	232	232	232	1.0	1.0
nop_8f7x	8F7X	NOP	ELECTRON MICROSCOPY	3.28	1	232	233	233	0.9957081545064378	1.0
kor_8feg	8FEG	KOR	ELECTRON MICROSCOPY	2.54	1	230	232	232	0.9913793103448276	0.99
mor_8k9k	8K9K	MOR	ELECTRON MICROSCOPY	2.98	1	233	233	233	1.0	1.0
mor_8k9l	8K9L	MOR	ELECTRON MICROSCOPY	3.05	1	233	233	233	1.0	1.0
kor_8vve	8VVE	KOR	ELECTRON MICROSCOPY	3.3	1	232	232	232	1.0	1.0
kor_8vvf	8VVF	KOR	ELECTRON MICROSCOPY	3.0	1	232	232	232	1.0	1.0
kor_8vvg	8VVG	KOR	ELECTRON MICROSCOPY	3.3	1	232	232	232	1.0	1.0
dor_8y45	8Y45	DOR	ELECTRON MICROSCOPY	3.45	1	234	240	240	0.975	1.0
dor_8y71	8Y71	DOR	ELECTRON MICROSCOPY	2.97	1	234	240	240	0.975	1.0
mor_8y72	8Y72	MOR	ELECTRON MICROSCOPY	2.65	1	233	233	233	1.0	0.99
mor_8y73	8Y73	MOR	ELECTRON MICROSCOPY	2.84	1	233	233	233	1.0	0.99
dor_9cgj	9CGJ	DOR	ELECTRON MICROSCOPY	2.8	1	235	240	240	0.9791666666666666	1.0
dor_9cgk	9CGK	DOR	ELECTRON MICROSCOPY	2.62	1	234	240	240	0.975	1.0
kor_9d61	9D61	KOR	ELECTRON MICROSCOPY	3.58	1	232	232	232	1.0	1.0
kor_9l60	9L60	KOR	ELECTRON MICROSCOPY	2.9	1	232	232	232	1.0	1.0
mor_9mqh	9MQH	MOR	ELECTRON MICROSCOPY	3.9	1	227	233	233	0.9742489270386266	0.99
mor_9mqi	9MQI	MOR	ELECTRON MICROSCOPY	3.3	1	232	233	233	0.9957081545064378	0.99
mor_9mqj	9MQJ	MOR	ELECTRON MICROSCOPY	3.23	1	232	233	233	0.9957081545064378	0.99
kor_9pa1	9PA1	KOR	ELECTRON MICROSCOPY	2.63	1	231	232	232	0.9956896551724138	1.0
mor_9pa2	9PA2	MOR	ELECTRON MICROSCOPY	2.86	1	233	233	233	1.0	1.0
mor_9pa3	9PA3	MOR	ELECTRON MICROSCOPY	3.05	1	233	233	233	1.0	1.0
kor_9pa4	9PA4	KOR	ELECTRON MICROSCOPY	2.5	1	231	232	232	0.9956896551724138	1.0
mor_9pa5	9PA5	MOR	ELECTRON MICROSCOPY	2.92	1	233	233	233	1.0	1.0
kor_9pa6	9PA6	KOR	ELECTRON MICROSCOPY	3.43	1	232	232	232	1.0	1.0
mor_9ppq	9PPQ	MOR	ELECTRON MICROSCOPY	3.34	1	225	225	233	0.965665236051502	0.99
dor_9ppw	9PPW	DOR	ELECTRON MICROSCOPY	3.32	1	231	240	240	0.9625	1.0
dor_9ppx	9PPX	DOR	ELECTRON MICROSCOPY	3.04	1	229	240	240	0.9541666666666668	1.0
dor_9ppy	9PPY	DOR	ELECTRON MICROSCOPY	3.1	1	230	240	240	0.9583333333333334	1.0
dor_9ppz	9PPZ	DOR	ELECTRON MICROSCOPY	3.19	1	233	240	240	0.9708333333333332	1.0
dor_9pq0	9PQ0	DOR	ELECTRON MICROSCOPY	3.12	1	231	240	240	0.9625	1.0
mor_9pu5	9PU5	MOR	ELECTRON MICROSCOPY	3.5	1	233	233	233	1.0	1.0
mor_9pud	9PUD	MOR	ELECTRON MICROSCOPY	3.0	1	233	233	233	1.0	1.0
mor_9pxu	9PXU	MOR	ELECTRON MICROSCOPY	3.4	1	232	233	233	0.9957081545064378	0.99
mor_9pxv	9PXV	MOR	ELECTRON MICROSCOPY	3.02	1	233	233	233	1.0	1.0
mor_9pxw	9PXW	MOR	ELECTRON MICROSCOPY	3.8	1	232	233	233	0.9957081545064378	1.0
mor_9pxx	9PXX	MOR	ELECTRON MICROSCOPY	3.1	1	233	233	233	1.0	1.0
mor_9pxy	9PXY	MOR	ELECTRON MICROSCOPY	3.0	1	233	233	233	1.0	1.0
mor_9py2	9PY2	MOR	ELECTRON MICROSCOPY	3.16	1	233	233	233	1.0	1.0
mor_9py3	9PY3	MOR	ELECTRON MICROSCOPY	3.2	1	233	233	233	1.0	1.0
mor_9py4	9PY4	MOR	ELECTRON MICROSCOPY	2.78	1	233	233	233	1.0	1.0
kor_9uwv	9UWV	KOR	ELECTRON MICROSCOPY	3.3	1	232	232	232	1.0	1.0
kor_9uxu	9UXU	KOR	ELECTRON MICROSCOPY	3.6	1	232	232	232	1.0	1.0
kor_9uxx	9UXX	KOR	ELECTRON MICROSCOPY	3.6	1	232	232	232	1.0	1.0
kor_9v6o	9V6O	KOR	ELECTRON MICROSCOPY	2.76	1	225	232	232	0.9698275862068966	1.0
mor_9vjt	9VJT	MOR	ELECTRON MICROSCOPY	2.97	1	231	233	233	0.9914163090128756	1.0
kor_9w49	9W49	KOR	ELECTRON MICROSCOPY	2.9	1	223	232	232	0.961206896551724	0.99
mor_9wst	9WST	MOR	ELECTRON MICROSCOPY	2.8	1	233	233	233	1.0	0.9499999999999998
mor_9xc6	9XC6	MOR	ELECTRON MICROSCOPY	3.04	1	231	231	233	0.9914163090128756	1.0
dor_9xdq	9XDQ	DOR	ELECTRON MICROSCOPY	2.79	1	234	238	240	0.975	0.98
kor_9xdr	9XDR	KOR	ELECTRON MICROSCOPY	2.58	1	232	232	232	1.0	0.97
dor_9xf4	9XF4	DOR	ELECTRON MICROSCOPY	3.05	1	234	238	240	0.975	0.98
dor_9ydp	9YDP	DOR	ELECTRON MICROSCOPY	1.95	1	237	240	240	0.9875	0.99
kor_9zzo	9ZZO	KOR	ELECTRON MICROSCOPY	2.6	1	224	231	232	0.9655172413793104	0.99
