## Supplementary material for "An Exact-Residue Atlas of Opioid Receptor Wiring and Rewiring across Ligand and Transducer Contexts": SI files: Figure_S2_exact_BW_graph_summary_source.csv

structure_id	pdb_id	subtype	state_class	map_level_representative_flag	n_nodes	n_undirected_lcc_edges	louvain_modularity	louvain_n_communities	lcc_fraction
dor_4n6h	4N6H	DOR	inactive_like	1	240	1128	0.7119	8	1.0
dor_4rwa	4RWA	DOR	inactive_like	1	235	1069	0.7127	9	1.0
dor_4rwd	4RWD	DOR	inactive_like	1	240	1099	0.7165	8	1.0
dor_6pt2	6PT2	DOR	active_like	1	238	1102	0.7047	8	1.0
dor_6pt3	6PT3	DOR	active_like	1	238	1109	0.703	9	1.0
dor_8f7s	8F7S	DOR	active_partner_bound	1	234	1066	0.7066	9	1.0
dor_8y45	8Y45	DOR	active_partner_bound	1	234	1039	0.7288	10	1.0
dor_8y71	8Y71	DOR	active_partner_bound	1	234	1063	0.7121	9	1.0
dor_9cgj	9CGJ	DOR	active_partner_bound	1	235	1055	0.7138	9	1.0
dor_9cgk	9CGK	DOR	active_partner_bound	1	234	1059	0.7169	9	1.0
dor_9ppw	9PPW	DOR	active_partner_bound	1	231	1033	0.7198	8	1.0
dor_9ppx	9PPX	DOR	active_partner_bound	1	229	1048	0.697	8	1.0
dor_9ppy	9PPY	DOR	active_partner_bound	1	230	1061	0.7107	8	1.0
dor_9ppz	9PPZ	DOR	active_partner_bound	1	233	1078	0.7044	9	1.0
dor_9pq0	9PQ0	DOR	active_partner_bound	1	231	1062	0.716	8	1.0
dor_9xdq	9XDQ	DOR	active_partner_bound	1	234	1043	0.7217	10	1.0
dor_9xf4	9XF4	DOR	active_partner_bound	1	234	1062	0.7133	9	1.0
dor_9ydp	9YDP	DOR	active_partner_bound	1	237	1121	0.7067	8	1.0
kor_22em	22EM	KOR	unclear	1	230	1043	0.7144	8	1.0
kor_22es	22ES	KOR	unclear	1	232	1062	0.7196	8	1.0
kor_4djh	4DJH	KOR	inactive_like	1	229	1056	0.7099	9	1.0
kor_6b73	6B73	KOR	active_like	1	232	1092	0.6981	9	1.0
kor_6vi4	6VI4	KOR	inactive_like	1	225	1026	0.7155	10	1.0
kor_7y1f	7Y1F	KOR	active_partner_bound	1	232	1061	0.7134	8	1.0
kor_7yit	7YIT	KOR	active_like	1	232	1078	0.7098	9	1.0
kor_8dzp	8DZP	KOR	active_partner_bound	1	232	1046	0.713	9	1.0
kor_8dzq	8DZQ	KOR	active_partner_bound	1	229	1039	0.709	9	1.0
kor_8dzr	8DZR	KOR	active_partner_bound	1	224	1028	0.7113	8	1.0
kor_8dzs	8DZS	KOR	active_partner_bound	1	229	1035	0.6939	10	1.0
kor_8f7w	8F7W	KOR	active_partner_bound	1	232	1044	0.7149	9	1.0
kor_8feg	8FEG	KOR	active_partner_bound	1	230	1032	0.7163	10	1.0
kor_8vve	8VVE	KOR	inactive_like	1	232	1017	0.736	11	1.0
kor_8vvf	8VVF	KOR	inactive_like	1	232	1014	0.7374	9	1.0
kor_8vvg	8VVG	KOR	inactive_like	1	232	1015	0.7331	9	1.0
kor_9d61	9D61	KOR	inactive_like	1	232	1019	0.7334	9	1.0
kor_9l60	9L60	KOR	unclear	1	232	1066	0.7115	9	1.0
kor_9pa1	9PA1	KOR	unclear	1	231	1052	0.7215	8	1.0
kor_9pa4	9PA4	KOR	unclear	1	231	1067	0.7013	9	1.0
kor_9pa6	9PA6	KOR	unclear	1	232	1047	0.7225	9	1.0
kor_9uwv	9UWV	KOR	unclear	1	232	1076	0.7083	9	1.0
kor_9uxu	9UXU	KOR	unclear	1	232	1061	0.7109	9	1.0
kor_9uxx	9UXX	KOR	unclear	1	232	1061	0.7109	9	1.0
kor_9v6o	9V6O	KOR	active_partner_bound	1	225	1042	0.7073	10	1.0
kor_9w49	9W49	KOR	active_partner_bound	1	223	1029	0.7111	8	1.0
kor_9xdr	9XDR	KOR	active_partner_bound	1	232	1032	0.7235	9	1.0
kor_9zzo	9ZZO	KOR	active_partner_bound	1	224	965	0.7263	9	1.0
mor_10tl	10TL	MOR	unclear	0	233	1053	0.7275	8	1.0
mor_10tm	10TM	MOR	unclear	0	233	1087	0.7096	8	1.0
mor_23so	23SO	MOR	active_partner_bound	1	233	1059	0.7211	8	1.0
mor_8ef5	8EF5	MOR	active_partner_bound	1	233	1065	0.7169	8	1.0
mor_8ef6	8EF6	MOR	active_partner_bound	1	233	1056	0.7064	9	1.0
mor_8efb	8EFB	MOR	active_partner_bound	1	231	1059	0.7152	9	1.0
mor_8efl	8EFL	MOR	active_partner_bound	1	233	1060	0.7047	10	1.0
mor_8efo	8EFO	MOR	active_partner_bound	1	233	1079	0.7125	8	1.0
mor_8efq	8EFQ	MOR	active_partner_bound	1	233	1048	0.7138	9	1.0
mor_8f7q	8F7Q	MOR	active_partner_bound	1	233	1050	0.7071	9	1.0
mor_8f7r	8F7R	MOR	active_partner_bound	1	233	1061	0.7104	8	1.0
mor_8k9k	8K9K	MOR	active_partner_bound	1	233	1062	0.7165	9	1.0
mor_8k9l	8K9L	MOR	active_partner_bound	1	233	1058	0.6989	8	1.0
mor_8y72	8Y72	MOR	active_partner_bound	1	233	1078	0.7185	8	1.0
mor_8y73	8Y73	MOR	active_partner_bound	1	233	1059	0.7235	8	1.0
mor_9mqh	9MQH	MOR	inactive_like	1	227	989	0.7269	8	1.0
mor_9mqi	9MQI	MOR	inactive_like	1	232	1047	0.7216	9	1.0
mor_9mqj	9MQJ	MOR	inactive_like	1	232	1052	0.7234	8	1.0
mor_9pa2	9PA2	MOR	unclear	1	233	1032	0.718	9	1.0
mor_9pa3	9PA3	MOR	unclear	1	233	1040	0.7192	8	1.0
mor_9pa5	9PA5	MOR	unclear	1	233	1050	0.7124	8	1.0
mor_9ppq	9PPQ	MOR	unclear	1	225	1021	0.7103	9	1.0
mor_9pu5	9PU5	MOR	active_partner_bound	1	233	1053	0.7275	8	1.0
mor_9pud	9PUD	MOR	active_partner_bound	1	233	1087	0.7096	8	1.0
mor_9pxu	9PXU	MOR	inactive_like	1	232	1033	0.7126	9	1.0
mor_9pxv	9PXV	MOR	unclear	1	233	1067	0.7114	9	1.0
mor_9pxw	9PXW	MOR	active_partner_bound	1	232	1011	0.7254	10	1.0
mor_9pxx	9PXX	MOR	active_partner_bound	1	233	1059	0.7152	8	1.0
mor_9pxy	9PXY	MOR	active_partner_bound	1	233	1055	0.7159	9	1.0
mor_9py2	9PY2	MOR	active_partner_bound	1	233	1057	0.7136	8	1.0
mor_9py3	9PY3	MOR	active_partner_bound	1	233	1062	0.7143	10	1.0
mor_9py4	9PY4	MOR	active_partner_bound	1	233	1070	0.7102	9	1.0
mor_9vjt	9VJT	MOR	unclear	1	231	1019	0.7232	9	1.0
mor_9wst	9WST	MOR	active_partner_bound	1	233	1068	0.7146	8	1.0
mor_9xc6	9XC6	MOR	active_partner_bound	1	231	1036	0.7179	9	1.0
nop_23oi	23OI	NOP	active_partner_bound	1	232	1088	0.7167	9	1.0
nop_4ea3	4EA3	NOP	inactive_like	1	233	1077	0.7161	8	1.0
nop_5dhg	5DHG	NOP	inactive_like	1	233	1071	0.7024	9	1.0
nop_5dhh	5DHH	NOP	inactive_like	1	233	1078	0.7036	8	1.0
nop_8f7x	8F7X	NOP	active_partner_bound	1	232	1041	0.7206	8	1.0
