## Supplementary material for "An Exact-Residue Atlas of Opioid Receptor Wiring and Rewiring across Ligand and Transducer Contexts": SI files: Figure_S3_contact_definition_sensitivity_source.csv

analysis_set	median__current_flow_spearman	median__edge_jaccard_similarity	median__forman_triangle_node_spearman	median__graph_fingerprint_cosine	median__lcc_fraction	median__louvain_adjusted_rand_index	mode	n	q05__current_flow_spearman	q05__edge_jaccard_similarity	q05__forman_triangle_node_spearman	q05__graph_fingerprint_cosine	q05__lcc_fraction	q05__louvain_adjusted_rand_index	q95__current_flow_spearman	q95__edge_jaccard_similarity	q95__forman_triangle_node_spearman	q95__graph_fingerprint_cosine	q95__lcc_fraction	q95__louvain_adjusted_rand_index
all_structures_descriptive	1.0	1.0	1.0	1.0	1.0	1.0	ca8	86	0.9999999999999998	1.0	0.9999999999999998	0.9999999999999998	1.0	1.0	1.0	1.0	1.0	1.0000000000000002	1.0	1.0
all_structures_descriptive	0.864594991022746	0.6777984273849189	0.2300550495441018	0.9740198021384724	1.0	0.5218011914223332	ca6	86	0.7915881079045022	0.664088915639526	0.097408988208061	0.9686658434993574	1.0	0.4661223196189097	0.9013010723921632	0.6975750804213835	0.3400642667144202	0.9807146448529284	1.0	0.6633883433540588
all_structures_descriptive	0.9147432102700712	0.5769253595185733	0.6992771763714862	0.9649698812768468	1.0	0.6778812696456662	ca10	86	0.8797346436553926	0.56555888309307	0.6099560653060178	0.9564985424480394	1.0	0.5325278774308015	0.9370285507810384	0.5977565734822591	0.7651611878509081	0.9706890438253446	1.0	0.8326335396604989
all_structures_descriptive	0.9366435531248728	0.8758960688591984	0.6533197841987477	0.9968089848398628	1.0	0.7063270883314217	cb8	86	0.8973664953983503	0.8597759053175714	0.5591542680960689	0.9949238853195148	1.0	0.5320515227323738	0.9586365155493464	0.8870178258328463	0.7301472571276029	0.9978975681471324	1.0	0.8311839377126674
all_structures_descriptive	0.8963501411518282	0.8581437581290339	0.587020348173905	0.9988283713905672	1.0	0.6450959903527538	heavy4p5	86	0.8475640830976039	0.8441991354143275	0.479750585840193	0.9979454246868622	1.0	0.5180496995163821	0.9299109609046649	0.870102291935485	0.6596275380732168	0.9991365678910622	1.0	0.7851614939345568
all_structures_descriptive	0.4948499130219276	0.3125621504889962	0.1820837389286747	0.9311975411690648	0.935896265181262	0.3237449573207404	sidechain5	86	0.4077571351854163	0.2822441632622881	0.0374371278158383	0.9142488080189878	0.8759809417040358	0.2714350966486791	0.5859864958463226	0.3381771616582202	0.2707375384130099	0.9455377273900124	0.9828326180257512	0.3978198583019693
