## Supplementary material for "An Exact-Residue Atlas of Opioid Receptor Wiring and Rewiring across Ligand and Transducer Contexts": SI files: Figure_S4_analysis_domain_sensitivity_source.csv

added_non_exact_bw_nodes	anm_msf_spearman	current_flow_spearman	fingerprint_cosine	forman_triangle_spearman	independent_map_group	louvain_adjusted_rand_index	map_level_representative_flag	pdb_id	primary_domain	primary_lcc_fraction	primary_n_nodes	prs_effectiveness_spearman	sensitivity_domain	sensitivity_lcc_fraction	sensitivity_n_nodes	shared_exact_bw_nodes	status	structure_id	subtype
49	0.95920280203246	0.8248435620420229	0.9987928837194264	0.8035050315183707	EMD-71869	0.6645540816419524	0	10TL	exact_bw_induced	1.0	233	0.8011710552779076	whole_exact_target_core	1.0	282	233	ok	mor_10tl	MOR
49	0.9619995218633668	0.8150038137088604	0.9988196337856576	0.8233367494000132	EMD-71871	0.7093708251105206	0	10TM	exact_bw_induced	1.0	233	0.7862700788925445	whole_exact_target_core	1.0	282	233	ok	mor_10tm	MOR
54	0.9470054911862392	0.8307935466849458	0.9989606756392412	0.7814871805508321	22EM	0.6230937916871448	1	22EM	exact_bw_induced	1.0	230	0.7743884367009485	whole_exact_target_core	1.0	284	230	ok	kor_22em	KOR
54	0.9491647911064808	0.7902521483252575	0.9991598758443322	0.8042036301865241	22ES	0.5702252936219716	1	22ES	exact_bw_induced	1.0	232	0.8255383065949884	whole_exact_target_core	1.0	286	232	ok	kor_22es	KOR
48	0.9510877608406094	0.821311809398238	0.99874058923391	0.783388345529107	23OI	0.6432723466132184	1	23OI	exact_bw_induced	1.0	232	0.8073974271991141	whole_exact_target_core	1.0	280	232	ok	nop_23oi	NOP
54	0.9506086755235786	0.773453360807216	0.9967872910598842	0.7885939006568935	23SO	0.7380209896285611	1	23SO	exact_bw_induced	1.0	233	0.7790050583820007	whole_exact_target_core	1.0	287	233	ok	mor_23so	MOR
58	0.9393532721113588	0.8315779480978887	0.9981130560383076	0.8841387321190773	4DJH	0.7707086127539299	1	4DJH	exact_bw_induced	1.0	229	0.4914362515363786	whole_exact_target_core	1.0	287	229	ok	kor_4djh	KOR
45	0.9514558501534972	0.811655908592419	0.9983228087578954	0.755854621464369	4EA3	0.688011936483461	1	4EA3	exact_bw_induced	1.0	233	0.7764606884408571	whole_exact_target_core	1.0	278	233	ok	nop_4ea3	NOP
63	0.9394364485494536	0.7441856629455371	0.99129520629221	0.7906480053483261	4N6H	0.8614788919491738	1	4N6H	exact_bw_induced	1.0	240	0.737694230802618	whole_exact_target_core	1.0	303	240	ok	dor_4n6h	DOR
51	0.9543343782074396	0.816830795121455	0.9994302311840164	0.7758460357639448	4RWA	0.6758469181311286	1	4RWA	exact_bw_induced	1.0	235	0.7231370264547329	whole_exact_target_core	1.0	286	235	ok	dor_4rwa	DOR
55	0.9484539662146912	0.8013272799874996	0.9993976589201026	0.7699306038231342	4RWD	0.7188918684369805	1	4RWD	exact_bw_induced	1.0	240	0.7271107137276688	whole_exact_target_core	1.0	295	240	ok	dor_4rwd	DOR
48	0.9508420517374196	0.7634324138689982	0.9976248607775234	0.7264790646650615	5DHG	0.5663999944645605	1	5DHG	exact_bw_induced	1.0	233	0.7512664928677951	whole_exact_target_core	1.0	281	233	ok	nop_5dhg	NOP
49	0.9470994941618	0.8015704511560661	0.9990477335816018	0.7543039713289793	5DHH	0.6843586059631127	1	5DHH	exact_bw_induced	1.0	233	0.7351274841285201	whole_exact_target_core	1.0	282	233	ok	nop_5dhh	NOP
46	0.9532173465131876	0.862648451149265	0.9986465336625217	0.8562202771220083	6B73	0.5626348881064186	1	6B73	exact_bw_induced	1.0	232	0.7347349261660345	whole_exact_target_core	1.0	278	232	ok	kor_6b73	KOR
51	0.956724091045242	0.864219910727916	0.999719553889896	0.821196780198935	6PT2	0.6783677197816264	1	6PT2	exact_bw_induced	1.0	238	0.8290852170538255	whole_exact_target_core	1.0	289	238	ok	dor_6pt2	DOR
51	0.9590776197137404	0.8627155750812587	0.9996994393392102	0.8151053188799531	6PT3	0.6664981424300185	1	6PT3	exact_bw_induced	1.0	238	0.8287968118765965	whole_exact_target_core	1.0	289	238	ok	dor_6pt3	DOR
51	0.9411198904340498	0.8327328276443322	0.999535758571668	0.8030683045461484	6VI4	0.6500881149966463	1	6VI4	exact_bw_induced	1.0	225	0.7611694058154236	whole_exact_target_core	1.0	276	225	ok	kor_6vi4	KOR
52	0.9543080864673285	0.8413266473056319	0.997983543447732	0.7749227480179353	7Y1F	0.681593164084816	1	7Y1F	exact_bw_induced	1.0	232	0.8075386948407518	whole_exact_target_core	1.0	284	232	ok	kor_7y1f	KOR
51	0.9366755783804768	0.8667577058134995	0.9997612693495976	0.8714980524970225	7YIT	0.8250030926330317	1	7YIT	exact_bw_induced	1.0	232	0.664038640063503	whole_exact_target_core	1.0	283	232	ok	kor_7yit	KOR
48	0.9458339499778008	0.8275371956739426	0.9995569915044892	0.8566513335293463	8DZP	0.5341036915840065	1	8DZP	exact_bw_induced	1.0	232	0.7971396666083655	whole_exact_target_core	1.0	280	232	ok	kor_8dzp	KOR
45	0.9527694782808552	0.8195946958720135	0.999399285017974	0.8275695083924944	8DZQ	0.5878906995217982	1	8DZQ	exact_bw_induced	1.0	229	0.7957421082609696	whole_exact_target_core	1.0	274	229	ok	kor_8dzq	KOR
34	0.9633600256245998	0.8850181507580611	0.9997990772206508	0.9217984711088966	8DZR	0.6832772484860933	1	8DZR	exact_bw_induced	1.0	224	0.8594682895579758	whole_exact_target_core	1.0	258	224	ok	kor_8dzr	KOR
41	0.9515503682311914	0.8875450920827798	0.999613369182585	0.7869412627068912	8DZS	0.4926123676767309	1	8DZS	exact_bw_induced	1.0	229	0.8498236287510119	whole_exact_target_core	1.0	270	229	ok	kor_8dzs	KOR
54	0.9521502866922432	0.8095156779484143	0.9988274885140916	0.8217520358278231	8EF5	0.6976075120981594	1	8EF5	exact_bw_induced	1.0	233	0.7670886412191725	whole_exact_target_core	1.0	287	233	ok	mor_8ef5	MOR
54	0.9511797831688316	0.8047893352762377	0.9977442701499328	0.7913195915582961	8EF6	0.4691349964343079	1	8EF6	exact_bw_induced	1.0	233	0.7703189095448973	whole_exact_target_core	1.0	287	233	ok	mor_8ef6	MOR
53	0.9498929106875136	0.8017806032048911	0.9978068290750656	0.7790879811278105	8EFB	0.5955266275363365	1	8EFB	exact_bw_induced	1.0	231	0.7978844993087871	whole_exact_target_core	1.0	284	231	ok	mor_8efb	MOR
54	0.9518116065770348	0.8067075739119546	0.9977331955197222	0.8080387487177179	8EFL	0.5552104547972012	1	8EFL	exact_bw_induced	1.0	233	0.7823434766604812	whole_exact_target_core	1.0	287	233	ok	mor_8efl	MOR
54	0.9574059949226444	0.7964418665543426	0.9975154415725196	0.7813954951437807	8EFO	0.5111433996900792	1	8EFO	exact_bw_induced	1.0	233	0.7862890525684665	whole_exact_target_core	1.0	287	233	ok	mor_8efo	MOR
50	0.9572001305388904	0.8216360621274045	0.9986415247928918	0.7749484333613115	8EFQ	0.5524926517546755	1	8EFQ	exact_bw_induced	1.0	233	0.7887565791221259	whole_exact_target_core	1.0	283	233	ok	mor_8efq	MOR
54	0.9547487316097648	0.8003959806164926	0.9973204553414704	0.7938523348249401	8F7Q	0.5354163580696522	1	8F7Q	exact_bw_induced	1.0	233	0.7672964029705187	whole_exact_target_core	1.0	287	233	ok	mor_8f7q	MOR
54	0.9566821491862192	0.8044032209712245	0.9982811519321236	0.8085842826706245	8F7R	0.4876063727916382	1	8F7R	exact_bw_induced	1.0	233	0.7849722794594779	whole_exact_target_core	1.0	287	233	ok	mor_8f7r	MOR
55	0.9467099363364546	0.7913596463500583	0.995594322746374	0.7454334519388315	8F7S	0.4467889680368873	1	8F7S	exact_bw_induced	1.0	234	0.8266787484575816	whole_exact_target_core	1.0	289	234	ok	dor_8f7s	DOR
54	0.9525331114053918	0.7765222789641909	0.9993419454534012	0.7797992118444176	8F7W	0.5978722182340273	1	8F7W	exact_bw_induced	1.0	232	0.8149422724678014	whole_exact_target_core	1.0	286	232	ok	kor_8f7w	KOR
53	0.940372562172177	0.7728224121593957	0.9987438295631792	0.7665915029131207	8F7X	0.6127296970290297	1	8F7X	exact_bw_induced	1.0	232	0.7808679407021865	whole_exact_target_core	1.0	285	232	ok	nop_8f7x	NOP
48	0.954055513501118	0.8550889019846679	0.9995387422204958	0.8581270009613223	8FEG	0.7219265366956029	1	8FEG	exact_bw_induced	1.0	230	0.8129771500570816	whole_exact_target_core	1.0	278	230	ok	kor_8feg	KOR
49	0.9600499766623786	0.8173366271634734	0.9970906275392304	0.7106594702461553	8K9K	0.5637234685157729	1	8K9K	exact_bw_induced	1.0	233	0.8026557454188059	whole_exact_target_core	1.0	282	233	ok	mor_8k9k	MOR
49	0.9613202642653582	0.7932097008610254	0.9967870504388932	0.6960386210085364	8K9L	0.5720858011919854	1	8K9L	exact_bw_induced	1.0	233	0.8099378422376794	whole_exact_target_core	1.0	282	233	ok	mor_8k9l	MOR
54	0.9454870274020782	0.7685180736090902	0.999132687894463	0.7319450431409625	8VVE	0.6962878294852779	1	8VVE	exact_bw_induced	1.0	232	0.7420769995137316	whole_exact_target_core	1.0	286	232	ok	kor_8vve	KOR
54	0.9392722121743876	0.7974212408872758	0.99952487948909	0.7582611843786874	8VVF	0.4986754950069574	1	8VVF	exact_bw_induced	1.0	232	0.827615037027498	whole_exact_target_core	1.0	286	232	ok	kor_8vvf	KOR
53	0.945643671113554	0.8089677083313311	0.9993292055943898	0.7537075232331639	8VVG	0.6208469024782135	1	8VVG	exact_bw_induced	1.0	232	0.835698044740519	whole_exact_target_core	1.0	285	232	ok	kor_8vvg	KOR
52	0.951510809222434	0.8401485404681461	0.9992002470116492	0.8020969258379982	8Y45	0.7234530729498355	1	8Y45	exact_bw_induced	1.0	234	0.7970961556022282	whole_exact_target_core	1.0	286	234	ok	dor_8y45	DOR
55	0.9474020637384716	0.7713947210066288	0.9982567318763308	0.7363625450580797	8Y71	0.5842507431612298	1	8Y71	exact_bw_induced	1.0	234	0.8015430039172166	whole_exact_target_core	1.0	289	234	ok	dor_8y71	DOR
54	0.9574107383416248	0.8106711748120657	0.9975774930098616	0.7696658975112626	8Y72	0.6735934452847859	1	8Y72	exact_bw_induced	1.0	233	0.791903363273794	whole_exact_target_core	1.0	287	233	ok	mor_8y72	MOR
54	0.954022039821951	0.8021330206471541	0.9988669249395494	0.8098995268004733	8Y73	0.7436084974038639	1	8Y73	exact_bw_induced	1.0	233	0.7869066457197285	whole_exact_target_core	1.0	287	233	ok	mor_8y73	MOR
48	0.9484534938555852	0.8356403783738798	0.9988373843622078	0.7117355852587661	9CGJ	0.4805874575710506	1	9CGJ	exact_bw_induced	1.0	235	0.8014286110571721	whole_exact_target_core	1.0	283	235	ok	dor_9cgj	DOR
51	0.9477710734764888	0.8476870160552018	0.9983577820305812	0.7437949166232106	9CGK	0.5436856713512365	1	9CGK	exact_bw_induced	1.0	234	0.7799465685138228	whole_exact_target_core	1.0	285	234	ok	dor_9cgk	DOR
54	0.9420783449198424	0.8214722971271734	0.9995261482295908	0.7440974883964677	9D61	0.80791543782653	1	9D61	exact_bw_induced	1.0	232	0.8249146147621801	whole_exact_target_core	1.0	286	232	ok	kor_9d61	KOR
54	0.9535450490016124	0.7898360334352638	0.998940804173369	0.7948507002320546	9L60	0.6926533884237946	1	9L60	exact_bw_induced	1.0	232	0.8186229191852988	whole_exact_target_core	1.0	286	232	ok	kor_9l60	KOR
54	0.9455740927305596	0.7403138074026047	0.9988008742436209	0.7921233642086695	9MQH	0.5440075125883462	1	9MQH	exact_bw_induced	1.0	227	0.759927283023746	whole_exact_target_core	1.0	281	227	ok	mor_9mqh	MOR
54	0.9492974097088348	0.7510153011114975	0.9990403865303704	0.756277711557024	9MQI	0.6189466453418112	1	9MQI	exact_bw_induced	1.0	232	0.7664000199888906	whole_exact_target_core	1.0	286	232	ok	mor_9mqi	MOR
54	0.9501277174800926	0.7986753515834467	0.9986685393775376	0.7510595078662552	9MQJ	0.6579907057210123	1	9MQJ	exact_bw_induced	1.0	232	0.7646461870229813	whole_exact_target_core	1.0	286	232	ok	mor_9mqj	MOR
49	0.9459432621351662	0.8184758270215542	0.9993959886867056	0.8206198310294999	9PA1	0.7093483413772423	1	9PA1	exact_bw_induced	1.0	231	0.8186150431277868	whole_exact_target_core	1.0	280	231	ok	kor_9pa1	KOR
51	0.9510185069234944	0.8127753554718185	0.999134579603388	0.7588333212594134	9PA2	0.6938554487171197	1	9PA2	exact_bw_induced	1.0	233	0.7751828113675088	whole_exact_target_core	1.0	284	233	ok	mor_9pa2	MOR
51	0.9548900854953836	0.8183033359517007	0.9990487238282908	0.8655823239993709	9PA3	0.4666266966647392	1	9PA3	exact_bw_induced	1.0	233	0.7734590529099926	whole_exact_target_core	1.0	284	233	ok	mor_9pa3	MOR
49	0.943458790085477	0.8256138164683892	0.9992949664424262	0.8594784766197743	9PA4	0.5749024932471551	1	9PA4	exact_bw_induced	1.0	231	0.843801475885434	whole_exact_target_core	1.0	280	231	ok	kor_9pa4	KOR
51	0.946951499489608	0.8451178834485036	0.999335366056726	0.8102800818948317	9PA5	0.6319581611462954	1	9PA5	exact_bw_induced	1.0	233	0.7890402355771602	whole_exact_target_core	1.0	284	233	ok	mor_9pa5	MOR
53	0.9529098251164256	0.8275785188616325	0.9991719414147766	0.783203565739244	9PA6	0.6855968437045826	1	9PA6	exact_bw_induced	1.0	232	0.827476652398955	whole_exact_target_core	1.0	285	232	ok	kor_9pa6	KOR
53	0.9525516224188793	0.7930235988200591	0.9991860320085294	0.7854717515737316	9PPQ	0.7339211878224895	1	9PPQ	exact_bw_induced	1.0	225	0.7528908554572273	whole_exact_target_core	1.0	278	225	ok	mor_9ppq	MOR
48	0.9561459529975272	0.8420111372884986	0.999580010251244	0.7617273686271795	9PPW	0.6028736088060138	1	9PPW	exact_bw_induced	1.0	231	0.7878774898265154	whole_exact_target_core	1.0	279	231	ok	dor_9ppw	DOR
48	0.9548209806841008	0.8250726969312404	0.9995244118981842	0.7959580156928506	9PPX	0.7060122290029356	1	9PPX	exact_bw_induced	1.0	229	0.7871493809519052	whole_exact_target_core	1.0	277	229	ok	dor_9ppx	DOR
47	0.9574158137287052	0.8959884998237	0.9991900866298796	0.8797672272083562	9PPY	0.789422534448007	1	9PPY	exact_bw_induced	1.0	230	0.8093475918423705	whole_exact_target_core	1.0	277	230	ok	dor_9ppy	DOR
50	0.9560180705289482	0.7972643754055624	0.997811912858037	0.767688870073267	9PPZ	0.4463622668783234	1	9PPZ	exact_bw_induced	1.0	233	0.8088800598050265	whole_exact_target_core	1.0	283	233	ok	dor_9ppz	DOR
44	0.960375007301544	0.8496582877392472	0.997187952390882	0.8748807461343089	9PQ0	0.6761199121549252	1	9PQ0	exact_bw_induced	1.0	231	0.8244650402071692	whole_exact_target_core	1.0	275	231	ok	dor_9pq0	DOR
49	0.95920280203246	0.8248435620420229	0.9987928837194264	0.8035050315183707	EMD-71869	0.6645540816419524	1	9PU5	exact_bw_induced	1.0	233	0.8011710552779076	whole_exact_target_core	1.0	282	233	ok	mor_9pu5	MOR
49	0.9619995218633668	0.8150038137088604	0.9988196337856576	0.8233367494000132	EMD-71871	0.7093708251105206	1	9PUD	exact_bw_induced	1.0	233	0.7862700788925445	whole_exact_target_core	1.0	282	233	ok	mor_9pud	MOR
55	0.9515115637655224	0.7712627020751927	0.9995345478744996	0.7549915358563782	9PXU	0.5205422353502833	1	9PXU	exact_bw_induced	1.0	232	0.7522309716330731	whole_exact_target_core	1.0	287	232	ok	mor_9pxu	MOR
53	0.9516294592881837	0.7928643799592445	0.9993294482283992	0.8160058682811092	9PXV	0.4858976314358209	1	9PXV	exact_bw_induced	1.0	233	0.7724809599162122	whole_exact_target_core	1.0	286	233	ok	mor_9pxv	MOR
55	0.9549827115314756	0.8016467770796613	0.9994570160860948	0.8479743057361331	9PXW	0.6245562520515852	1	9PXW	exact_bw_induced	1.0	232	0.7706294001987355	whole_exact_target_core	1.0	287	232	ok	mor_9pxw	MOR
53	0.95234571555424	0.7713804867127347	0.9993386965199788	0.8314728257591841	9PXX	0.4354020211585174	1	9PXX	exact_bw_induced	1.0	233	0.7985764050955705	whole_exact_target_core	1.0	286	233	ok	mor_9pxx	MOR
53	0.9547439881907842	0.7991304364324935	0.9994619575840702	0.8059693981211083	9PXY	0.6718888739138708	1	9PXY	exact_bw_induced	1.0	233	0.7788646531801778	whole_exact_target_core	1.0	286	233	ok	mor_9pxy	MOR
53	0.9520554183126332	0.8051299127590382	0.9994888161030904	0.7962290335468949	9PY2	0.4908030611879851	1	9PY2	exact_bw_induced	1.0	233	0.7706158475730771	whole_exact_target_core	1.0	286	233	ok	mor_9py2	MOR
53	0.9525212220565188	0.8023635508096068	0.998992628432992	0.8004893369895938	9PY3	0.6949390665777971	1	9PY3	exact_bw_induced	1.0	233	0.7909006045013149	whole_exact_target_core	1.0	286	233	ok	mor_9py3	MOR
53	0.9564354913992328	0.8321702469993131	0.9982539072172762	0.8092644557713551	9PY4	0.572145024449592	1	9PY4	exact_bw_induced	1.0	233	0.7971030991602251	whole_exact_target_core	1.0	286	233	ok	mor_9py4	MOR
54	0.9396421988548668	0.8532094662773957	0.9993664729591968	0.8023636319449822	9UWV	0.6880991042525872	1	9UWV	exact_bw_induced	1.0	232	0.8068140975496308	whole_exact_target_core	1.0	286	232	ok	kor_9uwv	KOR
62	0.9389512367165168	0.8450572662501031	0.9952326786022844	0.805477184710999	9UXU	0.465030821265808	1	9UXU	exact_bw_induced	1.0	232	0.8248233193475163	whole_exact_target_core	1.0	294	232	ok	kor_9uxu	KOR
62	0.9389512367165168	0.8450572662501031	0.9952326786022844	0.805477184710999	9UXX	0.465030821265808	1	9UXX	exact_bw_induced	1.0	232	0.8248233193475163	whole_exact_target_core	1.0	294	232	ok	kor_9uxx	KOR
39	0.957247155499368	0.8927233459755586	0.9996824103079138	0.8342493257435074	9V6O	0.5300755457949539	1	9V6O	exact_bw_induced	1.0	225	0.8112663295406659	whole_exact_target_core	1.0	264	225	ok	kor_9v6o	KOR
50	0.951530403629354	0.8083627017660001	0.9990582135851632	0.8428569890554353	9VJT	0.6814639747977574	1	9VJT	exact_bw_induced	1.0	231	0.7944089643489944	whole_exact_target_core	1.0	281	231	ok	mor_9vjt	MOR
40	0.953842174974462	0.8268272676904964	0.9992498567261722	0.7917931419373935	9W49	0.7074718300327028	1	9W49	exact_bw_induced	1.0	223	0.7951438786640579	whole_exact_target_core	1.0	263	223	ok	kor_9w49	KOR
50	0.956519924257086	0.7991418206380468	0.9979917975188134	0.7410807265726608	9WST	0.4839839057903068	1	9WST	exact_bw_induced	1.0	233	0.7744229156468315	whole_exact_target_core	1.0	283	233	ok	mor_9wst	MOR
50	0.956678478942347	0.8529644268774704	0.999437987792036	0.8179910425506696	9XC6	0.6170616319557115	1	9XC6	exact_bw_induced	1.0	231	0.784529488502502	whole_exact_target_core	1.0	281	231	ok	mor_9xc6	MOR
52	0.954203456422432	0.7519645788114423	0.9991477778840956	0.7637004970674255	9XDQ	0.6632328725288796	1	9XDQ	exact_bw_induced	1.0	234	0.79459737900063	whole_exact_target_core	1.0	286	234	ok	dor_9xdq	DOR
54	0.9425886382375946	0.8312063103390613	0.9976731496346049	0.8169083311722525	9XDR	0.6771311946445688	1	9XDR	exact_bw_induced	1.0	232	0.7918416495447721	whole_exact_target_core	1.0	286	232	ok	kor_9xdr	KOR
52	0.9553947772010052	0.8192105158409608	0.9984359777857748	0.7673947482599756	9XF4	0.6036706603276761	1	9XF4	exact_bw_induced	1.0	234	0.8074677643301515	whole_exact_target_core	1.0	286	234	ok	dor_9xf4	DOR
56	0.956596755844582	0.8294249259454908	0.9991427245711424	0.8243481526459973	9YDP	0.6418552100488512	1	9YDP	exact_bw_induced	1.0	237	0.8153901766671053	whole_exact_target_core	1.0	293	237	ok	dor_9ydp	DOR
35	0.9506139226991248	0.8911007900918216	0.998247700038341	0.76120391656701	9ZZO	0.6125081611037736	1	9ZZO	exact_bw_induced	1.0	224	0.8097469570787957	whole_exact_target_core	1.0	259	224	ok	kor_9zzo	KOR
