## Supplementary material for "An Exact-Residue Atlas of Opioid Receptor Wiring and Rewiring across Ligand and Transducer Contexts": SI files: Figure_S5_adjusted_percentage_effects_source.csv

hypothesis_id	hypothesis_label	scope	comparison	outcome	model_specification	formula	n	n_exposed	n_unexposed	publication_cluster_count	claim_level	design_rank	design_columns	status	reason	coefficient_exposed_minus_unexposed	robust_se_hc3_t	ci95_low_hc3_t	ci95_high_hc3_t	p_value_hc3_t	publication_cluster_se	publication_cluster_p_value	r_squared	residual_df	condition_number	max_leverage	max_exposed_leverage	q_value_global_bh	feature_id	unexposed_mean	adjusted_percent_of_observed_unexposed_mean	adjusted_ci95_low_percent_of_unexposed_mean	adjusted_ci95_high_percent_of_unexposed_mean
H01_sterol_contact_4p5	Receptor-contacting sterol	all_84_primary_maps	present versus absent at 4.5 A	exact_bw_contact_pair_count	mapping_adjusted_primary	outcome_model ~ exposure_model + C(subtype_model) + C(state_model) + C(method_model) + resolution_model + C(binding_mode_model) + gprotein_model + mapping_coverage_model + mapped_bw_count_model	84	26	58	39	conditional_descriptive_association_not_causal	15	15	estimated		4.898472852221147	7.85528866812877	-10.77239926060618	20.569344965048472	0.5349534973238582	6.307629175625036	0.4422051992205243	0.7127968813855361	69.0	16.95651273009172	0.483589157745298	0.3632325414975131	0.9009743112822876	H01_sterol_contact_4p5	1050.0344827586207	0.4665059036301378	-1.025909095128499	1.9589209023887744
H01_sterol_contact_4p5	Receptor-contacting sterol	all_84_primary_maps	present versus absent at 4.5 A	endpoint_mean_contact_pair_jaccard	mapping_adjusted_primary	outcome_model ~ exposure_model + C(subtype_model) + C(state_model) + C(method_model) + resolution_model + C(binding_mode_model) + gprotein_model + mapping_coverage_model + mapped_bw_count_model	84	26	58	39	conditional_descriptive_association_not_causal	15	15	estimated		0.0060332194026087	0.0062723951617795	-0.0064798665671242	0.0185463053723416	0.3394744199541295	0.0051262992337219	0.2465489498506883	0.6792541737024282	69.0	16.95651273009172	0.483589157745298	0.3632325414975131	0.7250506093184936	H01_sterol_contact_4p5	0.9219157406001791	0.6544219972511801	-0.7028697181052275	2.0117137126075875
H01_sterol_contact_4p5	Receptor-contacting sterol	all_84_primary_maps	present versus absent at 4.5 A	endpoint_mean_contacts_rewired_total	mapping_adjusted_primary	outcome_model ~ exposure_model + C(subtype_model) + C(state_model) + C(method_model) + resolution_model + C(binding_mode_model) + gprotein_model + mapping_coverage_model + mapped_bw_count_model	84	26	58	39	conditional_descriptive_association_not_causal	15	15	estimated		-6.552793457367095	6.884517083628198	-20.28702924857862	7.18144233384443	0.3445126500828288	5.6519390251900266	0.253531345972533	0.6879345222042819	69.0	16.95651273009172	0.483589157745298	0.3632325414975131	0.7250506093184936	H01_sterol_contact_4p5	85.22663066057333	-7.6886689131997805	-23.80362697825575	8.426289151856187
H01_sterol_contact_4p5	Receptor-contacting sterol	all_84_primary_maps	present versus absent at 4.5 A	endpoint_mean_shared_contact_distance_rms_delta_A	mapping_adjusted_primary	outcome_model ~ exposure_model + C(subtype_model) + C(state_model) + C(method_model) + resolution_model + C(binding_mode_model) + gprotein_model + mapping_coverage_model + mapped_bw_count_model	84	26	58	39	conditional_descriptive_association_not_causal	15	15	estimated		-0.0247906139911252	0.0175708632402196	-0.0598435270516776	0.0102622990694272	0.1627689386689191	0.0140378762166727	0.0854328893124153	0.5028164002743045	69.0	16.95651273009172	0.483589157745298	0.3632325414975131	0.6970271926889159	H01_sterol_contact_4p5	0.34072723817185135	-7.27579459867592	-17.563470232894776	3.011881035542935
H02_generic_lipid_contact_4p5	Receptor-contacting generic lipid	all_84_primary_maps	present versus absent at 4.5 A	exact_bw_contact_pair_count	mapping_adjusted_primary	outcome_model ~ exposure_model + C(subtype_model) + C(state_model) + C(method_model) + resolution_model + C(binding_mode_model) + gprotein_model + mapping_coverage_model + mapped_bw_count_model	84	11	73	39	conditional_descriptive_association_not_causal	15	15	estimated		-1.221569541792519	6.517084898252217	-14.222798179425396	11.779659095840358	0.8518649031775195	5.112878016858593	0.8124513901021544	0.7097851307109547	69.0	16.684764073752774	0.4887988050501799	0.3555735392005015	0.9737162826717553	H02_generic_lipid_contact_4p5	1050.3013698630136	-0.1163065741742147	-1.3541635370122784	1.121550388663849
H02_generic_lipid_contact_4p5	Receptor-contacting generic lipid	all_84_primary_maps	present versus absent at 4.5 A	endpoint_mean_contact_pair_jaccard	mapping_adjusted_primary	outcome_model ~ exposure_model + C(subtype_model) + C(state_model) + C(method_model) + resolution_model + C(binding_mode_model) + gprotein_model + mapping_coverage_model + mapped_bw_count_model	84	11	73	39	conditional_descriptive_association_not_causal	15	15	estimated		0.0058867202086367	0.0046762089324045	-0.0034420613611471	0.0152155017784206	0.2123212193050341	0.0039931905626638	0.1486675092740139	0.673894820864421	69.0	16.684764073752774	0.4887988050501799	0.3555735392005015	0.6970271926889159	H02_generic_lipid_contact_4p5	0.9281410874225282	0.6342484228323815	-0.3708554020279172	1.639352247692691
H02_generic_lipid_contact_4p5	Receptor-contacting generic lipid	all_84_primary_maps	present versus absent at 4.5 A	endpoint_mean_contacts_rewired_total	mapping_adjusted_primary	outcome_model ~ exposure_model + C(subtype_model) + C(state_model) + C(method_model) + resolution_model + C(binding_mode_model) + gprotein_model + mapping_coverage_model + mapped_bw_count_model	84	11	73	39	conditional_descriptive_association_not_causal	15	15	estimated		-6.705118431353426	5.391291949087446	-17.460451586689988	4.050214723983135	0.2178209977152862	4.661656213587434	0.1585188621338009	0.6836574747608695	69.0	16.684764073752774	0.4887988050501799	0.3555735392005015	0.6970271926889159	H02_generic_lipid_contact_4p5	78.2224789569236	-8.571856224405613	-22.321526777878386	5.177814329067162
H02_generic_lipid_contact_4p5	Receptor-contacting generic lipid	all_84_primary_maps	present versus absent at 4.5 A	endpoint_mean_shared_contact_distance_rms_delta_A	mapping_adjusted_primary	outcome_model ~ exposure_model + C(subtype_model) + C(state_model) + C(method_model) + resolution_model + C(binding_mode_model) + gprotein_model + mapping_coverage_model + mapped_bw_count_model	84	11	73	39	conditional_descriptive_association_not_causal	15	15	estimated		-0.0187967606307337	0.0124893297406887	-0.0437122917346832	0.0061187704732156	0.1368816280992145	0.0117071338255241	0.116645423141983	0.4792530329438987	69.0	16.684764073752774	0.4887988050501799	0.3555735392005015	0.6970271926889159	H02_generic_lipid_contact_4p5	0.3263862942746221	-5.759053293738512	-13.392808614047862	1.8747020265707768
H03_deposited_water_proximal	Deposited receptor-proximal water	all_84_primary_maps	at least one occupancy >=0.7 water within 5 A versus none	exact_bw_contact_pair_count	mapping_adjusted_primary	outcome_model ~ exposure_model + C(subtype_model) + C(state_model) + C(method_model) + resolution_model + C(binding_mode_model) + gprotein_model + mapping_coverage_model + mapped_bw_count_model	84	9	75	39	conditional_descriptive_association_not_causal	15	15	estimated		-0.7207111300815718	7.46291789449685	-15.60882496702982	14.167402706866676	0.9233460085593956	5.841341625604334	0.9024556184692868	0.7097039185616523	69.0	16.47387825538319	0.4899623889160301	0.3771695184740296	0.9737162826717553	H03_deposited_water_proximal	1050.76	-0.06858950950565038	-1.485479554515762	1.3483005355044613
H03_deposited_water_proximal	Deposited receptor-proximal water	all_84_primary_maps	at least one occupancy >=0.7 water within 5 A versus none	endpoint_mean_contact_pair_jaccard	mapping_adjusted_primary	outcome_model ~ exposure_model + C(subtype_model) + C(state_model) + C(method_model) + resolution_model + C(binding_mode_model) + gprotein_model + mapping_coverage_model + mapped_bw_count_model	84	9	75	39	conditional_descriptive_association_not_causal	15	15	estimated		-0.0018070926034548	0.0049083870507495	-0.0115990568459193	0.0079848716390096	0.7138778452937408	0.0039850581552012	0.6527915341436508	0.6672407539971856	69.0	16.47387825538319	0.4899623889160301	0.3771695184740296	0.9737162826717553	H03_deposited_water_proximal	0.9278285336136896	-0.19476579324593185	-1.2501293531837727	0.8605977666918981
H03_deposited_water_proximal	Deposited receptor-proximal water	all_84_primary_maps	at least one occupancy >=0.7 water within 5 A versus none	endpoint_mean_contacts_rewired_total	mapping_adjusted_primary	outcome_model ~ exposure_model + C(subtype_model) + C(state_model) + C(method_model) + resolution_model + C(binding_mode_model) + gprotein_model + mapping_coverage_model + mapped_bw_count_model	84	9	75	39	conditional_descriptive_association_not_causal	15	15	estimated		1.9117301942524767	5.604291243446606	-9.268524926786968	13.091985315291923	0.7340505704843107	4.592295540115561	0.6795392083407551	0.6768190600430752	69.0	16.47387825538319	0.4899623889160301	0.3771695184740296	0.9737162826717553	H03_deposited_water_proximal	78.62538152610442	2.4314415487036625	-11.788209795471358	16.651092892878687
H03_deposited_water_proximal	Deposited receptor-proximal water	all_84_primary_maps	at least one occupancy >=0.7 water within 5 A versus none	endpoint_mean_shared_contact_distance_rms_delta_A	mapping_adjusted_primary	outcome_model ~ exposure_model + C(subtype_model) + C(state_model) + C(method_model) + resolution_model + C(binding_mode_model) + gprotein_model + mapping_coverage_model + mapped_bw_count_model	84	9	75	39	conditional_descriptive_association_not_causal	15	15	estimated		0.0111597696161011	0.0116249051604315	-0.0120312816347581	0.0343508208669605	0.3404132188828412	0.0095327819989037	0.2490195642964907	0.4706390484220824	69.0	16.47387825538319	0.4899623889160301	0.3771695184740296	0.7250506093184936	H03_deposited_water_proximal	0.3263829679863485	3.41922548377827	-3.6862467759841335	10.524697743540735
H04_strucmind_structural_water	two-protein-residue structural water	all_84_primary_maps	at least one two-protein-residue polar bridge versus none	exact_bw_contact_pair_count	mapping_adjusted_primary	outcome_model ~ exposure_model + C(subtype_model) + C(state_model) + C(method_model) + resolution_model + C(binding_mode_model) + gprotein_model + mapping_coverage_model + mapped_bw_count_model	84	7	77	39	conditional_descriptive_association_not_causal	15	15	estimated		3.918862124788632	10.899733256041706	-17.825510760243652	25.66323500982092	0.7202911127259528	8.164615665548707	0.6339921620679263	0.7103251334606433	69.0	16.77124178673772	0.4894268561730169	0.4312799113004917	0.9737162826717553	H04_strucmind_structural_water	1050.7402597402597	0.3729620225799062	-1.6964716631920123	2.4423957083518246
H04_strucmind_structural_water	two-protein-residue structural water	all_84_primary_maps	at least one two-protein-residue polar bridge versus none	endpoint_mean_contact_pair_jaccard	mapping_adjusted_primary	outcome_model ~ exposure_model + C(subtype_model) + C(state_model) + C(method_model) + resolution_model + C(binding_mode_model) + gprotein_model + mapping_coverage_model + mapped_bw_count_model	84	7	77	39	conditional_descriptive_association_not_causal	15	15	estimated		-0.0061920445793467	0.0067362200478935	-0.0196304358790454	0.007246346720352	0.3611846834605659	0.0052275215982541	0.2435676869094284	0.6709974985631298	69.0	16.77124178673772	0.4894268561730169	0.4312799113004917	0.7250506093184936	H04_strucmind_structural_water	0.9280831801480012	-0.6671863806818755	-2.1151591041564766	0.7807863427927255
H04_strucmind_structural_water	two-protein-residue structural water	all_84_primary_maps	at least one two-protein-residue polar bridge versus none	endpoint_mean_contacts_rewired_total	mapping_adjusted_primary	outcome_model ~ exposure_model + C(subtype_model) + C(state_model) + C(method_model) + resolution_model + C(binding_mode_model) + gprotein_model + mapping_coverage_model + mapped_bw_count_model	84	7	77	39	conditional_descriptive_association_not_causal	15	15	estimated		6.870590516044352	7.762694998691883	-8.615562280471902	22.356743312560607	0.3791885560774459	6.12366428203027	0.2689133420257463	0.6804907491098771	69.0	16.77124178673772	0.4894268561730169	0.4312799113004917	0.7250506093184936	H04_strucmind_structural_water	78.33860115787827	8.770376818699932	-10.99785055276732	28.538604190167185
H04_strucmind_structural_water	two-protein-residue structural water	all_84_primary_maps	at least one two-protein-residue polar bridge versus none	endpoint_mean_shared_contact_distance_rms_delta_A	mapping_adjusted_primary	outcome_model ~ exposure_model + C(subtype_model) + C(state_model) + C(method_model) + resolution_model + C(binding_mode_model) + gprotein_model + mapping_coverage_model + mapped_bw_count_model	84	7	77	39	conditional_descriptive_association_not_causal	15	15	estimated		0.0249757338280649	0.0128695490940575	-0.0006983141316226	0.0506497817877524	0.0563830915916718	0.0109122999540226	0.0277418946310827	0.4787401183728909	69.0	16.77124178673772	0.4894268561730169	0.4312799113004917	0.4510647327333751	H04_strucmind_structural_water	0.32572049723561336	7.667842226704708	-0.2143906010058271	15.550075054415242
H05_gprotein_assembly	Resolved G-protein assembly	all_84_primary_maps	resolved G-protein assembly versus no resolved G-protein assembly	exact_bw_contact_pair_count	mapping_adjusted_primary	outcome_model ~ exposure_model + C(subtype_model) + C(state_model) + C(method_model) + resolution_model + C(binding_mode_model) + mapping_coverage_model + mapped_bw_count_model	84	66	18	39	conditional_descriptive_association_not_causal	14	14	estimated		4.210416883352451	28.29541606619996	-52.22301101208341	60.64384477878831	0.8821376568061666	21.86192739450557	0.8483046707112853	0.7096675076909494	70.0	15.985583196281338	0.4834116884826157	0.437459640779561	0.9737162826717553	H05_gprotein_assembly	1060.6666666666667	0.39695947988866603	-4.923602546708052	5.717521506485385
H05_gprotein_assembly	Resolved G-protein assembly	all_84_primary_maps	resolved G-protein assembly versus no resolved G-protein assembly	endpoint_mean_contact_pair_jaccard	mapping_adjusted_primary	outcome_model ~ exposure_model + C(subtype_model) + C(state_model) + C(method_model) + resolution_model + C(binding_mode_model) + mapping_coverage_model + mapped_bw_count_model	84	66	18	39	conditional_descriptive_association_not_causal	14	14	estimated		0.0012920975538309	0.0102888033769192	-0.0192282737368135	0.0218124688444755	0.9004221016486246	0.0073763777003019	0.861878499092722	0.6666321067709524	70.0	15.985583196281338	0.4834116884826157	0.437459640779561	0.9737162826717553	H05_gprotein_assembly	0.9061315281456808	0.14259492288885095	-2.1220179565059927	2.407207802283717
H05_gprotein_assembly	Resolved G-protein assembly	all_84_primary_maps	resolved G-protein assembly versus no resolved G-protein assembly	endpoint_mean_contacts_rewired_total	mapping_adjusted_primary	outcome_model ~ exposure_model + C(subtype_model) + C(state_model) + C(method_model) + resolution_model + C(binding_mode_model) + mapping_coverage_model + mapped_bw_count_model	84	66	18	39	conditional_descriptive_association_not_causal	14	14	estimated		-0.8408000996946594	10.453988217302376	-21.690622166301218	20.009021966911902	0.9361258523728764	7.583282345436676	0.912298638690605	0.6762861703621259	70.0	15.985583196281338	0.4834116884826157	0.437459640779561	0.9737162826717553	H05_gprotein_assembly	103.42637215528782	-0.8129455594094067	-20.972041960182256	19.346150841363446
H05_gprotein_assembly	Resolved G-protein assembly	all_84_primary_maps	resolved G-protein assembly versus no resolved G-protein assembly	endpoint_mean_shared_contact_distance_rms_delta_A	mapping_adjusted_primary	outcome_model ~ exposure_model + C(subtype_model) + C(state_model) + C(method_model) + resolution_model + C(binding_mode_model) + mapping_coverage_model + mapped_bw_count_model	84	66	18	39	conditional_descriptive_association_not_causal	14	14	estimated		0.0056774916697048	0.0281358824932105	-0.0504377565471873	0.061792739886597	0.8406675055154462	0.0208405014147093	0.786769486718419	0.466705883214228	70.0	15.985583196281338	0.4834116884826157	0.437459640779561	0.9737162826717553	H05_gprotein_assembly	0.3583135409602297	1.5845037992396056	-14.07643049492945	17.24543809340869
H06_gbeta_contact_within_galpha	Direct receptor-G-beta contact within G-alpha structures	g_alpha_present_subset	G-beta receptor contact at 4.5 A versus no G-beta contact, restricted to G-alpha-present structures	exact_bw_contact_pair_count	mapping_adjusted_primary	outcome_model ~ exposure_model + C(subtype_model) + C(state_model) + C(method_model) + resolution_model + C(binding_mode_model) + mapping_coverage_model + mapped_bw_count_model	66	11	55	27	conditional_descriptive_association_not_causal	12	12	estimated		3.241790263516569	8.041382126708514	-12.880210210726956	19.36379073776009	0.6884381501310523	6.557548496659486	0.6252031439664427	0.5769003025297292	54.0	9.85219560752722	0.5676379163260602	0.5134863052462447	0.9737162826717553	H06_gbeta_contact_within_galpha	1051.7272727272727	0.3082348768146102	-1.2246720746650228	1.8411418282942433
H06_gbeta_contact_within_galpha	Direct receptor-G-beta contact within G-alpha structures	g_alpha_present_subset	G-beta receptor contact at 4.5 A versus no G-beta contact, restricted to G-alpha-present structures	endpoint_mean_contact_pair_jaccard	mapping_adjusted_primary	outcome_model ~ exposure_model + C(subtype_model) + C(state_model) + C(method_model) + resolution_model + C(binding_mode_model) + mapping_coverage_model + mapped_bw_count_model	66	11	55	27	conditional_descriptive_association_not_causal	12	12	estimated		-0.0001671211733216	0.0050488616853709	-0.010289479395248	0.0099552370486048	0.9737162826717553	0.0045030620828546	0.9706785662310056	0.4024436568507852	54.0	9.85219560752722	0.5676379163260602	0.5134863052462447	0.9737162826717553	H06_gbeta_contact_within_galpha	0.9312142801940516	-0.0179465861806559	-1.1049529215879101	1.069059749226598
H06_gbeta_contact_within_galpha	Direct receptor-G-beta contact within G-alpha structures	g_alpha_present_subset	G-beta receptor contact at 4.5 A versus no G-beta contact, restricted to G-alpha-present structures	endpoint_mean_contacts_rewired_total	mapping_adjusted_primary	outcome_model ~ exposure_model + C(subtype_model) + C(state_model) + C(method_model) + resolution_model + C(binding_mode_model) + mapping_coverage_model + mapped_bw_count_model	66	11	55	27	conditional_descriptive_association_not_causal	12	12	estimated		0.2573406026618551	5.5106411271697375	-10.790829657838035	11.305510863161748	0.96292552664083	4.934156469576706	0.9588038947472736	0.3871897796717155	54.0	9.85219560752722	0.5676379163260602	0.5134863052462447	0.9737162826717553	H06_gbeta_contact_within_galpha	74.85038335158818	0.34380665955052164	-14.416532253617476	15.104145572718524
H06_gbeta_contact_within_galpha	Direct receptor-G-beta contact within G-alpha structures	g_alpha_present_subset	G-beta receptor contact at 4.5 A versus no G-beta contact, restricted to G-alpha-present structures	endpoint_mean_shared_contact_distance_rms_delta_A	mapping_adjusted_primary	outcome_model ~ exposure_model + C(subtype_model) + C(state_model) + C(method_model) + resolution_model + C(binding_mode_model) + mapping_coverage_model + mapped_bw_count_model	66	11	55	27	conditional_descriptive_association_not_causal	12	12	estimated		-0.0011682516422839	0.0169907683720541	-0.035232691241816	0.032896187957248	0.9454362112650606	0.0147893062314434	0.937643032669433	0.3891957288039716	54.0	9.85219560752722	0.5676379163260602	0.5134863052462447	0.9737162826717553	H06_gbeta_contact_within_galpha	0.32078685040732563	-0.3641831455374461	-10.983209317052296	10.254843025977342
H07_orthosteric_modality	Orthosteric peptide versus small molecule	resolved_orthosteric_modality_subset	orthosteric peptide versus orthosteric small molecule among maps with exactly one resolved modality	exact_bw_contact_pair_count	mapping_adjusted_primary	outcome_model ~ exposure_model + C(subtype_model) + C(state_model) + C(method_model) + resolution_model + gprotein_model + allosteric_model + mapping_coverage_model + mapped_bw_count_model	76	19	57	38	conditional_descriptive_association_not_causal	14	14	estimated		4.520041383505088	4.276894361556842	-4.029348626607696	13.069431393617872	0.2946800956969034	4.181643104623512	0.2867259227512217	0.7215644056837538	62.0	16.765375830836057	0.4164587472486207	0.3314126273756248	0.7250506093184936	H07_orthosteric_modality	1051.3508771929824	0.42992700929429145	-0.3832544123961465	1.2431084309847293
H07_orthosteric_modality	Orthosteric peptide versus small molecule	resolved_orthosteric_modality_subset	orthosteric peptide versus orthosteric small molecule among maps with exactly one resolved modality	endpoint_mean_contact_pair_jaccard	mapping_adjusted_primary	outcome_model ~ exposure_model + C(subtype_model) + C(state_model) + C(method_model) + resolution_model + gprotein_model + allosteric_model + mapping_coverage_model + mapped_bw_count_model	76	19	57	38	conditional_descriptive_association_not_causal	14	14	estimated		0.0056148197698768	0.0025868573893135	0.0004437655300117	0.0107858740097418	0.0338059875452789	0.0025014906754589	0.030860250136575	0.6820310520354902	62.0	16.765375830836057	0.4164587472486207	0.3314126273756248	0.3620044484253431	H07_orthosteric_modality	0.922788565768269	0.6084622174747227	0.04808962166130032	1.1688348132881345
H07_orthosteric_modality	Orthosteric peptide versus small molecule	resolved_orthosteric_modality_subset	orthosteric peptide versus orthosteric small molecule among maps with exactly one resolved modality	endpoint_mean_contacts_rewired_total	mapping_adjusted_primary	outcome_model ~ exposure_model + C(subtype_model) + C(state_model) + C(method_model) + resolution_model + gprotein_model + allosteric_model + mapping_coverage_model + mapped_bw_count_model	76	19	57	38	conditional_descriptive_association_not_causal	14	14	estimated		-6.335478001649145	2.921119062333739	-12.17471180511754	-0.496244198180749	0.0339379170398759	2.8433477588958778	0.0320298998242601	0.6929075099930622	62.0	16.765375830836057	0.4164587472486207	0.3314126273756248	0.3620044484253431	H07_orthosteric_modality	84.35468188543646	-7.510523257326092	-14.432763579918687	-0.5882829347334944
H07_orthosteric_modality	Orthosteric peptide versus small molecule	resolved_orthosteric_modality_subset	orthosteric peptide versus orthosteric small molecule among maps with exactly one resolved modality	endpoint_mean_shared_contact_distance_rms_delta_A	mapping_adjusted_primary	outcome_model ~ exposure_model + C(subtype_model) + C(state_model) + C(method_model) + resolution_model + gprotein_model + allosteric_model + mapping_coverage_model + mapped_bw_count_model	76	19	57	38	conditional_descriptive_association_not_causal	14	14	estimated		-0.0208216534752098	0.0078230007213791	-0.0364596090949783	-0.0051836978554412	0.0098911749697851	0.0077902719378613	0.0111242626048007	0.4901728121219524	62.0	16.765375830836057	0.4164587472486207	0.3314126273756248	0.3165175990331243	H07_orthosteric_modality	0.3369369766862653	-6.179687869223575	-10.820898748945329	-1.538476989501789
H08_binding_mode	Orthosteric-plus-allosteric versus orthosteric-only	orthosteric_binding_mode_subset	orthosteric-plus-allosteric versus orthosteric-only; allosteric-only and unresolved maps excluded	exact_bw_contact_pair_count	mapping_adjusted_primary	outcome_model ~ exposure_model + C(subtype_model) + C(state_model) + C(method_model) + resolution_model + gprotein_model + C(modality_model) + mapping_coverage_model + mapped_bw_count_model	81	9	72	39	conditional_descriptive_association_not_causal	15	15	estimated		-3.847259458799677	4.641143295220052	-13.113601025295116	5.419082107695763	0.4101226066726387	3.38928370405034	0.2634324524126113	0.6992486750836056	66.0	18.133454456135382	0.3965012334843104	0.2576605901377161	0.7291068563069133	H08_binding_mode	1055.1805555555557	-0.3646067432292745	-1.2427826646588238	0.5135691782002749
H08_binding_mode	Orthosteric-plus-allosteric versus orthosteric-only	orthosteric_binding_mode_subset	orthosteric-plus-allosteric versus orthosteric-only; allosteric-only and unresolved maps excluded	endpoint_mean_contact_pair_jaccard	mapping_adjusted_primary	outcome_model ~ exposure_model + C(subtype_model) + C(state_model) + C(method_model) + resolution_model + gprotein_model + C(modality_model) + mapping_coverage_model + mapped_bw_count_model	81	9	72	39	conditional_descriptive_association_not_causal	15	15	estimated		0.0043561413457553	0.0033129309428438	-0.0022583386971728	0.0109706213886836	0.1930972509101055	0.0022253710453313	0.0576641574230039	0.6858817903061432	66.0	18.133454456135382	0.3965012334843104	0.2576605901377161	0.6970271926889159	H08_binding_mode	0.9242360615885262	0.47132345585695967	-0.24434652477109486	1.186993436485036
H08_binding_mode	Orthosteric-plus-allosteric versus orthosteric-only	orthosteric_binding_mode_subset	orthosteric-plus-allosteric versus orthosteric-only; allosteric-only and unresolved maps excluded	endpoint_mean_contacts_rewired_total	mapping_adjusted_primary	outcome_model ~ exposure_model + C(subtype_model) + C(state_model) + C(method_model) + resolution_model + gprotein_model + C(modality_model) + mapping_coverage_model + mapped_bw_count_model	81	9	72	39	conditional_descriptive_association_not_causal	15	15	estimated		-4.879422968628441	3.745973809527844	-12.358500991058978	2.5996550538020955	0.1972458130993251	2.5301668300375524	0.0612887056248332	0.6971188715638768	66.0	18.133454456135382	0.3965012334843104	0.2576605901377161	0.6970271926889159	H08_binding_mode	82.84153279785811	-5.8900684280368605	-14.918242786761319	3.1381059306875962
H08_binding_mode	Orthosteric-plus-allosteric versus orthosteric-only	orthosteric_binding_mode_subset	orthosteric-plus-allosteric versus orthosteric-only; allosteric-only and unresolved maps excluded	endpoint_mean_shared_contact_distance_rms_delta_A	mapping_adjusted_primary	outcome_model ~ exposure_model + C(subtype_model) + C(state_model) + C(method_model) + resolution_model + gprotein_model + C(modality_model) + mapping_coverage_model + mapped_bw_count_model	81	9	72	39	conditional_descriptive_association_not_causal	15	15	estimated		-0.0082868597880582	0.0094794403767017	-0.0272131731557608	0.0106394535796443	0.3851831362004497	0.0063128957250942	0.1971613513491947	0.4958324561181731	66.0	18.133454456135382	0.3965012334843104	0.2576605901377161	0.7250506093184936	H08_binding_mode	0.331371388411835	-2.5007770971943795	-8.212288117627018	3.2107339232382293
