## Supplementary material for "An Exact-Residue Atlas of Opioid Receptor Wiring and Rewiring across Ligand and Transducer Contexts": SI files: Figure_S5_estimability_and_conclusions_source.csv

hypothesis_id	label	scope	n	n_exposed	n_unexposed	estimability_tier	matched_pair_count	discordant_publication_count	minimum_global_q	global_bh_significant_outcomes	conclusion	claim_boundary
H01_sterol_contact_4p5	Receptor-contacting sterol	all_84_primary_maps	84	26	58	adjusted_descriptive_estimable	17.0	6.0	0.6970271926889159		no_association_survives_global_bh_absence_of_evidence_not_evidence_of_absence	static coordinate association; not causal, kinetic, thermodynamic, or signaling efficacy
H02_generic_lipid_contact_4p5	Receptor-contacting generic lipid	all_84_primary_maps	84	11	73	limited_overlap_not_generalizable	5.0	2.0	0.6970271926889159		not_supportable_as_general_effect_due_to_overlap_or_publication_confounding	static coordinate association; not causal, kinetic, thermodynamic, or signaling efficacy
H03_deposited_water_proximal	Deposited receptor-proximal water	all_84_primary_maps	84	9	75	limited_overlap_not_generalizable	6.0	1.0	0.7250506093184936		not_supportable_as_general_effect_due_to_overlap_or_publication_confounding	static coordinate association; not causal, kinetic, thermodynamic, or signaling efficacy
H04_strucmind_structural_water	two-protein-residue structural water	all_84_primary_maps	84	7	77	limited_overlap_not_generalizable	4.0	1.0	0.4510647327333751		not_supportable_as_general_effect_due_to_overlap_or_publication_confounding	static coordinate association; not causal, kinetic, thermodynamic, or signaling efficacy
H05_gprotein_assembly	Resolved G-protein assembly	all_84_primary_maps	84	66	18	limited_overlap_not_generalizable	2.0	1.0	0.9737162826717553		not_supportable_as_general_effect_due_to_overlap_or_publication_confounding	static coordinate association; not causal, kinetic, thermodynamic, or signaling efficacy
H06_gbeta_contact_within_galpha	Direct receptor-G-beta contact within G-alpha structures	g_alpha_present_subset	66	11	55	limited_overlap_not_generalizable	9.0	5.0	0.9737162826717553		no_gbeta_specific_association_detected_within_galpha_subset	static coordinate association; not causal, kinetic, thermodynamic, or signaling efficacy
H07_orthosteric_modality	Orthosteric peptide versus small molecule	resolved_orthosteric_modality_subset	76	19	57	adjusted_descriptive_estimable	18.0	5.0	0.3165175990331243		no_association_survives_global_bh_absence_of_evidence_not_evidence_of_absence	static coordinate association; not causal, kinetic, thermodynamic, or signaling efficacy
H08_binding_mode	Orthosteric-plus-allosteric versus orthosteric-only	orthosteric_binding_mode_subset	81	9	72	limited_overlap_not_generalizable	9.0	1.0	0.6970271926889159		not_supportable_as_general_effect_due_to_overlap_or_publication_confounding	static coordinate association; not causal, kinetic, thermodynamic, or signaling efficacy
X01_pip2_like_lipid	PIP2-like lipid	all_84_primary_maps	84	1	83	case_only_or_sparse					single_9ZZO_case_and_aliased_with_beta_arrestin_presence
X02_beta_arrestin	Beta-arrestin	all_84_primary_maps	84	1	83	case_only_or_sparse					single_9ZZO_case_and_aliased_with_PIP2_like_lipid_presence
X03_sodium	Sodium	all_84_primary_maps	84	3	81	case_only_or_sparse					case_series_only_not_supportable_as_general_effect
X04_ligand_water_bridge	Ligand-water-receptor bridge	all_84_primary_maps	84	4	80	case_only_or_sparse					case_series_only_not_supportable_as_general_effect
X05_gbeta_assembly	G-beta assembly presence	all_84_primary_maps	84	66	18	not_separately_identifiable					exactly_aliased_with_resolved_Gprotein_assembly_not_a_Gbeta_specific_exposure
