## Supplementary material for "An Exact-Residue Atlas of Opioid Receptor Wiring and Rewiring across Ligand and Transducer Contexts": SI files: Figure_S5_exposure_alias_deduplication_source.csv

exposure	present_n	absent_n	vector_sha256	alias_group_size	alias_group_members	disposition	reason
allosteric_modulator_receptor_contact4p5_present	10	74	fe6e6f832cf60b97f31c6a5e591423452909d9c9d28448b10b25266ce7fc496c	1	allosteric_modulator_receptor_contact4p5_present	replaced_by_categorical_contrast	modeled as a corrected restricted categorical contrast
deposited_water_receptor_proximal5_present	9	75	0b1e3611951231cfdad83f3a04984aef3bf7fd29ab19e72ce54409a5b0e5c235	1	deposited_water_receptor_proximal5_present	eligible_or_primary	unique all-map exposure vector
g_beta_receptor_contact4p5_present	11	73	086e75cd7f574a83f12668eb70168a287b16f041637bdfc71d81ba07aeedc74c	1	g_beta_receptor_contact4p5_present	eligible_or_primary	unique all-map exposure vector
g_beta_receptor_contact5_present	15	69	9d98b4115d5d46691654ad0476b81c565212fc9ba43d3c154dbe82fcb08420b0	1	g_beta_receptor_contact5_present	secondary_cutoff_only	4.5 A is the prespecified direct-contact cutoff
generic_lipid_receptor_contact4p5_present	11	73	91881849ece7ddcfc67b5926a6758a6b622bf0fb880054cc198034855e7ae461	2	generic_lipid_receptor_contact4p5_present|generic_lipid_receptor_contact5_present	eligible_or_primary	unique all-map exposure vector
generic_lipid_receptor_contact5_present	11	73	91881849ece7ddcfc67b5926a6758a6b622bf0fb880054cc198034855e7ae461	2	generic_lipid_receptor_contact4p5_present|generic_lipid_receptor_contact5_present	excluded_exact_alias	identical to generic_lipid_receptor_contact4p5_present
gprotein_assembly_present	66	18	79c865f9625a321c13dfe92740b6e93034711df98eb8861f55dfc6aff406a2d9	1	gprotein_assembly_present	eligible_or_primary	unique all-map exposure vector
orthosteric_peptide_receptor_contact4p5_present	19	65	acd7cecd8e65f830438c90233f183299f1af323b52fb033a08846c93662a5287	1	orthosteric_peptide_receptor_contact4p5_present	replaced_by_categorical_contrast	modeled as a corrected restricted categorical contrast
orthosteric_small_molecule_receptor_contact4p5_present	57	27	4aa320ff03da5f38c172eda38fe86bc7647ad06265b9665118110de862f3b78f	1	orthosteric_small_molecule_receptor_contact4p5_present	replaced_by_categorical_contrast	modeled as a corrected restricted categorical contrast
pip2_like_lipid_receptor_contact4p5_present	1	83	67cefd74b8847b2bc851600227199409ed17f932bbb64e3e079bad048268b71d	2	pip2_like_lipid_receptor_contact4p5_present|beta_arrestin_receptor_contact4p5_present	excluded_case_only_or_sparse	fewer than five maps in one exposure level
beta_arrestin_receptor_contact4p5_present	1	83	67cefd74b8847b2bc851600227199409ed17f932bbb64e3e079bad048268b71d	2	pip2_like_lipid_receptor_contact4p5_present|beta_arrestin_receptor_contact4p5_present	excluded_exact_alias	identical to pip2_like_lipid_receptor_contact4p5_present
sodium_receptor_contact4p5_present	3	81	f444e27b5e94bbac8367f1b79a75b8fc211344f2a9e6bb0185ab993ac6ab95f1	1	sodium_receptor_contact4p5_present	excluded_case_only_or_sparse	fewer than five maps in one exposure level
sterol_receptor_contact4p5_present	26	58	bf6b26603425dc3f7d630b54198b38e3cb1100f23458267bcb04ee38576c74c2	2	sterol_receptor_contact4p5_present|sterol_receptor_contact5_present	eligible_or_primary	unique all-map exposure vector
sterol_receptor_contact5_present	26	58	bf6b26603425dc3f7d630b54198b38e3cb1100f23458267bcb04ee38576c74c2	2	sterol_receptor_contact4p5_present|sterol_receptor_contact5_present	excluded_exact_alias	identical to sterol_receptor_contact4p5_present
water_ligand_bridge_present	4	80	89559098d2c0f1d3c65c63e962c739172a47afd66933efab33c66063d559a763	1	water_ligand_bridge_present	excluded_case_only_or_sparse	fewer than five maps in one exposure level
water_strucmind_bridge2_present	7	77	aa3ddf442ad55f320e615a9bee10a921eb38b11b1cec2e3438394ae8280c1408	2	water_strucmind_bridge2_present|water_exact_bw_bridge2_present	eligible_or_primary	unique all-map exposure vector
water_exact_bw_bridge2_present	7	77	aa3ddf442ad55f320e615a9bee10a921eb38b11b1cec2e3438394ae8280c1408	2	water_strucmind_bridge2_present|water_exact_bw_bridge2_present	excluded_exact_alias	identical to water_strucmind_bridge2_present
