## Supplementary material for "An Exact-Residue Atlas of Opioid Receptor Wiring and Rewiring across Ligand and Transducer Contexts": SI files: Figure_S5_feature_prevalence_source.csv

feature_id	feature_label	scope	n	n_exposed	n_unexposed	prevalence_percent	prevalence_wilson95_low_percent	prevalence_wilson95_high_percent	positive_level	negative_level	descriptive_scope
H01_sterol_contact_4p5	Receptor-contacting sterol	all	84	26	58	30.952380952380953	22.0819236280019	41.48880888303277	present	absent	group_descriptive
H02_generic_lipid_contact_4p5	Receptor-contacting generic lipid	all	84	11	73	13.095238095238095	7.472221316943048	21.94607292318661	present	absent	group_descriptive
H03_deposited_water_proximal	Deposited receptor-proximal water	all	84	9	75	10.714285714285714	5.74002128766448	19.124614516344508	present	absent	group_descriptive
H04_strucmind_structural_water	two-protein-residue structural water	all	84	7	77	8.333333333333334	4.095255062240715	16.215722305647606	present	absent	group_descriptive
H05_gprotein_assembly	Resolved heterotrimeric G-protein assembly	all	84	66	18	78.57142857142857	68.65066777843957	85.99323345500844	present	absent	group_descriptive
H06_gbeta_contact_within_galpha	Direct receptor-G-beta contact within G-alpha structures	g_alpha	66	11	55	16.666666666666668	9.569583347617375	27.430587119952044	contact	no contact	group_descriptive
H07_orthosteric_modality	Orthosteric peptide versus small molecule	modality	76	19	57	25.0	16.62892740828634	35.77675184497053	peptide	small_molecule	group_descriptive
H08_binding_mode	Orthosteric-plus-allosteric versus orthosteric-only	binding	81	9	72	11.11111111111111	5.956756407650531	19.787094681537315	orthosteric_plus_allosteric	orthosteric	group_descriptive
X01_pip2_like_lipid	PIP2-like lipid	all	84	1	83	1.1904761904761905	0.2104583087549225	6.439543750771399	present	absent	case_series_only
X02_beta_arrestin	Beta-arrestin	all	84	1	83	1.1904761904761905	0.2104583087549225	6.439543750771399	present	absent	case_series_only
X03_sodium	Receptor-contacting sodium	all	84	3	81	3.5714285714285716	1.2219669231335377	9.98169357251345	present	absent	case_series_only
X04_ligand_water_bridge	Selected-ligand-water-receptor bridge	all	84	4	80	4.761904761904762	1.8671746809490055	11.613315032758317	present	absent	case_series_only
X05_allosteric_contact_4p5	Receptor-contacting allosteric modulator	all	84	10	74	11.904761904761905	6.596549247599031	20.54491577447029	present	absent	group_descriptive
X06_exact_bw_water_bridge	Water bridging at least two exact-BW positions	all	84	7	77	8.333333333333334	4.095255062240715	16.215722305647606	present	absent	group_descriptive
