## Supplementary material for "An Exact-Residue Atlas of Opioid Receptor Wiring and Rewiring across Ligand and Transducer Contexts": SI files: Figure_S5_matched_pair_percentage_source.csv

hypothesis_id	outcome	outcome_label	matched_pair_count	matched_mean_percent_difference	matched_median_percent_difference	matched_bootstrap95_low_mean_percent	matched_bootstrap95_high_mean_percent	matched_pairs_exposed_greater_percent	matched_pairs_exposed_lower_percent	same_publication_pair_percent
H01_sterol_contact_4p5	exact_bw_contact_pair_count	Exact-BW contact-pair count	17	0.6900509325345731	0.28222013170272814	-0.20901755916955728	1.6170077795387414	64.70588235294117	35.294117647058826	17.647058823529413
H01_sterol_contact_4p5	endpoint_mean_contact_pair_jaccard	Mean contact-pair Jaccard similarity	17	0.6140758449679299	0.5259973009262314	0.04644891057884981	1.2775420831160473	76.47058823529412	23.52941176470588	17.647058823529413
H01_sterol_contact_4p5	endpoint_mean_contacts_rewired_total	Mean rewired-contact count	17	-6.123617407902091	-8.109579100145146	-12.93811205244752	0.9914250838682174	23.52941176470588	76.47058823529412	17.647058823529413
H01_sterol_contact_4p5	endpoint_mean_shared_contact_distance_rms_delta_A	Mean shared-contact distance RMS delta (A)	17	-6.182922126807519	-6.7362454671348795	-11.487080682538808	-1.3034918907897974	29.411764705882355	70.58823529411765	17.647058823529413
H02_generic_lipid_contact_4p5	exact_bw_contact_pair_count	Exact-BW contact-pair count	5	-0.13050797303809922	0.0	-1.0196243739636883	0.6888125985021564	40.0	40.0	20.0
H02_generic_lipid_contact_4p5	endpoint_mean_contact_pair_jaccard	Mean contact-pair Jaccard similarity	5	-0.2603451724506454	0.0	-1.0785954558291717	0.36669423151112984	40.0	40.0	20.0
H02_generic_lipid_contact_4p5	endpoint_mean_contacts_rewired_total	Mean rewired-contact count	5	4.3512600080672605	0.0	-5.888739929382362	17.886762421846157	40.0	40.0	20.0
H02_generic_lipid_contact_4p5	endpoint_mean_shared_contact_distance_rms_delta_A	Mean shared-contact distance RMS delta (A)	5	-3.260343712281196	0.0	-12.311799789352744	5.791112364790353	40.0	40.0	20.0
H03_deposited_water_proximal	exact_bw_contact_pair_count	Exact-BW contact-pair count	6	1.2629702971702808	-0.13984013316456573	-0.35363149475257655	3.350849422335873	33.33333333333333	66.66666666666666	16.666666666666664
H03_deposited_water_proximal	endpoint_mean_contact_pair_jaccard	Mean contact-pair Jaccard similarity	6	-0.09550307439062454	-0.15363894600685785	-0.8227303276336596	0.6279481391607672	50.0	50.0	16.666666666666664
H03_deposited_water_proximal	endpoint_mean_contacts_rewired_total	Mean rewired-contact count	6	1.0462999863179747	1.4357693665808067	-8.404127530278915	10.14383552778648	50.0	50.0	16.666666666666664
H03_deposited_water_proximal	endpoint_mean_shared_contact_distance_rms_delta_A	Mean shared-contact distance RMS delta (A)	6	0.06310613060096963	1.8936770976169208	-4.7428595419993345	4.512577785075436	50.0	50.0	16.666666666666664
H04_strucmind_structural_water	exact_bw_contact_pair_count	Exact-BW contact-pair count	4	2.01364818583398	1.4156061148542352	-0.36198182855403005	4.38927820022199	50.0	50.0	25.0
H04_strucmind_structural_water	endpoint_mean_contact_pair_jaccard	Mean contact-pair Jaccard similarity	4	-0.643464266801728	-0.5803952293123025	-1.2501438854088756	-0.09985368568400571	25.0	75.0	25.0
H04_strucmind_structural_water	endpoint_mean_contacts_rewired_total	Mean rewired-contact count	4	8.193493215663501	8.646841672020377	1.4357693665808067	14.951217064746196	75.0	25.0	25.0
H04_strucmind_structural_water	endpoint_mean_shared_contact_distance_rms_delta_A	Mean shared-contact distance RMS delta (A)	4	3.857852613210807	4.8524679308360135	0.9838095091734905	5.822028128804694	75.0	25.0	25.0
H05_gprotein_assembly	exact_bw_contact_pair_count	Exact-BW contact-pair count	2	3.166305511715122	3.166305511715122	-0.1958863858961802	6.528497409326425	50.0	50.0	0.0
H05_gprotein_assembly	endpoint_mean_contact_pair_jaccard	Mean contact-pair Jaccard similarity	2	0.03826110286495399	0.03826110286495399	-1.7810323777056407	1.8575545834355487	50.0	50.0	0.0
H05_gprotein_assembly	endpoint_mean_contacts_rewired_total	Mean rewired-contact count	2	8.210514182840074	8.210514182840074	-16.843220338983055	33.2642487046632	50.0	50.0	0.0
H05_gprotein_assembly	endpoint_mean_shared_contact_distance_rms_delta_A	Mean shared-contact distance RMS delta (A)	2	6.421328911357964	6.421328911357964	-4.263052965585451	17.10571078830138	50.0	50.0	0.0
H06_gbeta_contact_within_galpha	exact_bw_contact_pair_count	Exact-BW contact-pair count	9	0.04465000603893814	-0.2898550724637681	-1.285523945684155	1.2631708595328626	44.44444444444444	55.55555555555556	33.33333333333333
H06_gbeta_contact_within_galpha	endpoint_mean_contact_pair_jaccard	Mean contact-pair Jaccard similarity	9	-0.13982957821513173	0.3367621935354838	-1.2908397262992832	0.6779026282402384	66.66666666666666	33.33333333333333	33.33333333333333
H06_gbeta_contact_within_galpha	endpoint_mean_contacts_rewired_total	Mean rewired-contact count	9	3.2842753751679243	-5.105362343669711	-8.8026168701806	20.856131241341096	33.33333333333333	66.66666666666666	33.33333333333333
H06_gbeta_contact_within_galpha	endpoint_mean_shared_contact_distance_rms_delta_A	Mean shared-contact distance RMS delta (A)	9	3.9931394352508596	1.1052420667772322	-4.9584690991389015	16.65679266498509	55.55555555555556	44.44444444444444	33.33333333333333
H07_orthosteric_modality	exact_bw_contact_pair_count	Exact-BW contact-pair count	18	0.35818059074016056	-0.14053892320960276	-0.5373431563936499	1.3951263422059377	27.77777777777778	66.66666666666666	16.666666666666664
H07_orthosteric_modality	endpoint_mean_contact_pair_jaccard	Mean contact-pair Jaccard similarity	18	0.5601345914952318	0.4713074759982402	0.06419294031531225	1.1609460237833165	66.66666666666666	33.33333333333333	16.666666666666664
H07_orthosteric_modality	endpoint_mean_contacts_rewired_total	Mean rewired-contact count	18	-5.749018634084681	-7.4054921013391475	-11.969535742016097	0.04223476579209376	38.88888888888889	61.111111111111114	16.666666666666664
H07_orthosteric_modality	endpoint_mean_shared_contact_distance_rms_delta_A	Mean shared-contact distance RMS delta (A)	18	-5.226796621743145	-2.3022985578271413	-9.564277404636535	-1.620289911952199	22.22222222222222	77.77777777777779	16.666666666666664
H08_binding_mode	exact_bw_contact_pair_count	Exact-BW contact-pair count	9	-0.8256669901772162	-0.8426966292134831	-1.3181781380085154	-0.3017845070139773	11.11111111111111	88.88888888888889	11.11111111111111
H08_binding_mode	endpoint_mean_contact_pair_jaccard	Mean contact-pair Jaccard similarity	9	0.3725265145856823	0.3367621935354838	-0.10261868511270779	0.8772686217843112	55.55555555555556	44.44444444444444	11.11111111111111
H08_binding_mode	endpoint_mean_contacts_rewired_total	Mean rewired-contact count	9	-4.939456463855387	-5.105362343669711	-11.8186551660471	1.7260954814744802	44.44444444444444	55.55555555555556	11.11111111111111
H08_binding_mode	endpoint_mean_shared_contact_distance_rms_delta_A	Mean shared-contact distance RMS delta (A)	9	0.7656308318038937	1.6868528603741773	-3.279260275747544	4.756019358622439	55.55555555555556	44.44444444444444	11.11111111111111
