## Supplementary material for "An Exact-Residue Atlas of Opioid Receptor Wiring and Rewiring across Ligand and Transducer Contexts": SI files: Figure_S5_unadjusted_percentage_source.csv

feature_id	feature_label	outcome	outcome_label	n_exposed	n_unexposed	exposed_mean	unexposed_mean	absolute_mean_difference_exposed_minus_unexposed	unadjusted_mean_percent_difference	structure_bootstrap95_low_percent	structure_bootstrap95_high_percent	structure_bootstrap_valid_replicates	publication_cluster_bootstrap95_low_percent	publication_cluster_bootstrap95_high_percent	publication_cluster_bootstrap_valid_replicates	exposed_median	unexposed_median	absolute_median_difference_exposed_minus_unexposed	unadjusted_median_percent_difference	probability_exposed_greater_than_unexposed_percent
H01_sterol_contact_4p5	Receptor-contacting sterol	exact_bw_contact_pair_count	Exact-BW contact-pair count	26	58	1063.7307692307693	1050.0344827586207	13.696286472148586	1.304365399140616	0.3860462880943664	2.217927629655005	10000	0.31145662062254953	2.2856316357998945	10000	1061.0	1048.0	13.0	1.2404580152671756	68.93236074270557
H01_sterol_contact_4p5	Receptor-contacting sterol	endpoint_mean_contact_pair_jaccard	Mean contact-pair Jaccard similarity	26	58	0.934932420751056	0.9219157406001791	0.01301668015087687	1.4119164667264323	0.7191148703392874	2.05666915838056	10000	0.5371330144938147	2.079104033815932	10000	0.9388241735534404	0.9271204994246469	0.011703674128793473	1.262368175016791	77.58620689655173
H01_sterol_contact_4p5	Receptor-contacting sterol	endpoint_mean_contacts_rewired_total	Mean rewired-contact count	26	58	71.20250231696015	85.22663066057333	-14.024128343613185	-16.45510122237049	-23.342993634308908	-8.386398207784248	10000	-23.390577262099676	-5.914036539150721	10000	66.63253012048193	79.3975903614458	-12.765060240963862	-16.0773899848255	23.640583554376658
H01_sterol_contact_4p5	Receptor-contacting sterol	endpoint_mean_shared_contact_distance_rms_delta_A	Mean shared-contact distance RMS delta (A)	26	58	0.3010764286221453	0.34072723817185135	-0.03965080954970607	-11.637111773760669	-15.227221675028446	-7.6383244919710584	10000	-15.039363785746621	-6.774108997045138	10000	0.29638001772609324	0.34045093096301365	-0.04407091323692042	-12.94486495080498	17.50663129973475
H02_generic_lipid_contact_4p5	Receptor-contacting generic lipid	exact_bw_contact_pair_count	Exact-BW contact-pair count	11	73	1080.6363636363637	1050.3013698630136	30.334993773350106	2.8882180528153145	1.5914888327946441	4.25927626338659	10000	1.494495036664264	4.627589132234923	10000	1077.0	1055.0	22.0	2.085308056872038	84.68244084682442
H02_generic_lipid_contact_4p5	Receptor-contacting generic lipid	endpoint_mean_contact_pair_jaccard	Mean contact-pair Jaccard similarity	11	73	0.9113687738630244	0.9281410874225282	-0.016772313559503815	-1.807086636588944	-2.903259527161002	-0.6362020925950947	10000	-3.1267892052995965	-0.36120421538554753	9999	0.9077206922281243	0.9332708536083352	-0.025550161380210823	-2.737700559427674	23.59900373599004
H02_generic_lipid_contact_4p5	Receptor-contacting generic lipid	endpoint_mean_contacts_rewired_total	Mean rewired-contact count	11	73	98.56078860898137	78.2224789569236	20.338309652057774	26.00059461584936	9.727402406865863	41.556818664074704	10000	5.63627203702509	46.38198683970201	9997	102.81927710843374	72.4578313253012	30.361445783132538	41.902228134353194	76.40099626400996
H02_generic_lipid_contact_4p5	Receptor-contacting generic lipid	endpoint_mean_shared_contact_distance_rms_delta_A	Mean shared-contact distance RMS delta (A)	11	73	0.3421788614632495	0.3263862942746221	0.01579256718862737	4.838612241278573	-1.0709305719107318	10.638558676288483	10000	-2.2585301152069754	11.595961217266701	9998	0.346086854362367	0.3146646247330681	0.031422229629298914	9.985942860896607	63.82316313823163
H03_deposited_water_proximal	Deposited receptor-proximal water	exact_bw_contact_pair_count	Exact-BW contact-pair count	9	75	1083.5555555555557	1050.76	32.795555555555666	3.1211271418359727	1.2271171255027045	5.040343885494426	10000	1.086489800261442	5.184371325894428	10000	1077.0	1055.0	22.0	2.085308056872038	80.22222222222223
H03_deposited_water_proximal	Deposited receptor-proximal water	endpoint_mean_contact_pair_jaccard	Mean contact-pair Jaccard similarity	9	75	0.9102462081456788	0.9278285336136896	-0.01758232546801075	-1.894997279242042	-3.199011036850751	-0.49037341342863344	10000	-3.380974414511083	-0.3269090901201107	10000	0.9077206922281243	0.9332708536083352	-0.025550161380210823	-2.737700559427674	23.11111111111111
H03_deposited_water_proximal	Deposited receptor-proximal water	endpoint_mean_contacts_rewired_total	Mean rewired-contact count	9	75	99.72289156626505	78.62538152610442	21.09751004016063	26.832950925848344	7.5958997052486	45.68125916383697	10000	5.51148875330205	49.1556372480404	9999	102.81927710843374	72.98795180722891	29.831325301204828	40.871574777154194	76.88888888888889
H03_deposited_water_proximal	Deposited receptor-proximal water	endpoint_mean_shared_contact_distance_rms_delta_A	Mean shared-contact distance RMS delta (A)	9	75	0.34571603990744676	0.3263829679863485	0.019333071921098233	5.923431617886037	-1.8739568684308323	13.10887122997286	10000	-2.90373214613968	14.191594992588765	9998	0.346086854362367	0.3156545376885293	0.030432316673837723	9.641019861994405	66.81481481481481
H04_strucmind_structural_water	two-protein-residue structural water	exact_bw_contact_pair_count	Exact-BW contact-pair count	7	77	1093.142857142857	1050.7402597402597	42.402597402597394	4.035497546565809	2.203753675514222	5.851246154766582	10000	2.166964150903388	6.362512871290594	9990	1099.0	1055.0	44.0	4.170616113744076	88.77551020408163
H04_strucmind_structural_water	two-protein-residue structural water	endpoint_mean_contact_pair_jaccard	Mean contact-pair Jaccard similarity	7	77	0.9024215747059634	0.9280831801480012	-0.02566160544203777	-2.76501136869494	-3.8138945938715056	-1.632939212815286	10000	-4.166834289607798	-1.5038701366285832	9980	0.9016239278593802	0.9332708536083352	-0.031646925748955	-3.390969044688096	10.204081632653061
H04_strucmind_structural_water	two-protein-residue structural water	endpoint_mean_contacts_rewired_total	Mean rewired-contact count	7	77	108.9053356282272	78.33860115787827	30.566734470348933	39.01873918931335	23.448220718729768	53.949544768629956	10000	21.96787502921992	59.699079294782806	9985	110.57831325301204	72.4578313253012	38.12048192771084	52.610575324243435	90.53803339517626
H04_strucmind_structural_water	two-protein-residue structural water	endpoint_mean_shared_contact_distance_rms_delta_A	Mean shared-contact distance RMS delta (A)	7	77	0.3585269530001333	0.32572049723561336	0.03280645576451996	10.071965394547789	3.5850131636625164	16.2066904298647	10000	2.467668740860008	17.836599202557434	9979	0.3642917294379804	0.3156545376885293	0.04863719174945108	15.408361338826566	76.99443413729128
H05_gprotein_assembly	Resolved heterotrimeric G-protein assembly	exact_bw_contact_pair_count	Exact-BW contact-pair count	66	18	1052.530303030303	1060.6666666666667	-8.13636363636374	-0.767099022912986	-2.4753904472013892	1.1896665466837077	10000	-2.859709731590906	1.4725504938099825	10000	1056.5	1070.0	-13.5	-1.2616822429906542	38.2996632996633
H05_gprotein_assembly	Resolved heterotrimeric G-protein assembly	endpoint_mean_contact_pair_jaccard	Mean contact-pair Jaccard similarity	66	18	0.9313483089047816	0.9061315281456808	0.025216780759100832	2.782905127548622	1.9787188746615434	3.5325482127937553	10000	1.8907764130963067	3.6937983988085725	10000	0.9345401095333752	0.9058510092281883	0.0286891003051869	3.167088187011113	89.73063973063972
H05_gprotein_assembly	Resolved heterotrimeric G-protein assembly	endpoint_mean_contacts_rewired_total	Mean rewired-contact count	66	18	74.73840817816722	103.42637215528782	-28.687963977120603	-27.737571549012213	-33.15805958167666	-21.033273560751322	10000	-34.45733116566661	-19.767301502912616	10000	71.1987951807229	104.80722891566265	-33.60843373493975	-32.06690424186688	10.69023569023569
H05_gprotein_assembly	Resolved heterotrimeric G-protein assembly	endpoint_mean_shared_contact_distance_rms_delta_A	Mean shared-contact distance RMS delta (A)	66	18	0.3203109578918034	0.3583135409602297	-0.0380025830684263	-10.60595783418755	-14.19857580460715	-6.691417592595618	10000	-14.849597571342956	-5.671460204422152	10000	0.31081515161427004	0.36279780215031493	-0.051982650536044894	-14.328270520918801	18.265993265993266
H06_gbeta_contact_within_galpha	Direct receptor-G-beta contact within G-alpha structures	exact_bw_contact_pair_count	Exact-BW contact-pair count	11	55	1056.5454545454545	1051.7272727272727	4.818181818181756	0.4581208401763274	-0.9278549835695986	1.791729217602362	10000	-1.1266807594975992	2.0646508831900854	10000	1061.0	1055.0	6.0	0.5687203791469194	56.611570247933884
H06_gbeta_contact_within_galpha	Direct receptor-G-beta contact within G-alpha structures	endpoint_mean_contact_pair_jaccard	Mean contact-pair Jaccard similarity	11	55	0.932018452458431	0.9312142801940516	0.0008041722643793436	0.08635738105431177	-0.8415821128788178	0.8307996589371306	10000	-0.9642218796347372	0.9479906976607267	9999	0.93574670481199	0.9343750421020436	0.0013716627099463752	0.146800015854509	53.223140495867774
H06_gbeta_contact_within_galpha	Direct receptor-G-beta contact within G-alpha structures	endpoint_mean_contacts_rewired_total	Mean rewired-contact count	11	55	74.17853231106243	74.85038335158818	-0.6718510405257518	-0.8975919834236847	-10.807757005391915	11.941163451577953	10000	-11.958006992233422	13.269909403246327	10000	69.55421686746988	71.6144578313253	-2.0602409638554207	-2.876850605652758	46.942148760330575
H06_gbeta_contact_within_galpha	Direct receptor-G-beta contact within G-alpha structures	endpoint_mean_shared_contact_distance_rms_delta_A	Mean shared-contact distance RMS delta (A)	11	55	0.31793149531419235	0.32078685040732563	-0.0028553550931332827	-0.890109768996964	-7.7002434301238925	7.969644334098805	10000	-8.66409372117737	9.052585454750155	10000	0.3066035198661327	0.3117357052020502	-0.005132185335917472	-1.6463257978713306	45.78512396694215
H07_orthosteric_modality	Orthosteric peptide versus small molecule	exact_bw_contact_pair_count	Exact-BW contact-pair count	19	57	1067.9473684210527	1051.3508771929824	16.596491228070363	1.578587281192135	0.5070342551525087	2.695095625329985	10000	0.3825117358154661	2.8278073380667035	10000	1062.0	1055.0	7.0	0.6635071090047393	69.067405355494
H07_orthosteric_modality	Orthosteric peptide versus small molecule	endpoint_mean_contact_pair_jaccard	Mean contact-pair Jaccard similarity	19	57	0.9329036813969908	0.922788565768269	0.010115115628721805	1.0961466151566854	0.3234639557615296	1.8498042068925362	10000	0.23273729362297263	1.9551092861557062	10000	0.938723384475236	0.9280597917331568	0.010663592742079175	1.1490200132649704	70.17543859649122
H07_orthosteric_modality	Orthosteric peptide versus small molecule	endpoint_mean_contacts_rewired_total	Mean rewired-contact count	19	57	73.50412175015853	84.35468188543646	-10.85056013527793	-12.863020632351223	-21.190843052378145	-3.091444786474451	10000	-22.64279673629224	-2.1477318445558167	10000	66.855421686747	77.46987951807229	-10.614457831325296	-13.701399688958004	30.424746075715603
H07_orthosteric_modality	Orthosteric peptide versus small molecule	endpoint_mean_shared_contact_distance_rms_delta_A	Mean shared-contact distance RMS delta (A)	19	57	0.30426940849566814	0.3369369766862653	-0.032667568190597185	-9.695453586566483	-13.984213689280539	-4.9665190859326245	10000	-14.920020189387238	-3.9004544492841347	10000	0.2992380572165489	0.3289190759780312	-0.029681018761482325	-9.023805832248156	23.63804247460757
H08_binding_mode	Orthosteric-plus-allosteric versus orthosteric-only	exact_bw_contact_pair_count	Exact-BW contact-pair count	9	72	1056.3333333333333	1055.1805555555557	1.152777777777601	0.10924933858079483	-0.9265797312317519	1.1172265259106056	10000	-1.3401867879990423	1.3480491976867337	9841	1059.0	1058.0	1.0	0.0945179584120983	53.086419753086425
H08_binding_mode	Orthosteric-plus-allosteric versus orthosteric-only	endpoint_mean_contact_pair_jaccard	Mean contact-pair Jaccard similarity	9	72	0.9386154771141597	0.9242360615885262	0.014379415525633488	1.555816324773017	1.089152274128965	2.047026556353854	10000	1.017184816714799	2.1468860520791098	9857	0.9389249626316448	0.9294881602833385	0.00943680234830635	1.0152686985738155	78.70370370370371
H08_binding_mode	Orthosteric-plus-allosteric versus orthosteric-only	endpoint_mean_contacts_rewired_total	Mean rewired-contact count	9	72	66.79785809906292	82.84153279785811	-16.043674698795186	-19.366704305126042	-24.322704430751763	-14.098896177194575	10000	-24.862092475935526	-13.749667328900887	9861	66.40963855421687	75.5843373493976	-9.174698795180731	-12.138359767275055	20.910493827160494
H08_binding_mode	Orthosteric-plus-allosteric versus orthosteric-only	endpoint_mean_shared_contact_distance_rms_delta_A	Mean shared-contact distance RMS delta (A)	9	72	0.3010774480227568	0.331371388411835	-0.030293940389078178	-9.141990361409315	-13.73474070508442	-3.9524921410726734	10000	-15.748567550874498	-1.7214974965145549	9849	0.3003118809758908	0.32367088035117764	-0.02335899937528685	-7.216898644061744	25.771604938271604
X01_pip2_like_lipid	PIP2-like lipid	exact_bw_contact_pair_count	Exact-BW contact-pair count	1	83	965.0	1055.3493975903614	-90.34939759036138	-8.561088659040566			0	-9.20215107103441	-7.9868381478410155	6367	965.0	1058.0	-93.0	-8.790170132325143	0.0
X01_pip2_like_lipid	PIP2-like lipid	endpoint_mean_contact_pair_jaccard	Mean contact-pair Jaccard similarity	1	83	0.9119094740051924	0.9261138122931644	-0.014204338287971963	-1.5337573092447878			0	-1.9820082050561656	-1.023442170476582	6395	0.9119094740051924	0.9327185660705944	-0.020809092065402046	-2.2310151017007924	22.89156626506024
X01_pip2_like_lipid	PIP2-like lipid	endpoint_mean_contacts_rewired_total	Mean rewired-contact count	1	83	90.98795180722892	80.76411670779504	10.223835099433884	12.65888307356071			0	5.446524517844019	20.154595093881845	6401	90.98795180722892	73.98795180722891	17.000000000000014	22.976713890245907	72.28915662650603
X01_pip2_like_lipid	PIP2-like lipid	endpoint_mean_shared_contact_distance_rms_delta_A	Mean shared-contact distance RMS delta (A)	1	83	0.3696554662438667	0.3279579697819192	0.04169749646194748	12.71428057981786			0	8.809125964802893	16.659088319750406	6369	0.3696554662438667	0.3196204310701748	0.0500350351736919	15.65451714277501	85.54216867469879
X02_beta_arrestin	Beta-arrestin	exact_bw_contact_pair_count	Exact-BW contact-pair count	1	83	965.0	1055.3493975903614	-90.34939759036138	-8.561088659040566			0	-9.166018108673667	-7.982229127263038	6413	965.0	1058.0	-93.0	-8.790170132325143	0.0
X02_beta_arrestin	Beta-arrestin	endpoint_mean_contact_pair_jaccard	Mean contact-pair Jaccard similarity	1	83	0.9119094740051924	0.9261138122931644	-0.014204338287971963	-1.5337573092447878			0	-2.0047936752820386	-0.9897271432958958	6390	0.9119094740051924	0.9327185660705944	-0.020809092065402046	-2.2310151017007924	22.89156626506024
X02_beta_arrestin	Beta-arrestin	endpoint_mean_contacts_rewired_total	Mean rewired-contact count	1	83	90.98795180722892	80.76411670779504	10.223835099433884	12.65888307356071			0	5.550111818744266	20.098982490148522	6386	90.98795180722892	73.98795180722891	17.000000000000014	22.976713890245907	72.28915662650603
X02_beta_arrestin	Beta-arrestin	endpoint_mean_shared_contact_distance_rms_delta_A	Mean shared-contact distance RMS delta (A)	1	83	0.3696554662438667	0.3279579697819192	0.04169749646194748	12.71428057981786			0	8.902358989510772	16.710255273110274	6352	0.3696554662438667	0.3196204310701748	0.0500350351736919	15.65451714277501	85.54216867469879
X03_sodium	Receptor-contacting sodium	exact_bw_contact_pair_count	Exact-BW contact-pair count	3	81	1086.6666666666667	1053.0740740740741	33.59259259259261	3.189955333591251	-1.7980453614315302	6.987100262024574	10000	-2.0785710591313316	7.342415991689421	9532	1099.0	1057.0	42.0	3.9735099337748343	71.81069958847736
X03_sodium	Receptor-contacting sodium	endpoint_mean_contact_pair_jaccard	Mean contact-pair Jaccard similarity	3	81	0.9014212501196459	0.9268529894318384	-0.025431739312192447	-2.7438805940284148	-3.455470444862327	-2.0279357796427813	10000	-3.6259499938058903	-1.8304599260774503	9539	0.9015499419832296	0.9327331049305816	-0.031183162947352017	-3.3432031931227333	9.465020576131687
X03_sodium	Receptor-contacting sodium	endpoint_mean_contacts_rewired_total	Mean rewired-contact count	3	81	109.86746987951808	79.81243492488473	30.055034954633356	37.657083113576945	26.878875786248145	49.89863103030286	10000	24.46606338325558	52.76363100574117	9548	107.79518072289156	73.72289156626506	34.072289156626496	46.21670207550252	90.53497942386831
X03_sodium	Receptor-contacting sodium	endpoint_mean_shared_contact_distance_rms_delta_A	Mean shared-contact distance RMS delta (A)	3	81	0.35563094539957324	0.3274478286659807	0.028183116733592528	8.606902922035022	3.7703027450583777	14.434494270828177	10000	2.595779423772308	15.848481467888885	9554	0.346086854362367	0.3168302679328992	0.029256586429467824	9.23415133924768	74.07407407407408
X04_ligand_water_bridge	Selected-ligand-water-receptor bridge	exact_bw_contact_pair_count	Exact-BW contact-pair count	4	80	1096.25	1052.175	44.075000000000045	4.188941953572367	1.4937647943847936	6.4618128291374095	10000	0.6898017622972051	7.0741934722335635	9860	1100.5	1056.5	44.0	4.16469474680549	86.09375
X04_ligand_water_bridge	Selected-ligand-water-receptor bridge	endpoint_mean_contact_pair_jaccard	Mean contact-pair Jaccard similarity	4	80	0.8966247836732375	0.9274107094955613	-0.030785925822323756	-3.319556859448915	-4.414335979950916	-2.3256188694849813	10000	-4.776596481329974	-2.1644350811706943	9851	0.898308522003482	0.932811741056045	-0.03450321905256304	-3.698840562780826	6.5625
X04_ligand_water_bridge	Selected-ligand-water-receptor bridge	endpoint_mean_contacts_rewired_total	Mean rewired-contact count	4	80	115.86144578313252	79.13704819277109	36.724397590361434	46.40607456182082	32.40912764896902	61.5835326483368	10000	29.573418086776442	66.0102029122631	9848	114.78313253012048	73.35542168674698	41.427710843373504	56.47532232898089	94.6875
X04_ligand_water_bridge	Selected-ligand-water-receptor bridge	endpoint_mean_shared_contact_distance_rms_delta_A	Mean shared-contact distance RMS delta (A)	4	80	0.36246920395512183	0.32675362677903336	0.035715577176088475	10.930430222964619	5.055942286765545	17.82718256865173	10000	4.115042931936364	19.733348510499535	9836	0.3556304733986231	0.31624240281071425	0.03938807058790883	12.455025081340663	78.75
X05_allosteric_contact_4p5	Receptor-contacting allosteric modulator	exact_bw_contact_pair_count	Exact-BW contact-pair count	10	74	1055.0	1054.1756756756756	0.8243243243243796	0.07819610557756682	-0.8873765856591742	1.0398945183772674	10000	-1.278620247531561	1.4317264885954515	9867	1058.5	1056.5	2.0	0.18930430667297682	51.689189189189186
X05_allosteric_contact_4p5	Receptor-contacting allosteric modulator	endpoint_mean_contact_pair_jaccard	Mean contact-pair Jaccard similarity	10	74	0.9389363252543875	0.9241890897539725	0.014747235500415012	1.5956946109741308	1.1513089555489835	2.0608785545978727	10000	1.0659539839284702	2.160369861946239	9839	0.939466202455747	0.9284542409847578	0.011011961470989151	1.1860532253382137	80.4054054054054
X05_allosteric_contact_4p5	Receptor-contacting allosteric modulator	endpoint_mean_contacts_rewired_total	Mean rewired-contact count	10	74	66.39518072289157	82.8440247476392	-16.44884402474763	-19.8551966479832	-24.4676516083291	-14.794777687221965	10000	-25.198951559334706	-14.442669827272345	9874	65.86144578313252	76.56626506024097	-10.704819277108442	-13.981117230527152	19.256756756756758
X05_allosteric_contact_4p5	Receptor-contacting allosteric modulator	endpoint_mean_shared_contact_distance_rms_delta_A	Mean shared-contact distance RMS delta (A)	10	74	0.30102402267572737	0.33216117204575524	-0.031137149370027872	-9.374108713025231	-13.595524743940368	-4.634386380106228	10000	-15.922044552346309	-3.23890704401233	9845	0.30042753776417697	0.326753838694842	-0.026326300930665014	-8.056921698554659	25.135135135135133
X06_exact_bw_water_bridge	Water bridging at least two exact-BW positions	exact_bw_contact_pair_count	Exact-BW contact-pair count	7	77	1093.142857142857	1050.7402597402597	42.402597402597394	4.035497546565809	2.2561959459842056	5.830558384660682	10000	2.1362124795986066	6.340030569037178	9974	1099.0	1055.0	44.0	4.170616113744076	88.77551020408163
X06_exact_bw_water_bridge	Water bridging at least two exact-BW positions	endpoint_mean_contact_pair_jaccard	Mean contact-pair Jaccard similarity	7	77	0.9024215747059634	0.9280831801480012	-0.02566160544203777	-2.76501136869494	-3.8310707655303027	-1.6589965245954903	10000	-4.1150236610208495	-1.511890357053005	9991	0.9016239278593802	0.9332708536083352	-0.031646925748955	-3.390969044688096	10.204081632653061
X06_exact_bw_water_bridge	Water bridging at least two exact-BW positions	endpoint_mean_contacts_rewired_total	Mean rewired-contact count	7	77	108.9053356282272	78.33860115787827	30.566734470348933	39.01873918931335	23.025892805955444	54.03923031396208	10000	21.618103818689242	59.29361665355863	9981	110.57831325301204	72.4578313253012	38.12048192771084	52.610575324243435	90.53803339517626
X06_exact_bw_water_bridge	Water bridging at least two exact-BW positions	endpoint_mean_shared_contact_distance_rms_delta_A	Mean shared-contact distance RMS delta (A)	7	77	0.3585269530001333	0.32572049723561336	0.03280645576451996	10.071965394547789	3.5246258721670354	16.37597292783627	10000	2.274375963523436	17.870094148787274	9982	0.3642917294379804	0.3156545376885293	0.04863719174945108	15.408361338826566	76.99443413729128
