## Supplementary material for "An Exact-Residue Atlas of Opioid Receptor Wiring and Rewiring across Ligand and Transducer Contexts": SI files: Figure_S6A_coordinate_cluster_sensitivity_source.csv

occupancy_threshold	polar_distance_cutoff_A	water_definition	scope	scope_independent_map_count	water_positive_map_count	coordinate_cluster_radius_A	clustering_algorithm	water_instance_count	coordinate_cluster_count	recurrent_cluster_count_ge2_maps	instances_in_recurrent_clusters	max_independent_maps_in_cluster	claim_boundary
0.7	3.5	exact_bw_bridge2	all_84_independent_maps	84	7	0.8	complete_linkage	38	30	6	14	3	Aligned deposited-coordinate recurrence only; not solution hydration, residence time, or causality.
0.7	3.5	exact_bw_bridge2	all_84_independent_maps	84	7	1.0	complete_linkage	38	30	6	14	3	Aligned deposited-coordinate recurrence only; not solution hydration, residence time, or causality.
0.7	3.5	exact_bw_bridge2	all_84_independent_maps	84	7	1.2	complete_linkage	38	29	7	16	3	Aligned deposited-coordinate recurrence only; not solution hydration, residence time, or causality.
0.7	3.5	exact_bw_bridge2	all_84_independent_maps	84	7	1.5	complete_linkage	38	25	8	21	3	Aligned deposited-coordinate recurrence only; not solution hydration, residence time, or causality.
0.7	3.5	exact_bw_bridge2	all_84_independent_maps	84	7	2.0	complete_linkage	38	25	8	21	3	Aligned deposited-coordinate recurrence only; not solution hydration, residence time, or causality.
0.7	3.5	exact_bw_bridge2	leave_dominant_dor_4n6h_out	83	6	0.8	complete_linkage	17	14	3	6	2	Aligned deposited-coordinate recurrence only; not solution hydration, residence time, or causality.
0.7	3.5	exact_bw_bridge2	leave_dominant_dor_4n6h_out	83	6	1.0	complete_linkage	17	14	3	6	2	Aligned deposited-coordinate recurrence only; not solution hydration, residence time, or causality.
0.7	3.5	exact_bw_bridge2	leave_dominant_dor_4n6h_out	83	6	1.2	complete_linkage	17	14	3	6	2	Aligned deposited-coordinate recurrence only; not solution hydration, residence time, or causality.
0.7	3.5	exact_bw_bridge2	leave_dominant_dor_4n6h_out	83	6	1.5	complete_linkage	17	11	6	12	2	Aligned deposited-coordinate recurrence only; not solution hydration, residence time, or causality.
0.7	3.5	exact_bw_bridge2	leave_dominant_dor_4n6h_out	83	6	2.0	complete_linkage	17	11	6	12	2	Aligned deposited-coordinate recurrence only; not solution hydration, residence time, or causality.
0.7	3.5	exact_bw_bridge2	all_84_independent_maps	84	7	0.8	single_linkage_graph	38	30	6	14	3	Aligned deposited-coordinate recurrence only; not solution hydration, residence time, or causality.
0.7	3.5	exact_bw_bridge2	all_84_independent_maps	84	7	1.0	single_linkage_graph	38	28	6	16	3	Aligned deposited-coordinate recurrence only; not solution hydration, residence time, or causality.
0.7	3.5	exact_bw_bridge2	all_84_independent_maps	84	7	1.2	single_linkage_graph	38	27	7	18	3	Aligned deposited-coordinate recurrence only; not solution hydration, residence time, or causality.
0.7	3.5	exact_bw_bridge2	all_84_independent_maps	84	7	1.5	single_linkage_graph	38	25	8	21	3	Aligned deposited-coordinate recurrence only; not solution hydration, residence time, or causality.
0.7	3.5	exact_bw_bridge2	all_84_independent_maps	84	7	2.0	single_linkage_graph	38	24	8	22	3	Aligned deposited-coordinate recurrence only; not solution hydration, residence time, or causality.
0.7	3.5	exact_bw_bridge2	leave_dominant_dor_4n6h_out	83	6	0.8	single_linkage_graph	17	14	3	6	2	Aligned deposited-coordinate recurrence only; not solution hydration, residence time, or causality.
0.7	3.5	exact_bw_bridge2	leave_dominant_dor_4n6h_out	83	6	1.0	single_linkage_graph	17	14	3	6	2	Aligned deposited-coordinate recurrence only; not solution hydration, residence time, or causality.
0.7	3.5	exact_bw_bridge2	leave_dominant_dor_4n6h_out	83	6	1.2	single_linkage_graph	17	14	3	6	2	Aligned deposited-coordinate recurrence only; not solution hydration, residence time, or causality.
0.7	3.5	exact_bw_bridge2	leave_dominant_dor_4n6h_out	83	6	1.5	single_linkage_graph	17	11	6	12	2	Aligned deposited-coordinate recurrence only; not solution hydration, residence time, or causality.
0.7	3.5	exact_bw_bridge2	leave_dominant_dor_4n6h_out	83	6	2.0	single_linkage_graph	17	11	6	12	2	Aligned deposited-coordinate recurrence only; not solution hydration, residence time, or causality.
