## Supplementary material for "An Exact-Residue Atlas of Opioid Receptor Wiring and Rewiring across Ligand and Transducer Contexts": SI files: Figure_S6B_pairwise_coordinate_matching_source.csv

occupancy_threshold	polar_distance_cutoff_A	water_definition	scope	scope_independent_map_count	water_positive_map_count	coordinate_match_radius_A	positive_map_pair_count	positive_map_pairs_with_match	fraction_positive_map_pairs_with_match	maximum_bipartite_matched_water_count_total	claim_boundary
0.7	3.5	exact_bw_bridge2	all_84_independent_maps	84	7	0.8	21	6	0.2857142857142857	10	Pairwise coordinate matching avoids cluster-order and single-linkage chaining dependence.
0.7	3.5	exact_bw_bridge2	all_84_independent_maps	84	7	1.0	21	6	0.2857142857142857	12	Pairwise coordinate matching avoids cluster-order and single-linkage chaining dependence.
0.7	3.5	exact_bw_bridge2	all_84_independent_maps	84	7	1.2	21	6	0.2857142857142857	13	Pairwise coordinate matching avoids cluster-order and single-linkage chaining dependence.
0.7	3.5	exact_bw_bridge2	all_84_independent_maps	84	7	1.5	21	9	0.4285714285714285	18	Pairwise coordinate matching avoids cluster-order and single-linkage chaining dependence.
0.7	3.5	exact_bw_bridge2	all_84_independent_maps	84	7	2.0	21	9	0.4285714285714285	19	Pairwise coordinate matching avoids cluster-order and single-linkage chaining dependence.
0.7	3.5	exact_bw_bridge2	leave_dominant_dor_4n6h_out	83	6	0.8	15	2	0.1333333333333333	3	Pairwise coordinate matching avoids cluster-order and single-linkage chaining dependence.
0.7	3.5	exact_bw_bridge2	leave_dominant_dor_4n6h_out	83	6	1.0	15	2	0.1333333333333333	3	Pairwise coordinate matching avoids cluster-order and single-linkage chaining dependence.
0.7	3.5	exact_bw_bridge2	leave_dominant_dor_4n6h_out	83	6	1.2	15	2	0.1333333333333333	3	Pairwise coordinate matching avoids cluster-order and single-linkage chaining dependence.
0.7	3.5	exact_bw_bridge2	leave_dominant_dor_4n6h_out	83	6	1.5	15	5	0.3333333333333333	6	Pairwise coordinate matching avoids cluster-order and single-linkage chaining dependence.
0.7	3.5	exact_bw_bridge2	leave_dominant_dor_4n6h_out	83	6	2.0	15	5	0.3333333333333333	6	Pairwise coordinate matching avoids cluster-order and single-linkage chaining dependence.
