## Supplementary material for "An Exact-Residue Atlas of Opioid Receptor Wiring and Rewiring across Ligand and Transducer Contexts": SI files: Figure_S6C_exact_BW_topological_recurrence_source.csv

canonical_bw	water_instance_count	independent_map_count	independent_map_count_leave_dor_4n6h_out	recurrent_ge2_maps	recurrent_ge2_maps_leave_dor_4n6h_out	subtype_count	method_count	structure_ids
3x35	7	4	3	1	1	3	1	dor_4n6h|dor_4rwd|kor_4djh|nop_4ea3
2x39	3	3	2	1	1	2	1	dor_4n6h|dor_4rwd|nop_4ea3
3x32	3	3	2	1	1	3	1	dor_4n6h|kor_4djh|nop_4ea3
3x36	3	3	2	1	1	2	1	dor_4n6h|dor_4rwd|kor_4djh
3x46	3	3	2	1	1	2	1	dor_4n6h|dor_4rwd|nop_4ea3
3x49	3	3	2	1	1	2	1	dor_4n6h|dor_4rwd|nop_4ea3
5x461	3	3	2	1	1	2	1	dor_4n6h|dor_4rwd|kor_4djh
6x40	3	3	2	1	1	1	1	dor_4n6h|dor_4rwa|dor_4rwd
6x44	3	3	2	1	1	1	1	dor_4n6h|dor_4rwa|dor_4rwd
6x52	3	3	2	1	1	2	1	dor_4n6h|dor_6pt2|kor_4djh
7x45	6	3	2	1	1	1	1	dor_4n6h|dor_4rwa|dor_4rwd
7x46	3	3	2	1	1	2	1	dor_4n6h|dor_4rwd|nop_4ea3
7x49	5	3	2	1	1	1	1	dor_4n6h|dor_4rwa|dor_4rwd
3x50	2	2	2	1	1	2	1	dor_4rwd|nop_4ea3
5x40	2	2	2	1	1	2	1	dor_6pt2|kor_4djh
2x50	4	2	1	1	0	2	1	dor_4n6h|nop_4ea3
3x39	3	2	1	1	0	2	1	dor_4n6h|nop_4ea3
3x54	2	2	1	1	0	1	2	dor_4n6h|dor_9ydp
5x64	3	2	1	1	0	1	2	dor_4n6h|dor_9ydp
6x47	2	2	1	1	0	1	1	dor_4n6h|dor_4rwd
6x48	2	2	1	1	0	1	1	dor_4n6h|dor_4rwd
6x51	2	2	1	1	0	1	1	dor_4n6h|dor_4rwd
7x37	2	2	1	1	0	1	1	dor_4n6h|dor_4rwd
7x41	2	2	1	1	0	1	1	dor_4n6h|dor_4rwd
2x63	1	1	1	0	0	1	1	dor_4rwd
3x55	1	1	1	0	0	1	1	dor_9ydp
5x44	1	1	1	0	0	1	1	kor_4djh
6x58	1	1	1	0	0	1	1	kor_4djh
6x59	1	1	1	0	0	1	1	kor_4djh
6x61	1	1	1	0	0	1	1	kor_4djh
1x39	2	1	0	0	0	1	1	dor_4n6h
1x50	1	1	0	0	0	1	1	dor_4n6h
2x40	2	1	0	0	0	1	1	dor_4n6h
2x42	1	1	0	0	0	1	1	dor_4n6h
2x45	1	1	0	0	0	1	1	dor_4n6h
2x47	1	1	0	0	0	1	1	dor_4n6h
2x60	1	1	0	0	0	1	1	dor_4n6h
2x64	2	1	0	0	0	1	1	dor_4n6h
2x65	1	1	0	0	0	1	1	dor_4n6h
3x21	1	1	0	0	0	1	1	dor_4n6h
3x22	1	1	0	0	0	1	1	dor_4n6h
3x23	1	1	0	0	0	1	1	dor_4n6h
3x24	1	1	0	0	0	1	1	dor_4n6h
3x38	1	1	0	0	0	1	1	dor_4n6h
3x42	1	1	0	0	0	1	1	dor_4n6h
3x45	1	1	0	0	0	1	1	dor_4n6h
5x65	1	1	0	0	0	1	1	dor_4n6h
5x67	1	1	0	0	0	1	1	dor_4n6h
5x68	1	1	0	0	0	1	1	dor_4n6h
6x32	2	1	0	0	0	1	1	dor_4n6h
6x33	1	1	0	0	0	1	1	dor_4n6h
6x35	1	1	0	0	0	1	1	dor_4n6h
6x60	1	1	0	0	0	1	1	dor_4n6h
7x35	1	1	0	0	0	1	1	dor_4n6h
7x53	1	1	0	0	0	1	1	dor_4n6h
7x56	2	1	0	0	0	1	1	dor_4n6h
