## Supplementary material for "An Exact-Residue Atlas of Opioid Receptor Wiring and Rewiring across Ligand and Transducer Contexts": SI files: Figure_S7B_CPN_diagnostics_source.csv

task_index	structure_id	pdb_id	independent_map_group	map_level_representative_flag	shared_map_representative_structure_id	seed_count	seed_canonical_bw	claim_boundary	disposition	n_residues	n_factors	initial_converged	initial_iterations	final_converged	final_iterations	max_abs_belief_shift	mean_abs_belief_shift	median_abs_belief_shift	p95_abs_belief_shift	top_shift_label	top_shift_value	top_state_changed_count	n_samples	reconstruction_stress	task_validation_status	built_in_validation_status
2	kor_22em	22EM	22EM	1		10	2x60|2x63|2x67|3x28|3x29|3x32|3x33|5x32|6x51|7x38	Outputs are computational contact-topology and belief-space hypotheses. Event counts are not physical time; continuous weights and CPN samples are not molecular dynamics; graph scores are not calibrated free energies. No ligand, component, state, subtype, efficacy, signaling, mechanistic, or causal effect is established.	SEEDED_HYPOTHETICAL_STRAIN_RUN	284.0	1600.0	True	66.0	True	71.0	0.1355751121966726	0.0040112516277705	0.000211228549434	0.021501581676168	F:ASN122	0.1355751121966726	0.0	100.0	0.8061014001490757	PASS	pass
3	kor_22es	22ES	22ES	1		9	2x59|2x60|2x67|3x29|3x32|3x33|6x48|7x38|7x42	Outputs are computational contact-topology and belief-space hypotheses. Event counts are not physical time; continuous weights and CPN samples are not molecular dynamics; graph scores are not calibrated free energies. No ligand, component, state, subtype, efficacy, signaling, mechanistic, or causal effect is established.	SEEDED_HYPOTHETICAL_STRAIN_RUN	286.0	1629.0	True	65.0	True	69.0	0.1231367252114662	0.0029537520289967	0.0001389201677232	0.0162245416031098	R:ASN122	0.1231367252114662	0.0	100.0	0.8046303957602442	PASS	pass
4	nop_23oi	23OI	23OI	1		10	2x56|2x60|3x28|3x32|3x33|5x43|6x48|6x51|6x52|6x55	Outputs are computational contact-topology and belief-space hypotheses. Event counts are not physical time; continuous weights and CPN samples are not molecular dynamics; graph scores are not calibrated free energies. No ligand, component, state, subtype, efficacy, signaling, mechanistic, or causal effect is established.	SEEDED_HYPOTHETICAL_STRAIN_RUN	280.0	1635.0	True	62.0	True	63.0	0.0574933790637058	0.0025285471332045	0.0001900444470521	0.0114008008980923	R:VAL283	0.0574933790637058	0.0	100.0	0.8000667200509827	PASS	pass
5	mor_23so	23SO	23SO	1		6	2x60|2x63|3x28|3x32|6x48|6x51	Outputs are computational contact-topology and belief-space hypotheses. Event counts are not physical time; continuous weights and CPN samples are not molecular dynamics; graph scores are not calibrated free energies. No ligand, component, state, subtype, efficacy, signaling, mechanistic, or causal effect is established.	SEEDED_HYPOTHETICAL_STRAIN_RUN	287.0	1633.0	True	64.0	True	66.0	0.0652943776097303	0.0017834146902746	7.215394518245155e-05	0.0095586641661467	R:GLN126	0.0652943776097303	0.0	100.0	0.802625182697934	PASS	pass
6	kor_4djh	4DJH	4DJH	1		12	3x28|3x29|3x32|3x33|3x35|5x40|5x43|5x44|6x48|6x51|6x55|7x42	Outputs are computational contact-topology and belief-space hypotheses. Event counts are not physical time; continuous weights and CPN samples are not molecular dynamics; graph scores are not calibrated free energies. No ligand, component, state, subtype, efficacy, signaling, mechanistic, or causal effect is established.	SEEDED_HYPOTHETICAL_STRAIN_RUN	287.0	1633.0	True	65.0	True	71.0	0.0785673199045422	0.0035599429011151	0.0001502887796088	0.0199997445308038	A:ILE294	0.0785673199045422	0.0	100.0	0.8102506426711928	PASS	pass
7	nop_4ea3	4EA3	4EA3	1		8	2x60|3x29|3x32|3x33|3x36|3x37|5x43|6x48	Outputs are computational contact-topology and belief-space hypotheses. Event counts are not physical time; continuous weights and CPN samples are not molecular dynamics; graph scores are not calibrated free energies. No ligand, component, state, subtype, efficacy, signaling, mechanistic, or causal effect is established.	SEEDED_HYPOTHETICAL_STRAIN_RUN	278.0	1595.0	True	63.0	True	63.0	0.0583499637908865	0.0021108632173292	0.0001774243507209	0.0078813405999259	A:ILE219	0.0583499637908865	0.0	100.0	0.7991989663275184	PASS	pass
8	dor_4n6h	4N6H	4N6H	1		8	3x32|3x33|5x43|5x44|6x48|6x51|6x55|7x42	Outputs are computational contact-topology and belief-space hypotheses. Event counts are not physical time; continuous weights and CPN samples are not molecular dynamics; graph scores are not calibrated free energies. No ligand, component, state, subtype, efficacy, signaling, mechanistic, or causal effect is established.	SEEDED_HYPOTHETICAL_STRAIN_RUN	303.0	1757.0	True	64.0	True	66.0	0.058892409810987	0.0020752726540985	6.002527690773807e-05	0.0117909120014521	A:VAL281	0.058892409810987	0.0	100.0	0.8102034057195661	PASS	pass
9	dor_4rwa	4RWA	4RWA	1		6	3x29|3x32|3x33|6x51|6x55|6x58	Outputs are computational contact-topology and belief-space hypotheses. Event counts are not physical time; continuous weights and CPN samples are not molecular dynamics; graph scores are not calibrated free energies. No ligand, component, state, subtype, efficacy, signaling, mechanistic, or causal effect is established.	SEEDED_HYPOTHETICAL_STRAIN_RUN	286.0	1625.0	True	65.0	True	71.0	0.1160746696547576	0.002705513240548	3.83539077446482e-05	0.0167878113697311	A:TRP284	0.1160746696547576	0.0	100.0	0.80681590704997	PASS	pass
10	dor_4rwd	4RWD	4RWD	1		6	3x29|3x32|3x33|6x51|6x55|6x58	Outputs are computational contact-topology and belief-space hypotheses. Event counts are not physical time; continuous weights and CPN samples are not molecular dynamics; graph scores are not calibrated free energies. No ligand, component, state, subtype, efficacy, signaling, mechanistic, or causal effect is established.	SEEDED_HYPOTHETICAL_STRAIN_RUN	295.0	1683.0	True	63.0	True	68.0	0.0954284694486462	0.0022073414654145	2.6178235189577848e-05	0.0126618940541813	A:TRP284	0.0954284694486462	1.0	100.0	0.8088891133778104	PASS	pass
11	nop_5dhg	5DHG	5DHG	1		7	2x60|3x29|3x32|3x33|3x36|5x43|6x51	Outputs are computational contact-topology and belief-space hypotheses. Event counts are not physical time; continuous weights and CPN samples are not molecular dynamics; graph scores are not calibrated free energies. No ligand, component, state, subtype, efficacy, signaling, mechanistic, or causal effect is established.	SEEDED_HYPOTHETICAL_STRAIN_RUN	281.0	1603.0	True	63.0	True	63.0	0.0564943423199525	0.0018380602800531	0.0001332629140309	0.0068231718388203	A:ILE219	0.0564943423199525	0.0	100.0	0.8000215936465829	PASS	pass
12	nop_5dhh	5DHH	5DHH	1		6	2x60|2x64|3x32|3x33|5x43|6x51	Outputs are computational contact-topology and belief-space hypotheses. Event counts are not physical time; continuous weights and CPN samples are not molecular dynamics; graph scores are not calibrated free energies. No ligand, component, state, subtype, efficacy, signaling, mechanistic, or causal effect is established.	SEEDED_HYPOTHETICAL_STRAIN_RUN	282.0	1623.0	True	63.0	True	63.0	0.0595175945981061	0.0018042725871259	0.0001406261206357	0.006537615382305	A:GLN107	0.0595175945981061	0.0	100.0	0.8008267245309497	PASS	pass
13	kor_6b73	6B73	6B73	1		9	2x56|3x29|3x32|5x43|6x48|6x55|7x34|7x38|7x42	Outputs are computational contact-topology and belief-space hypotheses. Event counts are not physical time; continuous weights and CPN samples are not molecular dynamics; graph scores are not calibrated free energies. No ligand, component, state, subtype, efficacy, signaling, mechanistic, or causal effect is established.	SEEDED_HYPOTHETICAL_STRAIN_RUN	278.0	1610.0	True	65.0	True	66.0	0.0602964215563284	0.0025519697986175	0.0002134177486444	0.0100328315990877	A:ILE294	0.0602964215563284	0.0	100.0	0.7978638127630098	PASS	pass
14	dor_6pt2	6PT2	6PT2	1		13	2x60|2x63|3x29|3x32|3x33|5x40|5x43|5x44|6x48|6x51|6x55|6x58|7x34	Outputs are computational contact-topology and belief-space hypotheses. Event counts are not physical time; continuous weights and CPN samples are not molecular dynamics; graph scores are not calibrated free energies. No ligand, component, state, subtype, efficacy, signaling, mechanistic, or causal effect is established.	SEEDED_HYPOTHETICAL_STRAIN_RUN	289.0	1664.0	True	69.0	True	79.0	0.1285643425835647	0.0071853689680988	0.0007064170701777	0.0406274504697943	A:TRP284	0.1285643425835647	1.0	100.0	0.8082815437255254	PASS	pass
15	dor_6pt3	6PT3	6PT3	1		13	2x53|3x32|3x33|3x36|5x43|6x48|6x51|6x54|6x55|6x58|7x34|7x38|7x42	Outputs are computational contact-topology and belief-space hypotheses. Event counts are not physical time; continuous weights and CPN samples are not molecular dynamics; graph scores are not calibrated free energies. No ligand, component, state, subtype, efficacy, signaling, mechanistic, or causal effect is established.	SEEDED_HYPOTHETICAL_STRAIN_RUN	289.0	1670.0	True	67.0	True	77.0	0.1305216959960713	0.0052365608081302	0.0002059878855635	0.0264579467224164	A:TRP284	0.1305216959960713	0.0	100.0	0.8069372724197599	PASS	pass
16	kor_6vi4	6VI4	6VI4	1		6	2x53|2x60|3x28|3x32|6x55|7x42	Outputs are computational contact-topology and belief-space hypotheses. Event counts are not physical time; continuous weights and CPN samples are not molecular dynamics; graph scores are not calibrated free energies. No ligand, component, state, subtype, efficacy, signaling, mechanistic, or causal effect is established.	SEEDED_HYPOTHETICAL_STRAIN_RUN	276.0	1573.0	True	67.0	True	69.0	0.0788473449639564	0.0024653736855138	0.0001296974700091	0.011946372168692	B:ILE294	0.0788473449639564	0.0	100.0	0.8037371949400619	PASS	pass
18	kor_7yit	7YIT	7YIT	1		10	2x53|2x60|3x29|3x32|3x33|5x43|6x48|6x55|7x38|7x42	Outputs are computational contact-topology and belief-space hypotheses. Event counts are not physical time; continuous weights and CPN samples are not molecular dynamics; graph scores are not calibrated free energies. No ligand, component, state, subtype, efficacy, signaling, mechanistic, or causal effect is established.	SEEDED_HYPOTHETICAL_STRAIN_RUN	283.0	1630.0	True	66.0	True	68.0	0.0861070038793814	0.0030267201036469	0.0002937480429634	0.0117301289813407	A:GLN115	0.0861070038793814	2.0	100.0	0.8036011602098944	PASS	pass
19	kor_8dzp	8DZP	8DZP	1		6	2x60|3x29|6x51|6x52|6x55|7x38	Outputs are computational contact-topology and belief-space hypotheses. Event counts are not physical time; continuous weights and CPN samples are not molecular dynamics; graph scores are not calibrated free energies. No ligand, component, state, subtype, efficacy, signaling, mechanistic, or causal effect is established.	SEEDED_HYPOTHETICAL_STRAIN_RUN	280.0	1590.0	True	64.0	True	69.0	0.0716539732693131	0.0024954864914412	8.483433177106092e-05	0.0112035999144979	A:GLN115	0.0716539732693131	0.0	100.0	0.8030266395821342	PASS	pass
20	kor_8dzq	8DZQ	8DZQ	1		5	3x29|6x51|6x52|6x55|7x34	Outputs are computational contact-topology and belief-space hypotheses. Event counts are not physical time; continuous weights and CPN samples are not molecular dynamics; graph scores are not calibrated free energies. No ligand, component, state, subtype, efficacy, signaling, mechanistic, or causal effect is established.	SEEDED_HYPOTHETICAL_STRAIN_RUN	274.0	1545.0	True	63.0	True	69.0	0.0957132467456202	0.0022892319760369	3.3340302883655415e-05	0.0091371926303982	A:ILE294	0.0957132467456202	0.0	100.0	0.7991565606906281	PASS	pass
21	kor_8dzr	8DZR	8DZR	1		3	2x60|3x32|3x33	Outputs are computational contact-topology and belief-space hypotheses. Event counts are not physical time; continuous weights and CPN samples are not molecular dynamics; graph scores are not calibrated free energies. No ligand, component, state, subtype, efficacy, signaling, mechanistic, or causal effect is established.	SEEDED_HYPOTHETICAL_STRAIN_RUN	258.0	1459.0	True	64.0	True	65.0	0.0761367669835014	0.0009478867313736	5.6587549585040975e-06	0.0028080643547124	A:GLN115	0.0761367669835014	0.0	100.0	0.7925788325753528	PASS	pass
22	kor_8dzs	8DZS	8DZS	1		5	2x56|2x59|3x32|3x33|7x42	Outputs are computational contact-topology and belief-space hypotheses. Event counts are not physical time; continuous weights and CPN samples are not molecular dynamics; graph scores are not calibrated free energies. No ligand, component, state, subtype, efficacy, signaling, mechanistic, or causal effect is established.	SEEDED_HYPOTHETICAL_STRAIN_RUN	270.0	1534.0	True	68.0	True	69.0	0.1054415084195328	0.0017381046425845	3.593316150329873e-05	0.0060169549975353	A:PHE114	0.1054415084195328	0.0	100.0	0.8005393454179242	PASS	pass
23	mor_8ef5	8EF5	8EF5	1		7	2x60|3x32|6x48|6x51|6x55|7x38|7x42	Outputs are computational contact-topology and belief-space hypotheses. Event counts are not physical time; continuous weights and CPN samples are not molecular dynamics; graph scores are not calibrated free energies. No ligand, component, state, subtype, efficacy, signaling, mechanistic, or causal effect is established.	SEEDED_HYPOTHETICAL_STRAIN_RUN	287.0	1631.0	True	64.0	True	68.0	0.0635454561615781	0.0024220079730891	0.0001317141224673	0.01290982346477	R:VAL302	0.0635454561615781	0.0	100.0	0.8037525415173464	PASS	pass
24	mor_8ef6	8EF6	8EF6	1		5	3x32|3x33|5x43|6x51|7x34	Outputs are computational contact-topology and belief-space hypotheses. Event counts are not physical time; continuous weights and CPN samples are not molecular dynamics; graph scores are not calibrated free energies. No ligand, component, state, subtype, efficacy, signaling, mechanistic, or causal effect is established.	SEEDED_HYPOTHETICAL_STRAIN_RUN	287.0	1624.0	True	65.0	True	67.0	0.0743611509853835	0.0016927889041038	7.439917698093268e-05	0.0074178250710296	R:VAL238	0.0743611509853835	0.0	100.0	0.8045377075280585	PASS	pass
25	mor_8efb	8EFB	8EFB	1		6	3x32|3x33|5x43|6x48|7x38|7x42	Outputs are computational contact-topology and belief-space hypotheses. Event counts are not physical time; continuous weights and CPN samples are not molecular dynamics; graph scores are not calibrated free energies. No ligand, component, state, subtype, efficacy, signaling, mechanistic, or causal effect is established.	SEEDED_HYPOTHETICAL_STRAIN_RUN	284.0	1621.0	True	65.0	True	67.0	0.0729997924981677	0.0017328607914278	8.817750506145972e-05	0.0085743744328945	R:VAL238	0.0729997924981677	0.0	100.0	0.8019749661957265	PASS	pass
26	mor_8efl	8EFL	8EFL	1		4	2x60|3x32|3x33|6x51	Outputs are computational contact-topology and belief-space hypotheses. Event counts are not physical time; continuous weights and CPN samples are not molecular dynamics; graph scores are not calibrated free energies. No ligand, component, state, subtype, efficacy, signaling, mechanistic, or causal effect is established.	SEEDED_HYPOTHETICAL_STRAIN_RUN	287.0	1622.0	True	65.0	True	66.0	0.0785312357961796	0.0012517355158555	5.3869019661589856e-05	0.0043684389033852	R:GLN126	0.0785312357961796	0.0	100.0	0.805103153829473	PASS	pass
27	mor_8efo	8EFO	8EFO	1		5	3x29|3x32|3x33|6x51|6x55	Outputs are computational contact-topology and belief-space hypotheses. Event counts are not physical time; continuous weights and CPN samples are not molecular dynamics; graph scores are not calibrated free energies. No ligand, component, state, subtype, efficacy, signaling, mechanistic, or causal effect is established.	SEEDED_HYPOTHETICAL_STRAIN_RUN	287.0	1657.0	True	65.0	True	67.0	0.066426100250857	0.0013401580880874	5.275640689428318e-05	0.0048901964042243	R:VAL302	0.066426100250857	0.0	100.0	0.8038326473500402	PASS	pass
28	mor_8efq	8EFQ	8EFQ	1		7	2x60|3x28|3x32|5x43|6x51|6x52|6x55	Outputs are computational contact-topology and belief-space hypotheses. Event counts are not physical time; continuous weights and CPN samples are not molecular dynamics; graph scores are not calibrated free energies. No ligand, component, state, subtype, efficacy, signaling, mechanistic, or causal effect is established.	SEEDED_HYPOTHETICAL_STRAIN_RUN	283.0	1592.0	True	66.0	True	70.0	0.0925989681475247	0.0032520334804078	0.0001555327757568	0.0145339369289506	R:VAL238	0.0925989681475247	0.0	100.0	0.803955186538696	PASS	pass
30	mor_8f7r	8F7R	8F7R	1		10	2x60|2x63|2x64|3x28|3x29|3x32|3x33|5x43|7x34|7x35	Outputs are computational contact-topology and belief-space hypotheses. Event counts are not physical time; continuous weights and CPN samples are not molecular dynamics; graph scores are not calibrated free energies. No ligand, component, state, subtype, efficacy, signaling, mechanistic, or causal effect is established.	SEEDED_HYPOTHETICAL_STRAIN_RUN	287.0	1630.0	True	67.0	True	73.0	0.1093020660021154	0.0045477538700213	0.0003020621359288	0.0278282796924069	R:TYR130	0.1093020660021154	0.0	100.0	0.8046974761246656	PASS	pass
34	kor_8feg	8FEG	8FEG	1		15	2x60|2x63|3x28|3x29|3x32|3x33|5x40|5x43|6x48|6x51|6x54|7x27|7x31|7x34|7x42	Outputs are computational contact-topology and belief-space hypotheses. Event counts are not physical time; continuous weights and CPN samples are not molecular dynamics; graph scores are not calibrated free energies. No ligand, component, state, subtype, efficacy, signaling, mechanistic, or causal effect is established.	SEEDED_HYPOTHETICAL_STRAIN_RUN	278.0	1553.0	True	63.0	True	70.0	0.1537497257151546	0.006759122963197	0.0006286691589755	0.0290080640193927	B:SER305	0.1537497257151546	4.0	100.0	0.8000259906953187	PASS	pass
35	mor_8k9k	8K9K	8K9K	1		8	2x60|3x28|3x29|5x43|6x51|6x55|7x34|7x42	Outputs are computational contact-topology and belief-space hypotheses. Event counts are not physical time; continuous weights and CPN samples are not molecular dynamics; graph scores are not calibrated free energies. No ligand, component, state, subtype, efficacy, signaling, mechanistic, or causal effect is established.	SEEDED_HYPOTHETICAL_STRAIN_RUN	282.0	1613.0	True	62.0	True	64.0	0.0599664191808098	0.0022261485260059	0.0001383179746062	0.010333741042645	R:VAL302	0.0599664191808098	0.0	100.0	0.7973018071521276	PASS	pass
36	mor_8k9l	8K9L	8K9L	1		8	3x28|3x29|3x32|3x48|5x43|6x55|7x34|7x42	Outputs are computational contact-topology and belief-space hypotheses. Event counts are not physical time; continuous weights and CPN samples are not molecular dynamics; graph scores are not calibrated free energies. No ligand, component, state, subtype, efficacy, signaling, mechanistic, or causal effect is established.	SEEDED_HYPOTHETICAL_STRAIN_RUN	282.0	1603.0	True	65.0	True	66.0	0.0748650508394946	0.0021773873289424	0.0002190187593769	0.0098643940452298	R:VAL302	0.0748650508394946	1.0	100.0	0.8003665080837463	PASS	pass
37	kor_8vve	8VVE	8VVE	1		9	2x53|3x32|3x33|6x48|6x51|6x55|7x30|7x34|7x42	Outputs are computational contact-topology and belief-space hypotheses. Event counts are not physical time; continuous weights and CPN samples are not molecular dynamics; graph scores are not calibrated free energies. No ligand, component, state, subtype, efficacy, signaling, mechanistic, or causal effect is established.	SEEDED_HYPOTHETICAL_STRAIN_RUN	286.0	1590.0	True	67.0	True	73.0	0.1423017263201694	0.0047697234562744	0.0001640124479982	0.0266210539825876	A:ALA308	0.1423017263201694	0.0	100.0	0.8068586559333809	PASS	pass
38	kor_8vvf	8VVF	8VVF	1		6	2x60|3x32|3x33|5x40|6x48|7x42	Outputs are computational contact-topology and belief-space hypotheses. Event counts are not physical time; continuous weights and CPN samples are not molecular dynamics; graph scores are not calibrated free energies. No ligand, component, state, subtype, efficacy, signaling, mechanistic, or causal effect is established.	SEEDED_HYPOTHETICAL_STRAIN_RUN	286.0	1575.0	True	64.0	True	66.0	0.0765797858136045	0.0021526735470573	0.0001698774695064	0.0076598749081266	A:GLN115	0.0765797858136045	0.0	100.0	0.8085471534060344	PASS	pass
39	kor_8vvg	8VVG	8VVG	1		9	3x29|3x33|3x36|5x40|6x48|6x51|6x52|6x55|7x38	Outputs are computational contact-topology and belief-space hypotheses. Event counts are not physical time; continuous weights and CPN samples are not molecular dynamics; graph scores are not calibrated free energies. No ligand, component, state, subtype, efficacy, signaling, mechanistic, or causal effect is established.	SEEDED_HYPOTHETICAL_STRAIN_RUN	285.0	1578.0	True	62.0	True	68.0	0.0703959516967552	0.0030397401374639	0.0001483546690124	0.0156636298263512	A:ILE294	0.0703959516967552	0.0	100.0	0.8037662290858387	PASS	pass
40	dor_8y45	8Y45	8Y45	1		5	3x33|6x58|7x34|7x38|7x42	Outputs are computational contact-topology and belief-space hypotheses. Event counts are not physical time; continuous weights and CPN samples are not molecular dynamics; graph scores are not calibrated free energies. No ligand, component, state, subtype, efficacy, signaling, mechanistic, or causal effect is established.	SEEDED_HYPOTHETICAL_STRAIN_RUN	286.0	1587.0	True	67.0	True	67.0	0.1083838889529143	0.0021496505528452	3.994353555725194e-05	0.0123129688672526	A:TRP284	0.1083838889529143	0.0	100.0	0.8060470510581766	PASS	pass
41	dor_8y71	8Y71	8Y71	1		12	3x27|3x31|3x32|3x34|4x50|5x43|6x48|6x51|6x55|6x58|7x34|7x42	Outputs are computational contact-topology and belief-space hypotheses. Event counts are not physical time; continuous weights and CPN samples are not molecular dynamics; graph scores are not calibrated free energies. No ligand, component, state, subtype, efficacy, signaling, mechanistic, or causal effect is established.	SEEDED_HYPOTHETICAL_STRAIN_RUN	289.0	1642.0	True	66.0	True	71.0	0.0937659647122784	0.0040556288472801	0.0002448699264279	0.0187575894268474	R:TRP284	0.0937659647122784	0.0	100.0	0.8042776944095398	PASS	pass
42	mor_8y72	8Y72	8Y72	1		8	2x60|3x28|3x29|3x32|3x41|3x48|5x43|7x42	Outputs are computational contact-topology and belief-space hypotheses. Event counts are not physical time; continuous weights and CPN samples are not molecular dynamics; graph scores are not calibrated free energies. No ligand, component, state, subtype, efficacy, signaling, mechanistic, or causal effect is established.	SEEDED_HYPOTHETICAL_STRAIN_RUN	287.0	1651.0	True	64.0	True	64.0	0.0547353381367562	0.0018480003758119	0.0001694151842432	0.0076295082063545	R:VAL238	0.0547353381367562	0.0	100.0	0.8014799399706813	PASS	pass
43	mor_8y73	8Y73	8Y73	1		11	2x52|2x60|3x28|3x29|3x31|3x32|3x34|3x35|4x58|5x40|5x43	Outputs are computational contact-topology and belief-space hypotheses. Event counts are not physical time; continuous weights and CPN samples are not molecular dynamics; graph scores are not calibrated free energies. No ligand, component, state, subtype, efficacy, signaling, mechanistic, or causal effect is established.	SEEDED_HYPOTHETICAL_STRAIN_RUN	287.0	1627.0	True	62.0	True	67.0	0.0670129057138437	0.0027699106717976	6.324140086311214e-05	0.0151887638207867	R:LYS235	0.0670129057138437	0.0	100.0	0.8023087178128605	PASS	pass
44	dor_9cgj	9CGJ	9CGJ	1		10	2x50|3x32|3x33|3x39|6x48|6x51|6x58|7x38|7x42|7x46	Outputs are computational contact-topology and belief-space hypotheses. Event counts are not physical time; continuous weights and CPN samples are not molecular dynamics; graph scores are not calibrated free energies. No ligand, component, state, subtype, efficacy, signaling, mechanistic, or causal effect is established.	SEEDED_HYPOTHETICAL_STRAIN_RUN	283.0	1589.0	True	65.0	True	68.0	0.0950831069551396	0.0027044506703333	0.0001998568471202	0.0138307751030684	A:TRP284	0.0950831069551396	0.0	100.0	0.8024141879225063	PASS	pass
45	dor_9cgk	9CGK	9CGK	1		10	3x32|3x33|3x39|6x48|6x51|6x52|6x55|6x58|7x38|7x41	Outputs are computational contact-topology and belief-space hypotheses. Event counts are not physical time; continuous weights and CPN samples are not molecular dynamics; graph scores are not calibrated free energies. No ligand, component, state, subtype, efficacy, signaling, mechanistic, or causal effect is established.	SEEDED_HYPOTHETICAL_STRAIN_RUN	285.0	1614.0	True	65.0	True	74.0	0.1023535769510873	0.0036498826886118	0.0001117720092721	0.0235557119062672	A:TRP284	0.1023535769510873	0.0	100.0	0.8023494718462975	PASS	pass
46	kor_9d61	9D61	9D61	1		7	2x60|3x29|3x32|3x33|5x40|6x48|7x42	Outputs are computational contact-topology and belief-space hypotheses. Event counts are not physical time; continuous weights and CPN samples are not molecular dynamics; graph scores are not calibrated free energies. No ligand, component, state, subtype, efficacy, signaling, mechanistic, or causal effect is established.	SEEDED_HYPOTHETICAL_STRAIN_RUN	286.0	1581.0	True	63.0	True	65.0	0.069283459328933	0.0021582924280288	0.0001750518829481	0.0080114556472492	A:GLN115	0.069283459328933	0.0	100.0	0.8073140608761702	PASS	pass
47	kor_9l60	9L60	9L60	1		5	2x52|3x34|3x35|4x50|4x61	Outputs are computational contact-topology and belief-space hypotheses. Event counts are not physical time; continuous weights and CPN samples are not molecular dynamics; graph scores are not calibrated free energies. No ligand, component, state, subtype, efficacy, signaling, mechanistic, or causal effect is established.	SEEDED_HYPOTHETICAL_STRAIN_RUN	286.0	1637.0	True	66.0	True	66.0	0.0386681236177369	0.0007747402409466	9.535471406973972e-06	0.0034847968819554	D:TRP183	0.0386681236177369	0.0	100.0	0.8041026024349816	PASS	pass
49	mor_9mqi	9MQI	9MQI	1		5	3x32|6x51|6x52|6x55|7x38	Outputs are computational contact-topology and belief-space hypotheses. Event counts are not physical time; continuous weights and CPN samples are not molecular dynamics; graph scores are not calibrated free energies. No ligand, component, state, subtype, efficacy, signaling, mechanistic, or causal effect is established.	SEEDED_HYPOTHETICAL_STRAIN_RUN	286.0	1621.0	True	65.0	True	72.0	0.0826421243760679	0.0023954533399003	2.403128084255135e-05	0.0119008666802214	A:VAL302	0.0826421243760679	0.0	100.0	0.8067936641325297	PASS	pass
50	mor_9mqj	9MQJ	9MQJ	1		5	1x39|3x32|6x52|6x55|7x38	Outputs are computational contact-topology and belief-space hypotheses. Event counts are not physical time; continuous weights and CPN samples are not molecular dynamics; graph scores are not calibrated free energies. No ligand, component, state, subtype, efficacy, signaling, mechanistic, or causal effect is established.	SEEDED_HYPOTHETICAL_STRAIN_RUN	286.0	1630.0	True	64.0	True	68.0	0.0659832767745872	0.0018407762193086	7.589693795850838e-05	0.0075320608114176	A:VAL302	0.0659832767745872	0.0	100.0	0.8073253278803767	PASS	pass
51	kor_9pa1	9PA1	9PA1	1		6	3x32|3x36|5x43|6x48|6x55|7x38	Outputs are computational contact-topology and belief-space hypotheses. Event counts are not physical time; continuous weights and CPN samples are not molecular dynamics; graph scores are not calibrated free energies. No ligand, component, state, subtype, efficacy, signaling, mechanistic, or causal effect is established.	SEEDED_HYPOTHETICAL_STRAIN_RUN	280.0	1590.0	True	65.0	True	66.0	0.0642283415576875	0.0021427430407678	9.218220377321672e-05	0.0095488363949116	A:VAL230	0.0642283415576875	0.0	100.0	0.8017195949643128	PASS	pass
52	mor_9pa2	9PA2	9PA2	1		5	3x32|5x43|7x34|7x38|7x42	Outputs are computational contact-topology and belief-space hypotheses. Event counts are not physical time; continuous weights and CPN samples are not molecular dynamics; graph scores are not calibrated free energies. No ligand, component, state, subtype, efficacy, signaling, mechanistic, or causal effect is established.	SEEDED_HYPOTHETICAL_STRAIN_RUN	284.0	1591.0	True	67.0	True	67.0	0.0871213212403368	0.0017164482795115	6.852928568451544e-05	0.01009763429708	R:VAL238	0.0871213212403368	0.0	100.0	0.8031042506645585	PASS	pass
53	mor_9pa3	9PA3	9PA3	1		4	3x33|6x51|6x55|7x34	Outputs are computational contact-topology and belief-space hypotheses. Event counts are not physical time; continuous weights and CPN samples are not molecular dynamics; graph scores are not calibrated free energies. No ligand, component, state, subtype, efficacy, signaling, mechanistic, or causal effect is established.	SEEDED_HYPOTHETICAL_STRAIN_RUN	284.0	1587.0	True	65.0	True	69.0	0.0747544174185579	0.0016297644801962	1.5148087742333782e-05	0.0080512242874428	R:VAL302	0.0747544174185579	0.0	100.0	0.8029480903860075	PASS	pass
54	kor_9pa4	9PA4	9PA4	1		6	3x32|3x33|5x43|6x52|6x55|7x34	Outputs are computational contact-topology and belief-space hypotheses. Event counts are not physical time; continuous weights and CPN samples are not molecular dynamics; graph scores are not calibrated free energies. No ligand, component, state, subtype, efficacy, signaling, mechanistic, or causal effect is established.	SEEDED_HYPOTHETICAL_STRAIN_RUN	280.0	1604.0	True	66.0	True	66.0	0.050270184152575	0.0019719818462417	7.266127946986556e-05	0.0085042315030753	A:ILE294	0.050270184152575	0.0	100.0	0.8006429084054465	PASS	pass
55	mor_9pa5	9PA5	9PA5	1		5	3x32|3x33|6x51|6x52|6x55	Outputs are computational contact-topology and belief-space hypotheses. Event counts are not physical time; continuous weights and CPN samples are not molecular dynamics; graph scores are not calibrated free energies. No ligand, component, state, subtype, efficacy, signaling, mechanistic, or causal effect is established.	SEEDED_HYPOTHETICAL_STRAIN_RUN	284.0	1605.0	True	65.0	True	71.0	0.0823090718102164	0.0019957901099629	4.6153949319893695e-05	0.0069037104265317	R:VAL302	0.0823090718102164	0.0	100.0	0.8019134434482188	PASS	pass
57	mor_9ppq	9PPQ	9PPQ	1		4	2x60|3x28|3x29|6x55	Outputs are computational contact-topology and belief-space hypotheses. Event counts are not physical time; continuous weights and CPN samples are not molecular dynamics; graph scores are not calibrated free energies. No ligand, component, state, subtype, efficacy, signaling, mechanistic, or causal effect is established.	SEEDED_HYPOTHETICAL_STRAIN_RUN	278.0	1581.0	True	63.0	True	63.0	0.0551618078519371	0.0012800754502596	3.215232358394493e-05	0.0068220109483029	R:GLN126	0.0551618078519371	0.0	100.0	0.7981858044507176	PASS	pass
58	dor_9ppw	9PPW	9PPW	1		8	3x32|6x48|6x51|6x55|6x58|7x34|7x38|7x42	Outputs are computational contact-topology and belief-space hypotheses. Event counts are not physical time; continuous weights and CPN samples are not molecular dynamics; graph scores are not calibrated free energies. No ligand, component, state, subtype, efficacy, signaling, mechanistic, or causal effect is established.	SEEDED_HYPOTHETICAL_STRAIN_RUN	279.0	1569.0	True	64.0	True	70.0	0.1061718747140505	0.0031318163031464	6.73536945204889e-05	0.017510233921014	A:TRP284	0.1061718747140505	0.0	100.0	0.7998829976130071	PASS	pass
59	dor_9ppx	9PPX	9PPX	1		7	2x60|3x32|6x48|6x51|6x55|7x38|7x42	Outputs are computational contact-topology and belief-space hypotheses. Event counts are not physical time; continuous weights and CPN samples are not molecular dynamics; graph scores are not calibrated free energies. No ligand, component, state, subtype, efficacy, signaling, mechanistic, or causal effect is established.	SEEDED_HYPOTHETICAL_STRAIN_RUN	277.0	1581.0	True	64.0	True	65.0	0.0696359571797967	0.0018957355492338	9.711017693248004e-05	0.0081600750364346	A:VAL281	0.0696359571797967	0.0	100.0	0.7981637598820117	PASS	pass
60	dor_9ppy	9PPY	9PPY	1		6	2x60|2x63|3x28|3x29|3x32|3x33	Outputs are computational contact-topology and belief-space hypotheses. Event counts are not physical time; continuous weights and CPN samples are not molecular dynamics; graph scores are not calibrated free energies. No ligand, component, state, subtype, efficacy, signaling, mechanistic, or causal effect is established.	SEEDED_HYPOTHETICAL_STRAIN_RUN	277.0	1570.0	True	66.0	True	68.0	0.0742872868310554	0.0019093262334426	7.412785052895998e-06	0.0098993869836285	A:GLN105	0.0742872868310554	0.0	100.0	0.8007493389735233	PASS	pass
61	dor_9ppz	9PPZ	9PPZ	1		9	3x32|3x33|3x36|6x51|6x55|6x58|7x34|7x38|7x42	Outputs are computational contact-topology and belief-space hypotheses. Event counts are not physical time; continuous weights and CPN samples are not molecular dynamics; graph scores are not calibrated free energies. No ligand, component, state, subtype, efficacy, signaling, mechanistic, or causal effect is established.	SEEDED_HYPOTHETICAL_STRAIN_RUN	283.0	1628.0	True	67.0	True	72.0	0.0996417331063077	0.0030077839864788	0.0001065502933461	0.0182589809113836	A:TRP284	0.0996417331063077	0.0	100.0	0.8012569571147585	PASS	pass
62	dor_9pq0	9PQ0	9PQ0	1		4	6x51|6x52|6x58|7x34	Outputs are computational contact-topology and belief-space hypotheses. Event counts are not physical time; continuous weights and CPN samples are not molecular dynamics; graph scores are not calibrated free energies. No ligand, component, state, subtype, efficacy, signaling, mechanistic, or causal effect is established.	SEEDED_HYPOTHETICAL_STRAIN_RUN	275.0	1567.0	True	66.0	True	70.0	0.1136610785986588	0.0021519747376761	2.4100724981268584e-06	0.0124337914366255	A:TRP284	0.1136610785986588	0.0	100.0	0.7980374850888697	PASS	pass
63	mor_9pu5	9PU5	EMD-71869	1	mor_9pu5	10	3x27|3x28|3x29|3x31|3x32|3x34|4x50|5x43|6x51|6x55	Outputs are computational contact-topology and belief-space hypotheses. Event counts are not physical time; continuous weights and CPN samples are not molecular dynamics; graph scores are not calibrated free energies. No ligand, component, state, subtype, efficacy, signaling, mechanistic, or causal effect is established.	SEEDED_HYPOTHETICAL_STRAIN_RUN	282.0	1596.0	True	65.0	True	67.0	0.0675011294170299	0.0029429660236924	0.0001331202913714	0.0129850833676411	F:VAL302	0.0675011294170299	0.0	100.0	0.801274196224002	PASS	pass
64	mor_9pud	9PUD	EMD-71871	1	mor_9pud	8	2x60|3x28|3x29|3x32|5x43|6x51|6x55|7x34	Outputs are computational contact-topology and belief-space hypotheses. Event counts are not physical time; continuous weights and CPN samples are not molecular dynamics; graph scores are not calibrated free energies. No ligand, component, state, subtype, efficacy, signaling, mechanistic, or causal effect is established.	SEEDED_HYPOTHETICAL_STRAIN_RUN	282.0	1634.0	True	65.0	True	66.0	0.0686672612156114	0.0028317625556102	0.0001757571218613	0.0117190931919351	F:VAL302	0.0686672612156114	0.0	100.0	0.8003339931231431	PASS	pass
65	mor_9pxu	9PXU	9PXU	1		7	3x33|5x40|6x48|6x51|6x55|7x34|7x42	Outputs are computational contact-topology and belief-space hypotheses. Event counts are not physical time; continuous weights and CPN samples are not molecular dynamics; graph scores are not calibrated free energies. No ligand, component, state, subtype, efficacy, signaling, mechanistic, or causal effect is established.	SEEDED_HYPOTHETICAL_STRAIN_RUN	287.0	1604.0	True	67.0	True	74.0	0.1061703503098327	0.0041274257792737	8.119982972776274e-05	0.021003956983	R:VAL302	0.1061703503098327	1.0	100.0	0.8080847077019618	PASS	pass
66	mor_9pxv	9PXV	9PXV	1		8	3x32|3x33|6x48|6x51|6x55|7x34|7x38|7x42	Outputs are computational contact-topology and belief-space hypotheses. Event counts are not physical time; continuous weights and CPN samples are not molecular dynamics; graph scores are not calibrated free energies. No ligand, component, state, subtype, efficacy, signaling, mechanistic, or causal effect is established.	SEEDED_HYPOTHETICAL_STRAIN_RUN	286.0	1629.0	True	65.0	True	68.0	0.079009713526726	0.0023816584106866	7.825008347711604e-05	0.0133267367943324	R:VAL302	0.079009713526726	1.0	100.0	0.8039902330567454	PASS	pass
67	mor_9pxw	9PXW	9PXW	1		8	3x32|3x33|5x43|6x48|6x55|7x34|7x38|7x42	Outputs are computational contact-topology and belief-space hypotheses. Event counts are not physical time; continuous weights and CPN samples are not molecular dynamics; graph scores are not calibrated free energies. No ligand, component, state, subtype, efficacy, signaling, mechanistic, or causal effect is established.	SEEDED_HYPOTHETICAL_STRAIN_RUN	287.0	1549.0	True	64.0	True	69.0	0.0697459355058678	0.0037543679248745	0.0001339539538458	0.0165234245193941	R:VAL302	0.0697459355058678	0.0	100.0	0.8085993971715618	PASS	pass
68	mor_9pxx	9PXX	9PXX	1		6	3x32|3x33|5x40|6x51|7x34|7x42	Outputs are computational contact-topology and belief-space hypotheses. Event counts are not physical time; continuous weights and CPN samples are not molecular dynamics; graph scores are not calibrated free energies. No ligand, component, state, subtype, efficacy, signaling, mechanistic, or causal effect is established.	SEEDED_HYPOTHETICAL_STRAIN_RUN	286.0	1617.0	True	70.0	True	70.0	0.0610379906975752	0.0019142787998667	9.212639181743754e-05	0.0086599427927581	R:LYS235	0.0610379906975752	0.0	100.0	0.804230949398496	PASS	pass
69	mor_9pxy	9PXY	9PXY	1		7	3x32|3x33|6x48|6x51|7x34|7x38|7x42	Outputs are computational contact-topology and belief-space hypotheses. Event counts are not physical time; continuous weights and CPN samples are not molecular dynamics; graph scores are not calibrated free energies. No ligand, component, state, subtype, efficacy, signaling, mechanistic, or causal effect is established.	SEEDED_HYPOTHETICAL_STRAIN_RUN	286.0	1617.0	True	69.0	True	69.0	0.050611099733964	0.002182344893382	9.718130334818163e-05	0.0119520427746505	R:TYR150	0.050611099733964	0.0	100.0	0.802977274199758	PASS	pass
70	mor_9py2	9PY2	9PY2	1		11	2x60|3x28|3x29|3x32|3x33|3x36|3x37|5x43|6x48|7x38|7x42	Outputs are computational contact-topology and belief-space hypotheses. Event counts are not physical time; continuous weights and CPN samples are not molecular dynamics; graph scores are not calibrated free energies. No ligand, component, state, subtype, efficacy, signaling, mechanistic, or causal effect is established.	SEEDED_HYPOTHETICAL_STRAIN_RUN	286.0	1626.0	True	67.0	True	69.0	0.0763960713815322	0.0032778078503845	0.0003679397262525	0.0112335913041654	R:VAL238	0.0763960713815322	0.0	100.0	0.8041899439609949	PASS	pass
71	mor_9py3	9PY3	9PY3	1		11	2x60|3x28|3x29|3x32|3x33|3x36|3x37|5x43|6x48|6x51|7x42	Outputs are computational contact-topology and belief-space hypotheses. Event counts are not physical time; continuous weights and CPN samples are not molecular dynamics; graph scores are not calibrated free energies. No ligand, component, state, subtype, efficacy, signaling, mechanistic, or causal effect is established.	SEEDED_HYPOTHETICAL_STRAIN_RUN	286.0	1625.0	True	66.0	True	68.0	0.071251558527605	0.002859429461827	0.0003845415247825	0.0113217033068077	R:VAL238	0.071251558527605	0.0	100.0	0.8040615965041641	PASS	pass
72	mor_9py4	9PY4	9PY4	1		10	3x28|3x29|3x32|3x33|3x36|3x37|3x40|6x48|6x51|7x42	Outputs are computational contact-topology and belief-space hypotheses. Event counts are not physical time; continuous weights and CPN samples are not molecular dynamics; graph scores are not calibrated free energies. No ligand, component, state, subtype, efficacy, signaling, mechanistic, or causal effect is established.	SEEDED_HYPOTHETICAL_STRAIN_RUN	286.0	1632.0	True	65.0	True	66.0	0.0273947968313938	0.0016400424588508	0.0001432055619972	0.0066514084028314	R:VAL145	0.0273947968313938	0.0	100.0	0.8040294749734959	PASS	pass
73	kor_9uwv	9UWV	9UWV	1		11	2x60|3x28|3x29|3x32|3x33|6x48|6x51|6x52|6x55|7x38|7x42	Outputs are computational contact-topology and belief-space hypotheses. Event counts are not physical time; continuous weights and CPN samples are not molecular dynamics; graph scores are not calibrated free energies. No ligand, component, state, subtype, efficacy, signaling, mechanistic, or causal effect is established.	SEEDED_HYPOTHETICAL_STRAIN_RUN	286.0	1661.0	True	65.0	True	67.0	0.0631292120389481	0.002639308186124	0.0001827533295405	0.0117161196850187	R:GLN115	0.0631292120389481	0.0	100.0	0.8006497663117037	PASS	pass
74	kor_9uxu	9UXU	9UXU	1		7	3x32|3x33|6x48|6x51|6x52|7x38|7x42	Outputs are computational contact-topology and belief-space hypotheses. Event counts are not physical time; continuous weights and CPN samples are not molecular dynamics; graph scores are not calibrated free energies. No ligand, component, state, subtype, efficacy, signaling, mechanistic, or causal effect is established.	SEEDED_HYPOTHETICAL_STRAIN_RUN	294.0	1664.0	True	64.0	True	64.0	0.0520321540424262	0.0014077873185042	6.461352860409608e-05	0.0058738137672609	R:HIS291	0.0520321540424262	0.0	100.0	0.807431804219525	PASS	pass
75	kor_9uxx	9UXX	9UXX	1		7	3x32|3x33|6x48|6x51|6x52|7x38|7x42	Outputs are computational contact-topology and belief-space hypotheses. Event counts are not physical time; continuous weights and CPN samples are not molecular dynamics; graph scores are not calibrated free energies. No ligand, component, state, subtype, efficacy, signaling, mechanistic, or causal effect is established.	SEEDED_HYPOTHETICAL_STRAIN_RUN	294.0	1664.0	True	64.0	True	64.0	0.0520321540424262	0.0014077873185042	6.461352860409608e-05	0.0058738137672609	R:HIS291	0.0520321540424262	0.0	100.0	0.807431804219525	PASS	pass
76	kor_9v6o	9V6O	9V6O	1		8	2x53|3x32|3x33|6x48|6x52|6x55|7x38|7x42	Outputs are computational contact-topology and belief-space hypotheses. Event counts are not physical time; continuous weights and CPN samples are not molecular dynamics; graph scores are not calibrated free energies. No ligand, component, state, subtype, efficacy, signaling, mechanistic, or causal effect is established.	SEEDED_HYPOTHETICAL_STRAIN_RUN	264.0	1520.0	True	66.0	True	67.0	0.0513987797737738	0.002009091093885	9.604379071065372e-05	0.0104800388873348	R:ILE294	0.0513987797737738	0.0	100.0	0.7953020300588939	PASS	pass
77	mor_9vjt	9VJT	9VJT	1		10	3x32|3x33|3x36|3x37|3x40|5x43|6x48|6x51|7x38|7x42	Outputs are computational contact-topology and belief-space hypotheses. Event counts are not physical time; continuous weights and CPN samples are not molecular dynamics; graph scores are not calibrated free energies. No ligand, component, state, subtype, efficacy, signaling, mechanistic, or causal effect is established.	SEEDED_HYPOTHETICAL_STRAIN_RUN	281.0	1554.0	True	64.0	True	65.0	0.0704529745374763	0.002195853653659	0.0001329836091568	0.0094515748342003	R:VAL238	0.0704529745374763	0.0	100.0	0.8068626113197145	PASS	pass
78	kor_9w49	9W49	9W49	1		5	2x53|3x32|3x36|7x38|7x42	Outputs are computational contact-topology and belief-space hypotheses. Event counts are not physical time; continuous weights and CPN samples are not molecular dynamics; graph scores are not calibrated free energies. No ligand, component, state, subtype, efficacy, signaling, mechanistic, or causal effect is established.	SEEDED_HYPOTHETICAL_STRAIN_RUN	263.0	1509.0	True	65.0	True	65.0	0.0466354935822893	0.0008396653279039	4.4717887339729145e-05	0.0032534766399276	R:ILE316	0.0466354935822893	0.0	100.0	0.7935840717676211	PASS	pass
79	mor_9wst	9WST	9WST	1		5	2x60|3x28|3x29|5x43|6x55	Outputs are computational contact-topology and belief-space hypotheses. Event counts are not physical time; continuous weights and CPN samples are not molecular dynamics; graph scores are not calibrated free energies. No ligand, component, state, subtype, efficacy, signaling, mechanistic, or causal effect is established.	SEEDED_HYPOTHETICAL_STRAIN_RUN	283.0	1623.0	True	66.0	True	68.0	0.067702053865718	0.0019853630983263	6.385922774099217e-05	0.0090647776478846	R:VAL300	0.067702053865718	0.0	100.0	0.8048858362548519	PASS	pass
80	mor_9xc6	9XC6	9XC6	1		10	3x27|3x32|3x34|3x35|3x36|3x37|6x48|6x51|6x55|7x42	Outputs are computational contact-topology and belief-space hypotheses. Event counts are not physical time; continuous weights and CPN samples are not molecular dynamics; graph scores are not calibrated free energies. No ligand, component, state, subtype, efficacy, signaling, mechanistic, or causal effect is established.	SEEDED_HYPOTHETICAL_STRAIN_RUN	281.0	1575.0	True	66.0	True	67.0	0.0887402953474878	0.0032461951850007	0.0001439057650723	0.0166837977343885	R:ILE144	0.0887402953474878	0.0	100.0	0.8023243971740505	PASS	pass
81	dor_9xdq	9XDQ	9XDQ	1		5	2x52|3x27|3x31|3x34|3x35	Outputs are computational contact-topology and belief-space hypotheses. Event counts are not physical time; continuous weights and CPN samples are not molecular dynamics; graph scores are not calibrated free energies. No ligand, component, state, subtype, efficacy, signaling, mechanistic, or causal effect is established.	SEEDED_HYPOTHETICAL_STRAIN_RUN	286.0	1596.0	True	65.0	True	65.0	0.0488494106193815	0.0012363867374211	1.1744824061354908e-05	0.0060559329561332	A:ALA123	0.0488494106193815	0.0	100.0	0.8047377877355565	PASS	pass
82	kor_9xdr	9XDR	9XDR	1		15	2x52|3x26|3x27|3x28|3x29|3x31|3x32|3x33|3x34|3x35|4x58|4x61|6x48|6x51|7x42	Outputs are computational contact-topology and belief-space hypotheses. Event counts are not physical time; continuous weights and CPN samples are not molecular dynamics; graph scores are not calibrated free energies. No ligand, component, state, subtype, efficacy, signaling, mechanistic, or causal effect is established.	SEEDED_HYPOTHETICAL_STRAIN_RUN	286.0	1593.0	True	64.0	True	65.0	0.0505747216434442	0.0032226062422386	0.0001305143989616	0.0238309657989919	R:ILE133	0.0505747216434442	0.0	100.0	0.8058442834704486	PASS	pass
83	dor_9xf4	9XF4	9XF4	1		9	2x52|2x60|2x63|3x23|3x27|3x29|3x35|4x58|6x51	Outputs are computational contact-topology and belief-space hypotheses. Event counts are not physical time; continuous weights and CPN samples are not molecular dynamics; graph scores are not calibrated free energies. No ligand, component, state, subtype, efficacy, signaling, mechanistic, or causal effect is established.	SEEDED_HYPOTHETICAL_STRAIN_RUN	286.0	1620.0	True	65.0	True	69.0	0.1105502582075726	0.003434596617427	0.0001099021441487	0.0177839142413705	A:LEU119	0.1105502582075726	0.0	100.0	0.8030300000529499	PASS	pass
84	dor_9ydp	9YDP	9YDP	1		11	2x60|2x63|3x28|3x29|3x32|3x33|5x40|5x43|6x51|6x55|6x58	Outputs are computational contact-topology and belief-space hypotheses. Event counts are not physical time; continuous weights and CPN samples are not molecular dynamics; graph scores are not calibrated free energies. No ligand, component, state, subtype, efficacy, signaling, mechanistic, or causal effect is established.	SEEDED_HYPOTHETICAL_STRAIN_RUN	293.0	1705.0	True	66.0	True	69.0	0.0807696840146982	0.0041198471561172	0.0002097889235822	0.0212011402817577	R:TRP284	0.0807696840146982	0.0	100.0	0.805768823364063	PASS	pass
85	kor_9zzo	9ZZO	9ZZO	1		5	3x32|3x33|6x51|6x55|7x42	Outputs are computational contact-topology and belief-space hypotheses. Event counts are not physical time; continuous weights and CPN samples are not molecular dynamics; graph scores are not calibrated free energies. No ligand, component, state, subtype, efficacy, signaling, mechanistic, or causal effect is established.	SEEDED_HYPOTHETICAL_STRAIN_RUN	259.0	1413.0	True	63.0	True	63.0	0.053901751877505	0.0012525666752443	5.750935879744734e-05	0.0057687795720817	A:ILE294	0.053901751877505	0.0	100.0	0.7917010245455972	PASS	pass
