## Supplementary material for "An Exact-Residue Atlas of Opioid Receptor Wiring and Rewiring across Ligand and Transducer Contexts": SI files: Figure_S8_structure_target_evidence_completeness_source.csv

structure_id	pdb_id	subtype	coordinate_union_site_present	coordinate_union_exact_bw_site_count	selected_target_count	resolved_target_count	all_targets_plip_resolved	partial_plip_direct_set	selected_target_defined	all_targets_plip_resolved_among_defined
dor_4n6h	4N6H	DOR	1	14	1	1	1	0	1	1.0
dor_4rwa	4RWA	DOR	1	14	1	1	1	0	1	1.0
dor_4rwd	4RWD	DOR	1	17	1	1	1	0	1	1.0
dor_6pt2	6PT2	DOR	1	19	1	1	1	0	1	1.0
dor_6pt3	6PT3	DOR	1	18	1	1	1	0	1	1.0
dor_8f7s	8F7S	DOR	0	0	0	0	0	0	0
dor_8y45	8Y45	DOR	1	11	1	0	0	0	1	0.0
dor_8y71	8Y71	DOR	1	28	2	0	0	0	1	0.0
dor_9cgj	9CGJ	DOR	1	18	1	0	0	0	1	0.0
dor_9cgk	9CGK	DOR	1	21	1	0	0	0	1	0.0
dor_9ppw	9PPW	DOR	1	12	1	1	1	0	1	1.0
dor_9ppx	9PPX	DOR	1	9	1	0	0	0	1	0.0
dor_9ppy	9PPY	DOR	1	14	1	1	1	0	1	1.0
dor_9ppz	9PPZ	DOR	1	15	1	0	0	0	1	0.0
dor_9pq0	9PQ0	DOR	1	13	1	0	0	0	1	0.0
dor_9xdq	9XDQ	DOR	1	12	1	0	0	0	1	0.0
dor_9xf4	9XF4	DOR	1	25	2	1	0	1	1	0.0
dor_9ydp	9YDP	DOR	1	18	1	1	1	0	1	1.0
kor_22em	22EM	KOR	1	17	1	1	1	0	1	1.0
kor_22es	22ES	KOR	1	17	1	1	1	0	1	1.0
kor_4djh	4DJH	KOR	1	19	1	1	1	0	1	1.0
kor_6b73	6B73	KOR	1	17	1	1	1	0	1	1.0
kor_6vi4	6VI4	KOR	1	18	1	1	1	0	1	1.0
kor_7y1f	7Y1F	KOR	0	0	0	0	0	0	0
kor_7yit	7YIT	KOR	1	17	1	1	1	0	1	1.0
kor_8dzp	8DZP	KOR	1	17	1	1	1	0	1	1.0
kor_8dzq	8DZQ	KOR	1	14	1	1	1	0	1	1.0
kor_8dzr	8DZR	KOR	1	17	1	1	1	0	1	1.0
kor_8dzs	8DZS	KOR	1	15	1	1	1	0	1	1.0
kor_8f7w	8F7W	KOR	0	0	0	0	0	0	0
kor_8feg	8FEG	KOR	1	21	1	1	1	0	1	1.0
kor_8vve	8VVE	KOR	1	13	1	0	0	0	1	0.0
kor_8vvf	8VVF	KOR	1	18	1	1	1	0	1	1.0
kor_8vvg	8VVG	KOR	1	15	1	0	0	0	1	0.0
kor_9d61	9D61	KOR	1	18	1	1	1	0	1	1.0
kor_9l60	9L60	KOR	1	35	2	1	0	1	1	0.0
kor_9pa1	9PA1	KOR	1	11	1	1	1	0	1	1.0
kor_9pa4	9PA4	KOR	1	10	1	1	1	0	1	1.0
kor_9pa6	9PA6	KOR	0	0	0	0	0	0	0
kor_9uwv	9UWV	KOR	1	16	1	0	0	0	1	0.0
kor_9uxu	9UXU	KOR	1	16	1	0	0	0	1	0.0
kor_9uxx	9UXX	KOR	1	16	1	0	0	0	1	0.0
kor_9v6o	9V6O	KOR	1	17	1	1	1	0	1	1.0
kor_9w49	9W49	KOR	1	13	1	0	0	0	1	0.0
kor_9xdr	9XDR	KOR	1	24	2	0	0	0	1	0.0
kor_9zzo	9ZZO	KOR	1	14	1	1	1	0	1	1.0
mor_23so	23SO	MOR	1	14	1	0	0	0	1	0.0
mor_8ef5	8EF5	MOR	1	15	1	1	1	0	1	1.0
mor_8ef6	8EF6	MOR	1	12	1	1	1	0	1	1.0
mor_8efb	8EFB	MOR	1	15	1	1	1	0	1	1.0
mor_8efl	8EFL	MOR	1	14	1	1	1	0	1	1.0
mor_8efo	8EFO	MOR	1	15	1	1	1	0	1	1.0
mor_8efq	8EFQ	MOR	1	14	1	1	1	0	1	1.0
mor_8f7q	8F7Q	MOR	0	0	0	0	0	0	0
mor_8f7r	8F7R	MOR	1	18	1	1	1	0	1	1.0
mor_8k9k	8K9K	MOR	1	13	1	1	1	0	1	1.0
mor_8k9l	8K9L	MOR	1	26	2	2	1	0	1	1.0
mor_8y72	8Y72	MOR	1	30	2	2	1	0	1	1.0
mor_8y73	8Y73	MOR	1	27	2	1	0	1	1	0.0
mor_9mqh	9MQH	MOR	0	0	0	0	0	0	0
mor_9mqi	9MQI	MOR	1	14	1	0	0	0	1	0.0
mor_9mqj	9MQJ	MOR	1	15	1	0	0	0	1	0.0
mor_9pa2	9PA2	MOR	1	10	1	1	1	0	1	1.0
mor_9pa3	9PA3	MOR	1	10	1	0	0	0	1	0.0
mor_9pa5	9PA5	MOR	1	9	1	1	1	0	1	1.0
mor_9ppq	9PPQ	MOR	1	13	1	0	0	0	1	0.0
mor_9pu5	9PU5	MOR	1	26	2	1	0	1	1	0.0
mor_9pud	9PUD	MOR	1	15	1	1	1	0	1	1.0
mor_9pxu	9PXU	MOR	1	12	1	0	0	0	1	0.0
mor_9pxv	9PXV	MOR	1	13	1	0	0	0	1	0.0
mor_9pxw	9PXW	MOR	1	12	1	0	0	0	1	0.0
mor_9pxx	9PXX	MOR	1	12	1	0	0	0	1	0.0
mor_9pxy	9PXY	MOR	1	13	1	0	0	0	1	0.0
mor_9py2	9PY2	MOR	1	16	1	0	0	0	1	0.0
mor_9py3	9PY3	MOR	1	18	1	0	0	0	1	0.0
mor_9py4	9PY4	MOR	1	20	1	0	0	0	1	0.0
mor_9vjt	9VJT	MOR	1	13	1	0	0	0	1	0.0
mor_9wst	9WST	MOR	1	15	1	1	1	0	1	1.0
mor_9xc6	9XC6	MOR	1	25	2	0	0	0	1	0.0
nop_23oi	23OI	NOP	1	15	1	0	0	0	1	0.0
nop_4ea3	4EA3	NOP	1	16	1	1	1	0	1	1.0
nop_5dhg	5DHG	NOP	1	16	1	1	1	0	1	1.0
nop_5dhh	5DHH	NOP	1	16	1	1	1	0	1	1.0
nop_8f7x	8F7X	NOP	0	0	0	0	0	0	0
