## Supplementary material for "An Exact-Residue Atlas of Opioid Receptor Wiring and Rewiring across Ligand and Transducer Contexts": SI files: FIGURE_TO_SOURCE_MAP.csv

mapping_id	document_scope	figure_id	panel	pdf_filename	source_artifact_ids	source_csvs	relationship	claim_boundary
FM001	Article	Figure 1	A	Figure_1_opioid_receptor_and_method_architecture.pdf	FD30;FD31	Figure_1A_receptor_architecture_source.csv;Figure_1A_motif_positions_source.csv	panel source data	Descriptive receptor and motif architecture
FM002	Article	Figure 1	B	Figure_1_opioid_receptor_and_method_architecture.pdf	FD32	Figure_1B_method_architecture_source.csv	panel source data	Methods architecture and Supporting Information navigation
FM003	Article	Figure 3	all panels	Figure_3_cohort_and_analysis_design.pdf	FD01	Figure_3_cohort_and_design_source.csv	figure source data	Cohort inventory and analysis design
FM004	Article	Figure 5	A	Figure_5_exact_BW_graph_landscape.pdf	SD017	Figure_5A_exact_BW_PCA_source.csv	panel source data	Descriptive graph-fingerprint projection
FM005	Article	Figure 5	B	Figure_5_exact_BW_graph_landscape.pdf	FD02	Figure_5B_all_pair_graph_metrics_source.csv	panel source data	Static shared-node pair comparison with full-edge sensitivity separated
FM006	Article	Figure 7	A	Figure_7_established_state_transducer_organization.pdf	FD03	Figure_7A_corrected_state_validation_source.csv	panel source data	Literature-directed within-cohort positive control
FM007	Article	Figure 7	B	Figure_7_established_state_transducer_organization.pdf	FD04	Figure_7B_partner_interface_map_source.csv	panel source data	Assembly and direct-contact context remain distinct
FM008	Article	Figure 7	C	Figure_7_established_state_transducer_organization.pdf	SD018	Figure_7C_galpha_exact_BW_recurrence_source.csv	panel source data	Static recurrent interface mapping
FM009	Article	Figure 9	A	Figure_9_direct_adjacent_distal_rewiring.pdf	SD019	Figure_9A_9L60_role_aware_localization_source.csv	panel source data	Representative role-aware localization
FM010	Article	Figure 9	B	Figure_9_direct_adjacent_distal_rewiring.pdf	FD05	Figure_9B_site_group_wiring_percentages_source.csv	panel source data	Descriptive static wiring composition
FM011	Article	Figure 9	C	Figure_9_direct_adjacent_distal_rewiring.pdf	FD06	Figure_9C_site_group_rewiring_percentages_source.csv	panel source data	Descriptive static rewiring composition
FM012	Article	Figure 9	D	Figure_9_direct_adjacent_distal_rewiring.pdf	SD020	Figure_9D_selected_ligand_union_structure_wiring_source.csv	panel source data	Structure-level selected-ligand spatial composition
FM013	Article	Figure 9	E	Figure_9_direct_adjacent_distal_rewiring.pdf	SD021	Figure_9E_selected_ligand_union_pair_rewiring_source.csv	panel source data	Pair-level selected-ligand spatial composition
FM014	Article	Figure 9	F	Figure_9_direct_adjacent_distal_rewiring.pdf	FD07	Figure_9F_spatial_context_percentage_shifts_source.csv	panel source data	Descriptive percentage magnitude not causation
FM015	Article	Figure 11	A	Figure_11_pharmacology_component_context.pdf	FD08	Figure_11A_corrected_binding_mode_source.csv	panel source data	Curated deposited binding-mode context
FM016	Article	Figure 11	B	Figure_11_pharmacology_component_context.pdf	FD09	Figure_11B_component_partner_coverage_source.csv	panel source data	Deposited-coordinate coverage not population frequency
FM017	Article	Figure 11	C	Figure_11_pharmacology_component_context.pdf	SD022	Figure_11C_key_role_corrections_source.csv	panel source data	Role-curation audit
FM018	Article	Figure 11	D	Figure_11_pharmacology_component_context.pdf	FD10	Figure_11D_efficacy_category_prevalence_source.csv	panel source data	Descriptive category prevalence
FM019	Article	Figure 13	A	Figure_13_static_hydration_coverage.pdf	FD14	Figure_13A_water_estimand_funnel_source.csv	panel source data	Deposited static-water estimands
FM020	Article	Figure 13	B	Figure_13_static_hydration_coverage.pdf	FD15	Figure_13B_role_aware_PLIP_water_crossvalidation_source.csv	panel source data	Secondary role-aware interaction evidence
FM021	Article	Figure 13	C	Figure_13_static_hydration_coverage.pdf	FD16	Figure_13C_exact_BW_water_pair_recurrence_source.csv	panel source data	Reference-free static topology recurrence
FM022	Article	Figure 13	D	Figure_13_static_hydration_coverage.pdf	SD023	Figure_13D_water_funnel_percentages_source.csv	panel source data	Percentage context for deposited static waters
FM023	Supporting Information	Figure S1	A	Figure_S1_mapping_and_curation_QC.pdf	SD024	Figure_S1_exclusions_source.csv	panel source data	Curation exclusions and audit categories
FM024	Supporting Information	Figure S1	B	Figure_S1_mapping_and_curation_QC.pdf	SD025	Figure_S1_mapping_QC_source.csv	panel source data	Exact target-mapping quality control
FM025	Supporting Information	Figure S2	all panels	Figure_S2_graph_size_and_modularity.pdf	SD026	Figure_S2_exact_BW_graph_summary_source.csv	figure source data	Descriptive exact-BW graph summaries
FM026	Supporting Information	Figure S3	all panels	Figure_S3_contact_definition_sensitivity.pdf	SD027	Figure_S3_contact_definition_sensitivity_source.csv	figure source data	Contact-definition sensitivity
FM027	Supporting Information	Figure S4	all panels	Figure_S4_analysis_domain_sensitivity.pdf	SD028	Figure_S4_analysis_domain_sensitivity_source.csv	figure source data	Analysis-domain sensitivity
FM028	Supporting Information	Figure S5	all panels	Figure_S5_all_FDR_associations.pdf	FD11;FD12;FD13;FD22;FD26;FD27;SD029;SD030;SD031	Figure_S5_complete_32_test_global_BH_source.csv;Figure_S5_feature_prevalence_source.csv;Figure_S5_matched_pair_percentage_source.csv;Figure_S5_adjusted_percentage_effects_source.csv;Data_component_percentage_effect_summary.csv;Figure_S5_unadjusted_percentage_source.csv;Figure_S5_estimability_and_conclusions_source.csv;Figure_S5_exposure_alias_deduplication_source.csv;Figure_S5_percentage_effect_s…	figure and sensitivity source data	Conditional descriptive associations subject to the global multiplicity result
FM029	Supporting Information	Figure S6	A	Figure_S6_water_cluster_recurrence.pdf	FD17	Figure_S6A_coordinate_cluster_sensitivity_source.csv	panel source data	Static coordinate-cluster sensitivity
FM030	Supporting Information	Figure S6	B	Figure_S6_water_cluster_recurrence.pdf	FD18	Figure_S6B_pairwise_coordinate_matching_source.csv	panel source data	Static pairwise coordinate matching
FM031	Supporting Information	Figure S6	C	Figure_S6_water_cluster_recurrence.pdf	SD032	Figure_S6C_exact_BW_topological_recurrence_source.csv	panel source data	Reference-free static topology recurrence
FM032	Supporting Information	Figure S7	A	Figure_S7_StrucFlow_CPN_diagnostics.pdf	FD33	Figure_S7A_StrucFlow_diagnostics_source.csv	panel source data	Contact-topology workflow diagnostic not physical dynamics
FM033	Supporting Information	Figure S7	B	Figure_S7_StrucFlow_CPN_diagnostics.pdf	FD34	Figure_S7B_CPN_diagnostics_source.csv	panel source data	Belief-space diagnostic not physical propagation
FM034	Supporting Information	Figure S8	all panels	Figure_S8_evidence_completeness.pdf	SD033	Figure_S8_structure_target_evidence_completeness_source.csv	figure source data	Deposited evidence completeness
FM035	Article	Figure 2	all panels	pdf/Figure_2_conserved_opioid_receptor_architecture_3D.pdf	SD001;SD011;SD034	COMPANION_INDEX.csv;Figure_02_motif_residues.csv;STRUCTURAL_COMPANION_PROVENANCE.csv	3D figure index and coordinate evidence	Architecture and motif context without a component-effect claim
FM036	Article	Figure 4	A-D	pdf/Figure_4_representative_cohort_coordinate_contexts_3D.pdf	SD001;SD034	COMPANION_INDEX.csv;STRUCTURAL_COMPANION_PROVENANCE.csv	3D figure index and coordinate evidence	Resolved examples illustrate cohort breadth without generalization
FM037	Article	Figure 6	A-B	pdf/Figure_6_pairwise_metric_extremes_3D.pdf	SD001;SD012;SD034	COMPANION_INDEX.csv;Figure_06_pairwise_extremes.csv;STRUCTURAL_COMPANION_PROVENANCE.csv	3D figure index and coordinate evidence	Metric exemplars without isolated mechanistic interpretation
FM038	Article	Figure 8	all panels	pdf/Figure_8_state_interface_3D.pdf	SD001;SD013;SD034	COMPANION_INDEX.csv;Figure_08_recurrent_galpha_sites.csv;STRUCTURAL_COMPANION_PROVENANCE.csv	3D figure index and coordinate evidence	Representative mapped contacts and recurrent interface sites
FM039	Article	Figure 10	A-B	pdf/Figure_10_role_aware_wiring_3D.pdf	SD001;SD014;SD034	COMPANION_INDEX.csv;Figure_10_9L60_node_classes.csv;STRUCTURAL_COMPANION_PROVENANCE.csv	3D figure index and coordinate evidence	Connected-distal is graph connectivity rather than causal allostery
FM040	Article	Figure 12	A-C	pdf/Figure_12_components_partner_interfaces_3D.pdf	SD001;SD015;SD034	COMPANION_INDEX.csv;Figure_12_component_interface_sites.csv;STRUCTURAL_COMPANION_PROVENANCE.csv	3D figure index and coordinate evidence	Representative coordinate relationships subject to cohort boundaries
FM041	Article	Figure 14	A-C	pdf/Figure_14_recurrent_water_bridge_3D.pdf	SD001;SD016;SD034	COMPANION_INDEX.csv;Figure_14_recurrent_water_instances.csv;STRUCTURAL_COMPANION_PROVENANCE.csv	3D figure index and coordinate evidence	Deposited-water recurrence is static and not causal
