## Supplementary material for "An Exact-Residue Atlas of Opioid Receptor Wiring and Rewiring across Ligand and Transducer Contexts": SI files: FILE_INDEX.csv

relative_path	category	format	size_bytes	sha256	description
figures/Figure_11_pharmacology_component_context.pdf	article_figure	PDF	170805	c1937b6ebf31ff811bb73c8cf8e3515d9102446fe117f111cf8e3048235e9bbd	Composed Article figure
figures/Figure_13_static_hydration_coverage.pdf	article_figure	PDF	45214	bd838ce10c4a1cac0b8d9da3eac1360bf8af0ced037cccf9ccb20be6cd1200b6	Composed Article figure
figures/Figure_1_opioid_receptor_and_method_architecture.pdf	article_figure	PDF	141543	0849faa3176cd922892e2d9ea0f3610a095679bf2b492bbab9df1bd25b2f0f6f	Composed Article figure
figures/Figure_3_cohort_and_analysis_design.pdf	article_figure	PDF	61922	4f26cf132f4ebf5a39107688ff7941b88c4092c5fba0c152e6b3f5b38db6d57c	Composed Article figure
figures/Figure_5_exact_BW_graph_landscape.pdf	article_figure	PDF	104401	aeea7ba05ca100db036f87bc21dc01c36bc0d8208642cbb57d3b60cc827b3815	Composed Article figure
figures/Figure_7_established_state_transducer_organization.pdf	article_figure	PDF	71026	d33a1adadb131ef35267c6dba367a0021600e92a4336452fb0d34334f33c9d21	Composed Article figure
figures/Figure_9_direct_adjacent_distal_rewiring.pdf	article_figure	PDF	43738	1df187a307ff0f91d80bb50c1328c6a92f264ae7f5fd02e1c2224c9a694b0bd6	Composed Article figure
figures/Figure_S1_mapping_and_curation_QC.pdf	supporting_figure	PDF	40005	947e3536de5871e272e2a488f7386fcbdbd3af6f23e7a04509c50c8fe7e5ffca	Composed Supporting Information figure
figures/Figure_S2_graph_size_and_modularity.pdf	supporting_figure	PDF	50759	9ccac9a6361bf4409c33c2a93e9423cba90e66153e4d80ad484a7be9f7d9fd50	Composed Supporting Information figure
figures/Figure_S3_contact_definition_sensitivity.pdf	supporting_figure	PDF	41145	d2046487dd0e5b2a690e665713a100f24b9c66d031f2b69dfa99fca6d96bc16c	Composed Supporting Information figure
figures/Figure_S4_analysis_domain_sensitivity.pdf	supporting_figure	PDF	39803	fc7719aef47c47aa087cea48de10c345acef51767ffa475a07e54941ee0069f2	Composed Supporting Information figure
figures/Figure_S5_all_FDR_associations.pdf	supporting_figure	PDF	77280	f1f0aff97997c78025f8e2f470dc85d6f611590e42f454283d2deefa2d332f5a	Composed Supporting Information figure
figures/Figure_S6_water_cluster_recurrence.pdf	supporting_figure	PDF	41347	818e4e8462011de3c3f928bf00f556b9bd350b7be311205676e79c482fde58f8	Composed Supporting Information figure
figures/Figure_S7_StrucFlow_CPN_diagnostics.pdf	supporting_figure	PDF	40517	326ad4a1ab3c24a431d69143560b0ed8803e53a8cfea102acfd372c5ab5ff668	Composed Supporting Information figure
figures/Figure_S8_evidence_completeness.pdf	supporting_figure	PDF	55087	8d28af28162c4f409860dc6be0344dd608a85a5e748e7659b70d812ea38568dc	Composed Supporting Information figure
figures/pdf/Figure_10_role_aware_wiring_3D.pdf	integrated_3d_article_figure	PDF	1321805	74d866a0aeb6392c76294cad12a03d51361495bad0b59269d3b668b597c066a9	Integrated three-dimensional Article figure
figures/pdf/Figure_12_components_partner_interfaces_3D.pdf	integrated_3d_article_figure	PDF	1084430	0ad8c1e23d3e1e522f42b806526c7dce1cd0efd4789ea9cf479376dd2b343bb1	Integrated three-dimensional Article figure
figures/pdf/Figure_14_recurrent_water_bridge_3D.pdf	integrated_3d_article_figure	PDF	2540178	ffc9714df013a4dd1362a447a8084103ee2aa28cc0d537d3194ca16b1d7e51e6	Integrated three-dimensional Article figure
figures/pdf/Figure_2_conserved_opioid_receptor_architecture_3D.pdf	integrated_3d_article_figure	PDF	822493	07f144254cd47a274749659406b16a9a8a2d9083bb16f08d3151d3f346b0a594	Integrated three-dimensional Article figure
figures/pdf/Figure_4_representative_cohort_coordinate_contexts_3D.pdf	integrated_3d_article_figure	PDF	1356784	3931f0ab53436f5920b095bf99dec02c8fb4e2538e5371e28fd201861a426b85	Integrated three-dimensional Article figure
figures/pdf/Figure_6_pairwise_metric_extremes_3D.pdf	integrated_3d_article_figure	PDF	1057593	8cb82783798a31ddac56eda676c8aa089f6806570415fbb868a5efa7916ee705	Integrated three-dimensional Article figure
figures/pdf/Figure_8_state_interface_3D.pdf	integrated_3d_article_figure	PDF	415420	8ddf86923e9c455973604ec33522d658c8628439d7d3309ce21143810d27f343	Integrated three-dimensional Article figure
figures/pml/Figure_02_architecture.pml	editable_structural_scene	PML	1865	be1b226ba2b18d87bce2a3adfac9d2f5d46e3c721e85b79a7ff2ffd45c8d3a2a	Editable PyMOL scene
figures/pml/Figure_04_cohort_contexts.pml	editable_structural_scene	PML	3081	8416d029265b184a681de3b8eeb348258740ccdf5c59fe246c1d75436e5e1097	Editable PyMOL scene
figures/pml/Figure_06_pairwise_extremes.pml	editable_structural_scene	PML	1799	74677a05583855d60504e1e7fd4ed8ca64d84ce5babe5ebaf35d2ee7b6607257	Editable PyMOL scene
figures/pml/Figure_08_state_interface.pml	editable_structural_scene	PML	2497	d61cbc95adf505c55128792754937533349c8ea5c20a72de3cf3a2855c9263da	Editable PyMOL scene
figures/pml/Figure_10_role_aware_wiring.pml	editable_structural_scene	PML	1986	53e27eece12b4d881bc0b9b5866f593b1db89ec1f3b81c9559e47031ec4b472a	Editable PyMOL scene
figures/pml/Figure_12_components.pml	editable_structural_scene	PML	3269	1b463fa6a58ee1ba3cd30aa28458c6bb130cacba8cb06dd29fe496241a32a229	Editable PyMOL scene
figures/pml/Figure_14_waters.pml	editable_structural_scene	PML	3704	87a94585a5672447801e10067128812f4005100a9f7ed2a6d48053b915e08208	Editable PyMOL scene
figures/pml/common_style.pml	editable_structural_scene	PML	4897	c029555d65229716f9e1f2298365ce037ce161a1c7d8665c4ea0dd2cc6e95cf0	Editable PyMOL scene
figures/structures/F02_8F7R_MOR.pdb	editable_coordinate_model	PDB	191206	5462db31dbbac5922c7ddbd4ba7800c7c0e06af0225e154a2e9da3d1e306d95e	Reduced editable coordinate model
figures/structures/F02_8F7S_DOR.pdb	editable_coordinate_model	PDB	188857	8e2fe2a41d653119145b496d4d7e7e34bba276c3942b668adc9dd004302f1315	Reduced editable coordinate model
figures/structures/F02_8F7W_KOR.pdb	editable_coordinate_model	PDB	190477	235ed99ce44cf95e69dc71cc61678b7c57acc01b94cf95ce45bbb030014a43e7	Reduced editable coordinate model
figures/structures/F02_8F7X_NOP.pdb	editable_coordinate_model	PDB	188047	fe3a656a0e4c1e625841edc4b6ee98a6ebee82d0d596fa90a4c041571c865b71	Reduced editable coordinate model
figures/structures/F04_4DJH_inactive.pdb	editable_coordinate_model	PDB	363493	c8e4be51eead11838653e39c6008770370d20bcbbcbb91b912f3301be5596629	Reduced editable coordinate model
figures/structures/F04_8F7W_peptide_Gi.pdb	editable_coordinate_model	PDB	581869	5a827fd286a07d794a96a8d919881e6e29f1fe0e4eb4ca859da30a87def01535	Reduced editable coordinate model
figures/structures/F04_9L60_allosteric_Gi.pdb	editable_coordinate_model	PDB	589049	38f5f8a7966e96e4e05c59363f7d19850febadfa666b22c434000888e639cff1	Reduced editable coordinate model
figures/structures/F04_9ZZO_arrestin_PIO.pdb	editable_coordinate_model	PDB	389251	96fdc653a9c8cd1513ca5fce5126c18c73f23d0875f0155865fdb4b3ee0cf750	Reduced editable coordinate model
figures/structures/F06_7YIT_KOR.pdb	editable_coordinate_model	PDB	352153	dc498b779628b08ac165bb326b424ca442b1165132c1f8563bd8fdb827381248	Reduced editable coordinate model
figures/structures/F06_9MQI_MOR.pdb	editable_coordinate_model	PDB	173381	c225c8cc5883f76e64b7079270894a54a4904d0452b0ab22a5abf96a48a17e11	Reduced editable coordinate model
figures/structures/F06_9PA5_MOR.pdb	editable_coordinate_model	PDB	167635	348a0dcff40a02adbd305c8187914740fdb00703cec146450538d7910902f9d5	Reduced editable coordinate model
figures/structures/F08_6VI4_inactive_KOR.pdb	editable_coordinate_model	PDB	173305	df522e03defe312cb88ebd0c3da0b9375448d3a8466200ae60f6782cb8af6c04	Reduced editable coordinate model
figures/structures/F08_7Y1F_active_KOR_Gi.pdb	editable_coordinate_model	PDB	325747	961f1704a7af7c272cc992fc224549e7091120bae3ec98aacff7e6b5eabf2a1e	Reduced editable coordinate model
figures/structures/F10_9L60_wiring.pdb	editable_coordinate_model	PDB	342080	097c3b43a9cdaa0a4b5eab48ba28aabdf9369afbc56fea5a410d344bfe2f89b8	Reduced editable coordinate model
figures/structures/F12_9PXW_Gbeta.pdb	editable_coordinate_model	PDB	393516	405f1ff0423db83f8508455f63a5edd994c097232ef5f110eb9ed594775087bc	Reduced editable coordinate model
figures/structures/F14_4DJH_water.pdb	editable_coordinate_model	PDB	363574	3eb7b9ed633e431128f081929777d192022e38a6048d7036cfbdf497fbbd1717	Reduced editable coordinate model
figures/structures/F14_4EA3_water.pdb	editable_coordinate_model	PDB	345430	b5a8e565574012f0394a2aeb3cb172af6ac97d74a9bc03e5efd7d3272a476361	Reduced editable coordinate model
figures/structures/F14_4N6H_water.pdb	editable_coordinate_model	PDB	386173	4f57ad24bde883caa67f8be8b3cb4b0e5dde4a3b1b17908833b083ca563cccbe	Reduced editable coordinate model
manuscript/JCIM_opioid_contact_network_Supporting_Information.docx	supporting_information_document	DOCX	2527073	6ea2bda69ed7fab54b049370dd19b3fd8b190bb00255f9016beb5b0d87fae224	JCIM Supporting Information document
manuscript/JCIM_opioid_contact_network_manuscript.docx	article_document	DOCX	9829967	bd0bf4c334155f05ad47e6763d0d69a839f98c6638ecbbeb04c68b4138c47cc2	Primary JCIM manuscript
supporting_data/ANALYSIS_CONTRASTS.csv	scientific_method_specification	CSV	4089	a1fcdb90390fc2798c676b1f0857519ff22170bf95afe58f04af2b7c158b8c18	Machine-readable scientific method specification
supporting_data/CLAIM_TO_SOURCE_MAP.csv	reproducibility_metadata	CSV	17064	f6dff41b03e2726785adc2579ccf2704ef7d54e60894f4bffb9c3cd7941752a7	Schema, provenance, validation, or cross-reference metadata
supporting_data/COMPANION_INDEX.csv	structural_companion_metadata	CSV	3102	2449f7d4fd6aec96fa94b6a5c40a309adef477935a22b75a75e5e8bb20497ea7	Structural companion index or provenance record
supporting_data/COMPONENT_TESTS.csv	scientific_method_specification	CSV	8736	576c0c14b052acd613cea56cbf6c16dbcfd8917aa45450f32ccd691b45269cf6	Machine-readable scientific method specification
supporting_data/DERIVATION_MANIFEST.json	reproducibility_metadata	JSON	16366	300dc61b272fa2a3bfed16a252ad4704c02c69540594ce8cbf4ee0286b5a8360	Schema, provenance, validation, or cross-reference metadata
supporting_data/Data_Table_3.csv	analysis_result	CSV	5880	448e0d6735b718c6c8b9a6c81a413efd98b58714ce91941e72c84451752b3564	Compact analysis result
supporting_data/Data_Table_S5_spatial_bootstrap.csv	analysis_result	CSV	4314	0dd4d969f9cf24cec6ef8aa8d2cf7548b6d521909a1146e4f879bb0d6483a078	Compact analysis result
supporting_data/Data_all_pair_exact_BW_summary.csv	analysis_result	CSV	1060269	5ba55e30e3b3a06fb067ab1d87ac1499d41ef2f68d8294e0935f71cf5495b62d	Compact analysis result
supporting_data/Data_all_pair_graph_statistics.csv	analysis_result	CSV	913	ed8a4851f7580fc550a0ad8b9407cc409172fdc41dfae6cf80b6e9650ab7a198	Compact analysis result
supporting_data/Data_component_matched_pair_detail.csv	analysis_result	CSV	87497	fff2510566c4bce14a0dd14d87b494c9b43c0a9b2a991688e2d1801f4003a67a	Compact analysis result
supporting_data/Data_component_percentage_effect_summary.csv	analysis_result	CSV	3559	e4f1b79627eee9e3dcdffe0dcf7b814abc1da9b9afadd35273346fe447aa1a81	Compact analysis result
supporting_data/Data_endpoint_outcome_correlation.csv	analysis_result	CSV	291	32cd0d479edbbbfca5c839757bc2d76d549b1dcb50be309713a1087f0ef51a5f	Compact analysis result
supporting_data/Data_pair_shared_node_coverage.csv	analysis_result	CSV	534085	717d3b93deeeb2c46975e33e03afd40b12d7ef9850db9e15e3ce08f56e21f3f3	Compact analysis result
supporting_data/Data_site_group_contact_counts.csv	analysis_result	CSV	3579	d25cec085603f46f928d693d948a7783460204cd387d3b0e30cd0943c71f4760	Compact analysis result
supporting_data/Data_site_group_pair_rewiring.csv	analysis_result	CSV	6158006	6c1615cdada9e887a0ffad5d5bce45654d4b361df1642bfcca68700324cc1d1f	Compact analysis result
supporting_data/Data_state_leave_one_out_detail.csv	analysis_result	CSV	54296	4ff04a931a11ca9866a4409fa9f8c4e328a3e55f97c2020b4044ff3365be9b09	Compact analysis result
supporting_data/Data_state_leave_one_out_summary.csv	analysis_result	CSV	1195	8411a6867666938c3ce0ca6b31f25d28fcbf4d2abe406eb5218f471c991a5362	Compact analysis result
supporting_data/Data_water_coordinate_selection.csv	analysis_result	CSV	48248	661d78be0c17c79ed1294d7c7986989199cf32c40f7d6caa4c89c425965bceaf	Compact analysis result
supporting_data/Data_water_funnel_percentages.csv	analysis_result	CSV	835	69602771d61aff385cf329e3f21aca47d6354dc527f359a64044ce1151fab26e	Compact analysis result
supporting_data/EQUATION_SYMBOLS.csv	scientific_method_specification	CSV	17193	fcff6fdb974f0caf903ee19ec1af3d37f9ea3499a608620f541e63d571602350	Machine-readable scientific method specification
supporting_data/FIGURE_TO_SOURCE_MAP.csv	reproducibility_metadata	CSV	9032	b53928e93fe893ab2ef571fee3c95510d7e8b86f4c387e4bc66e88203844c79b	Schema, provenance, validation, or cross-reference metadata
supporting_data/Figure_02_motif_residues.csv	figure_source_data	CSV	2295	34503e05b6950a3b14216cadbb4d7bd526c7884e910f5026ee63277b47132167	Data underlying a figure or structural companion
supporting_data/Figure_06_pairwise_extremes.csv	figure_source_data	CSV	326	60db8bfb6072ea7391be138522dbc8a78b9967eec1a426b074b97ce30240b23d	Data underlying a figure or structural companion
supporting_data/Figure_08_recurrent_galpha_sites.csv	figure_source_data	CSV	217	8b667a130471bc7022c70c67ba878a0b6e5ace7d5522b02230340bbb057bae47	Data underlying a figure or structural companion
supporting_data/Figure_10_9L60_node_classes.csv	figure_source_data	CSV	8276	8d702b706de273c666c240b234f2ff98aba9894decae8101b715f3bd2e5632b8	Data underlying a figure or structural companion
supporting_data/Figure_11A_corrected_binding_mode_source.csv	figure_source_data	CSV	4114	1918a1b26788bb08b39f7476c01a2b71095b2c40d179c7e67484128b78ef4d5e	Data underlying a figure or structural companion
supporting_data/Figure_11B_component_partner_coverage_source.csv	figure_source_data	CSV	2790	66c1e49554e61a3560ab81d7ea857301b028c2a5d7b57ae66a4d692b7c76f459	Data underlying a figure or structural companion
supporting_data/Figure_11C_key_role_corrections_source.csv	figure_source_data	CSV	712	996165627db983b9cfca09625294426a6d08ee700e76a9cd2cb8b3c78d711945	Data underlying a figure or structural companion
supporting_data/Figure_11D_efficacy_category_prevalence_source.csv	figure_source_data	CSV	668	a34a0d31d40f4ecf92b93471cc545088017362d5901370c3dd5dd06d6da9bf98	Data underlying a figure or structural companion
supporting_data/Figure_12_component_interface_sites.csv	figure_source_data	CSV	4444	4d663fafb7b19cf6c59d74f172e41a52c36fdfec84c94ea4d5b741b28090e871	Data underlying a figure or structural companion
supporting_data/Figure_13A_water_estimand_funnel_source.csv	figure_source_data	CSV	983	03a3d83d01b2db46267a7f7083a75704222cd8ee3d7d038f1be7f73ecaca6cb2	Data underlying a figure or structural companion
supporting_data/Figure_13B_role_aware_PLIP_water_crossvalidation_source.csv	figure_source_data	CSV	5486	8e311dcb8ea1875b8aa3e0be3bd24233055cb469be584a6d7b5b6a0df4da13ab	Data underlying a figure or structural companion
supporting_data/Figure_13C_exact_BW_water_pair_recurrence_source.csv	figure_source_data	CSV	5753	372b8ef09fcc12c638c08621a0ab14206bed62b94bd865b4f8ba971f9c14c26c	Data underlying a figure or structural companion
supporting_data/Figure_13D_water_funnel_percentages_source.csv	figure_source_data	CSV	847	0bd66e667fb0b904e8cab1a20016390b9fd61406e535a0ec1990ae8e617c3c99	Data underlying a figure or structural companion
supporting_data/Figure_14_recurrent_water_instances.csv	figure_source_data	CSV	405	b9afceb626654fc80c696aae124ea4c7361d31b02ef47c67014063426ae1ef3d	Data underlying a figure or structural companion
supporting_data/Figure_1A_motif_positions_source.csv	figure_source_data	CSV	5194	832cbbb5f7f4e2e1138fbcfde3e105040583a0802bd3b0bafc26cb9f92dbe568	Data underlying a figure or structural companion
supporting_data/Figure_1A_receptor_architecture_source.csv	figure_source_data	CSV	5047	53ce72a6fec701bf6865829e12260cdd697e4e1f67a3ae3766f0eec8531c85ae	Data underlying a figure or structural companion
supporting_data/Figure_1B_method_architecture_source.csv	figure_source_data	CSV	824	5e06bbfdc61420b97d520dca3342fecf9bc0db947dff50d6a852b38b5a2f5416	Data underlying a figure or structural companion
supporting_data/Figure_3_cohort_and_design_source.csv	figure_source_data	CSV	838	0a327a1e18a88438b22d265d54cb15b1295e2d1f14b84352f81dc66fb39a822c	Data underlying a figure or structural companion
supporting_data/Figure_5A_exact_BW_PCA_source.csv	figure_source_data	CSV	9675	63eb7f2ae48420658c2a56352595fc5ea9388c41fd869b8105529f8d064c6e97	Data underlying a figure or structural companion
supporting_data/Figure_5B_all_pair_graph_metrics_source.csv	figure_source_data	CSV	707821	3351251d0d92b2737286b324707a681a1166ed666cdf4495221559d2940f8f7b	Data underlying a figure or structural companion
supporting_data/Figure_7A_corrected_state_validation_source.csv	figure_source_data	CSV	7143	5b27545a7531a0025f8278845fce0210242498e12eef88ff511dd4948a340d38	Data underlying a figure or structural companion
supporting_data/Figure_7B_partner_interface_map_source.csv	figure_source_data	CSV	5444	1c8184dcad82ea17d4cf771fe14436224ca72ad83737983259ba1490f6471078	Data underlying a figure or structural companion
supporting_data/Figure_7C_galpha_exact_BW_recurrence_source.csv	figure_source_data	CSV	9263	ba25e798abab75bb3cf95a1319f52827bc96a8c3bd28edc74d6b1d796c10501d	Data underlying a figure or structural companion
supporting_data/Figure_9A_9L60_role_aware_localization_source.csv	figure_source_data	CSV	1512	225de5eed98b5f01097cd0c05354a453744167840817b92aedd9a3d3dd5ad4d6	Data underlying a figure or structural companion
supporting_data/Figure_9B_site_group_wiring_percentages_source.csv	figure_source_data	CSV	4173	ed1077b31967f5f5f664aaa05311ef0470e356f59e0bc3f4d1ff3a8cdfb6f943	Data underlying a figure or structural companion
supporting_data/Figure_9C_site_group_rewiring_percentages_source.csv	figure_source_data	CSV	3920	5ecbb4ad7005e7518d06fb684bad4bd44c0ec8cb23a538e0a31ece12052e3287	Data underlying a figure or structural companion
supporting_data/Figure_9D_selected_ligand_union_structure_wiring_source.csv	figure_source_data	CSV	18861	ed7e80590f7cea2ceb89dffefed791e2b14d8064628257e079b1927d3614e40a	Data underlying a figure or structural companion
supporting_data/Figure_9E_selected_ligand_union_pair_rewiring_source.csv	figure_source_data	CSV	794572	28e17b6ebf5d6ade2c5bede302d3ca62f958db04b7266f476d7fcc5eb815c814	Data underlying a figure or structural companion
supporting_data/Figure_9F_spatial_context_percentage_shifts_source.csv	figure_source_data	CSV	13622	717b660bf8f7eacbd7b743a806e17c8acfb4494e44804e8d38cf3850b6c65120	Data underlying a figure or structural companion
supporting_data/Figure_S1_exclusions_source.csv	figure_source_data	CSV	3852	4ddcdd9decd6a04a32070652074bb27369bd5ec40dc46a269a5301a07f59df8b	Data underlying a figure or structural companion
supporting_data/Figure_S1_mapping_QC_source.csv	figure_source_data	CSV	6285	8fe3f6c4c407cb08b31ce6313bb4e51b8783eb91663267db3c1afc72c8b9ca95	Data underlying a figure or structural companion
supporting_data/Figure_S2_exact_BW_graph_summary_source.csv	figure_source_data	CSV	5205	4209d44ac3f17c15364256714f69b2ff9f95f4264bf0fd77da25e3de174d95b0	Data underlying a figure or structural companion
supporting_data/Figure_S3_contact_definition_sensitivity_source.csv	figure_source_data	CSV	2424	dbdb9c237c8572ef31a0a8f12330d97b39dbfee52936406d26502dc4c48f8fcb	Data underlying a figure or structural companion
supporting_data/Figure_S4_analysis_domain_sensitivity_source.csv	figure_source_data	CSV	18039	4a8d85040928b41582fd93199dbc6fb0cc418a3c91e41198bb57ee9b62221a70	Data underlying a figure or structural companion
supporting_data/Figure_S5_adjusted_percentage_effects_source.csv	figure_source_data	CSV	26748	deee03a0760ec49c8bfc2cc1bfdf5eaa78471bfed1fdec544747575a93f85c8b	Data underlying a figure or structural companion
supporting_data/Figure_S5_complete_32_test_global_BH_source.csv	figure_source_data	CSV	28643	9d2f919656044256f113d60e9d1966be6a8e92f1bab904abcdf2e10c2b4e691b	Data underlying a figure or structural companion
supporting_data/Figure_S5_estimability_and_conclusions_source.csv	figure_source_data	CSV	3540	074fada7ce2dde1a9dbeb8364f861fca67201f950f78d4d2891eeaedc250947f	Data underlying a figure or structural companion
supporting_data/Figure_S5_exposure_alias_deduplication_source.csv	figure_source_data	CSV	4078	ddfb8fe8e76554b254c6cc5bf3207037f56826d227860670153c150607b7bfe1	Data underlying a figure or structural companion
supporting_data/Figure_S5_feature_prevalence_source.csv	figure_source_data	CSV	2471	c999e826a66495020b625a5a9fbd07249a8d402acc3d3bf879376f225b82a2c1	Data underlying a figure or structural companion
supporting_data/Figure_S5_matched_pair_percentage_source.csv	figure_source_data	CSV	7083	6999047d3f8fc1984809ae344574f3fead0d23f703d7ac3c2fa2e8c996ac1b20	Data underlying a figure or structural companion
supporting_data/Figure_S5_percentage_effect_summary_source.csv	figure_source_data	CSV	2920	91843440afb1bc918c91e49cd5c658519664b940195ca8ffdb8a3146c3cc6a79	Data underlying a figure or structural companion
supporting_data/Figure_S5_unadjusted_percentage_source.csv	figure_source_data	CSV	21724	1695c6607222398d202d139491aafd9886366955c8a2ba6428426a2fb322fa8e	Data underlying a figure or structural companion
supporting_data/Figure_S6A_coordinate_cluster_sensitivity_source.csv	figure_source_data	CSV	4201	8bbd7cdbf29281f25ff08d2305cdc90c2b55ad459078a101e0c005827fbc83a8	Data underlying a figure or structural companion
supporting_data/Figure_S6B_pairwise_coordinate_matching_source.csv	figure_source_data	CSV	2063	cfe62cfd25c2c2042176e94ba49abf68c05075df0fa30f7b59d340938bab2f3c	Data underlying a figure or structural companion
supporting_data/Figure_S6C_exact_BW_topological_recurrence_source.csv	figure_source_data	CSV	2106	cc3a98d8e916cf399e8f2cb52cd6b4c2e0d492973707ad845ada1338b689a1d7	Data underlying a figure or structural companion
supporting_data/Figure_S7A_StrucFlow_diagnostics_source.csv	figure_source_data	CSV	111823	7ea5fd092e836f91540cca635b8d5323b3cc8b2ed66e66a6f5baabea6d06d980	Data underlying a figure or structural companion
supporting_data/Figure_S7B_CPN_diagnostics_source.csv	figure_source_data	CSV	46612	10ab3b1c7b6a840287b96a96626a69fdeee20fb9f12cdb90f57391cdefce06a2	Data underlying a figure or structural companion
supporting_data/Figure_S8_structure_target_evidence_completeness_source.csv	figure_source_data	CSV	3331	eb618706967c655b37b3acbd5d9485fbd481b6dd2936a0ffa0c0d7ce992fbb54	Data underlying a figure or structural companion
supporting_data/METHODS_ARTIFACTS.schema.json	reproducibility_metadata	JSON	6464	c36e1fbd99619989e22880c939ae35ed7e20301f297fa113551d2de8ea065977	Schema, provenance, validation, or cross-reference metadata
supporting_data/METHODS_ARTIFACT_INDEX.json	reproducibility_metadata	JSON	4806	12cda89c02e6fd1e8ae81165e41ed329fc59fd591a28cca674ac9e3681d5393b	Schema, provenance, validation, or cross-reference metadata
supporting_data/METHOD_EQUATIONS.json	scientific_method_specification	JSON	48448	489738b8a82b3db4c041097f76272fd32d223c89f6915d1f9a94bc130b7a9087	Machine-readable scientific method specification
supporting_data/METHOD_PARAMETERS.json	scientific_method_specification	JSON	46556	f79f38c1a014de9814ef2b17430e46adea5b75c6f4fd8a86d6600de5d8eefe11	Machine-readable scientific method specification
supporting_data/NORMALIZATION_REGISTRY.csv	scientific_method_specification	CSV	31876	b406034f5d2564da5986ef118670346581453056e46792fd5eb091a6a059a91d	Machine-readable scientific method specification
supporting_data/PUBLIC_DATA_DICTIONARY.csv	reproducibility_metadata	CSV	23961	48253d92d2e7068329d0fc4ddce8371e09564a2367aea6c672d0775e9022d230	Schema, provenance, validation, or cross-reference metadata
supporting_data/PUBLIC_TABLE_SCHEMAS.json	reproducibility_metadata	JSON	128613	32d8ef79e817c11a3dfdc1863e4b86adb37a587fe1a24695d3cc9c956e250457	Schema, provenance, validation, or cross-reference metadata
supporting_data/README.md	package_documentation	Markdown	4827	7a3ea93b41abc7dc4a6f2902749e078da54cb05e290d77439a18d1b1639ef5c0	Supporting-data guide
supporting_data/STATE_OUTCOMES.csv	scientific_method_specification	CSV	4287	83b17d0570a3bbc6e3cd5abc225b13749c2bfda2acfa8d86ed6d6ba96ca7fe53	Machine-readable scientific method specification
supporting_data/STRUCTURAL_COMPANION_PROVENANCE.csv	structural_companion_metadata	CSV	4625	2b281f448a98a17d08429ac9e2af8df759fcf08407446d8237eb1d86f1f8d066	Structural companion index or provenance record
supporting_data/SUPPLEMENTARY_METHODS_PSEUDOCODE.json	introduced_method_pseudocode	JSON	13606	5655b501fe40661bfb2b9708b2aec17104f4f76e9f0a7574339fb483fcde6175	Pseudocode for a method introduced in this study
supporting_data/SUPPLEMENTARY_METHODS_PSEUDOCODE.md	introduced_method_pseudocode	Markdown	9338	e7784d0ceefd7cb24c5ae4d2e992eae71e687373801d9d05c65c94cc7b2d9b97	Pseudocode for a method introduced in this study
supporting_data/Sensitivity_component_associations_32.csv	sensitivity_result	CSV	23538	b67e91448523203885f4f8465e57301aefc3ede6bd6722ff8d6afeeb7c6985a2	Sensitivity-analysis result
supporting_data/Sensitivity_component_family_estimand_comparison.csv	sensitivity_result	CSV	11239	989e5d54f8825736341d52ec57b9ff04a4ecc0ceea9d60c3c2b2aa3a14b33155	Sensitivity-analysis result
supporting_data/Sensitivity_component_leave_one_out_summary.csv	sensitivity_result	CSV	12541	d9109d97d212ad07f24d13945fda2fe6fc6f1f0c2177bb2fc538bf4db56e2ab4	Sensitivity-analysis result
supporting_data/Sensitivity_component_matched_pairs.csv	sensitivity_result	CSV	6737	0d0f38f2a30a330f0033402e17f620b6983c316e40412399946d2f849a1bee00	Sensitivity-analysis result
supporting_data/Sensitivity_component_publication_leave_one_out.csv	sensitivity_result	CSV	917004	cb14e7d2cb4e71063bbee87952c9be47b17cf7c1a9d32a8b66ee307e69e866c9	Sensitivity-analysis result
supporting_data/Sensitivity_component_structure_leave_one_out.csv	sensitivity_result	CSV	1920912	591f85b96fb5a218a72e4fb7358ecb63f2f7a41b1c0d830fb8f4458fc72c5a7c	Sensitivity-analysis result
supporting_data/Sensitivity_component_within_publication.csv	sensitivity_result	CSV	4886	19fda6b55a72aa6d62323cd5f7d775609836274d9bf59de8a47636451552414c	Sensitivity-analysis result
supporting_data/Sensitivity_endpoint_means_84.csv	sensitivity_result	CSV	5588	8b2b7af2b8c0cc47ed1e689e274df5ebd673a876d3e44ea12a71b7f5cf56b79a	Sensitivity-analysis result
supporting_data/Sensitivity_pair_component_rewiring.csv	sensitivity_result	CSV	751614	72dd32c4b7e53cd9519afccb1fe82d9bdc52848c6be52e245028d6ae164d995d	Sensitivity-analysis result
supporting_data/Sensitivity_pair_estimand_coverage.csv	sensitivity_result	CSV	557282	dce9ab0abaedc51e8614c2f061b8540276bfa88cf448ce4b790c23330b29219c	Sensitivity-analysis result
supporting_data/Sensitivity_pair_summary_3486.csv	sensitivity_result	CSV	977235	7cc0aeec0fa40c0899bbb8a7e19883a859151f325449c91010f746c3bb7c1678	Sensitivity-analysis result
supporting_data/Sensitivity_selected_ligand_analysis_frame.csv	sensitivity_result	CSV	76982	9775b3f2750ce1ffa57d64ed1cabe517101d56d762a930307874c3d9ad1d5a6b	Sensitivity-analysis result
supporting_data/Sensitivity_selected_ligand_spatial_summary.csv	sensitivity_result	CSV	1315	348f5c605ef13feff98892a2d36c5aba733ba0930bd26a875ff8df9d8da22a52	Sensitivity-analysis result
supporting_data/Sensitivity_site_group_rewiring_percentages.csv	sensitivity_result	CSV	774	eeab4407301ea655856165723320feba3e3517122b155dbf41587336d491cc75	Sensitivity-analysis result
supporting_data/Sensitivity_site_group_spatial_comparison.csv	sensitivity_result	CSV	2286	27efdb981c2dd283054f2a5607a569cf6f839d2793530486a08bd835cc757e82	Sensitivity-analysis result
supporting_data/Sensitivity_spatial_context_comparison.csv	sensitivity_result	CSV	11841	8255bcdb9a5d8ce897e758e67e55884dbfd17168389a120ab635e624a15f675d	Sensitivity-analysis result
supporting_data/Sensitivity_spatial_context_percentage_shifts.csv	sensitivity_result	CSV	13681	463643ea94f857a1f97ce8d09afd8013de4285dafdefaa81b140e5427fdc769a	Sensitivity-analysis result
supporting_data/Sensitivity_state_family_16.csv	sensitivity_result	CSV	6479	c773abb9b33dfe891d2e09d72fe539a5822d5b92a41a659bbe04385f8dc5ba09	Sensitivity-analysis result
supporting_data/Sensitivity_state_retained_outcomes_comparison.csv	sensitivity_result	CSV	3350	fa73f13ccd7c853b204e4d66c179b81d0a2272bf264713248ccbcf86e8c8c66e	Sensitivity-analysis result
supporting_data/Sensitivity_water_aligned_instances_4RWD.csv	sensitivity_result	CSV	2726	92f06a5a45abcfcc54466a24a2ce5054f2bb9df3131e289c889da1ed53c98d95	Sensitivity-analysis result
supporting_data/Sensitivity_water_alignment_transforms.csv	sensitivity_result	CSV	3449	71920e4a9fcff3f822d2c1e2d8b281a57fa8785c5c3027b888a6d4d9d03512f3	Sensitivity-analysis result
supporting_data/Sensitivity_water_coordinate_clusters_4RWD.csv	sensitivity_result	CSV	1419	9e626f9fc7f9b32e0853624ba6f3924533ccbbff7e037cf29f877ad8ddfdb331	Sensitivity-analysis result
supporting_data/Sensitivity_water_pairwise_matching_4RWD.csv	sensitivity_result	CSV	861	ccaf78f49641815c93d22988b83797ea67db1822c2aba110dab623b0c8a74a32	Sensitivity-analysis result
supporting_data/Sensitivity_water_reference_cluster_comparison.csv	sensitivity_result	CSV	3445	1a13110964bff21a0a92bd45c7afa38cc666cb8e646a267e1e2269be4cf5fc38	Sensitivity-analysis result
supporting_data/Sensitivity_water_reference_matching_comparison.csv	sensitivity_result	CSV	2103	1e9899d7b19cbeb95443592d1f5745bcf80efacd9356129bbe7ed2fa3d1099f0	Sensitivity-analysis result
supporting_data/VALIDATION_REPORT.json	reproducibility_metadata	JSON	11121	e994234b528058a400b87087176894dd132989dde9164f1f18cc958555b5852f	Schema, provenance, validation, or cross-reference metadata
supporting_data/WATER_ESTIMAND_DEFINITIONS.json	scientific_method_specification	JSON	8328	5464750ff79f06e6656f9d4a80c3999032b034ed544a82041d1eded06a89bd92	Machine-readable scientific method specification
supporting_data/exact_bw_crosswalk.csv	figure_source_data	CSV	325747	899f8778b274a2c7df05c3b3019217993e5385519eb5a372a33d520c7f799c47	Data underlying a figure or structural companion
