## Supplementary material for "An Exact-Residue Atlas of Opioid Receptor Wiring and Rewiring across Ligand and Transducer Contexts": SI files: NORMALIZATION_REGISTRY.csv

quantity_id	reported_quantity	source_field_or_equation	scale_status	numerator	denominator_or_reference	scope	zero_rule	missing_rule	interpretation
NR001	Candidate entry count	analysis_unit.candidate_entries	raw	number of unique screened PDB entries	not applicable	discovery snapshot	zero means no screened entry	missing if discovery was not run	Archive inventory count
NR002	Curated structure count	analysis_unit.curated_structures	raw	number of structures meeting curation criteria	not applicable	curated cohort	zero means no eligible structure	missing if eligibility is unresolved	Cohort inventory count
NR003	Independent-map count	analysis_unit.independent_map_representatives	raw	number of retained independent-map representatives	not applicable	curated cohort after map grouping	zero means no representative	missing if map independence is unresolved	Analysis-unit count
NR004	Unordered pair count	METHOD_PARAMETERS.json:analysis_unit.primary_pair_count|unordered_full_cohort_pair_count	raw	number of unique unordered eligible structure pairs	not applicable	declared full-cohort or primary-map pair universe	zero means fewer than two eligible structures	missing if pair eligibility is unresolved	Pair-universe size
NR005	Subtype or state map count	Figure_3_cohort_and_design_source.csv:value	raw	number of independent maps in the named subtype or state	not applicable	84 independent maps	zero means the category is observed absent	missing if category assignment is unresolved	Descriptive category count
NR006	Mapped UniProt union span	E033	raw	cardinality of the union of inclusive mapped UniProt positions	not applicable	one accession-chain candidate	zero means no mapped position	missing if SIFTS intervals are unavailable	Sequence-coverage count
NR007	Interval-length-weighted sequence identity	E034	normalized	sum of inclusive interval length times sequence identity	sum of inclusive interval lengths	one accession-chain candidate	zero means finite identity of zero	missing when no interval has a finite identity contribution	Length-weighted identity on the source identity scale
NR008	Exact-BW TM1-TM7 coordinate coverage	METHOD_PARAMETERS.json:mapping.exact_bw_tm1_tm7_coordinate_coverage;Figure_S1_mapping_QC_source.csv:exact_bw_coverage_of_full_tm1_7	normalized	resolved_exact_bw_ca_count	gpcrdb_full_tm1_7_bw_position_count	one structure	zero means no resolved exact-BW C-alpha coordinate	missing when the GPCRdb full-TM1-TM7 denominator or coordinate mapping is unresolved	Fraction of the GPCRdb full-TM1-TM7 exact-BW positions represented by resolved C-alpha coordinates
NR009	Exact-BW contact-pair count	E001;E002	raw	number of unique canonical undirected edges	not applicable	one structure and contact mode	zero means a defined edgeless graph	missing if the graph cannot be constructed	Static contact count
NR010	Graph density	ancillary_graph_descriptors_and_sensitivities.graph_fingerprint.size_fields	normalized	directed edge count	n times n minus 1	one receptor graph	zero means a defined edgeless graph	missing when fewer than two nodes are available	Directed density equivalent to two times undirected edges over n times n minus 1
NR011	Exact-BW aligned RMSD	E003;exact_bw_kabsch_rmsd_A	raw	sum of squared aligned shared-node coordinate residuals under the square root	number of shared exact-BW coordinates	one unordered structure pair	zero means coincident aligned coordinates	missing if alignment has insufficient shared coordinates	Geometric difference in angstroms after rigid alignment
NR012	Contact Jaccard similarity	E004	normalized	cardinality of shared edges	cardinality of the shared-node edge-set union	one unordered structure pair	zero means disjoint defined edge sets	missing when the union is empty	Unit-interval edge-set similarity
NR013	Contact Jaccard distance	E005	normalized	cardinality of the shared-node symmetric difference	cardinality of the shared-node edge-set union	one unordered structure pair	zero means identical defined edge sets	missing when the union is empty	Unit-interval edge-set dissimilarity equal to one minus similarity
NR014	Rewired-contact count	E006	raw	number of gained plus lost shared-node contacts	not applicable	one unordered structure pair	zero means identical defined edge sets	missing if the pair edge universe is unresolved	Static changed-edge count
NR015	Shared-contact distance RMS change	E007	raw	sum of squared conserved-edge distance changes under the square root	number of conserved shared-node contacts	one unordered structure pair	zero means no length change among conserved contacts	missing when no conserved contact is available	Aligned conserved-contact length change in angstroms
NR016	Structure endpoint mean	E022	raw	sum of one structure's retained incident dyadic outcomes	number of retained incident dyads with the requested outcome	one independent-map endpoint	zero means the observed incident outcomes average to zero	missing when no eligible observed incident dyad remains	Map-level mean on the native outcome scale
NR017	Endpoint-outcome Pearson correlation	E055	normalized	sum of paired centered cross-products	square root of the product of paired centered sums of squares	complete independent-map endpoint pairs	zero means no linear association	missing if either complete variable has zero variance or too few pairs	Dimensionless linear redundancy measure on minus one to one
NR018	Component-positive map count	Figure_11B_component_partner_coverage_source.csv:map_count	raw	number of independent maps positive under the named component definition	not applicable	definition-specific eligible maps	zero means observed absence in all eligible maps	missing if component status is unresolved	Deposited-coordinate coverage count
NR019	Component prevalence percent	E056;Figure_S5_feature_prevalence_source.csv:n_exposed|n|prevalence_percent	percentage_scaled	100 times component-positive map count	number of eligible independent maps	feature-specific eligible maps	zero percent means no positive eligible map	missing for a zero or unresolved denominator	Descriptive deposited-coordinate prevalence not population frequency
NR020	Resolved site-positive count	Figure_9B_site_group_wiring_percentages_source.csv:positive_structure_count	raw	number of primary maps with a resolved named exact-BW site	not applicable	site-specific primary-map universe	zero means no resolved site	missing if site eligibility cannot be determined	Resolved-site coverage count
NR021	Static wiring fraction	E011	normalized	number of eligible static contacts in one spatial stratum	number of eligible static contacts across all retained strata	one site group or one site-positive map	zero means no eligible contact in that stratum	missing when the eligible contact denominator is zero	Unit-interval composition of static wiring
NR022	Static wiring percent	E011	percentage_scaled	100 times eligible static contacts in one spatial stratum	eligible static contacts across all retained strata	one site group or one site-positive map	zero percent means no eligible contact in that stratum	missing when the eligible contact denominator is zero	Percentage composition of static wiring
NR023	Pooled changed-contact count	E006;Figure_9C_site_group_rewiring_percentages_source.csv:pooled_rewired_contact_count	raw	number of pooled gained plus lost contacts	not applicable	eligible site-resolved pair set	zero means no observed changed contact	missing when no eligible pair is available	Pooled static-coordinate rewiring count
NR024	Rewiring composition fraction	E012	normalized	number of eligible changed contacts in one spatial stratum	number of eligible changed contacts across all retained strata	one site group and pair universe	zero means no changed contact in that stratum	missing when the eligible changed-contact denominator is zero	Unit-interval composition of changed contacts
NR025	Rewiring composition percent	E012	percentage_scaled	100 times eligible changed contacts in one spatial stratum	eligible changed contacts across all retained strata	one site group and pair universe	zero percent means no changed contact in that stratum	missing when the eligible changed-contact denominator is zero	Percentage composition of changed contacts
NR026	Spatial percentage shift	E037	percentage_scaled	100 times exposed minus reference mean	absolute reference mean	one spatial context and outcome	zero means equal defined exposed and reference means	missing when the absolute reference mean is less than or equal to 1e-15 or either group is unavailable	Descriptive relative difference and not a causal effect
NR027	Regression coefficient	E023;E024	raw	estimated conditional contrast under the declared design matrix	not applicable	one outcome and model	zero means a fitted null contrast	missing for rank deficiency or nonestimability	Conditional association on the native outcome scale
NR028	HC3 robust standard error	E025	raw	square root of the coefficient-specific HC3 covariance diagonal	not applicable	one fitted coefficient	zero is retained only if the estimated variance is exactly zero	missing when the model or covariance is nonestimable	Sampling-uncertainty scale for the fitted coefficient
NR029	Native-scale model confidence interval endpoint	E025	raw	native-scale coefficient plus or minus the declared t critical value times its HC3 standard error	HC3 coefficient standard error and model residual degrees of freedom	one fitted coefficient	zero is a valid endpoint when produced by the defined interval	missing when the model or covariance is nonestimable	Native-scale uncertainty bound for a fitted coefficient
NR030	Two-sided p value	E025	normalized	two-sided tail probability under the declared reference distribution	unit total probability	one estimated test	zero is retained only when represented at source numerical precision	missing for a nonestimable test	Unit-interval evidence statistic before multiplicity adjustment
NR031	Benjamini-Hochberg q value	E026	normalized	monotone BH-adjusted ordered p value	number and rank within the declared multiplicity family	one estimated test in the state-16 or component-32 family	zero is retained only when represented at source numerical precision	missing for a nonestimable test or undefined family	Unit-interval within-family or global-family multiplicity-adjusted value
NR032	Component-adjusted percent of reference mean	E028	percentage_scaled	100 times adjusted component exposure coefficient	absolute observed reference-group mean	one outcome and component contrast	zero means a fitted zero coefficient when the absolute reference mean is greater than 1e-15	missing when the absolute reference mean is less than or equal to 1e-15 or the model is nonestimable	Descriptive model-adjusted magnitude relative to the observed reference mean
NR033	Unadjusted observed percent difference	E027	percentage_scaled	100 times exposed observed mean minus reference observed mean	absolute observed reference mean	one outcome and contrast	zero means equal defined observed means	missing when the absolute reference mean is less than or equal to 1e-15 or either group is unavailable	Unadjusted descriptive relative difference
NR034	Analysis-scope standardized continuous covariate	E057;E031	standardized	raw covariate minus the complete analysis-scope mean	complete analysis-scope population standard deviation with ddof zero	complete outcome-specific model scope or complete hypothesis-specific matching scope	zero means equal to the scope mean; after centering a constant covariate uses algorithmic scale one and is zero	missing when the raw covariate is missing; the zero-variance safeguard does not impute missing values	Z score used for adjustment or to compute matching distances
NR035	Matched-pair percentage difference	E059	percentage_scaled	100 times exposed minus matched reference outcome	absolute matched reference outcome	one matched pair	zero means equal defined paired outcomes	missing when the absolute matched reference outcome is less than or equal to 1e-15 or either member is unavailable	Pair-level descriptive relative difference
NR036	Matched percentage summary	E059	percentage_scaled	sum or bootstrap-resampled mean of valid pair-level percentages	number of valid matched pairs	one hypothesis and outcome	zero means the valid pair percentages average to zero	missing when no valid matched pair remains	Matched sensitivity magnitude and percentile uncertainty
NR037	Feature indicator	E024:X_s;ANALYSIS_CONTRASTS.csv:exposure_definition|reference_definition	raw	one for a definition-positive eligible map and zero for a definition-negative eligible map	not applicable	one map and one prespecified feature	zero means defined absence under that deposited-coordinate rule	missing means unknown or ineligible rather than absence	Binary exposure used for coverage and conditional models
NR038	Feature prevalence fraction	E056;Figure_S5_feature_prevalence_source.csv:n_exposed|n	normalized	number of feature-positive eligible maps	number of eligible maps	one prespecified feature	zero means no positive eligible map	missing for a zero or unresolved denominator	Unit-interval deposited-coordinate prevalence
NR039	Efficacy-category map count	Figure_11D_efficacy_category_prevalence_source.csv:map_count	raw	number of independent maps in the named efficacy category	not applicable	84 independent maps	zero means no map assigned to that category	missing when efficacy annotation is unresolved	Descriptive sparse-category count
NR040	Efficacy-category percent	Figure_11D_efficacy_category_prevalence_source.csv:map_percent	percentage_scaled	100 times maps in the named efficacy category	84 independent maps	curated independent-map cohort	zero percent means no assigned map	missing if category assignment is unresolved	Descriptive category prevalence not a separate general-effect estimate
NR041	Water-set count	E013;E014;E015;E016;E017;E018;E019	raw	number of unique deposited water instances satisfying the named set definition	not applicable	declared water branch and cutoff condition	zero means the defined set is empty	missing when water processing or set membership is unresolved	Static deposited-water estimand count
NR042	Water-set fraction	Data_water_funnel_percentages.csv	normalized	number of waters in the named child or branch set	number of waters in the named root or parent set	declared water definition and map scope	zero means no member of the child set	missing when the named denominator is zero or unresolved	Unit-interval context for a branched water estimand
NR043	Water-set percent	Figure_13D_water_funnel_percentages_source.csv	percentage_scaled	100 times waters in the named child or branch set	number of waters in the named root or parent set	declared water definition and map scope	zero percent means no member of the child set	missing when the named denominator is zero or unresolved	Percentage context for a branched water estimand
NR044	Water-positive map count	WATER_ESTIMAND_DEFINITIONS.json:all_maps_positive_map_count	raw	number of independent maps containing at least one water in the named set	not applicable	84-map or sensitivity-specific scope	zero means no positive map	missing when positive-map status is not defined for that estimand	Map-level coverage of a static water set
NR045	Water-positive map percent	Data_water_funnel_percentages.csv	percentage_scaled	100 times water-positive maps	number of eligible independent maps	definition-specific map scope	zero percent means no positive eligible map	missing for a zero or unresolved denominator	Descriptive map prevalence of a static deposited-water definition
NR046	Exact-BW water-topology recurrence count	E061;Figure_13C_exact_BW_water_pair_recurrence_source.csv:independent_map_count	raw	number of independent maps containing the canonical exact-BW water-mediated topology	not applicable	one canonical exact-BW residue pair	zero means the topology is absent from every processed map	missing when topology processing is unresolved	Reference-free static topology recurrence count
NR047	Exact-BW water-topology recurrence fraction among all maps	E061;Figure_13C_exact_BW_water_pair_recurrence_source.csv:independent_map_count	normalized	number of maps containing the canonical topology	number of processed eligible independent maps	one canonical exact-BW residue pair in the full processed cohort	zero means absence from all processed maps	missing for a zero or unresolved processed-map denominator	Unit-interval static topology recurrence over all processed maps
NR048	Coordinate recurrent-cluster count	Figure_S6A_coordinate_cluster_sensitivity_source.csv:recurrent_cluster_count_ge2_maps;METHOD_PARAMETERS.json:water_analysis.recurrence	raw	number of coordinate clusters present in at least two independent maps	not applicable	one alignment frame linkage algorithm radius and water definition	zero means no recurrent cluster	missing when alignment or clustering is unresolved	Static coordinate-recurrence cluster count
NR049	Pairwise coordinate-match count	E021	raw	number of one-to-one water coordinate matches within the radius	not applicable	one independent-map pair and matching condition	zero means a processed pair has no match	missing when either map was not processed	Static coordinate match count
NR050	Map-pair coordinate-match fraction	E021;Figure_S6B_pairwise_coordinate_matching_source.csv:positive_map_pairs_with_match|positive_map_pair_count|fraction_positive_map_pairs_with_match	normalized	number of processed map pairs with at least one match	number of processed eligible map pairs	one matching definition and radius	zero means no processed pair has a match	missing for a zero or unresolved pair denominator	Unit-interval coordinate-recurrence coverage
NR051	Role-aware PLIP agreement count	Figure_13B_role_aware_PLIP_water_crossvalidation_source.csv:deduplicated_event_flag|selected_water_coordinate_match|role_is_selected_ligand	raw	number of deduplicated eligible events satisfying the named agreement rule	not applicable	one role-aware interaction scope	zero means no agreeing eligible event	missing for an unprocessed or unresolved event	Secondary interaction cross-validation count
NR052	Role-aware PLIP agreement fraction	Figure_13B_role_aware_PLIP_water_crossvalidation_source.csv:deduplicated_event_flag|selected_water_coordinate_match|role_is_selected_ligand	normalized	number of deduplicated agreeing eligible events	number of deduplicated eligible processed events	one role-aware interaction scope	zero means no agreeing processed event	missing for a zero or unresolved event denominator	Unit-interval secondary cross-validation agreement
NR053	Raw graph descriptor	E039;E040;E041;E043;E044;E045;E046	raw	descriptor-specific observed graph or coordinate quantity	descriptor-specific physical or mathematical reference if declared	one node edge or structure	zero has the descriptor-specific declared meaning	missing or nonfinite input follows the field-specific rule	Native descriptor before cohort standardization
NR054	Standardized graph-fingerprint field	E042	standardized	raw pooled fingerprint field minus the 86-structure cohort mean	86-structure cohort population standard deviation	all 86 structure fingerprints	zero means equal to the cohort mean; use scale one for a zero-variance field	missing or nonfinite raw descriptor is replaced only by its declared field default	Cohort z score used for PCA and clustering
NR055	Principal-component score	E042	raw	dot product of a cohort-standardized fingerprint with a fitted component loading	unit-norm loading vector fitted to all 86 standardized fingerprints	one structure	zero means projection at the fitted component origin	missing if the standardized fingerprint cannot be formed	Derived PCA coordinate from standardized inputs; the score itself is not z-standardized
NR056	Graph-sensitivity similarity	ancillary_graph_descriptors_and_sensitivities.graph_sensitivity_comparisons	normalized	definition-specific shared signal such as edge intersection or rank concordance	definition-specific union or variance reference	one structure and two graph definitions	zero means no similarity or rank concordance as defined	missing when too few shared finite values or zero variance prevents the comparison	Dimensionless sensitivity agreement
NR057	Dynamic coupling index	E039	normalized	mean row-block response divided by N minus 1	mean ordered off-diagonal block response	one residue in one structure	zero means a defined zero relative response	missing when the Hessian response or reference scale is undefined	Relative response ratio with cohort-independent within-structure reference
NR058	Row-normalized perturbation-response value	E046	normalized	raw perturbation-response block value	diagonal self-response for that row	one ordered residue pair	zero means a defined zero response	missing if coordinates or the response model are unavailable; use one only for a declared nonpositive diagonal safeguard	Within-row relative perturbation-response quantity
NR059	StrucFlow channel value	E047	normalized	channel-specific clipped or transformed evidence	declared channel range or fixed transform	one candidate contact in one structure	zero means no positive contribution under the channel rule	missing physical annotation uses only its declared nonpositive fallback	Dimensionless channel evidence used in the composite tensor
NR060	StrucFlow composite contact weight	E047	normalized	fixed weighted sum of the five normalized channels	sum of fixed channel weights equal to one	one candidate contact in one structure	zero means no composite support after declared transformations	missing channel evidence follows its declared fallback	Dimensionless contact weight on the declared bounded channel scale
NR061	StrucFlow graph score	E048	normalized	weighted sum of dimensionless score terms	declared term domains and fixed weights with the initial tensor as reference	one structure and workflow state	zero means a defined zero composite score	missing if a required graph term is noncomputable	Dimensionless workflow objective and not a free energy
NR062	StrucFlow graph-score delta	Figure_S7A_StrucFlow_diagnostics_source.csv:graph_score_delta	normalized	final dimensionless graph score minus initial dimensionless graph score	initial tensor is the reference state	one structure and dynamics mode	zero means no score change at saved precision	missing if either score is unavailable	Dimensionless workflow change and not a physical energy difference
NR063	StrucFlow acceptance fraction	E049;acceptance_fraction	normalized	number of accepted event proposals	number of requested event proposals	one structure in event mode	zero means no proposal accepted	missing for a zero or unrun proposal count	Unit-interval algorithmic acceptance rate and not physical kinetics
NR064	CPN pair-potential entry	E053	normalized	floored raw 3 by 3 pair-potential entry	mean of all nine floored entries for that contact factor	one contact factor	zero cannot occur after the positive floor	missing if the contact factor is not constructed	Mean-one relative compatibility used for message updates
NR065	CPN residue-state belief	E054	normalized	unnormalized state compatibility after message multiplication	sum over the three states for one residue	one residue in baseline or seeded factor graph	zero is prevented by the positive message floor	missing when the graph is not applicable or does not converge	Unit-sum belief-space quantity and not a physical population
NR066	CPN seeded-minus-baseline belief shift	E054	normalized	seeded residue-state belief minus baseline residue-state belief	beliefs separately normalized to unit sum	one residue and state	zero means identical converged beliefs	missing when no seed is certifiable or either graph fails convergence	Dimensionless belief-space response
NR067	CPN maximum absolute belief shift	E054;max_abs_belief_shift	normalized	maximum absolute seeded-minus-baseline belief difference	unit-sum baseline and seeded beliefs	one seeded structure	zero means no difference and is required for the explicit no-seed control	missing for not-applicable or failed-convergence cases	Displayed dimensionless workflow response and not a physical perturbation amplitude
NR068	CPN seed count	Figure_S7B_CPN_diagnostics_source.csv:seed_count	raw	number of certified role-matched target-matched exact-BW seed residues	not applicable	one structure	zero is reserved for the explicit no-seed control	missing or no certifiable seed gives not-applicable rather than an imputed zero	Certified input count
NR069	CPN convergence iterations	Figure_S7B_CPN_diagnostics_source.csv:initial_iterations|final_iterations	raw	number of message-update iterations completed	not applicable	one baseline or seeded factor-graph run	zero means no update was required only if explicitly recorded	missing for an unrun or not-applicable graph	Algorithmic convergence count and not physical time
NR070	Deposited occupancy	Data_water_coordinate_selection.csv:occupancy	raw	deposited site occupancy	not applicable	one selected deposited water atom	zero is retained only if deposited and eligible under the selection rule	missing when occupancy is not deposited	Native deposited coordinate metadata on its reported zero-to-one occupancy scale
NR071	Distance in angstroms	*_distance_A;*_rmsd_A	raw	Euclidean or RMS distance under the named definition	angstrom	one declared coordinate comparison	zero means coincident defined coordinates	missing when required coordinates are unavailable	Physical coordinate distance without additional scaling
NR072	Binary representative or eligibility flag	*_flag;*_indicator	raw	one for true and zero for false	not applicable	one declared record	zero means a defined false state	missing means unknown or ineligible and is not false	Binary label retained on its native zero-one coding
NR073	SIFTS mapping-coverage model covariate	METHOD_PARAMETERS.json:mapping.mapping_coverage_model_variable;Sensitivity_selected_ligand_analysis_frame.csv:mapping_coverage_model_raw	normalized	maximum source-reported SIFTS coverage ratio among intervals in the selected expected-accession chain record	unit SIFTS coverage scale	one structure	zero means a source-reported coverage ratio of zero	missing when no selected expected-accession chain interval has a finite source coverage value	Source coverage ratio used as the mapping-coverage model covariate; distinct from exact-BW TM1-TM7 coordinate coverage in NR008
NR074	State-adjusted percent of active mean	E058	percentage_scaled	100 times inactive-like minus active-partner-bound model coefficient	absolute observed active-partner-bound mean	one state-family outcome	zero means a fitted zero state coefficient when the absolute active reference mean is greater than 1e-15	missing when the absolute active reference mean is less than or equal to 1e-15 or the model is nonestimable	Descriptive state-model magnitude relative to the observed active-partner-bound mean
NR075	Shared-node retained fraction of full-edge changed contacts	E060	normalized	pooled changed-contact count after shared-node induction	pooled changed-contact count from the full-edge sensitivity over the same pairs	77-map selected-ligand pair universe	zero means no full-edge changed contact is retained after shared-node induction	missing when the full-edge count is zero or either count is unresolved	Unit-interval retention fraction for the mapping-availability sensitivity
NR076	Full-edge removed fraction outside shared nodes	E060	normalized	full-edge changed-contact count minus shared-node changed-contact count	full-edge changed-contact count over the same pairs	77-map selected-ligand pair universe	zero means shared-node induction removes no full-edge changed contact	missing when the full-edge count is zero or either count is unresolved	Unit-interval fraction attributable to edges with at least one endpoint outside the pairwise shared-node set
NR077	Full-edge removed percent outside shared nodes	E060	percentage_scaled	100 times the difference between full-edge and shared-node changed-contact counts	full-edge changed-contact count over the same pairs	77-map selected-ligand pair universe	zero percent means shared-node induction removes no full-edge changed contact	missing when the full-edge count is zero or either count is unresolved	Percentage of full-edge changed contacts attributable to mapping availability
NR078	Exact-BW water-topology recurrence fraction among C_B2-positive maps	E061;Figure_13C_exact_BW_water_pair_recurrence_source.csv:independent_map_count	normalized	number of maps containing the canonical topology	number of maps containing at least one C_B2 water	one canonical exact-BW residue pair conditional on C_B2-positive maps	zero means absence from all C_B2-positive maps	missing for a zero or unresolved C_B2-positive-map denominator	Conditional unit-interval topology recurrence among maps capable of contributing a C_B2 topology
NR079	Percentage-scale confidence interval endpoint	E027;E028;E037;E058;E059	percentage_scaled	scaled native coefficient endpoint or empirical percentile of percentage-contrast replicate estimates	absolute stated reference mean greater than 1e-15 or valid resampling distribution	one percentage-scaled outcome and contrast	zero is a valid endpoint when produced by the defined interval	missing when the absolute scaling reference mean is less than or equal to 1e-15 or the model is nonestimable or too few valid replicates remain	Uncertainty bound expressed on the same percentage scale as its point estimate
NR080	Wilson binomial-proportion interval endpoint	E029	normalized	Wilson score numerator for the selected lower or upper endpoint	Wilson score denominator for the eligible map count	one binomial prevalence estimate	zero is a valid endpoint when produced by the defined interval	missing for a zero or unresolved binomial denominator	Unit-interval uncertainty bound for deposited-coordinate prevalence
NR081	Probability of superiority	E030	normalized	number of exposed-reference comparisons with exposed outcome greater plus one half the number of ties	number of eligible exposed-reference comparisons	one outcome and contrast	zero means no exposed value exceeds or ties a reference value	missing when either comparison group has no eligible observation	Unit-interval distributional descriptive effect size
NR082	Exact-BW water-topology recurrence percent among all maps	E061;Figure_13C_exact_BW_water_pair_recurrence_source.csv:recurrence_percent_among_all_maps	percentage_scaled	100 times maps containing the canonical topology	number of processed eligible independent maps	one canonical exact-BW residue pair in the full processed cohort	zero percent means absence from all processed maps	missing for a zero or unresolved processed-map denominator	Percentage static topology recurrence over all processed maps
NR083	Exact-BW water-topology recurrence percent among C_B2-positive maps	E061;Figure_13C_exact_BW_water_pair_recurrence_source.csv:recurrence_percent_among_c_b2_positive_maps	percentage_scaled	100 times maps containing the canonical topology	number of maps containing at least one C_B2 water	one canonical exact-BW residue pair conditional on C_B2-positive maps	zero percent means absence from all C_B2-positive maps	missing for a zero or unresolved C_B2-positive-map denominator	Conditional percentage topology recurrence among maps capable of contributing a C_B2 topology
NR084	Wilson binomial-proportion interval endpoint percent	E029;Figure_S5_feature_prevalence_source.csv:prevalence_wilson95_low_percent|prevalence_wilson95_high_percent	percentage_scaled	100 times the defined Wilson binomial-proportion interval endpoint	unit proportion scale	one binomial prevalence estimate	zero percent is a valid endpoint when produced by the defined interval	missing for a zero or unresolved binomial denominator	Percentage-scale uncertainty bound for deposited-coordinate prevalence
