## Supplementary material for "An Exact-Residue Atlas of Opioid Receptor Wiring and Rewiring across Ligand and Transducer Contexts": SI files: PUBLIC_DATA_DICTIONARY.csv

artifact_id	public_filename	format	analysis_role	status	grain_or_scope	primary_key_or_json_keys	derivation_id	claim_boundary
FD01	Figure_3_cohort_and_design_source.csv	CSV	cohort and design source	final	one cohort design category	table+category	D01_COHORT	Cohort inventory
FD02	Figure_5B_all_pair_graph_metrics_source.csv	CSV	primary shared-node pairwise exact-BW graph source	final	one unordered curated pair	pair_id	D02_EXACT_BW_GRAPHS_AND_PAIRS	Static deposited-coordinate comparison with full-edge sensitivity retained separately
FD03	Figure_7A_corrected_state_validation_source.csv	CSV	state validation source	final	one defined state outcome	outcome	D03_STATE_VALIDATION	Literature-directed within-cohort positive control not independent replication
FD04	Figure_7B_partner_interface_map_source.csv	CSV	protein-partner interface source	final	one primary-map structure	structure_id	D04_INTERFACES_AND_SPATIAL_CONTEXT	Assembly and contact context not causal effect
FD05	Figure_9B_site_group_wiring_percentages_source.csv	CSV	site-relative wiring source	final	one site group	site_group	D04_INTERFACES_AND_SPATIAL_CONTEXT	Descriptive static composition
FD06	Figure_9C_site_group_rewiring_percentages_source.csv	CSV	primary shared-node site-relative rewiring source	final	one site group	site_group	D04_INTERFACES_AND_SPATIAL_CONTEXT	Descriptive static composition
FD07	Figure_9F_spatial_context_percentage_shifts_source.csv	CSV	spatial percentage shift source	final	one context by spatial outcome	context_id+outcome	D04_INTERFACES_AND_SPATIAL_CONTEXT	Descriptive percentage magnitude not causal
FD08	Figure_11A_corrected_binding_mode_source.csv	CSV	curated binding-mode source	final	one primary-map structure	structure_id	D01_COHORT	Curated role labels
FD09	Figure_11B_component_partner_coverage_source.csv	CSV	component and partner coverage source	final	one component or partner measure	component_or_partner+measure	D01_COHORT	Deposited-coordinate prevalence not population frequency
FD10	Figure_11D_efficacy_category_prevalence_source.csv	CSV	efficacy-category prevalence source	final	one efficacy category	ligand_activity	D01_COHORT	Descriptive category only
FD11	Figure_S5_complete_32_test_global_BH_source.csv	CSV	complete component inference family	final	one hypothesis by outcome	hypothesis_id+outcome	D05_COMPONENT_FAMILY	Conditional descriptive association not causal
FD12	Figure_S5_feature_prevalence_source.csv	CSV	feature prevalence source	final	one defined feature	feature_id	D05_COMPONENT_FAMILY	Descriptive prevalence
FD13	Figure_S5_matched_pair_percentage_source.csv	CSV	matched percentage sensitivity source	final	one hypothesis by outcome	hypothesis_id+outcome	D05_COMPONENT_FAMILY	Sensitivity design not randomization
FD14	Figure_13A_water_estimand_funnel_source.csv	CSV	branched water-estimand source	final	one displayed water estimand	display_order	D06_WATER_ESTIMANDS	Deposited static waters not solution hydration
FD15	Figure_13B_role_aware_PLIP_water_crossvalidation_source.csv	CSV	role-aware water interaction cross-validation	final	one role-aware raw interaction row with deduplication metadata	unique_event_key+deduplicated_event_flag	D07_WATER_RECURRENCE	Secondary interaction evidence
FD16	Figure_13C_exact_BW_water_pair_recurrence_source.csv	CSV	exact-BW water topology recurrence source	final	one exact-BW residue pair	canonical_bw_pair	D07_WATER_RECURRENCE	Static topology recurrence
FD17	Figure_S6A_coordinate_cluster_sensitivity_source.csv	CSV	water coordinate-cluster sensitivity source	final	one definition by scope radius and algorithm	condition tuple	D07_WATER_RECURRENCE	Static coordinate recurrence
FD18	Figure_S6B_pairwise_coordinate_matching_source.csv	CSV	pairwise water-coordinate matching source	final	one definition by scope and radius	condition tuple	D07_WATER_RECURRENCE	Static coordinate recurrence
FD19	Data_state_leave_one_out_detail.csv	CSV	shared-node full endpoint-recomputed state leave-one-out detail	final	one retained state outcome by excluded structure	outcome+excluded_structure_id	D03_STATE_VALIDATION	Within-cohort positive-control sensitivity not independent replication
FD20	Data_state_leave_one_out_summary.csv	CSV	shared-node full endpoint-recomputed state leave-one-out summary	final	one retained state outcome	outcome	D03_STATE_VALIDATION	Within-cohort positive-control sensitivity not independent replication
FD21	Data_endpoint_outcome_correlation.csv	CSV	shared-node endpoint-outcome redundancy assessment	final	one outcome pair	outcome_x+outcome_y	D02_EXACT_BW_GRAPHS_AND_PAIRS	Descriptive redundancy assessment not independent biological evidence
FD22	Figure_S5_adjusted_percentage_effects_source.csv	CSV	adjusted component percentage associations	final	one hypothesis by outcome	hypothesis_id+outcome	D05_COMPONENT_FAMILY	Conditional descriptive association not causal
FD26	Data_component_percentage_effect_summary.csv	CSV	component percentage-effect summary	final	one hypothesis	hypothesis_id	D05_COMPONENT_FAMILY	Descriptive magnitude summary subject to global multiplicity result
FD27	Figure_S5_unadjusted_percentage_source.csv	CSV	unadjusted component percentage differences	final	one feature by outcome	feature_id+outcome	D05_COMPONENT_FAMILY	Descriptive percentage magnitude not causal
FD28	Data_water_funnel_percentages.csv	CSV	water-estimand percentage context	final	one water definition	water_definition	D06_WATER_ESTIMANDS	Deposited static waters not solution hydration
FD29	Data_water_coordinate_selection.csv	CSV	selected deposited-water coordinates and contact assignments	final	one receptor-proximal deposited-water instance	structure_id+water_chain+water_auth_seq_id	D06_WATER_ESTIMANDS	Static coordinate selection and contact classification not solution hydration
FD30	Figure_1A_receptor_architecture_source.csv	CSV	receptor segment architecture source	final	one receptor segment	receptor+segment	D00_FIGURE_1_ARCHITECTURE	Descriptive full-length receptor architecture
FD31	Figure_1A_motif_positions_source.csv	CSV	receptor motif-position source	final	one receptor motif residue	receptor+bw_position	D00_FIGURE_1_ARCHITECTURE	Descriptive exact generic-number and sequence-position architecture
FD32	Figure_1B_method_architecture_source.csv	CSV	method architecture and Supporting Information crosswalk	final	one ordered workflow stage	order	D00_FIGURE_1_ARCHITECTURE	Methods navigation and traceability
FD33	Figure_S7A_StrucFlow_diagnostics_source.csv	CSV	StrucFlow workflow diagnostic source	final	one structure by workflow mode	task_index	D09_STRUCFLOW	Contact-topology diagnostic not physical dynamics or calibrated energy
FD34	Figure_S7B_CPN_diagnostics_source.csv	CSV	contact-propagation network diagnostic source	final	one seeded independent-map structure	task_index	D10_CPN	Belief-space diagnostic not physical propagation or causal effect
SD001	COMPANION_INDEX.csv	CSV	integrated three-dimensional Article figure to editable-asset index	final	one integrated three-dimensional Article figure	article_figure	D08_PUBLICATION_ARTIFACTS	Representative structural views are author-editable illustrations and not additional cohort estimands
SD002	FIGURE_TO_SOURCE_MAP.csv	CSV	figure panel to released source crosswalk	final	one displayed panel or integrated three-dimensional Article figure	mapping_id	D08_PUBLICATION_ARTIFACTS	Traceability metadata only
SD003	Data_component_matched_pair_detail.csv	CSV	structure-resolved matched-pair outcome detail	final	one matched structure pair by outcome	match_id+outcome	D05_COMPONENT_FAMILY	Sensitivity design not randomization and percentage scaling uses the absolute unexposed value
SD004	Data_Table_3.csv	CSV	Article component-association table source	final	one displayed Table 3 row	table_row_order	D05_COMPONENT_FAMILY	Conditional descriptive associations not causal
SD005	Data_Table_S5_spatial_bootstrap.csv	CSV	Supporting Table S5 spatial bootstrap source	final	one spatial context by outcome	context_id+outcome	D04_INTERFACES_AND_SPATIAL_CONTEXT	Descriptive percentage magnitude not causal
SD006	Data_all_pair_exact_BW_summary.csv	CSV	all-pair exact-BW comparison summary	final	one unordered curated pair	pair_uid	D02_EXACT_BW_GRAPHS_AND_PAIRS	Static deposited-coordinate comparison
SD007	Data_all_pair_graph_statistics.csv	CSV	all-pair graph aggregate statistics	final	one analysis scope	scope	D02_EXACT_BW_GRAPHS_AND_PAIRS	Aggregate static graph summary
SD008	Data_pair_shared_node_coverage.csv	CSV	pairwise shared-node coverage	final	one unordered curated pair	pair_uid	D02_EXACT_BW_GRAPHS_AND_PAIRS	Mapping-availability and estimand-coverage diagnostic
SD009	Data_site_group_contact_counts.csv	CSV	site-group static and changed-contact counts	final	one site group	site_group	D04_INTERFACES_AND_SPATIAL_CONTEXT	Changed-contact counts are undefined when no eligible structure pairs exist
SD010	Data_site_group_pair_rewiring.csv	CSV	pair-resolved site-group rewiring	final	one unordered pair by site group	pair_uid+site_group	D04_INTERFACES_AND_SPATIAL_CONTEXT	Descriptive static pair comparison
SD011	Figure_02_motif_residues.csv	CSV	Figure 2 integrated three-dimensional motif residues	final	one receptor subtype motif residue	subtype+motif+canonical_bw	D00_FIGURE_1_ARCHITECTURE	Representative architecture annotation
SD012	Figure_06_pairwise_extremes.csv	CSV	Figure 6 integrated three-dimensional pair selections	final	one selected structure pair	pair_id	D02_EXACT_BW_GRAPHS_AND_PAIRS	Representative extreme pairs do not replace cohort-wide estimates
SD013	Figure_08_recurrent_galpha_sites.csv	CSV	Figure 8 integrated three-dimensional recurrent G-alpha sites	final	one exact generic-number site	canonical_bw	D04_INTERFACES_AND_SPATIAL_CONTEXT	Deposited assembly contact recurrence
SD014	Figure_10_9L60_node_classes.csv	CSV	Figure 10 integrated three-dimensional node classes	final	one exact generic-number site	canonical_bw	D04_INTERFACES_AND_SPATIAL_CONTEXT	Representative localization in one deposited structure
SD015	Figure_12_component_interface_sites.csv	CSV	Figure 12 integrated three-dimensional component-interface sites	final	one receptor residue in the representative structure	receptor_auth_seq	D04_INTERFACES_AND_SPATIAL_CONTEXT	Representative deposited component contacts
SD016	Figure_14_recurrent_water_instances.csv	CSV	Figure 14 integrated three-dimensional recurrent deposited-water instances	final	one selected deposited structure	pdb_id	D07_WATER_RECURRENCE	Deposited static waters not solution hydration
SD017	Figure_5A_exact_BW_PCA_source.csv	CSV	exact-BW principal-component source	final	one independent-map structure	structure_id	D02_EXACT_BW_GRAPHS_AND_PAIRS	Descriptive coordinate-space projection
SD018	Figure_7C_galpha_exact_BW_recurrence_source.csv	CSV	G-alpha exact-BW contact recurrence source	final	one exact generic-number site	canonical_bw	D04_INTERFACES_AND_SPATIAL_CONTEXT	Deposited assembly contact recurrence
SD019	Figure_9A_9L60_role_aware_localization_source.csv	CSV	representative role-aware localization source	final	one site group	site_group	D04_INTERFACES_AND_SPATIAL_CONTEXT	Representative localization in one deposited structure
SD020	Figure_9D_selected_ligand_union_structure_wiring_source.csv	CSV	selected-ligand structure-level wiring source	final	one independent-map structure	structure_id	D04_INTERFACES_AND_SPATIAL_CONTEXT	Descriptive deposited-coordinate wiring
SD021	Figure_9E_selected_ligand_union_pair_rewiring_source.csv	CSV	selected-ligand pair-level rewiring source	final	one unordered primary-map pair	pair_uid	D04_INTERFACES_AND_SPATIAL_CONTEXT	Descriptive static pair comparison
SD022	Figure_11C_key_role_corrections_source.csv	CSV	key role-curation correction source	final	one curated entity	entity	D01_COHORT	Curated role labels
SD023	Figure_13D_water_funnel_percentages_source.csv	CSV	water-estimand percentage funnel source	final	one water definition	water_definition	D06_WATER_ESTIMANDS	Deposited static waters not solution hydration
SD024	Figure_S1_exclusions_source.csv	CSV	cohort exclusion source	final	one excluded PDB entry	pdb_id	D01_COHORT	Archive screening and exclusion inventory
SD025	Figure_S1_mapping_QC_source.csv	CSV	target-mapping quality-control source	final	one curated structure	structure_id	D01_COHORT	Mapping completeness diagnostic
SD026	Figure_S2_exact_BW_graph_summary_source.csv	CSV	structure-level exact-BW graph summary source	final	one independent-map structure	structure_id	D02_EXACT_BW_GRAPHS_AND_PAIRS	Static deposited-coordinate graph summary
SD027	Figure_S3_contact_definition_sensitivity_source.csv	CSV	contact-definition sensitivity source	final	one contact-definition mode	mode	D02_EXACT_BW_GRAPHS_AND_PAIRS	Sensitivity to graph construction definition
SD028	Figure_S4_analysis_domain_sensitivity_source.csv	CSV	analysis-domain sensitivity source	final	one independent-map structure	structure_id	D02_EXACT_BW_GRAPHS_AND_PAIRS	Sensitivity to shared-node versus full-edge analysis domains
SD029	Figure_S5_estimability_and_conclusions_source.csv	CSV	component estimability and conclusion source	final	one component hypothesis	hypothesis_id	D05_COMPONENT_FAMILY	Conditional descriptive association family
SD030	Figure_S5_exposure_alias_deduplication_source.csv	CSV	component exposure alias deduplication source	final	one exposure label	exposure	D05_COMPONENT_FAMILY	Exposure-definition audit
SD031	Figure_S5_percentage_effect_summary_source.csv	CSV	component percentage-effect figure source	final	one component hypothesis	hypothesis_id	D05_COMPONENT_FAMILY	Descriptive magnitude subject to estimability and multiplicity boundaries
SD032	Figure_S6C_exact_BW_topological_recurrence_source.csv	CSV	exact-BW water-topology recurrence source	final	one exact generic-number site	canonical_bw	D07_WATER_RECURRENCE	Static deposited-water topology recurrence
SD033	Figure_S8_structure_target_evidence_completeness_source.csv	CSV	structure-target evidence completeness source	final	one curated structure	structure_id	D01_COHORT	Evidence completeness diagnostic
SD034	STRUCTURAL_COMPANION_PROVENANCE.csv	CSV	editable three-dimensional Article figure provenance	final	one reduced editable PDB file	editable_pdb_file	D08_PUBLICATION_ARTIFACTS	Representative deposited-coordinate provenance
SD035	Sensitivity_component_associations_32.csv	CSV	complete 32-test component association results	final	one hypothesis by outcome	hypothesis_id+outcome	D05_COMPONENT_FAMILY	Conditional descriptive associations not causal
SD036	Sensitivity_component_family_estimand_comparison.csv	CSV	full-edge sensitivity versus shared-node primary component comparison	final	one hypothesis by outcome	hypothesis_id+outcome	D05_COMPONENT_FAMILY	Differences are shared-node primary minus full-edge sensitivity and endpoint differences are not confidence intervals
SD037	Sensitivity_component_leave_one_out_summary.csv	CSV	component leave-one-out summary	final	one hypothesis by outcome and exclusion type	hypothesis_id+outcome+exclusion_type	D05_COMPONENT_FAMILY	Within-cohort robustness diagnostic
SD038	Sensitivity_component_matched_pairs.csv	CSV	matched component sensitivity summary	final	one hypothesis by outcome	hypothesis_id+outcome	D05_COMPONENT_FAMILY	Sensitivity design not randomization
SD039	Sensitivity_component_publication_leave_one_out.csv	CSV	publication leave-one-out component detail	final	one exclusion by hypothesis and outcome	excluded_id+hypothesis_id+outcome	D05_COMPONENT_FAMILY	Within-cohort publication-cluster robustness diagnostic
SD040	Sensitivity_component_structure_leave_one_out.csv	CSV	structure leave-one-out component detail	final	one exclusion by hypothesis and outcome	excluded_id+hypothesis_id+outcome	D05_COMPONENT_FAMILY	Within-cohort structure robustness diagnostic
SD041	Sensitivity_component_within_publication.csv	CSV	within-publication component comparison	final	one hypothesis by outcome	hypothesis_id+outcome	D05_COMPONENT_FAMILY	Conditional within-publication descriptive comparison
SD042	Sensitivity_endpoint_means_84.csv	CSV	independent-map endpoint means	final	one independent-map structure	structure_id	D02_EXACT_BW_GRAPHS_AND_PAIRS	Structure-level endpoint aggregation
SD043	Sensitivity_pair_component_rewiring.csv	CSV	pair-resolved component rewiring sensitivity	final	one unordered primary-map pair	pair_uid	D04_INTERFACES_AND_SPATIAL_CONTEXT	Descriptive static pair comparison
SD044	Sensitivity_pair_estimand_coverage.csv	CSV	full-edge sensitivity versus shared-node primary pair coverage	final	one unordered primary-map pair	pair_uid	D02_EXACT_BW_GRAPHS_AND_PAIRS	Mapping-availability and estimand-coverage diagnostic
SD045	Sensitivity_pair_summary_3486.csv	CSV	primary-map pair summary	final	one unordered primary-map pair	pair_uid	D02_EXACT_BW_GRAPHS_AND_PAIRS	Static deposited-coordinate pair comparison
SD046	Sensitivity_selected_ligand_analysis_frame.csv	CSV	selected-ligand structure analysis frame	final	one independent-map structure	structure_id	D04_INTERFACES_AND_SPATIAL_CONTEXT	Descriptive deposited-coordinate wiring
SD047	Sensitivity_selected_ligand_spatial_summary.csv	CSV	selected-ligand spatial summary	final	one spatial class	spatial_class	D04_INTERFACES_AND_SPATIAL_CONTEXT	Descriptive spatial composition
SD048	Sensitivity_site_group_rewiring_percentages.csv	CSV	site-group rewiring percentage sensitivity	final	one site group	site_group	D04_INTERFACES_AND_SPATIAL_CONTEXT	Descriptive percentage composition
SD049	Sensitivity_site_group_spatial_comparison.csv	CSV	full-edge sensitivity versus shared-node primary site-group comparison	final	one site group	site_group	D04_INTERFACES_AND_SPATIAL_CONTEXT	Differences are shared-node primary minus full-edge sensitivity
SD050	Sensitivity_spatial_context_comparison.csv	CSV	full-edge sensitivity versus shared-node primary spatial-context comparison	final	one context by outcome	context_id+outcome	D04_INTERFACES_AND_SPATIAL_CONTEXT	Differences are shared-node primary minus full-edge sensitivity and endpoint differences are not confidence intervals
SD051	Sensitivity_spatial_context_percentage_shifts.csv	CSV	spatial-context percentage shifts	final	one context by outcome	context_id+outcome	D04_INTERFACES_AND_SPATIAL_CONTEXT	Descriptive percentage magnitude not causal
SD052	Sensitivity_state_family_16.csv	CSV	complete 16-outcome state family comparison	final	one defined state outcome	outcome	D03_STATE_VALIDATION	Differences are shared-node primary minus full-edge sensitivity and endpoint or probability differences are not confidence intervals or probabilities
SD053	Sensitivity_state_retained_outcomes_comparison.csv	CSV	retained state-outcome estimand comparison	final	one retained state outcome	outcome	D03_STATE_VALIDATION	Differences are shared-node primary minus full-edge sensitivity and endpoint or probability differences are not confidence intervals or probabilities
SD054	Sensitivity_water_aligned_instances_4RWD.csv	CSV	reference-aligned deposited-water instances	final	one aligned deposited-water instance	structure_id+water_chain+water_auth_seq_id+water_insertion_code	D07_WATER_RECURRENCE	Static coordinate recurrence after reference alignment
SD055	Sensitivity_water_alignment_transforms.csv	CSV	water reference-alignment transforms	final	one structure	structure_id	D07_WATER_RECURRENCE	Coordinate alignment metadata
SD056	Sensitivity_water_coordinate_clusters_4RWD.csv	CSV	reference-frame water coordinate-cluster sensitivity	final	one radius by clustering algorithm	coordinate_cluster_radius_A+clustering_algorithm	D07_WATER_RECURRENCE	Static coordinate recurrence
SD057	Sensitivity_water_pairwise_matching_4RWD.csv	CSV	reference-frame pairwise water matching sensitivity	final	one coordinate-match radius	coordinate_match_radius_A	D07_WATER_RECURRENCE	Static coordinate recurrence
SD058	Sensitivity_water_reference_cluster_comparison.csv	CSV	reference sensitivity of water coordinate clustering	final	one radius by clustering algorithm	coordinate_cluster_radius_A+clustering_algorithm	D07_WATER_RECURRENCE	Reference-choice sensitivity of static coordinate recurrence
SD059	Sensitivity_water_reference_matching_comparison.csv	CSV	reference sensitivity of pairwise water matching	final	one coordinate-match radius	coordinate_match_radius_A	D07_WATER_RECURRENCE	Reference-choice sensitivity of static coordinate recurrence
SD060	exact_bw_crosswalk.csv	CSV	exact generic-number residue crosswalk	final	one deposited structure by exact generic-number site	pdb_id+canonical_bw	D02_EXACT_BW_GRAPHS_AND_PAIRS	Target-residue mapping crosswalk
SD061	FILE_INDEX.csv	CSV	submission package file index	final	one released package file	relative_path	D08_PUBLICATION_ARTIFACTS	Navigation and integrity metadata
SD062	SHA256SUMS.txt	Text	SHA-256 checksum manifest	final	one checksum line per released package file	sha256+relative_path	D08_PUBLICATION_ARTIFACTS	Byte-level integrity metadata
SD063	README.md	Markdown	supporting-data package guide	final	one documentation file	section heading	D08_PUBLICATION_ARTIFACTS	Navigation and interpretation guidance
MM01	METHOD_PARAMETERS.json	JSON	complete public parameter registry	final	one JSON object	artifact_type+schema_version	D08_PUBLICATION_ARTIFACTS	Scientific parameters and claim boundaries
MM02	ANALYSIS_CONTRASTS.csv	CSV	eight component contrast registry	final	one hypothesis	hypothesis_id	D08_PUBLICATION_ARTIFACTS	Defined conditional descriptive contrasts
MM03	EQUATION_SYMBOLS.csv	CSV	equation symbol dictionary	final	one symbol	symbol	D08_PUBLICATION_ARTIFACTS	Notation only
MM04	METHOD_EQUATIONS.json	JSON	scientific equation registry with plain-text and LaTeX expressions	final	61 equations	equations[].equation_id	D08_PUBLICATION_ARTIFACTS	Definitions do not imply causality
MM05	WATER_ESTIMAND_DEFINITIONS.json	JSON	water set and recurrence estimands	final	9 set estimands and 5 recurrence estimands	estimands[].estimand_id+recurrence_estimands[].recurrence_id	D08_PUBLICATION_ARTIFACTS	Deposited static waters not solution hydration
MM06	STATE_OUTCOMES.csv	CSV	complete state outcome registry	final	16 outcomes	outcome_id	D08_PUBLICATION_ARTIFACTS	Literature-directed within-cohort positive control
MM07	COMPONENT_TESTS.csv	CSV	complete component test registry	final	32 tests	test_id	D08_PUBLICATION_ARTIFACTS	Conditional descriptive associations not causal
MM08	SUPPLEMENTARY_METHODS_PSEUDOCODE.md	Markdown	human-readable scientific pseudocode	final	6 introduced-method pseudocode records	step heading	D08_PUBLICATION_ARTIFACTS	Introduced composite methods only
MM09	SUPPLEMENTARY_METHODS_PSEUDOCODE.json	JSON	machine-readable scientific pseudocode	final	6 introduced-method pseudocode records	steps[].step_id	D08_PUBLICATION_ARTIFACTS	Introduced composite methods only
MM10	CLAIM_TO_SOURCE_MAP.csv	CSV	reported claim to source mapping	final	one reported claim	claim_id	D08_PUBLICATION_ARTIFACTS	Traceability record
MM11	PUBLIC_DATA_DICTIONARY.csv	CSV	public artifact dictionary	final	one public artifact	artifact_id	D08_PUBLICATION_ARTIFACTS	Metadata only
MM12	DERIVATION_MANIFEST.json	JSON	scientific derivation manifest	final	11 derivations	derivations[].derivation_id	D08_PUBLICATION_ARTIFACTS	Scientific transformations and traceability
MM13	PUBLIC_TABLE_SCHEMAS.json	JSON	CSV table schema registry	final	99 table schemas	tables[].artifact_id	D08_PUBLICATION_ARTIFACTS	Schema metadata
MM14	METHODS_ARTIFACTS.schema.json	JSON Schema	JSON artifact schema	final	one schema document	$id	D08_PUBLICATION_ARTIFACTS	Schema metadata
MM15	METHODS_ARTIFACT_INDEX.json	JSON	artifact checksum index	final	one entry per indexed artifact	artifacts[].artifact_id	D08_PUBLICATION_ARTIFACTS	Integrity metadata
MM16	VALIDATION_REPORT.json	JSON	public bundle validation report	final	one validation run	checks[].check_id	D08_PUBLICATION_ARTIFACTS	Validation metadata
MM17	NORMALIZATION_REGISTRY.csv	CSV	reported-quantity normalization and scale registry	final	84 reported quantity definitions	quantity_id	D08_PUBLICATION_ARTIFACTS	Scale metadata and interpretation boundaries
