## Supplementary material for "An Exact-Residue Atlas of Opioid Receptor Wiring and Rewiring across Ligand and Transducer Contexts": SI files: Sensitivity_component_associations_32.csv

hypothesis_id	hypothesis_label	scope	comparison	outcome	model_specification	formula	n	n_exposed	n_unexposed	publication_cluster_count	claim_level	design_rank	design_columns	status	reason	coefficient_exposed_minus_unexposed	robust_se_hc3_t	ci95_low_hc3_t	ci95_high_hc3_t	p_value_hc3_t	publication_cluster_se	publication_cluster_p_value	r_squared	residual_df	condition_number	max_leverage	max_exposed_leverage	q_value_global_bh
H01_sterol_contact_4p5	Receptor-contacting sterol	all_84_primary_maps	present versus absent at 4.5 A	exact_bw_contact_pair_count	mapping_adjusted_primary	outcome_model ~ exposure_model + C(subtype_model) + C(state_model) + C(method_model) + resolution_model + C(binding_mode_model) + gprotein_model + mapping_coverage_model + mapped_bw_count_model	84	26	58	39	conditional_descriptive_association_not_causal	15	15	estimated		4.898472852221147	7.85528866812877	-10.77239926060618	20.569344965048472	0.5349534973238582	6.307629175625036	0.4422051992205243	0.7127968813855361	69.0	16.95651273009172	0.483589157745298	0.36323254149751316	0.9009743112822876
H01_sterol_contact_4p5	Receptor-contacting sterol	all_84_primary_maps	present versus absent at 4.5 A	endpoint_mean_contact_pair_jaccard	mapping_adjusted_primary	outcome_model ~ exposure_model + C(subtype_model) + C(state_model) + C(method_model) + resolution_model + C(binding_mode_model) + gprotein_model + mapping_coverage_model + mapped_bw_count_model	84	26	58	39	conditional_descriptive_association_not_causal	15	15	estimated		0.0060332194026087305	0.006272395161779556	-0.006479866567124213	0.018546305372341674	0.3394744199541295	0.005126299233721992	0.2465489498506883	0.6792541737024282	69.0	16.95651273009172	0.483589157745298	0.36323254149751316	0.7250506093184936
H01_sterol_contact_4p5	Receptor-contacting sterol	all_84_primary_maps	present versus absent at 4.5 A	endpoint_mean_contacts_rewired_total	mapping_adjusted_primary	outcome_model ~ exposure_model + C(subtype_model) + C(state_model) + C(method_model) + resolution_model + C(binding_mode_model) + gprotein_model + mapping_coverage_model + mapped_bw_count_model	84	26	58	39	conditional_descriptive_association_not_causal	15	15	estimated		-6.552793457367095	6.884517083628198	-20.28702924857862	7.18144233384443	0.3445126500828288	5.6519390251900266	0.253531345972533	0.6879345222042819	69.0	16.95651273009172	0.483589157745298	0.36323254149751316	0.7250506093184936
H01_sterol_contact_4p5	Receptor-contacting sterol	all_84_primary_maps	present versus absent at 4.5 A	endpoint_mean_shared_contact_distance_rms_delta_A	mapping_adjusted_primary	outcome_model ~ exposure_model + C(subtype_model) + C(state_model) + C(method_model) + resolution_model + C(binding_mode_model) + gprotein_model + mapping_coverage_model + mapped_bw_count_model	84	26	58	39	conditional_descriptive_association_not_causal	15	15	estimated		-0.0247906139911252	0.01757086324021965	-0.059843527051677683	0.010262299069427286	0.16276893866891912	0.014037876216672797	0.08543288931241533	0.5028164002743045	69.0	16.95651273009172	0.483589157745298	0.36323254149751316	0.6970271926889159
H02_generic_lipid_contact_4p5	Receptor-contacting generic lipid	all_84_primary_maps	present versus absent at 4.5 A	exact_bw_contact_pair_count	mapping_adjusted_primary	outcome_model ~ exposure_model + C(subtype_model) + C(state_model) + C(method_model) + resolution_model + C(binding_mode_model) + gprotein_model + mapping_coverage_model + mapped_bw_count_model	84	11	73	39	conditional_descriptive_association_not_causal	15	15	estimated		-1.221569541792519	6.517084898252217	-14.222798179425396	11.779659095840358	0.8518649031775195	5.112878016858593	0.8124513901021544	0.7097851307109547	69.0	16.684764073752774	0.4887988050501799	0.3555735392005015	0.9737162826717553
H02_generic_lipid_contact_4p5	Receptor-contacting generic lipid	all_84_primary_maps	present versus absent at 4.5 A	endpoint_mean_contact_pair_jaccard	mapping_adjusted_primary	outcome_model ~ exposure_model + C(subtype_model) + C(state_model) + C(method_model) + resolution_model + C(binding_mode_model) + gprotein_model + mapping_coverage_model + mapped_bw_count_model	84	11	73	39	conditional_descriptive_association_not_causal	15	15	estimated		0.005886720208636731	0.004676208932404521	-0.003442061361147178	0.01521550177842064	0.21232121930503411	0.0039931905626638935	0.14866750927401393	0.673894820864421	69.0	16.684764073752774	0.4887988050501799	0.3555735392005015	0.6970271926889159
H02_generic_lipid_contact_4p5	Receptor-contacting generic lipid	all_84_primary_maps	present versus absent at 4.5 A	endpoint_mean_contacts_rewired_total	mapping_adjusted_primary	outcome_model ~ exposure_model + C(subtype_model) + C(state_model) + C(method_model) + resolution_model + C(binding_mode_model) + gprotein_model + mapping_coverage_model + mapped_bw_count_model	84	11	73	39	conditional_descriptive_association_not_causal	15	15	estimated		-6.7051184313534264	5.391291949087446	-17.460451586689988	4.050214723983135	0.2178209977152862	4.661656213587434	0.15851886213380098	0.6836574747608695	69.0	16.684764073752774	0.4887988050501799	0.3555735392005015	0.6970271926889159
H02_generic_lipid_contact_4p5	Receptor-contacting generic lipid	all_84_primary_maps	present versus absent at 4.5 A	endpoint_mean_shared_contact_distance_rms_delta_A	mapping_adjusted_primary	outcome_model ~ exposure_model + C(subtype_model) + C(state_model) + C(method_model) + resolution_model + C(binding_mode_model) + gprotein_model + mapping_coverage_model + mapped_bw_count_model	84	11	73	39	conditional_descriptive_association_not_causal	15	15	estimated		-0.018796760630733766	0.012489329740688733	-0.04371229173468322	0.0061187704732156845	0.1368816280992145	0.011707133825524112	0.11664542314198303	0.47925303294389876	69.0	16.684764073752774	0.4887988050501799	0.3555735392005015	0.6970271926889159
H03_deposited_water_proximal	Deposited receptor-proximal water	all_84_primary_maps	at least one occupancy >=0.7 water within 5 A versus none	exact_bw_contact_pair_count	mapping_adjusted_primary	outcome_model ~ exposure_model + C(subtype_model) + C(state_model) + C(method_model) + resolution_model + C(binding_mode_model) + gprotein_model + mapping_coverage_model + mapped_bw_count_model	84	9	75	39	conditional_descriptive_association_not_causal	15	15	estimated		-0.7207111300815718	7.46291789449685	-15.60882496702982	14.167402706866676	0.9233460085593957	5.841341625604334	0.9024556184692868	0.7097039185616523	69.0	16.47387825538319	0.4899623889160301	0.3771695184740296	0.9737162826717553
H03_deposited_water_proximal	Deposited receptor-proximal water	all_84_primary_maps	at least one occupancy >=0.7 water within 5 A versus none	endpoint_mean_contact_pair_jaccard	mapping_adjusted_primary	outcome_model ~ exposure_model + C(subtype_model) + C(state_model) + C(method_model) + resolution_model + C(binding_mode_model) + gprotein_model + mapping_coverage_model + mapped_bw_count_model	84	9	75	39	conditional_descriptive_association_not_causal	15	15	estimated		-0.0018070926034548236	0.004908387050749526	-0.011599056845919326	0.007984871639009678	0.7138778452937408	0.003985058155201294	0.6527915341436508	0.6672407539971856	69.0	16.47387825538319	0.4899623889160301	0.3771695184740296	0.9737162826717553
H03_deposited_water_proximal	Deposited receptor-proximal water	all_84_primary_maps	at least one occupancy >=0.7 water within 5 A versus none	endpoint_mean_contacts_rewired_total	mapping_adjusted_primary	outcome_model ~ exposure_model + C(subtype_model) + C(state_model) + C(method_model) + resolution_model + C(binding_mode_model) + gprotein_model + mapping_coverage_model + mapped_bw_count_model	84	9	75	39	conditional_descriptive_association_not_causal	15	15	estimated		1.9117301942524771	5.604291243446606	-9.268524926786968	13.091985315291923	0.7340505704843107	4.592295540115561	0.6795392083407551	0.6768190600430752	69.0	16.47387825538319	0.4899623889160301	0.3771695184740296	0.9737162826717553
H03_deposited_water_proximal	Deposited receptor-proximal water	all_84_primary_maps	at least one occupancy >=0.7 water within 5 A versus none	endpoint_mean_shared_contact_distance_rms_delta_A	mapping_adjusted_primary	outcome_model ~ exposure_model + C(subtype_model) + C(state_model) + C(method_model) + resolution_model + C(binding_mode_model) + gprotein_model + mapping_coverage_model + mapped_bw_count_model	84	9	75	39	conditional_descriptive_association_not_causal	15	15	estimated		0.01115976961610119	0.011624905160431536	-0.012031281634758167	0.03435082086696055	0.34041321888284126	0.009532781998903733	0.24901956429649078	0.4706390484220824	69.0	16.47387825538319	0.4899623889160301	0.3771695184740296	0.7250506093184936
H04_strucmind_structural_water	two-protein-residue structural water	all_84_primary_maps	at least one two-protein-residue polar bridge versus none	exact_bw_contact_pair_count	mapping_adjusted_primary	outcome_model ~ exposure_model + C(subtype_model) + C(state_model) + C(method_model) + resolution_model + C(binding_mode_model) + gprotein_model + mapping_coverage_model + mapped_bw_count_model	84	7	77	39	conditional_descriptive_association_not_causal	15	15	estimated		3.9188621247886317	10.899733256041706	-17.825510760243652	25.663235009820916	0.7202911127259528	8.164615665548707	0.6339921620679263	0.7103251334606433	69.0	16.77124178673772	0.4894268561730169	0.4312799113004917	0.9737162826717553
H04_strucmind_structural_water	two-protein-residue structural water	all_84_primary_maps	at least one two-protein-residue polar bridge versus none	endpoint_mean_contact_pair_jaccard	mapping_adjusted_primary	outcome_model ~ exposure_model + C(subtype_model) + C(state_model) + C(method_model) + resolution_model + C(binding_mode_model) + gprotein_model + mapping_coverage_model + mapped_bw_count_model	84	7	77	39	conditional_descriptive_association_not_causal	15	15	estimated		-0.006192044579346717	0.006736220047893568	-0.019630435879045446	0.007246346720352011	0.3611846834605659	0.005227521598254105	0.24356768690942845	0.6709974985631298	69.0	16.77124178673772	0.4894268561730169	0.4312799113004917	0.7250506093184936
H04_strucmind_structural_water	two-protein-residue structural water	all_84_primary_maps	at least one two-protein-residue polar bridge versus none	endpoint_mean_contacts_rewired_total	mapping_adjusted_primary	outcome_model ~ exposure_model + C(subtype_model) + C(state_model) + C(method_model) + resolution_model + C(binding_mode_model) + gprotein_model + mapping_coverage_model + mapped_bw_count_model	84	7	77	39	conditional_descriptive_association_not_causal	15	15	estimated		6.870590516044352	7.762694998691883	-8.615562280471902	22.356743312560607	0.37918855607744595	6.12366428203027	0.26891334202574635	0.6804907491098771	69.0	16.77124178673772	0.4894268561730169	0.4312799113004917	0.7250506093184936
H04_strucmind_structural_water	two-protein-residue structural water	all_84_primary_maps	at least one two-protein-residue polar bridge versus none	endpoint_mean_shared_contact_distance_rms_delta_A	mapping_adjusted_primary	outcome_model ~ exposure_model + C(subtype_model) + C(state_model) + C(method_model) + resolution_model + C(binding_mode_model) + gprotein_model + mapping_coverage_model + mapped_bw_count_model	84	7	77	39	conditional_descriptive_association_not_causal	15	15	estimated		0.02497573382806491	0.012869549094057516	-0.0006983141316226349	0.05064978178775245	0.056383091591671895	0.01091229995402267	0.027741894631082745	0.4787401183728909	69.0	16.77124178673772	0.4894268561730169	0.4312799113004917	0.45106473273337516
H05_gprotein_assembly	Resolved G-protein assembly	all_84_primary_maps	resolved G-protein assembly versus no resolved G-protein assembly	exact_bw_contact_pair_count	mapping_adjusted_primary	outcome_model ~ exposure_model + C(subtype_model) + C(state_model) + C(method_model) + resolution_model + C(binding_mode_model) + mapping_coverage_model + mapped_bw_count_model	84	66	18	39	conditional_descriptive_association_not_causal	14	14	estimated		4.210416883352451	28.29541606619996	-52.22301101208341	60.64384477878831	0.8821376568061666	21.86192739450557	0.8483046707112853	0.7096675076909494	70.0	15.985583196281338	0.48341168848261573	0.43745964077956107	0.9737162826717553
H05_gprotein_assembly	Resolved G-protein assembly	all_84_primary_maps	resolved G-protein assembly versus no resolved G-protein assembly	endpoint_mean_contact_pair_jaccard	mapping_adjusted_primary	outcome_model ~ exposure_model + C(subtype_model) + C(state_model) + C(method_model) + resolution_model + C(binding_mode_model) + mapping_coverage_model + mapped_bw_count_model	84	66	18	39	conditional_descriptive_association_not_causal	14	14	estimated		0.0012920975538309731	0.01028880337691929	-0.019228273736813562	0.02181246884447551	0.9004221016486246	0.007376377700301981	0.861878499092722	0.6666321067709524	70.0	15.985583196281338	0.48341168848261573	0.43745964077956107	0.9737162826717553
H05_gprotein_assembly	Resolved G-protein assembly	all_84_primary_maps	resolved G-protein assembly versus no resolved G-protein assembly	endpoint_mean_contacts_rewired_total	mapping_adjusted_primary	outcome_model ~ exposure_model + C(subtype_model) + C(state_model) + C(method_model) + resolution_model + C(binding_mode_model) + mapping_coverage_model + mapped_bw_count_model	84	66	18	39	conditional_descriptive_association_not_causal	14	14	estimated		-0.8408000996946594	10.453988217302376	-21.690622166301218	20.009021966911902	0.9361258523728764	7.583282345436676	0.912298638690605	0.6762861703621259	70.0	15.985583196281338	0.48341168848261573	0.43745964077956107	0.9737162826717553
H05_gprotein_assembly	Resolved G-protein assembly	all_84_primary_maps	resolved G-protein assembly versus no resolved G-protein assembly	endpoint_mean_shared_contact_distance_rms_delta_A	mapping_adjusted_primary	outcome_model ~ exposure_model + C(subtype_model) + C(state_model) + C(method_model) + resolution_model + C(binding_mode_model) + mapping_coverage_model + mapped_bw_count_model	84	66	18	39	conditional_descriptive_association_not_causal	14	14	estimated		0.005677491669704854	0.028135882493210505	-0.050437756547187386	0.061792739886597094	0.8406675055154462	0.020840501414709334	0.786769486718419	0.466705883214228	70.0	15.985583196281338	0.48341168848261573	0.43745964077956107	0.9737162826717553
H06_gbeta_contact_within_galpha	Direct receptor-G-beta contact within G-alpha structures	g_alpha_present_subset	G-beta receptor contact at 4.5 A versus no G-beta contact, restricted to G-alpha-present structures	exact_bw_contact_pair_count	mapping_adjusted_primary	outcome_model ~ exposure_model + C(subtype_model) + C(state_model) + C(method_model) + resolution_model + C(binding_mode_model) + mapping_coverage_model + mapped_bw_count_model	66	11	55	27	conditional_descriptive_association_not_causal	12	12	estimated		3.241790263516569	8.041382126708514	-12.880210210726956	19.363790737760095	0.6884381501310523	6.557548496659486	0.6252031439664427	0.5769003025297292	54.0	9.85219560752722	0.5676379163260602	0.5134863052462447	0.9737162826717553
H06_gbeta_contact_within_galpha	Direct receptor-G-beta contact within G-alpha structures	g_alpha_present_subset	G-beta receptor contact at 4.5 A versus no G-beta contact, restricted to G-alpha-present structures	endpoint_mean_contact_pair_jaccard	mapping_adjusted_primary	outcome_model ~ exposure_model + C(subtype_model) + C(state_model) + C(method_model) + resolution_model + C(binding_mode_model) + mapping_coverage_model + mapped_bw_count_model	66	11	55	27	conditional_descriptive_association_not_causal	12	12	estimated		-0.00016712117332161422	0.005048861685370933	-0.010289479395248042	0.009955237048604812	0.9737162826717553	0.0045030620828546124	0.9706785662310055	0.4024436568507852	54.0	9.85219560752722	0.5676379163260602	0.5134863052462447	0.9737162826717553
H06_gbeta_contact_within_galpha	Direct receptor-G-beta contact within G-alpha structures	g_alpha_present_subset	G-beta receptor contact at 4.5 A versus no G-beta contact, restricted to G-alpha-present structures	endpoint_mean_contacts_rewired_total	mapping_adjusted_primary	outcome_model ~ exposure_model + C(subtype_model) + C(state_model) + C(method_model) + resolution_model + C(binding_mode_model) + mapping_coverage_model + mapped_bw_count_model	66	11	55	27	conditional_descriptive_association_not_causal	12	12	estimated		0.2573406026618551	5.5106411271697375	-10.790829657838037	11.305510863161748	0.96292552664083	4.934156469576706	0.9588038947472737	0.38718977967171553	54.0	9.85219560752722	0.5676379163260602	0.5134863052462447	0.9737162826717553
H06_gbeta_contact_within_galpha	Direct receptor-G-beta contact within G-alpha structures	g_alpha_present_subset	G-beta receptor contact at 4.5 A versus no G-beta contact, restricted to G-alpha-present structures	endpoint_mean_shared_contact_distance_rms_delta_A	mapping_adjusted_primary	outcome_model ~ exposure_model + C(subtype_model) + C(state_model) + C(method_model) + resolution_model + C(binding_mode_model) + mapping_coverage_model + mapped_bw_count_model	66	11	55	27	conditional_descriptive_association_not_causal	12	12	estimated		-0.001168251642283978	0.016990768372054134	-0.03523269124181601	0.03289618795724805	0.9454362112650606	0.014789306231443491	0.937643032669433	0.3891957288039716	54.0	9.85219560752722	0.5676379163260602	0.5134863052462447	0.9737162826717553
H07_orthosteric_modality	Orthosteric peptide versus small molecule	resolved_orthosteric_modality_subset	orthosteric peptide versus orthosteric small molecule among maps with exactly one resolved modality	exact_bw_contact_pair_count	mapping_adjusted_primary	outcome_model ~ exposure_model + C(subtype_model) + C(state_model) + C(method_model) + resolution_model + gprotein_model + allosteric_model + mapping_coverage_model + mapped_bw_count_model	76	19	57	38	conditional_descriptive_association_not_causal	14	14	estimated		4.520041383505088	4.276894361556842	-4.029348626607696	13.069431393617872	0.29468009569690345	4.181643104623512	0.2867259227512217	0.7215644056837538	62.0	16.765375830836057	0.41645874724862075	0.3314126273756248	0.7250506093184936
H07_orthosteric_modality	Orthosteric peptide versus small molecule	resolved_orthosteric_modality_subset	orthosteric peptide versus orthosteric small molecule among maps with exactly one resolved modality	endpoint_mean_contact_pair_jaccard	mapping_adjusted_primary	outcome_model ~ exposure_model + C(subtype_model) + C(state_model) + C(method_model) + resolution_model + gprotein_model + allosteric_model + mapping_coverage_model + mapped_bw_count_model	76	19	57	38	conditional_descriptive_association_not_causal	14	14	estimated		0.005614819769876822	0.0025868573893135204	0.00044376553001176846	0.010785874009741875	0.03380598754527892	0.0025014906754589534	0.03086025013657508	0.6820310520354902	62.0	16.765375830836057	0.41645874724862075	0.3314126273756248	0.36200444842534313
H07_orthosteric_modality	Orthosteric peptide versus small molecule	resolved_orthosteric_modality_subset	orthosteric peptide versus orthosteric small molecule among maps with exactly one resolved modality	endpoint_mean_contacts_rewired_total	mapping_adjusted_primary	outcome_model ~ exposure_model + C(subtype_model) + C(state_model) + C(method_model) + resolution_model + gprotein_model + allosteric_model + mapping_coverage_model + mapped_bw_count_model	76	19	57	38	conditional_descriptive_association_not_causal	14	14	estimated		-6.335478001649145	2.921119062333739	-12.174711805117541	-0.49624419818074905	0.03393791703987592	2.8433477588958778	0.03202989982426016	0.6929075099930622	62.0	16.765375830836057	0.41645874724862075	0.3314126273756248	0.36200444842534313
H07_orthosteric_modality	Orthosteric peptide versus small molecule	resolved_orthosteric_modality_subset	orthosteric peptide versus orthosteric small molecule among maps with exactly one resolved modality	endpoint_mean_shared_contact_distance_rms_delta_A	mapping_adjusted_primary	outcome_model ~ exposure_model + C(subtype_model) + C(state_model) + C(method_model) + resolution_model + gprotein_model + allosteric_model + mapping_coverage_model + mapped_bw_count_model	76	19	57	38	conditional_descriptive_association_not_causal	14	14	estimated		-0.020821653475209825	0.007823000721379165	-0.03645960909497835	-0.005183697855441299	0.009891174969785135	0.00779027193786134	0.011124262604800792	0.4901728121219524	62.0	16.765375830836057	0.41645874724862075	0.3314126273756248	0.3165175990331243
H08_binding_mode	Orthosteric-plus-allosteric versus orthosteric-only	orthosteric_binding_mode_subset	orthosteric-plus-allosteric versus orthosteric-only; allosteric-only and unresolved maps excluded	exact_bw_contact_pair_count	mapping_adjusted_primary	outcome_model ~ exposure_model + C(subtype_model) + C(state_model) + C(method_model) + resolution_model + gprotein_model + C(modality_model) + mapping_coverage_model + mapped_bw_count_model	81	9	72	39	conditional_descriptive_association_not_causal	15	15	estimated		-3.847259458799677	4.6411432952200515	-13.113601025295116	5.419082107695763	0.4101226066726387	3.38928370405034	0.2634324524126113	0.6992486750836056	66.0	18.133454456135382	0.39650123348431043	0.2576605901377161	0.7291068563069133
H08_binding_mode	Orthosteric-plus-allosteric versus orthosteric-only	orthosteric_binding_mode_subset	orthosteric-plus-allosteric versus orthosteric-only; allosteric-only and unresolved maps excluded	endpoint_mean_contact_pair_jaccard	mapping_adjusted_primary	outcome_model ~ exposure_model + C(subtype_model) + C(state_model) + C(method_model) + resolution_model + gprotein_model + C(modality_model) + mapping_coverage_model + mapped_bw_count_model	81	9	72	39	conditional_descriptive_association_not_causal	15	15	estimated		0.004356141345755386	0.0033129309428438867	-0.002258338697172853	0.010970621388683625	0.1930972509101055	0.0022253710453313	0.05766415742300396	0.6858817903061432	66.0	18.133454456135382	0.39650123348431043	0.2576605901377161	0.6970271926889159
H08_binding_mode	Orthosteric-plus-allosteric versus orthosteric-only	orthosteric_binding_mode_subset	orthosteric-plus-allosteric versus orthosteric-only; allosteric-only and unresolved maps excluded	endpoint_mean_contacts_rewired_total	mapping_adjusted_primary	outcome_model ~ exposure_model + C(subtype_model) + C(state_model) + C(method_model) + resolution_model + gprotein_model + C(modality_model) + mapping_coverage_model + mapped_bw_count_model	81	9	72	39	conditional_descriptive_association_not_causal	15	15	estimated		-4.879422968628441	3.7459738095278436	-12.358500991058978	2.5996550538020955	0.1972458130993251	2.5301668300375524	0.06128870562483322	0.6971188715638768	66.0	18.133454456135382	0.39650123348431043	0.2576605901377161	0.6970271926889159
H08_binding_mode	Orthosteric-plus-allosteric versus orthosteric-only	orthosteric_binding_mode_subset	orthosteric-plus-allosteric versus orthosteric-only; allosteric-only and unresolved maps excluded	endpoint_mean_shared_contact_distance_rms_delta_A	mapping_adjusted_primary	outcome_model ~ exposure_model + C(subtype_model) + C(state_model) + C(method_model) + resolution_model + gprotein_model + C(modality_model) + mapping_coverage_model + mapped_bw_count_model	81	9	72	39	conditional_descriptive_association_not_causal	15	15	estimated		-0.008286859788058282	0.00947944037670174	-0.027213173155760873	0.010639453579644308	0.38518313620044975	0.006312895725094286	0.19716135134919474	0.49583245611817317	66.0	18.133454456135382	0.39650123348431043	0.2576605901377161	0.7250506093184936
