## Supplementary material for "An Exact-Residue Atlas of Opioid Receptor Wiring and Rewiring across Ligand and Transducer Contexts": SI files: Sensitivity_component_family_estimand_comparison.csv

hypothesis_id	outcome	full_edge_sensitivity_coefficient_exposed_minus_unexposed	full_edge_sensitivity_ci95_low_hc3_t	full_edge_sensitivity_ci95_high_hc3_t	full_edge_sensitivity_p_value_hc3_t	full_edge_sensitivity_q_value_global_bh	shared_node_primary_coefficient_exposed_minus_unexposed	shared_node_primary_ci95_low_hc3_t	shared_node_primary_ci95_high_hc3_t	shared_node_primary_p_value_hc3_t	shared_node_primary_q_value_global_bh	shared_minus_full_coefficient_exposed_minus_unexposed	shared_minus_full_reported_lower_endpoint_difference	shared_minus_full_reported_upper_endpoint_difference	shared_minus_full_tail_probability_numeric_difference	shared_minus_full_multiplicity_adjusted_probability_numeric_difference
H01_sterol_contact_4p5	endpoint_mean_contact_pair_jaccard	0.0080848428289963	-0.0052128570609574	0.02138254271895	0.2293031093653814	0.6103178302755943	0.0060332194026087	-0.0064798665671242	0.0185463053723416	0.3394744199541295	0.7250506093184936	-0.0020516234263876004	-0.0012670095061667998	-0.0028362373466084	0.11017131058874813	0.11473277904289936
H01_sterol_contact_4p5	endpoint_mean_contacts_rewired_total	-9.105735156148867	-23.924061898706444	5.71259158640871	0.2244125315933505	0.6103178302755943	-6.552793457367095	-20.28702924857862	7.18144233384443	0.3445126500828288	0.7250506093184936	2.5529416987817726	3.637032650127825	1.4688507474357202	0.12010011848947827	0.11473277904289936
H01_sterol_contact_4p5	endpoint_mean_shared_contact_distance_rms_delta_A	-0.0247906139911252	-0.0598435270516777	0.0102622990694273	0.1627689386689192	0.6103178302755943	-0.0247906139911252	-0.0598435270516776	0.0102622990694272	0.1627689386689191	0.6970271926889159	0.0	9.71445146547012e-17	-1.0061396160665481e-16	-1.1102230246251565e-16	0.08670936241332161
H01_sterol_contact_4p5	exact_bw_contact_pair_count	4.898472852221147	-10.77239926060618	20.569344965048472	0.5349534973238582	0.7442831267114549	4.898472852221147	-10.77239926060618	20.569344965048472	0.5349534973238582	0.9009743112822876	0.0	0.0	0.0	0.0	0.15669118457083264
H02_generic_lipid_contact_4p5	endpoint_mean_contact_pair_jaccard	0.0032352897831769	-0.0062873181133818	0.0127578976797356	0.5001781548847882	0.7336838695612797	0.0058867202086367	-0.0034420613611471	0.0152155017784206	0.2123212193050341	0.6970271926889159	0.0026514304254597995	0.0028452567522347	0.002457604098685	-0.2878569355797541	-0.03665667687236385
H02_generic_lipid_contact_4p5	endpoint_mean_contacts_rewired_total	-3.684829326873	-14.63880520465012	7.269146550904118	0.5044076603233798	0.7336838695612797	-6.705118431353426	-17.460451586689988	4.050214723983135	0.2178209977152862	0.6970271926889159	-3.0202891044804256	-2.8216463820398676	-3.218931826920983	-0.2865866626080936	-0.03665667687236385
H02_generic_lipid_contact_4p5	endpoint_mean_shared_contact_distance_rms_delta_A	-0.0187967606307337	-0.0437122917346832	0.0061187704732156	0.1368816280992139	0.6103178302755943	-0.0187967606307337	-0.0437122917346832	0.0061187704732156	0.1368816280992145	0.6970271926889159	0.0	0.0	0.0	6.106226635438361e-16	0.08670936241332161
H02_generic_lipid_contact_4p5	exact_bw_contact_pair_count	-1.221569541792519	-14.222798179425396	11.779659095840358	0.8518649031775195	0.94543621126506	-1.221569541792519	-14.222798179425396	11.779659095840358	0.8518649031775195	0.9737162826717553	0.0	0.0	0.0	0.0	0.028280071406695306
H03_deposited_water_proximal	endpoint_mean_contact_pair_jaccard	-0.0066243426797333	-0.0194604825138925	0.0062117971544258	0.306825730840348	0.6103178302755943	-0.0018070926034548	-0.0115990568459193	0.0079848716390096	0.7138778452937408	0.9737162826717553	0.0048172500762785	0.0078614256679732	0.0017730744845837997	0.4070521144533928	0.363398452396161
H03_deposited_water_proximal	endpoint_mean_contacts_rewired_total	7.779473683463207	-7.174904423024694	22.73385178995111	0.3029872833303939	0.6103178302755943	1.9117301942524767	-9.268524926786968	13.091985315291923	0.7340505704843107	0.9737162826717553	-5.8677434892107305	-2.093620503762274	-9.641866474659187	0.4310632871539168	0.363398452396161
H03_deposited_water_proximal	endpoint_mean_shared_contact_distance_rms_delta_A	0.0111597696161012	-0.0120312816347581	0.0343508208669605	0.3404132188828392	0.6103178302755943	0.0111597696161011	-0.0120312816347581	0.0343508208669605	0.3404132188828412	0.7250506093184936	-9.8879238130678e-17	0.0	0.0	1.9984014443252818e-15	0.11473277904289936
H03_deposited_water_proximal	exact_bw_contact_pair_count	-0.7207111300815718	-15.60882496702982	14.167402706866676	0.9233460085593956	0.94543621126506	-0.7207111300815718	-15.60882496702982	14.167402706866676	0.9233460085593956	0.9737162826717553	0.0	0.0	0.0	0.0	0.028280071406695306
H04_strucmind_structural_water	endpoint_mean_contact_pair_jaccard	-0.0154904774960205	-0.0306951002876353	-0.0002858547044057	0.0459587626170465	0.3478469644113722	-0.0061920445793467	-0.0196304358790454	0.007246346720352	0.3611846834605659	0.7250506093184936	0.0092984329166738	0.0110646644085899	0.0075322014247577	0.3152259208435194	0.37720364490712144
H04_strucmind_structural_water	endpoint_mean_contacts_rewired_total	18.29272254856452	0.6673293524307091	35.918115744698326	0.0421516770006769	0.3478469644113722	6.870590516044352	-8.615562280471902	22.356743312560607	0.3791885560774459	0.7250506093184936	-11.422132032520167	-9.282891632902611	-13.56137243213772	0.337036879076769	0.37720364490712144
H04_strucmind_structural_water	endpoint_mean_shared_contact_distance_rms_delta_A	0.0249757338280649	-0.0006983141316226	0.0506497817877524	0.0563830915916717	0.3478469644113722	0.0249757338280649	-0.0006983141316226	0.0506497817877524	0.0563830915916718	0.4510647327333751	0.0	0.0	0.0	9.71445146547012e-17	0.10321776832200291
H04_strucmind_structural_water	exact_bw_contact_pair_count	3.918862124788632	-17.825510760243652	25.66323500982092	0.7202911127259528	0.9219726242892196	3.918862124788632	-17.825510760243652	25.66323500982092	0.7202911127259528	0.9737162826717553	0.0	0.0	0.0	0.0	0.051743658382535695
H05_gprotein_assembly	endpoint_mean_contact_pair_jaccard	0.0117016910812894	-0.0127587217476325	0.0361621039102114	0.3433037795300218	0.6103178302755943	0.0012920975538309	-0.0192282737368135	0.0218124688444755	0.9004221016486246	0.9737162826717553	-0.0104095935274585	-0.006469551989181	-0.014349635065735899	0.5571183221186028	0.363398452396161
H05_gprotein_assembly	endpoint_mean_contacts_rewired_total	-13.11471055519966	-38.52237489634375	12.292953785944423	0.3068022528510058	0.6103178302755943	-0.8408000996946594	-21.690622166301218	20.009021966911902	0.9361258523728764	0.9737162826717553	12.273910455505	16.83175273004253	7.716068180967479	0.6293235995218706	0.363398452396161
H05_gprotein_assembly	endpoint_mean_shared_contact_distance_rms_delta_A	0.0056774916697049	-0.0504377565471873	0.0617927398865972	0.840667505515444	0.94543621126506	0.0056774916697048	-0.0504377565471873	0.061792739886597	0.8406675055154462	0.9737162826717553	-9.974659986866641e-17	0.0	-1.942890293094024e-16	2.220446049250313e-15	0.028280071406695306
H05_gprotein_assembly	exact_bw_contact_pair_count	4.210416883352451	-52.22301101208341	60.64384477878831	0.8821376568061666	0.94543621126506	4.210416883352451	-52.22301101208341	60.64384477878831	0.8821376568061666	0.9737162826717553	0.0	0.0	0.0	0.0	0.028280071406695306
H06_gbeta_contact_within_galpha	endpoint_mean_contact_pair_jaccard	-0.0006234721074631	-0.0107003457373117	0.0094534015223854	0.9017401956530716	0.94543621126506	-0.0001671211733216	-0.010289479395248	0.0099552370486048	0.9737162826717553	0.9737162826717553	0.00045635093414149995	0.0004108663420636996	0.0005018355262193987	0.07197608701868363	0.028280071406695306
H06_gbeta_contact_within_galpha	endpoint_mean_contacts_rewired_total	0.79646420145564	-10.313009141530252	11.905937544441532	0.8862451827929096	0.94543621126506	0.2573406026618551	-10.790829657838035	11.305510863161748	0.96292552664083	0.9737162826717553	-0.5391235987937849	-0.47782051630778355	-0.6004266812797834	0.07668034384792033	0.028280071406695306
H06_gbeta_contact_within_galpha	endpoint_mean_shared_contact_distance_rms_delta_A	-0.0011682516422839	-0.035232691241816	0.032896187957248	0.94543621126506	0.94543621126506	-0.0011682516422839	-0.035232691241816	0.032896187957248	0.9454362112650606	0.9737162826717553	0.0	0.0	0.0	6.661338147750939e-16	0.028280071406695306
H06_gbeta_contact_within_galpha	exact_bw_contact_pair_count	3.241790263516569	-12.880210210726956	19.36379073776009	0.6884381501310523	0.9179175335080696	3.241790263516569	-12.880210210726956	19.36379073776009	0.6884381501310523	0.9737162826717553	0.0	0.0	0.0	0.0	0.05579874916368566
H07_orthosteric_modality	endpoint_mean_contact_pair_jaccard	0.003497219188589	-0.0028931696162684	0.0098876079934465	0.2782037590263559	0.6103178302755943	0.0056148197698768	0.0004437655300117	0.0107858740097418	0.0338059875452789	0.3620044484253431	0.0021176005812878003	0.0033369351462801	0.0008982660162953002	-0.244397771481077	-0.2483133818502512
H07_orthosteric_modality	endpoint_mean_contacts_rewired_total	-3.861288346691628	-11.23631790868167	3.513741215298416	0.2993535026531219	0.6103178302755943	-6.335478001649145	-12.17471180511754	-0.496244198180749	0.0339379170398759	0.3620044484253431	-2.474189654957517	-0.9383938964358691	-4.009985413479165	-0.26541558561324596	-0.2483133818502512
H07_orthosteric_modality	endpoint_mean_shared_contact_distance_rms_delta_A	-0.0208216534752098	-0.0364596090949783	-0.0051836978554412	0.0098911749697852	0.3165175990331277	-0.0208216534752098	-0.0364596090949783	-0.0051836978554412	0.0098911749697851	0.3165175990331243	0.0	0.0	0.0	-9.8879238130678e-17	-3.3861802251067274e-15
H07_orthosteric_modality	exact_bw_contact_pair_count	4.520041383505088	-4.029348626607696	13.069431393617872	0.2946800956969034	0.6103178302755943	4.520041383505088	-4.029348626607696	13.069431393617872	0.2946800956969034	0.7250506093184936	0.0	0.0	0.0	0.0	0.11473277904289936
H08_binding_mode	endpoint_mean_contact_pair_jaccard	0.0068327127689872	-0.0004430840373537	0.0141085095753283	0.0652213058271323	0.3478469644113722	0.0043561413457553	-0.0022583386971728	0.0109706213886836	0.1930972509101055	0.6970271926889159	-0.0024765714232318995	-0.0018152546598190998	-0.0031378881866447	0.12787594508297317	0.3491802282775437
H08_binding_mode	endpoint_mean_contacts_rewired_total	-7.971888449392034	-16.3869112426152	0.4431343438311321	0.0629569404690854	0.3478469644113722	-4.879422968628441	-12.358500991058978	2.5996550538020955	0.1972458130993251	0.6970271926889159	3.0924654807635923	4.02841025155622	2.1565207099709633	0.1342888726302397	0.3491802282775437
H08_binding_mode	endpoint_mean_shared_contact_distance_rms_delta_A	-0.0082868597880582	-0.0272131731557608	0.0106394535796443	0.3851831362004499	0.6487294925481263	-0.0082868597880582	-0.0272131731557608	0.0106394535796443	0.3851831362004497	0.7250506093184936	0.0	0.0	0.0	-2.220446049250313e-16	0.07632111677036735
H08_binding_mode	exact_bw_contact_pair_count	-3.847259458799677	-13.113601025295116	5.419082107695763	0.4101226066726387	0.6561961706762219	-3.847259458799677	-13.113601025295116	5.419082107695763	0.4101226066726387	0.7291068563069133	0.0	0.0	0.0	0.0	0.07291068563069136
