## Supplementary material for "An Exact-Residue Atlas of Opioid Receptor Wiring and Rewiring across Ligand and Transducer Contexts": SI files: Sensitivity_component_leave_one_out_summary.csv

hypothesis_id	outcome	exclusion_type	attempted_fits	successful_fits	coefficient_min	coefficient_max	sign_consistency_fraction	nominal_p_lt_0p05_fraction	max_absolute_coefficient_change	most_influential_excluded_id
H01_sterol_contact_4p5	endpoint_mean_contact_pair_jaccard	structure_full_endpoint_recompute	84	84	0.0008923190667369301	0.00754116987817269	1.0	0.0	0.0051409003358718	mor_9pxw
H01_sterol_contact_4p5	endpoint_mean_contacts_rewired_total	structure_full_endpoint_recompute	84	84	-8.166006557425291	-0.9522942944308208	1.0	0.0	5.6004991629362735	mor_9pxw
H01_sterol_contact_4p5	endpoint_mean_shared_contact_distance_rms_delta_A	structure_full_endpoint_recompute	84	84	-0.02916580202130577	-0.010433478562251793	1.0	0.0	0.014357135428873406	mor_9pxw
H01_sterol_contact_4p5	exact_bw_contact_pair_count	structure_full_endpoint_recompute	84	84	-0.09967741159758958	7.702506329079505	0.9880952380952381	0.0	4.9981502638187365	mor_9pxw
H02_generic_lipid_contact_4p5	endpoint_mean_contact_pair_jaccard	structure_full_endpoint_recompute	84	84	0.0029781668290559515	0.008209955194166329	1.0	0.0	0.0029085533795807795	kor_4djh
H02_generic_lipid_contact_4p5	endpoint_mean_contacts_rewired_total	structure_full_endpoint_recompute	84	84	-9.32121945650234	-3.1780761325463773	1.0	0.0	3.527042298807049	kor_4djh
H02_generic_lipid_contact_4p5	endpoint_mean_shared_contact_distance_rms_delta_A	structure_full_endpoint_recompute	84	84	-0.02402420792625195	-0.013429040664627238	1.0	0.0	0.005367719966106528	dor_8y45
H02_generic_lipid_contact_4p5	exact_bw_contact_pair_count	structure_full_endpoint_recompute	84	84	-4.361096338464478	0.8428450487267973	0.9523809523809523	0.0	3.1395267966719587	kor_9uxx
H03_deposited_water_proximal	endpoint_mean_contact_pair_jaccard	structure_full_endpoint_recompute	84	84	-0.003838352834889147	0.0006616306432572494	0.9880952380952381	0.0	0.002468723246712073	kor_4djh
H03_deposited_water_proximal	endpoint_mean_contacts_rewired_total	structure_full_endpoint_recompute	84	84	-1.0480405717423515	4.147185741456582	0.9880952380952381	0.0	2.9597707659948287	kor_4djh
H03_deposited_water_proximal	endpoint_mean_shared_contact_distance_rms_delta_A	structure_full_endpoint_recompute	84	84	0.007238477285209814	0.017595349944482794	1.0	0.0	0.006435580328381603	mor_9wst
H03_deposited_water_proximal	exact_bw_contact_pair_count	structure_full_endpoint_recompute	84	84	-3.9563508117550157	3.0421757348167375	0.9285714285714286	0.0	3.7628868648983094	kor_8feg
H04_strucmind_structural_water	endpoint_mean_contact_pair_jaccard	structure_full_endpoint_recompute	84	84	-0.008656856564867671	-0.002099276862687849	1.0	0.0	0.004092767716658868	kor_4djh
H04_strucmind_structural_water	endpoint_mean_contacts_rewired_total	structure_full_endpoint_recompute	84	84	1.9247079284682655	9.959990745729627	1.0	0.0	4.945882587576087	kor_4djh
H04_strucmind_structural_water	endpoint_mean_shared_contact_distance_rms_delta_A	structure_full_endpoint_recompute	84	84	0.018568606047944164	0.028681786299789125	1.0	0.14285714285714285	0.006407127780120744	mor_9pxw
H04_strucmind_structural_water	exact_bw_contact_pair_count	structure_full_endpoint_recompute	84	84	-2.431278412325014	10.760241508239915	0.9880952380952381	0.0	6.841379383451283	dor_6pt2
H05_gprotein_assembly	endpoint_mean_contact_pair_jaccard	structure_full_endpoint_recompute	84	84	-0.006513573137243217	0.007093574696377641	0.9880952380952381	0.0	0.00780567069107419	kor_9zzo
H05_gprotein_assembly	endpoint_mean_contacts_rewired_total	structure_full_endpoint_recompute	84	84	-7.211286189741997	6.418342826925445	0.9523809523809523	0.0	7.259142926620105	kor_9zzo
H05_gprotein_assembly	endpoint_mean_shared_contact_distance_rms_delta_A	structure_full_endpoint_recompute	84	84	-0.006505314443561342	0.028033140924863916	0.9880952380952381	0.0	0.022355649255159062	kor_9zzo
H05_gprotein_assembly	exact_bw_contact_pair_count	structure_full_endpoint_recompute	84	84	-22.106690178932844	8.798719352421806	0.9880952380952381	0.0	26.317107062285295	kor_9zzo
H06_gbeta_contact_within_galpha	endpoint_mean_contact_pair_jaccard	structure_full_endpoint_recompute	84	84	-0.0013473668111700992	0.004139129726283593	0.8928571428571429	0.0	0.004306250899605207	mor_9pxw
H06_gbeta_contact_within_galpha	endpoint_mean_contacts_rewired_total	structure_full_endpoint_recompute	84	84	-4.411285868329114	1.5796005164339038	0.9285714285714286	0.0	4.668626470990969	mor_9pxw
H06_gbeta_contact_within_galpha	endpoint_mean_shared_contact_distance_rms_delta_A	structure_full_endpoint_recompute	84	84	-0.01467333715263201	0.004164982813618588	0.8928571428571429	0.0	0.013505085510348031	mor_9pxw
H06_gbeta_contact_within_galpha	exact_bw_contact_pair_count	structure_full_endpoint_recompute	84	84	-0.0416786337928033	7.7207112907430435	0.9880952380952381	0.0	4.478921027226475	mor_9pxw
H07_orthosteric_modality	endpoint_mean_contact_pair_jaccard	structure_full_endpoint_recompute	84	84	0.004467948877802299	0.00658569727316804	1.0	0.9285714285714286	0.0011468708920745231	dor_9ppy
H07_orthosteric_modality	endpoint_mean_contacts_rewired_total	structure_full_endpoint_recompute	84	84	-7.424871528959948	-5.132545269901544	1.0	0.9166666666666666	1.2029327317476008	dor_9ppy
H07_orthosteric_modality	endpoint_mean_shared_contact_distance_rms_delta_A	structure_full_endpoint_recompute	84	84	-0.02322820679154401	-0.01755133382668028	1.0	1.0	0.0032703196485295467	dor_9ppy
H07_orthosteric_modality	exact_bw_contact_pair_count	structure_full_endpoint_recompute	84	84	3.118465922379005	6.055409878158663	1.0	0.0	1.535368494653575	dor_6pt2
H08_binding_mode	endpoint_mean_contact_pair_jaccard	structure_full_endpoint_recompute	84	84	0.002214016855861367	0.0056594537242807275	1.0	0.0	0.002142124489894019	dor_8y71
H08_binding_mode	endpoint_mean_contacts_rewired_total	structure_full_endpoint_recompute	84	84	-6.382204811180307	-2.4488595083472777	1.0	0.0	2.4305634602811637	dor_8y71
H08_binding_mode	endpoint_mean_shared_contact_distance_rms_delta_A	structure_full_endpoint_recompute	84	84	-0.011819788146229339	-0.0036622521311380565	1.0	0.0	0.004624607656920226	dor_8y71
H08_binding_mode	exact_bw_contact_pair_count	structure_full_endpoint_recompute	84	84	-5.076624406116679	-1.2553492743919037	1.0	0.0	2.5919101844077734	kor_9xdr
H01_sterol_contact_4p5	endpoint_mean_contact_pair_jaccard	publication_full_endpoint_recompute	39	39	0.0012552156674654606	0.007392215704658015	1.0	0.0	0.00477800373514327	PMID:41193810
H01_sterol_contact_4p5	endpoint_mean_contacts_rewired_total	publication_full_endpoint_recompute	39	39	-8.046268283112614	-1.3382086722501942	1.0	0.0	5.214584785116901	PMID:41193810
H01_sterol_contact_4p5	endpoint_mean_shared_contact_distance_rms_delta_A	publication_full_endpoint_recompute	39	39	-0.02928181692440176	-0.011870629958636551	1.0	0.0	0.012919984032488648	PMID:41193810
H01_sterol_contact_4p5	exact_bw_contact_pair_count	publication_full_endpoint_recompute	39	39	0.326357254960041	7.185561980486376	1.0	0.0	4.572115597261106	PMID:41193810
H02_generic_lipid_contact_4p5	endpoint_mean_contact_pair_jaccard	publication_full_endpoint_recompute	39	39	0.0029781668290559515	0.009129667977469585	1.0	0.0	0.0032429477688328545	PMID:36638794
H02_generic_lipid_contact_4p5	endpoint_mean_contacts_rewired_total	publication_full_endpoint_recompute	39	39	-10.528824050093238	-3.1780761325463773	1.0	0.0	3.8237056187398117	PMID:36638794
H02_generic_lipid_contact_4p5	endpoint_mean_shared_contact_distance_rms_delta_A	publication_full_endpoint_recompute	39	39	-0.025220026016742073	-0.013429040664627238	1.0	0.0	0.006423265386008306	PMID:36638794
H02_generic_lipid_contact_4p5	exact_bw_contact_pair_count	publication_full_endpoint_recompute	39	39	-4.361096338464478	1.082021534843097	0.8717948717948718	0.0	3.1395267966719587	TITLE:sala bound kappa opioid receptor homodimer
H03_deposited_water_proximal	endpoint_mean_contact_pair_jaccard	publication_full_endpoint_recompute	39	39	-0.004202107677497492	0.0006616306432572494	0.9743589743589743	0.0	0.002468723246712073	PMID:22437504
H03_deposited_water_proximal	endpoint_mean_contacts_rewired_total	publication_full_endpoint_recompute	39	39	-1.0480405717423515	4.909601033424526	0.9743589743589743	0.0	2.9978708391720486	PMID:25686086
H03_deposited_water_proximal	endpoint_mean_shared_contact_distance_rms_delta_A	publication_full_endpoint_recompute	39	39	0.006261572942321495	0.017595349944482794	1.0	0.0	0.006435580328381603	PMID:41199005
H03_deposited_water_proximal	exact_bw_contact_pair_count	publication_full_endpoint_recompute	39	39	-3.9563508117550157	3.0421757348167375	0.8205128205128205	0.0	3.7628868648983094	PMID:38052802
H04_strucmind_structural_water	endpoint_mean_contact_pair_jaccard	publication_full_endpoint_recompute	39	39	-0.009973696143825678	-0.002099276862687849	1.0	0.0	0.004092767716658868	PMID:22437504
H04_strucmind_structural_water	endpoint_mean_contacts_rewired_total	publication_full_endpoint_recompute	39	39	1.9247079284682655	11.56412382800892	1.0	0.0	4.945882587576087	PMID:22437504
H04_strucmind_structural_water	endpoint_mean_shared_contact_distance_rms_delta_A	publication_full_endpoint_recompute	39	39	0.01923358721645535	0.029860662488707293	1.0	0.23076923076923078	0.005742146611609558	PMID:22437504
H04_strucmind_structural_water	exact_bw_contact_pair_count	publication_full_endpoint_recompute	39	39	-2.431278412325014	10.563422451376113	0.9743589743589743	0.0	6.644560326587481	PMID:31807708
H05_gprotein_assembly	endpoint_mean_contact_pair_jaccard	publication_full_endpoint_recompute	39	39	-0.006513573137243217	0.007093574696377641	0.9487179487179487	0.0	0.00780567069107419	PMID:42243110
H05_gprotein_assembly	endpoint_mean_contacts_rewired_total	publication_full_endpoint_recompute	39	39	-7.211286189741997	6.418342826925445	0.8205128205128205	0.0	7.259142926620105	PMID:42243110
H05_gprotein_assembly	endpoint_mean_shared_contact_distance_rms_delta_A	publication_full_endpoint_recompute	39	39	-0.006505314443561342	0.028033140924863916	0.9230769230769231	0.0	0.022355649255159062	PMID:42243110
H05_gprotein_assembly	exact_bw_contact_pair_count	publication_full_endpoint_recompute	39	39	-22.106690178932844	32.78463660898791	0.9743589743589743	0.0	28.57421972563546	PMID:39775170
H06_gbeta_contact_within_galpha	endpoint_mean_contact_pair_jaccard	publication_full_endpoint_recompute	39	39	-0.002138875704493254	0.004127672499851798	0.8717948717948718	0.0	0.004294793673173412	PMID:41193810
H06_gbeta_contact_within_galpha	endpoint_mean_contacts_rewired_total	publication_full_endpoint_recompute	39	39	-4.409785713785645	2.475306688370029	0.9230769230769231	0.0	4.6671263164475	PMID:41193810
H06_gbeta_contact_within_galpha	endpoint_mean_shared_contact_distance_rms_delta_A	publication_full_endpoint_recompute	39	39	-0.013788708557505212	0.004314438543576896	0.7692307692307693	0.0	0.012620456915221234	PMID:41193810
H06_gbeta_contact_within_galpha	exact_bw_contact_pair_count	publication_full_endpoint_recompute	39	39	-0.0416786337928033	7.325063264389399	0.9743589743589743	0.0	4.083273000872831	PMID:41193810
H07_orthosteric_modality	endpoint_mean_contact_pair_jaccard	publication_full_endpoint_recompute	39	39	0.0041054610580036205	0.006636598886228164	1.0	0.8205128205128205	0.0015093587118732016	PMID:25686086
H07_orthosteric_modality	endpoint_mean_contacts_rewired_total	publication_full_endpoint_recompute	39	39	-7.510489153193373	-4.408043202412911	1.0	0.7692307692307693	1.9274347992362344	PMID:25686086
H07_orthosteric_modality	endpoint_mean_shared_contact_distance_rms_delta_A	publication_full_endpoint_recompute	39	39	-0.02342755450754804	-0.016542113035240523	1.0	1.0	0.004279540439969302	PMID:38740791
H07_orthosteric_modality	exact_bw_contact_pair_count	publication_full_endpoint_recompute	39	39	2.5892302884465908	6.551593793089249	1.0	0.0	2.031552409584161	PMID:36368306
H08_binding_mode	endpoint_mean_contact_pair_jaccard	publication_full_endpoint_recompute	39	39	0.0023280531708979374	0.005572071292247276	1.0	0.0	0.0020280881748574488	PMID:42362532
H08_binding_mode	endpoint_mean_contacts_rewired_total	publication_full_endpoint_recompute	39	39	-6.234628335273756	-2.4690177113862513	1.0	0.0	2.41040525724219	PMID:42362532
H08_binding_mode	endpoint_mean_shared_contact_distance_rms_delta_A	publication_full_endpoint_recompute	39	39	-0.012282926507666436	-0.005627453510955017	1.0	0.0	0.003996066719608154	PMID:36368306
H08_binding_mode	exact_bw_contact_pair_count	publication_full_endpoint_recompute	39	39	-5.298762448345684	-0.931143587663092	1.0	0.0	2.916115871136585	PMID:42362532
