## Supplementary material for "An Exact-Residue Atlas of Opioid Receptor Wiring and Rewiring across Ligand and Transducer Contexts": SI files: Sensitivity_component_matched_pairs.csv

hypothesis_id	outcome	n_matched_pairs	mean_exposed_minus_unexposed	paired_se	paired_t_p_value	wilcoxon_p_value	sign_flip_p_value	sign_flip_method	sign_flip_draws	claim_level
H01_sterol_contact_4p5	exact_bw_contact_pair_count	17	7.0	4.970501217477084	0.17817433630655746	0.2092917467020765	0.183563232421875	exact_sign_flip	131072	secondary_exact-stratum_matched_sensitivity
H01_sterol_contact_4p5	endpoint_mean_contact_pair_jaccard	17	0.005577126679470588	0.002896722372799169	0.07215303998722059	0.044769287109375	0.057342529296875	exact_sign_flip	131072	secondary_exact-stratum_matched_sensitivity
H01_sterol_contact_4p5	endpoint_mean_contacts_rewired_total	17	-6.0857547838412485	3.224068497947258	0.0773547316108502	0.056884765625	0.065582275390625	exact_sign_flip	131072	secondary_exact-stratum_matched_sensitivity
H01_sterol_contact_4p5	endpoint_mean_shared_contact_distance_rms_delta_A	17	-0.02321510615735899	0.010050385164367749	0.03456759889063665	0.0395355224609375	0.0242919921875	exact_sign_flip	131072	secondary_exact-stratum_matched_sensitivity
H02_generic_lipid_contact_4p5	exact_bw_contact_pair_count	5	-1.4	5.163332257370235	0.7996986884751868	0.875	0.875	exact_sign_flip	32	secondary_exact-stratum_matched_sensitivity
H02_generic_lipid_contact_4p5	endpoint_mean_contact_pair_jaccard	5	-0.0024476482808641455	0.003966527215994026	0.5705773329267861	0.875	0.75	exact_sign_flip	32	secondary_exact-stratum_matched_sensitivity
H02_generic_lipid_contact_4p5	endpoint_mean_contacts_rewired_total	5	2.70843373493976	4.483667235947776	0.5783857674457398	0.875	0.75	exact_sign_flip	32	secondary_exact-stratum_matched_sensitivity
H02_generic_lipid_contact_4p5	endpoint_mean_shared_contact_distance_rms_delta_A	5	-0.013055116969685376	0.018015916884056977	0.508788344035867	0.625	0.5	exact_sign_flip	32	secondary_exact-stratum_matched_sensitivity
H03_deposited_water_proximal	exact_bw_contact_pair_count	6	13.166666666666666	11.205405441621071	0.2928885228044085	1.0	0.5	exact_sign_flip	64	secondary_exact-stratum_matched_sensitivity
H03_deposited_water_proximal	endpoint_mean_contact_pair_jaccard	6	-0.0008051243350222781	0.0037619966154870932	0.8389890632986513	1.0	0.875	exact_sign_flip	64	secondary_exact-stratum_matched_sensitivity
H03_deposited_water_proximal	endpoint_mean_contacts_rewired_total	6	1.724899598393576	4.70236340334	0.7287686938769357	0.84375	0.6875	exact_sign_flip	64	secondary_exact-stratum_matched_sensitivity
H03_deposited_water_proximal	endpoint_mean_shared_contact_distance_rms_delta_A	6	0.0009271628668883017	0.009193530660991189	0.92358908487004	1.0	0.90625	exact_sign_flip	64	secondary_exact-stratum_matched_sensitivity
H04_strucmind_structural_water	exact_bw_contact_pair_count	4	21.0	15.890248582070704	0.2780582052229274	0.625	0.5	exact_sign_flip	16	secondary_exact-stratum_matched_sensitivity
H04_strucmind_structural_water	endpoint_mean_contact_pair_jaccard	4	-0.005844796314299516	0.0030773974765580876	0.153742738002527	0.25	0.25	exact_sign_flip	16	secondary_exact-stratum_matched_sensitivity
H04_strucmind_structural_water	endpoint_mean_contacts_rewired_total	4	7.7981927710843415	4.218021571844873	0.1616205344556882	0.25	0.25	exact_sign_flip	16	secondary_exact-stratum_matched_sensitivity
H04_strucmind_structural_water	endpoint_mean_shared_contact_distance_rms_delta_A	4	0.013958131109607225	0.005332026818684716	0.07915181839747296	0.25	0.25	exact_sign_flip	16	secondary_exact-stratum_matched_sensitivity
H05_gprotein_assembly	exact_bw_contact_pair_count	2	30.5	32.5	0.5202033662716871	1.0	1.0	exact_sign_flip	4	secondary_exact-stratum_matched_sensitivity
H05_gprotein_assembly	endpoint_mean_contact_pair_jaccard	2	5.710080073301205e-05	0.016882115430433442	0.9978467532523695	1.0	1.0	exact_sign_flip	4	secondary_exact-stratum_matched_sensitivity
H05_gprotein_assembly	endpoint_mean_contacts_rewired_total	2	2.006024096385538	17.33132530120482	0.9266405203114331	1.0	1.0	exact_sign_flip	4	secondary_exact-stratum_matched_sensitivity
H05_gprotein_assembly	endpoint_mean_shared_contact_distance_rms_delta_A	2	0.016530314679506358	0.03228892299566424	0.6987758069108138	1.0	1.0	exact_sign_flip	4	secondary_exact-stratum_matched_sensitivity
H06_gbeta_contact_within_galpha	exact_bw_contact_pair_count	9	0.4444444444444444	7.297471234595796	0.9529297790980684	0.91015625	0.9609375	exact_sign_flip	512	secondary_exact-stratum_matched_sensitivity
H06_gbeta_contact_within_galpha	endpoint_mean_contact_pair_jaccard	9	-0.0013590084391354512	0.0052381103300483435	0.8018425038652202	0.5703125	0.9375	exact_sign_flip	512	secondary_exact-stratum_matched_sensitivity
H06_gbeta_contact_within_galpha	endpoint_mean_contacts_rewired_total	9	1.5274431057563571	5.718248231759958	0.79613569819884	0.65234375	0.9140625	exact_sign_flip	512	secondary_exact-stratum_matched_sensitivity
H06_gbeta_contact_within_galpha	endpoint_mean_shared_contact_distance_rms_delta_A	9	0.00972027319215274	0.01773295093636423	0.598548679175524	0.91015625	0.8046875	exact_sign_flip	512	secondary_exact-stratum_matched_sensitivity
H07_orthosteric_modality	exact_bw_contact_pair_count	18	3.5	5.346949530437496	0.5214974418845374	0.6023081115314953	0.54168701171875	exact_sign_flip	262144	secondary_exact-stratum_matched_sensitivity
H07_orthosteric_modality	endpoint_mean_contact_pair_jaccard	18	0.005096191227095697	0.0026247774889883147	0.06895051352046636	0.0599365234375	0.0463714599609375	exact_sign_flip	262144	secondary_exact-stratum_matched_sensitivity
H07_orthosteric_modality	endpoint_mean_contacts_rewired_total	18	-5.635876840696118	2.9468649805830016	0.07281263458622322	0.0599365234375	0.056793212890625	exact_sign_flip	262144	secondary_exact-stratum_matched_sensitivity
H07_orthosteric_modality	endpoint_mean_shared_contact_distance_rms_delta_A	18	-0.018887948679855878	0.008407003753619887	0.03823282197368465	0.0138702392578125	0.0128021240234375	exact_sign_flip	262144	secondary_exact-stratum_matched_sensitivity
H08_binding_mode	exact_bw_contact_pair_count	9	-8.777777777777779	2.9381484049283006	0.017399630137069435	0.0234375	0.0234375	exact_sign_flip	512	secondary_exact-stratum_matched_sensitivity
H08_binding_mode	endpoint_mean_contact_pair_jaccard	9	0.0034421566928043187	0.0024851284891770358	0.20341803912452427	0.25	0.21875	exact_sign_flip	512	secondary_exact-stratum_matched_sensitivity
H08_binding_mode	endpoint_mean_contacts_rewired_total	9	-4.1445783132530165	2.788774221243098	0.17554317909484776	0.203125	0.17578125	exact_sign_flip	512	secondary_exact-stratum_matched_sensitivity
H08_binding_mode	endpoint_mean_shared_contact_distance_rms_delta_A	9	0.0019519368989595115	0.006731852003612902	0.779223807181808	0.65234375	0.71484375	exact_sign_flip	512	secondary_exact-stratum_matched_sensitivity
