## Supplementary material for "An Exact-Residue Atlas of Opioid Receptor Wiring and Rewiring across Ligand and Transducer Contexts": SI files: Sensitivity_component_within_publication.csv

hypothesis_id	outcome	discordant_publication_count	mean_within_publication_difference	median_within_publication_difference	minimum_within_publication_difference	maximum_within_publication_difference	sign_consistency_with_primary_fraction
H01_sterol_contact_4p5	endpoint_mean_contact_pair_jaccard	6	0.00828834544254122	0.003116613975268856	-0.004132091117664105	0.03657812932416782	0.6666666666666666
H01_sterol_contact_4p5	endpoint_mean_contacts_rewired_total	6	-8.96298527443106	-3.484939759036152	-39.74578313253012	4.883534136546189	0.6666666666666666
H01_sterol_contact_4p5	endpoint_mean_shared_contact_distance_rms_delta_A	6	-0.025053508589301627	-0.011295753363124245	-0.09796949267157923	0.018781397242807307	0.8333333333333334
H01_sterol_contact_4p5	exact_bw_contact_pair_count	6	8.002777777777775	8.083333333333371	-15.0	39.59999999999991	0.6666666666666666
H02_generic_lipid_contact_4p5	endpoint_mean_contact_pair_jaccard	2	-0.004013146290198666	-0.004013146290198666	-0.004216204983927496	-0.0038100875964698355	0.0
H02_generic_lipid_contact_4p5	endpoint_mean_contacts_rewired_total	2	4.442771084337352	4.442771084337352	4.120481927710841	4.765060240963862	0.0
H02_generic_lipid_contact_4p5	endpoint_mean_shared_contact_distance_rms_delta_A	2	0.017438745898126107	0.017438745898126107	0.016096094553444906	0.018781397242807307	0.0
H02_generic_lipid_contact_4p5	exact_bw_contact_pair_count	2	-1.3333333333333712	-1.3333333333333712	-7.0	4.3333333333332575	0.5
H03_deposited_water_proximal	endpoint_mean_contact_pair_jaccard	1	-0.0038100875964698355	-0.0038100875964698355	-0.0038100875964698355	-0.0038100875964698355	1.0
H03_deposited_water_proximal	endpoint_mean_contacts_rewired_total	1	4.120481927710841	4.120481927710841	4.120481927710841	4.120481927710841	1.0
H03_deposited_water_proximal	endpoint_mean_shared_contact_distance_rms_delta_A	1	0.018781397242807307	0.018781397242807307	0.018781397242807307	0.018781397242807307	1.0
H03_deposited_water_proximal	exact_bw_contact_pair_count	1	-7.0	-7.0	-7.0	-7.0	1.0
H04_strucmind_structural_water	endpoint_mean_contact_pair_jaccard	1	-0.0038100875964698355	-0.0038100875964698355	-0.0038100875964698355	-0.0038100875964698355	1.0
H04_strucmind_structural_water	endpoint_mean_contacts_rewired_total	1	4.120481927710841	4.120481927710841	4.120481927710841	4.120481927710841	1.0
H04_strucmind_structural_water	endpoint_mean_shared_contact_distance_rms_delta_A	1	0.018781397242807307	0.018781397242807307	0.018781397242807307	0.018781397242807307	1.0
H04_strucmind_structural_water	exact_bw_contact_pair_count	1	-7.0	-7.0	-7.0	-7.0	0.0
H05_gprotein_assembly	endpoint_mean_contact_pair_jaccard	1	0.028627689822655844	0.028627689822655844	0.028627689822655844	0.028627689822655844	1.0
H05_gprotein_assembly	endpoint_mean_contacts_rewired_total	1	-31.638554216867462	-31.638554216867462	-31.638554216867462	-31.638554216867462	1.0
H05_gprotein_assembly	endpoint_mean_shared_contact_distance_rms_delta_A	1	-0.05177604085488291	-0.05177604085488291	-0.05177604085488291	-0.05177604085488291	0.0
H05_gprotein_assembly	exact_bw_contact_pair_count	1	20.166666666666742	20.166666666666742	20.166666666666742	20.166666666666742	1.0
H06_gbeta_contact_within_galpha	endpoint_mean_contact_pair_jaccard	5	-0.007395442800158758	-0.00243389108940939	-0.03816734470772565	0.004652120797751347	0.6
H06_gbeta_contact_within_galpha	endpoint_mean_contacts_rewired_total	5	7.947469879518072	2.6265060240963862	-5.650602409638552	41.016867469879514	0.6
H06_gbeta_contact_within_galpha	endpoint_mean_shared_contact_distance_rms_delta_A	5	0.02973555753461502	0.007417549966185821	-0.008954221465035384	0.12356823813280754	0.2
H06_gbeta_contact_within_galpha	exact_bw_contact_pair_count	5	-10.106666666666616	-4.0	-50.59999999999991	21.40000000000009	0.2
H07_orthosteric_modality	endpoint_mean_contact_pair_jaccard	5	0.0033909581526063047	-0.0002627591549132502	-0.004132091117664105	0.02045199983839119	0.4
H07_orthosteric_modality	endpoint_mean_contacts_rewired_total	5	-3.6918473895582338	-0.15903614457830884	-22.870481927710856	4.883534136546189	0.6
H07_orthosteric_modality	endpoint_mean_shared_contact_distance_rms_delta_A	5	-0.011778979905165498	-0.013637285261213106	-0.04804611245353935	0.018781397242807307	0.6
H07_orthosteric_modality	exact_bw_contact_pair_count	5	3.1233333333333575	4.6666666666667425	-15.799999999999955	28.0	0.6
H08_binding_mode	endpoint_mean_contact_pair_jaccard	1	0.0031508470152583623	0.0031508470152583623	0.0031508470152583623	0.0031508470152583623	1.0
H08_binding_mode	endpoint_mean_contacts_rewired_total	1	-3.590361445783145	-3.590361445783145	-3.590361445783145	-3.590361445783145	1.0
H08_binding_mode	endpoint_mean_shared_contact_distance_rms_delta_A	1	0.004689103201402478	0.004689103201402478	0.004689103201402478	0.004689103201402478	0.0
H08_binding_mode	exact_bw_contact_pair_count	1	-4.0	-4.0	-4.0	-4.0	1.0
