## Supplementary material for "An Exact-Residue Atlas of Opioid Receptor Wiring and Rewiring across Ligand and Transducer Contexts": SI files: Sensitivity_endpoint_means_84.csv

structure_id	endpoint_mean_contact_pair_jaccard	endpoint_mean_contacts_rewired_total	endpoint_mean_shared_contact_distance_rms_delta_A
dor_4n6h	0.8949931161475838	118.98795180722891	0.346086854362367
dor_4rwa	0.9091787808838786	98.53012048192771	0.3642917294379804
dor_4rwd	0.9077206922281243	102.81927710843374	0.3460411278056122
dor_6pt2	0.9016239278593802	110.57831325301204	0.36517409243487914
dor_6pt3	0.90543401545585	106.4578313253012	0.34639269519207183
dor_8f7s	0.9259555715767684	81.18072289156626	0.32750747970592176
dor_8y45	0.9048436372432394	104.2289156626506	0.45749463954643677
dor_8y71	0.9429058034921278	62.144578313253014	0.3003118809758908
dor_9cgj	0.9306066439622931	75.50602409638554	0.32600019768376237
dor_9cgk	0.9335080182817012	72.43373493975903	0.313288317955481
dor_9ppw	0.9003199985882774	109.06024096385542	0.3881616085797542
dor_9ppx	0.9093311316668642	99.0	0.37835593842269566
dor_9ppy	0.9397546805266344	65.43373493975903	0.2992380572165489
dor_9ppz	0.9328903771815085	73.98795180722891	0.3156545376885293
dor_9pq0	0.9346692153163231	71.16867469879519	0.306964593989374
dor_9xdq	0.941823958516436	62.7710843373494	0.3005431945524631
dor_9xf4	0.940007442279849	65.3132530120482	0.30992740680031533
dor_9ydp	0.9266001699345252	82.1566265060241	0.31173570520205024
kor_22em	0.9355817826781027	69.55421686746988	0.302571721606948
kor_22es	0.938723384475236	66.855421686747	0.29091815137823795
kor_4djh	0.8821613984578618	131.06024096385542	0.3925747412176289
kor_6b73	0.9204577682902176	88.7710843373494	0.3196204310701748
kor_6vi4	0.8958371686270492	112.51807228915662	0.3764515469463428
kor_7y1f	0.9344110037504272	71.6987951807229	0.35501888587756986
kor_7yit	0.9179969565173969	91.01204819277109	0.36964601721470075
kor_8dzp	0.9251588515663974	81.56626506024097	0.3168302679328992
kor_8dzq	0.9362108600908544	68.62650602409639	0.3282945993285025
kor_8dzr	0.9288486902363587	75.66265060240964	0.35389685792770886
kor_8dzs	0.9216035707411426	84.78313253012048	0.355330444734023
kor_8f7w	0.9404722700851149	64.32530120481928	0.29379189120083066
kor_8feg	0.9326320037779788	72.4578313253012	0.32134156301859307
kor_8vve	0.9119677893686896	95.18072289156626	0.37906500418880534
kor_8vvf	0.9119581040441109	95.08433734939759	0.3693977163730244
kor_8vvg	0.9096806576779651	97.71084337349397	0.40597550164338775
kor_9d61	0.9120894187098726	95.16867469879519	0.36676710617404484
kor_9l60	0.9427907624098888	62.44578313253012	0.2802229108606052
kor_9pa1	0.9319359161073553	74.0	0.31464576628709723
kor_9pa4	0.9270355686971268	80.07228915662651	0.3289190759780312
kor_9pa6	0.9278605058560753	78.56626506024097	0.3367755966071737
kor_9uwv	0.9355386982279069	70.87951807228916	0.30501946624805826
kor_9uxu	0.9401908190256582	65.2289156626506	0.2960652447830228
kor_9uxx	0.9401908190256582	65.2289156626506	0.2960652447830228
kor_9v6o	0.9301276303303181	74.89156626506023	0.3146646247330681
kor_9w49	0.9334039005061455	70.57831325301204	0.30666038790689615
kor_9xdr	0.9350130267569932	70.02409638554217	0.34412626531885365
kor_9zzo	0.9119094740051923	90.98795180722891	0.36965546624386675
mor_23so	0.9440156375086486	60.9277108433735	0.2773909426426351
mor_8ef5	0.9368659239681136	69.04819277108433	0.30015125143560784
mor_8ef6	0.9463479168235447	58.25301204819277	0.2656933575203496
mor_8efb	0.9389293339644799	66.40963855421687	0.2939610838992385
mor_8efl	0.9448322897099157	60.04819277108434	0.2741445701929279
mor_8efo	0.9373360558585437	68.96385542168674	0.3082868211948094
mor_8efq	0.9405995449100062	64.3855421686747	0.29769825373735
mor_8f7q	0.9437237591093022	61.024096385542165	0.27277565529775233
mor_8f7r	0.9447116897897474	60.19277108433735	0.27806846416199715
mor_8k9k	0.9356296745128443	70.32530120481928	0.27797938466087335
mor_8k9l	0.9387805215281029	66.73493975903614	0.2826684878622758
mor_8y72	0.9327185660705943	74.144578313253	0.3018512733746348
mor_8y73	0.940811808642908	64.49397590361446	0.2779496029087931
mor_9mqh	0.9171357015640011	87.3012048192771	0.3844111691265883
mor_9mqi	0.9089593554100807	99.81927710843374	0.3480088808954945
mor_9mqj	0.9062680030005266	103.1566265060241	0.35573820051812244
mor_9pa2	0.9272054301521672	78.72289156626506	0.33374488006633557
mor_9pa3	0.9280597917331568	78.03614457831326	0.34518924016870356
mor_9pa5	0.8980365075311066	112.79518072289157	0.3831418165802241
mor_9ppq	0.9446776397953377	58.13253012048193	0.2853973054926086
mor_9pu5	0.9389249626316447	66.40963855421687	0.286423183936374
mor_9pud	0.9357467048119901	71.03614457831326	0.30660351986613277
mor_9pxu	0.9015499419832297	107.79518072289157	0.3747648540307405
mor_9pxv	0.9327331049305816	73.72289156626506	0.31170289642822485
mor_9pxw	0.898371511216114	110.33734939759036	0.42596234495319724
mor_9pxx	0.9407292043704782	64.53012048192771	0.3085580520075661
mor_9pxy	0.9397440878349357	65.50602409638554	0.30325185282047945
mor_9py2	0.9343750421020435	71.6144578313253	0.2917629421765144
mor_9py3	0.9332708536083352	72.98795180722891	0.32086097437877775
mor_9py4	0.9351128403811594	71.2289156626506	0.29669479066916365
mor_9vjt	0.9278526251656373	77.46987951807229	0.33421654316777927
mor_9wst	0.9426328465913875	62.71084337349398	0.28041412514749453
mor_9xc6	0.9355864002153298	69.46987951807229	0.32621602016706847
nop_23oi	0.9248061407852877	83.48192771084338	0.3467963829860731
nop_4ea3	0.8946729374303896	118.20481927710843	0.3837844205404158
nop_5dhg	0.8961322123913984	116.144578313253	0.3603003298918909
nop_5dhh	0.8936584165747544	119.39759036144578	0.36130387486264953
nop_8f7x	0.9238549285455574	82.74698795180723	0.3328166532400442
