## Supplementary material for "An Exact-Residue Atlas of Opioid Receptor Wiring and Rewiring across Ligand and Transducer Contexts": SI files: Sensitivity_selected_ligand_spatial_summary.csv

spatial_class	shared_node_changed_contact_count	shared_node_changed_contact_percent	shared_node_changed_contact_denominator	full_edge_changed_contact_denominator	full_edge_records_removed_by_shared_node_restriction	shared_node_retained_fraction	selected_site_positive_structure_count	selected_site_positive_pair_count	normalization_rule	claim_boundary
direct	36627	15.278055861447593	239736	281166	41430	0.85264932459828	77	2926	Class count divided by 239736 shared-node changed-contact records; classes sum to 100 percent.	Static localization; not causal propagation.
adjacent	96218	40.134981813328	239736	281166	41430	0.85264932459828	77	2926	Class count divided by 239736 shared-node changed-contact records; classes sum to 100 percent.	Static localization; not causal propagation.
connected_distal	106891	44.58696232522441	239736	281166	41430	0.85264932459828	77	2926	Class count divided by 239736 shared-node changed-contact records; classes sum to 100 percent.	Static localization; not causal propagation.
disconnected	0	0.0	239736	281166	41430	0.85264932459828	77	2926	Class count divided by 239736 shared-node changed-contact records; classes sum to 100 percent.	Zero follows connected primary graphs in this resolved-site scope; not evidence that biological distal communication is absent.
