## Supplementary material for "An Exact-Residue Atlas of Opioid Receptor Wiring and Rewiring across Ligand and Transducer Contexts": SI files: Sensitivity_site_group_rewiring_percentages.csv

site_group	both_site_positive_pair_count	localization_status	pooled_rewired_contact_count	pooled_changed_direct_percent	mean_pair_changed_direct_percent	median_pair_changed_direct_percent	pooled_changed_adjacent_percent	mean_pair_changed_adjacent_percent	median_pair_changed_adjacent_percent	pooled_changed_connected_distal_percent	mean_pair_changed_connected_distal_percent	median_pair_changed_connected_distal_percent	pooled_changed_disconnected_percent	mean_pair_changed_disconnected_percent	median_pair_changed_disconnected_percent
selected_ligand_union	2926	pair_localization_available	239736	15.278055861447593	15.832747529599445	15.294117647058824	40.134981813328	41.479303298391244	40.51724137931034	44.58696232522441	42.68794917200932	43.47826086956522	0.0	0.0	0.0
