## Supplementary material for "An Exact-Residue Atlas of Opioid Receptor Wiring and Rewiring across Ligand and Transducer Contexts": SI files: Sensitivity_site_group_spatial_comparison.csv

site_group	full_edge_sensitivity_pooled_rewired_contact_count	full_edge_sensitivity_pooled_changed_direct_percent	full_edge_sensitivity_pooled_changed_adjacent_percent	full_edge_sensitivity_pooled_changed_connected_distal_percent	full_edge_sensitivity_pooled_changed_disconnected_percent	shared_node_primary_pooled_rewired_contact_count	shared_node_primary_pooled_changed_direct_percent	shared_node_primary_pooled_changed_adjacent_percent	shared_node_primary_pooled_changed_connected_distal_percent	shared_node_primary_pooled_changed_disconnected_percent	shared_minus_full_pooled_rewired_contact_count	shared_minus_full_pooled_changed_direct_percent	shared_minus_full_pooled_changed_adjacent_percent	shared_minus_full_pooled_changed_connected_distal_percent	shared_minus_full_pooled_changed_disconnected_percent
all_partner_interface	209090.0	6.500071739442346	13.89019082691664	79.60973743364102	0.0
allosteric_modulator	2124.0	5.602636534839925	20.52730696798493	73.87005649717514	0.0
beta_arrestin_interface
g_alpha_interface	161957.0	5.022320739455535	9.965608155251084	85.01207110529339	0.0
g_beta_interface	232.0	0.0	0.8620689655172413	99.13793103448276	0.0
generic_lipid	6270.0	15.374800637958533	34.625199362041464	50.0	0.0
orthosteric_peptide	13112.0	11.935631482611347	34.48749237339841	53.57687614399024	0.0
orthosteric_small_molecule	161852.0	12.932802807503151	35.96804488050812	51.09915231198873	0.0
selected_ligand_union	281166.0	13.191851077299532	36.31377904867587	50.4943698740246	0.0	239736.0	15.278055861447593	40.134981813328	44.58696232522441	0.0	-41430.0	2.0862047841480607	3.821202764652128	-5.907407548800187	0.0
selected_ligand_union_plip	106347.0	5.816807244209992	27.94060951413768	66.24258324165233	0.0
sodium	296.0	5.405405405405405	20.27027027027027	74.32432432432432	0.0
sterol	20083.0	9.659911367823533	34.44704476422845	55.893043867948016	0.0
water_exact_bw_bridge2	2562.0	9.445745511319284	19.437939110070257	71.11631537861047	0.0
water_ligand_bridge	761.0	1.0512483574244416	10.512483574244415	88.43626806833115	0.0
water_strucmind_bridge2	2562.0	9.679937548790008	20.37470725995316	69.94535519125684	0.0
