## Supplementary material for "An Exact-Residue Atlas of Opioid Receptor Wiring and Rewiring across Ligand and Transducer Contexts": SI files: Sensitivity_spatial_context_comparison.csv

context_id	outcome	full_edge_sensitivity_unadjusted_percent_difference	full_edge_sensitivity_structure_bootstrap95_low_percent	full_edge_sensitivity_structure_bootstrap95_high_percent	shared_node_primary_unadjusted_percent_difference	shared_node_primary_structure_bootstrap95_low_percent	shared_node_primary_structure_bootstrap95_high_percent	shared_minus_full_unadjusted_percent_difference	shared_minus_full_bootstrap_lower_endpoint_difference_percent	shared_minus_full_bootstrap_upper_endpoint_difference_percent
allosteric_contact_vs_absent	adjacent_edge_fraction	0.1889955937242897	-18.42709068881954	17.752270812364145	0.1889955937242897	-18.42709068881954	17.752270812364145	0.0	0.0	0.0
allosteric_contact_vs_absent	connected_distal_edge_fraction	-13.565035772610845	-26.878295735931932	1.422613996046216	-13.565035772610845	-26.878295735931932	1.422613996046216	0.0	0.0	0.0
allosteric_contact_vs_absent	direct_edge_fraction	59.67448447108514	38.00752849087976	78.955078194891	59.67448447108514	38.00752849087976	78.955078194891	0.0	0.0	0.0
allosteric_contact_vs_absent	endpoint_mean_changed_adjacent_fraction	7.648611668826777	-0.8644542739668712	17.315006534038375	7.679739341436868	0.622109972188634	15.387795429607507	0.031127672610090862	1.4865642461555053	-1.9272111044308673
allosteric_contact_vs_absent	endpoint_mean_changed_connected_distal_fraction	-11.507278320389124	-20.2441859370404	-2.65824647030746	-13.564407372806857	-22.01759554453113	-5.018314390337003	-2.057129052417732	-1.7734096074907306	-2.3600679200295427
allosteric_contact_vs_absent	endpoint_mean_changed_direct_fraction	20.612045816322336	8.31221640478544	36.092540989907285	17.70198389820866	7.501540433560619	30.11478774169568	-2.9100619181136764	-0.8106759712248213	-5.977753248211606
deposited_water_vs_absent	adjacent_edge_fraction	2.3125683215475488	-3.897412507709968	8.192252999188995	2.3125683215475488	-3.897412507709968	8.192252999188995	0.0	0.0	0.0
deposited_water_vs_absent	connected_distal_edge_fraction	-1.5595930658828687	-6.669815272509766	4.2764015680607175	-1.5595930658828687	-6.669815272509766	4.2764015680607175	0.0	0.0	0.0
deposited_water_vs_absent	direct_edge_fraction	0.7165486046260122	-9.766937770664065	12.0001842618851	0.7165486046260122	-9.766937770664065	12.0001842618851	0.0	0.0	0.0
deposited_water_vs_absent	endpoint_mean_changed_adjacent_fraction	-12.8987748104882	-24.376287258632395	-2.3034410396422818	-7.006859675839614	-15.865056936074922	2.031808288631048	5.8919151346485865	8.511230322557473	4.3352493282733295
deposited_water_vs_absent	endpoint_mean_changed_connected_distal_fraction	15.877989745845518	4.594025206466089	28.17450754732092	12.18013930652658	0.66434711491245	23.79979321113502	-3.6978504393189375	-3.929678091553639	-4.3747143361858996
deposited_water_vs_absent	endpoint_mean_changed_direct_fraction	-18.30774479539203	-28.76157786196549	-8.055543434205589	-13.646787399230856	-21.19829343733568	-5.428047735549704	4.660957396161173	7.56328442462981	2.627495698655885
generic_lipid_contact_vs_absent	adjacent_edge_fraction	3.1696686753230074	-3.1772668975533573	9.445598591250617	3.1696686753230074	-3.1772668975533573	9.445598591250617	0.0	0.0	0.0
generic_lipid_contact_vs_absent	connected_distal_edge_fraction	-0.7874863659988613	-5.915004478199727	4.931166893209794	-0.7874863659988613	-5.915004478199727	4.931166893209794	0.0	0.0	0.0
generic_lipid_contact_vs_absent	direct_edge_fraction	-4.460517251164914	-12.561129628311026	4.278632684785648	-4.460517251164914	-12.561129628311026	4.278632684785648	0.0	0.0	0.0
generic_lipid_contact_vs_absent	endpoint_mean_changed_adjacent_fraction	-11.745814017501074	-23.81289622198596	0.0046435481045586	-9.180441348380045	-17.00010302655476	-0.4237317063696234	2.565372669121029	6.8127931954311975	-0.42837525447418195
generic_lipid_contact_vs_absent	endpoint_mean_changed_connected_distal_fraction	15.05225764462796	3.3146721217596284	28.024531189691235	15.749145351851691	5.769149544134945	25.454854787426274	0.6968877072237305	2.4544774223753163	-2.5696764022649603
generic_lipid_contact_vs_absent	endpoint_mean_changed_direct_fraction	-18.731497497384893	-28.62614118226691	-9.060113605451006	-17.033615818853605	-22.784484475622765	-11.360464312219271	1.6978816785312887	5.8416567066441445	-2.300350706768265
gprotein_present_vs_absent	adjacent_edge_fraction	-3.361910246721856	-7.991954965307708	1.8324256980600977	-3.361910246721856	-7.991954965307708	1.8324256980600977	0.0	0.0	0.0
gprotein_present_vs_absent	connected_distal_edge_fraction	1.0241859779115785	-3.95265906122152	5.905705884522831	1.0241859779115785	-3.95265906122152	5.905705884522831	0.0	0.0	0.0
gprotein_present_vs_absent	direct_edge_fraction	4.425011455431121	-4.786118292749665	15.031548726438302	4.425011455431121	-4.786118292749665	15.031548726438302	0.0	0.0	0.0
gprotein_present_vs_absent	endpoint_mean_changed_adjacent_fraction	13.122646438557396	4.7643803339095765	23.80005478197915	11.347611120732129	5.263136525604198	18.01949676415505	-1.7750353178252674	0.49875619169462126	-5.780558017824099
gprotein_present_vs_absent	endpoint_mean_changed_connected_distal_fraction	-13.435904778762495	-19.326112897065737	-7.660582855260011	-13.853650525020509	-18.571918154156812	-8.910915980173044	-0.41774574625801364	0.7541947429089255	-1.2503331249130332
gprotein_present_vs_absent	endpoint_mean_changed_direct_fraction	23.563381617670576	14.084647253596351	35.38348639328009	16.416734958811375	9.47960807457688	23.96467180760827	-7.146646658859201	-4.605039179019471	-11.418814585671818
orthosteric_plus_allosteric_vs_orthosteric	adjacent_edge_fraction	6.535091697441318	-6.969744003057251	21.48777795405793	6.535091697441318	-6.969744003057251	21.48777795405793	0.0	0.0	0.0
orthosteric_plus_allosteric_vs_orthosteric	connected_distal_edge_fraction	-19.336202537960794	-29.45472182903966	-9.83706314983191	-19.336202537960794	-29.45472182903966	-9.83706314983191	0.0	0.0	0.0
orthosteric_plus_allosteric_vs_orthosteric	direct_edge_fraction	68.66621767029966	56.28156398089624	82.7290637839702	68.66621767029966	56.28156398089624	82.7290637839702	0.0	0.0	0.0
orthosteric_plus_allosteric_vs_orthosteric	endpoint_mean_changed_adjacent_fraction	9.698090370463357	1.2637490915484986	19.236100591202224	9.2040547005352	2.210673183863155	17.37698385828415	-0.49403566992815584	0.9469240923146562	-1.8591167329180749
orthosteric_plus_allosteric_vs_orthosteric	endpoint_mean_changed_connected_distal_fraction	-13.870557685054024	-22.77197321238595	-5.527126080483258	-15.84031402814798	-24.42869628622778	-7.899196243816055	-1.9697563430939553	-1.6567230738418282	-2.372070163332797
orthosteric_plus_allosteric_vs_orthosteric	endpoint_mean_changed_direct_fraction	23.530087545957524	10.879788457967996	39.29512723061672	20.04642970170819	9.650476107998418	32.81467826460499	-3.483657844249336	-1.229312349969577	-6.480448966011728
peptide_vs_small_molecule	adjacent_edge_fraction	7.92430148287208	1.3571547068629304	15.556786905728613	7.92430148287208	1.3571547068629304	15.556786905728613	0.0	0.0	0.0
peptide_vs_small_molecule	connected_distal_edge_fraction	-10.173835059583714	-16.96746639746806	-3.843128605309326	-10.173835059583714	-16.96746639746806	-3.843128605309326	0.0	0.0	0.0
peptide_vs_small_molecule	direct_edge_fraction	24.28133662733946	8.119688419349272	41.9542324310191	24.28133662733946	8.119688419349272	41.9542324310191	0.0	0.0	0.0
peptide_vs_small_molecule	endpoint_mean_changed_adjacent_fraction	5.048820995709299	-3.293176617354617	12.581919474638456	8.04264492197423	2.093674531683891	13.809146924911046	2.9938239262649304	5.386851149038508	1.22722745027259
peptide_vs_small_molecule	endpoint_mean_changed_connected_distal_fraction	-5.1201597202758	-12.787041193367862	3.563140267456397	-9.26265617936708	-16.173515737810767	-1.9974597794339752	-4.142496459091279	-3.3864745444429047	-5.560600046890372
peptide_vs_small_molecule	endpoint_mean_changed_direct_fraction	4.523693602364201	-7.200572932224175	17.694963619927844	4.915722421341751	-4.4078000249729286	15.35131018575945	0.3920288189775505	2.792772907251247	-2.3436534341683934
state_inactive_vs_active	adjacent_edge_fraction	0.6923935611876673	-5.242237493703698	6.826053679168835	0.6923935611876673	-5.242237493703698	6.826053679168835	0.0	0.0	0.0
state_inactive_vs_active	connected_distal_edge_fraction	1.9238961907986856	-3.420432556672211	7.769940857117313	1.9238961907986856	-3.420432556672211	7.769940857117313	0.0	0.0	0.0
state_inactive_vs_active	direct_edge_fraction	-8.984526640120363	-17.79545176266983	0.4185907368349273	-8.984526640120363	-17.79545176266983	0.4185907368349273	0.0	0.0	0.0
state_inactive_vs_active	endpoint_mean_changed_adjacent_fraction	-11.2754551161925	-18.906790445145944	-3.89355758884921	-12.20844875967025	-16.994289898810333	-7.071652926626246	-0.932993643477749	1.912500546335611	-3.178095337777036
state_inactive_vs_active	endpoint_mean_changed_connected_distal_fraction	12.807979353220531	4.588974834071696	22.58029181913336	17.581870782401122	10.593330902850449	25.44292600253549	4.7738914291805905	6.004356068778753	2.862634183402129
state_inactive_vs_active	endpoint_mean_changed_direct_fraction	-10.958923215435426	-20.266833178629	-1.7590178433783623	-11.520853020332297	-17.618817745681838	-5.093959206003004	-0.5619298048968702	2.6480154329471617	-3.3349413626246416
sterol_contact_vs_absent	adjacent_edge_fraction	4.649140254316581	-0.7519171143011272	11.145928553063657	4.649140254316581	-0.7519171143011272	11.145928553063657	0.0	0.0	0.0
sterol_contact_vs_absent	connected_distal_edge_fraction	-6.024762570813213	-12.121476098247498	-0.4831876218954788	-6.024762570813213	-12.121476098247498	-0.4831876218954788	0.0	0.0	0.0
sterol_contact_vs_absent	direct_edge_fraction	14.253831273144392	0.5368630199534828	29.39664486576698	14.253831273144392	0.5368630199534828	29.39664486576698	0.0	0.0	0.0
sterol_contact_vs_absent	endpoint_mean_changed_adjacent_fraction	7.618970562453046	1.7291753880805576	13.773140893442587	4.336655932485496	-1.218245996777095	9.90716233694026	-3.2823146299675496	-2.9474213848576527	-3.865978556502327
sterol_contact_vs_absent	endpoint_mean_changed_connected_distal_fraction	-10.980787920900328	-16.268727250875877	-5.704390023659251	-9.199459006204997	-15.220193606616707	-3.1361744131348663	1.7813289146953313	1.0485336442591695	2.5682156105243843
sterol_contact_vs_absent	endpoint_mean_changed_direct_fraction	20.445717790133024	10.026291296576645	31.4021345441378	14.923327256663269	6.237792283018554	24.108608291933184	-5.522390533469755	-3.7884990135580905	-7.293526252204618
structural_water_vs_absent	adjacent_edge_fraction	2.1988909317175565	-5.139012259323377	8.941904721052467	2.1988909317175565	-5.139012259323377	8.941904721052467	0.0	0.0	0.0
structural_water_vs_absent	connected_distal_edge_fraction	-0.9963221353955132	-7.3184618657215585	6.226243964667637	-0.9963221353955132	-7.3184618657215585	6.226243964667637	0.0	0.0	0.0
structural_water_vs_absent	direct_edge_fraction	-1.2966179777689502	-12.5588090744613	10.238564264927088	-1.2966179777689502	-12.5588090744613	10.238564264927088	0.0	0.0	0.0
structural_water_vs_absent	endpoint_mean_changed_adjacent_fraction	-18.84257568258988	-30.4417724831798	-8.91102524716027	-11.931100916192142	-20.16716245230351	-2.8041973446275112	6.91147476639774	10.274610030876289	6.106827902532759
structural_water_vs_absent	endpoint_mean_changed_connected_distal_fraction	22.01178377604697	10.615271373633147	34.323071836613764	18.029377788663904	5.351757960036727	28.99822662098783	-3.982405987383064	-5.263513413596421	-5.324845215625935
structural_water_vs_absent	endpoint_mean_changed_direct_fraction	-22.60942903099025	-33.20111898635543	-11.610674801125167	-15.986505055291806	-24.00114584703552	-5.840701228653857	6.622923975698443	9.199973139319912	5.769973572471311
