## Supplementary material for "An Exact-Residue Atlas of Opioid Receptor Wiring and Rewiring across Ligand and Transducer Contexts": SI files: Sensitivity_state_family_16.csv

outcome	full_edge_sensitivity_adjusted_coefficient	full_edge_sensitivity_p_value_hc3_t	full_edge_sensitivity_q_value_bh_state_validation_family	full_edge_sensitivity_adjusted_percent_of_active_mean	full_edge_sensitivity_adjusted_ci95_low_percent_of_active_mean	full_edge_sensitivity_adjusted_ci95_high_percent_of_active_mean	shared_node_primary_adjusted_coefficient	shared_node_primary_p_value_hc3_t	shared_node_primary_q_value_bh_state_validation_family	shared_node_primary_adjusted_percent_of_active_mean	shared_node_primary_adjusted_ci95_low_percent_of_active_mean	shared_node_primary_adjusted_ci95_high_percent_of_active_mean	shared_minus_full_adjusted_coefficient	shared_minus_full_tail_probability_numeric_difference	shared_minus_full_multiplicity_adjusted_probability_numeric_difference	shared_minus_full_adjusted_percent_of_active_mean	shared_minus_full_adjusted_percent_lower_endpoint_difference	shared_minus_full_adjusted_percent_upper_endpoint_difference
adjacent_edge_count	9.061515702608528	0.7481730590213397	0.8550549245958168	2.6196234619893244	-13.67914376710826	18.918390691086916	9.061515702608528	0.7481730590213397	0.8550549245958168	2.6196234619893244	-13.67914376710826	18.918390691086916	0.0	0.0	0.0	0.0	0.0	0.0
adjacent_edge_fraction	0.0128536044519946	0.6181530612688492	0.817865286074634	3.9194280221542086	-11.775270886586554	19.61412693089497	0.0128536044519946	0.6181530612688492	0.7608037677155066	3.9194280221542086	-11.775270886586554	19.61412693089497	0.0	0.0	-0.05706151835912743	0.0	0.0	0.0
connected_distal_edge_count	-0.3993136713618916	0.991645782223648	0.991645782223648	-0.0712019838706566	-13.66157815777773	13.519174190036416	-0.3993136713618916	0.991645782223648	0.991645782223648	-0.0712019838706566	-13.66157815777773	13.519174190036416	0.0	0.0	0.0	0.0	0.0	0.0
connected_distal_edge_fraction	0.0047475727556716	0.9006979294620411	0.9607444580928438	0.8912123885262305	-13.381823098025322	15.164247875077782	0.0047475727556716	0.9006979294620411	0.9607444580928438	0.8912123885262305	-13.381823098025322	15.164247875077782	0.0	0.0	0.0	0.0	0.0	0.0
direct_edge_count	-20.342754680685143	0.2869214763774914	0.5100826246710958	-13.842889049646557	-39.67403837722026	11.988260277927148	-20.342754680685143	0.2869214763774914	0.4779323845360224	-13.842889049646557	-39.67403837722026	11.988260277927148	0.0	0.0	-0.032150240135073394	0.0	0.0	0.0
direct_edge_fraction	-0.0176011772076664	0.3285785143685154	0.5257256229896246	-12.63140155543774	-38.34633385549987	13.083530744624394	-0.0176011772076664	0.3285785143685154	0.4779323845360224	-12.63140155543774	-38.34633385549987	13.083530744624394	0.0	0.0	-0.04779323845360217	0.0	0.0	0.0
endpoint_mean_changed_adjacent_count	10.813582109418997	0.0002245685650504	0.0011976990136023	32.82167007696724	16.248530571574015	49.39480958236047	10.697396110605128	7.224178092040275e-05	0.0011558684947264	34.78083869116533	18.63718374942905	50.924493632901616	-0.11618599881386871	-0.00015232678412999725	-4.183051887590001e-05	1.9591686141980915	2.3886531778550335	1.5296840505411424
endpoint_mean_changed_adjacent_fraction	-0.0085710993480178	0.6645155449356401	0.817865286074634	-2.2023140603144444	-12.341518899324557	7.936890778695667	-0.0128523558209713	0.5379525593739021	0.7172700791652028	-2.9921962751277427	-12.68285971783076	6.6984671675752745	-0.0042812564729535	-0.12656298556173806	-0.10059520690943125	-0.7898822148132982	-0.3413408185062039	-1.2384236111203926
endpoint_mean_changed_connected_distal_count	13.804540785227289	0.0285426491669593	0.0652403409530499	32.399885164482725	3.540980680194001	61.258789648771454	12.651520903840265	0.0246806453985836	0.0564129037681912	40.3066689872924	5.355012048697553	75.25832592588723	-1.1530198813870243	-0.003862003768375699	-0.008827437184858698	7.906783822809672	1.814031368503552	13.99953627711578
endpoint_mean_changed_connected_distal_fraction	0.0232263951645096	0.3708247927402757	0.5393815167131283	4.981175250079313	-6.097818252964841	16.060168753123467	0.0296767490536574	0.299828817202331	0.4779323845360224	7.309241243621539	-6.703800517571647	21.322283004814725	0.0064503538891477995	-0.07099597553794468	-0.0614491321771059	2.328065993542226	-0.6059822646068058	5.2621142516912585
endpoint_mean_changed_direct_count	2.9147318415492296	0.0017697090273582	0.0070788361094331	24.451515925293823	9.58441997300098	39.31861187758667	2.941533811233796	0.0017139034970875	0.00685561398835	25.05282088675296	9.87048497282124	40.23515680068467	0.026801969684566274	-5.58055302707001e-05	-0.0002232221210831005	0.6013049614591388	0.28606499982026	0.9165449230980016
endpoint_mean_changed_direct_fraction	-0.014655295816492	0.2373101344832006	0.4746202689664012	-10.1399328526693	-27.167895161680825	6.888029456342225	-0.0168243932326863	0.230966428645516	0.461932857291032	-10.230454997100246	-27.175707516867185	6.71479752266669	-0.0021690974161943013	-0.006343705837684593	-0.012687411675369187	-0.09052214443094542	-0.0078123551863598095	-0.17323193367553458
endpoint_mean_contact_pair_jaccard	-0.0245096261510616	8.899117391226583e-05	0.0010768987657275	-2.658910908646466	-3.919760086387121	-1.3980617309058123	-0.0232340125798244	0.0001906050620821	0.0015248404966573	-2.491094294501304	-3.74016043967492	-1.242028149327688	0.0012756135712372017	0.00010161388816983418	0.00044794173092980007	0.16781661414516202	0.1795996467122012	0.15603358157812441
endpoint_mean_contacts_rewired_total	27.19289922820742	0.0001346123457159	0.0010768987657275	31.554603550277637	16.139446990062268	46.969760110493006	25.50451567960676	0.0002917758977131	0.0015561381211368	34.84029183999808	16.779532598066925	52.90105108192924	-1.6883835486006582	0.00015716355199720002	0.0004792393554092999	3.2856882897204436	0.6400856080046573	5.931290971436233
endpoint_mean_shared_contact_distance_rms_delta_A	0.0480034313000674	0.0047063312425355	0.0150602599761138	15.146183144463576	4.840848576714423	25.45151771221273	0.0480034313000672	0.0047063312425356	0.0150602599761139	15.146183144463537	4.840848576714396	25.45151771221268	-2.0122792321330962e-16	1.0061396160665481e-16	9.8879238130678e-17	-3.907985046680551e-14	-2.7533531010703882e-14	-4.973799150320701e-14
exact_bw_contact_pair_count	-17.630663369811227	0.0122283687988301	0.032608983463547	-1.6734513116394507	-2.968063069151416	-0.3788395541274859	-17.630663369811227	0.0122283687988301	0.032608983463547	-1.6734513116394507	-2.968063069151416	-0.3788395541274859	0.0	0.0	0.0	0.0	0.0	0.0
