## Supplementary material for "An Exact-Residue Atlas of Opioid Receptor Wiring and Rewiring across Ligand and Transducer Contexts": SI files: Sensitivity_water_aligned_instances_4RWD.csv

structure_id	pdb_id	water_chain	water_auth_seq_id	water_insertion_code	occupancy	aligned_x	aligned_y	aligned_z	reference_structure_id	alignment_shared_exact_bw_ca_count	alignment_rmsd_A	water_definition
dor_4rwa	4RWA	A	1301	nan	1.0	-50.16732585708052	-2.2935862489558776	40.786316740137586	dor_4rwd	235	0.4647958678412101	C_B2_default_occ_ge_0p7_polar_3p5A
dor_4rwd	4RWD	A	1301	nan	1.0	-39.645	0.9769999999999985	36.174	dor_4rwd	240	7.445889917674194e-15	C_B2_default_occ_ge_0p7_polar_3p5A
dor_4rwd	4RWD	A	1304	nan	1.0	-42.32	-8.606	40.65400000000001	dor_4rwd	240	7.445889917674194e-15	C_B2_default_occ_ge_0p7_polar_3p5A
dor_4rwd	4RWD	A	1306	nan	1.0	-50.260999999999996	-2.5860000000000003	40.873	dor_4rwd	240	7.445889917674194e-15	C_B2_default_occ_ge_0p7_polar_3p5A
dor_4rwd	4RWD	A	1307	nan	1.0	-59.467999999999996	-12.625999999999998	43.138000000000005	dor_4rwd	240	7.445889917674194e-15	C_B2_default_occ_ge_0p7_polar_3p5A
dor_4rwd	4RWD	A	1309	nan	1.0	-44.848	-3.156000000000001	43.711	dor_4rwd	240	7.445889917674194e-15	C_B2_default_occ_ge_0p7_polar_3p5A
dor_4rwd	4RWD	A	1310	nan	1.0	-43.285000000000004	-0.8290000000000013	44.761	dor_4rwd	240	7.445889917674194e-15	C_B2_default_occ_ge_0p7_polar_3p5A
dor_6pt2	6PT2	C	101	nan	1.0	-33.65938266217867	-8.266641250597651	37.546197921522264	dor_4rwd	238	2.655353785624214	C_B2_default_occ_ge_0p7_polar_3p5A
dor_9ydp	9YDP	R	401	nan	1.0	-66.79600116544532	-21.481499629424462	35.00068708438765	dor_4rwd	237	2.7902758241312413	C_B2_default_occ_ge_0p7_polar_3p5A
kor_4djh	4DJH	A	1303	nan	1.0	-33.20851986391765	-9.690455052667147	37.27673043186111	dor_4rwd	229	1.8926512076064106	C_B2_default_occ_ge_0p7_polar_3p5A
kor_4djh	4DJH	A	1304	nan	1.0	-38.25148399144139	-4.490086663909047	45.979223777432495	dor_4rwd	229	1.8926512076064106	C_B2_default_occ_ge_0p7_polar_3p5A
kor_4djh	4DJH	A	1306	nan	1.0	-41.00448447676754	-8.31690050435887	40.53600146355116	dor_4rwd	229	1.8926512076064106	C_B2_default_occ_ge_0p7_polar_3p5A
kor_4djh	4DJH	A	1309	nan	1.0	-21.893639770601823	-6.681598333764288	32.97459971336845	dor_4rwd	229	1.8926512076064106	C_B2_default_occ_ge_0p7_polar_3p5A
nop_4ea3	4EA3	A	1601	nan	1.0	-45.62755325110533	-3.1100771400952	45.85241124486632	dor_4rwd	233	1.2869730377020598	C_B2_default_occ_ge_0p7_polar_3p5A
nop_4ea3	4EA3	A	1602	nan	1.0	-38.93416462016312	-3.6394728438046204	45.328788456909656	dor_4rwd	233	1.2869730377020598	C_B2_default_occ_ge_0p7_polar_3p5A
nop_4ea3	4EA3	A	1603	nan	1.0	-59.65507009063674	-12.190820405855922	42.7474790301466	dor_4rwd	233	1.2869730377020598	C_B2_default_occ_ge_0p7_polar_3p5A
nop_4ea3	4EA3	A	1605	nan	1.0	-43.79224194836689	-1.1420937111267353	45.031438257889235	dor_4rwd	233	1.2869730377020598	C_B2_default_occ_ge_0p7_polar_3p5A
