## Supplementary material for "An Exact-Residue Atlas of Opioid Receptor Wiring and Rewiring across Ligand and Transducer Contexts": SI files: Sensitivity_water_alignment_transforms.csv

structure_id	reference_structure_id	shared_exact_bw_ca_count	alignment_rmsd_A
dor_4rwa	dor_4rwd	235	0.4647958678412101
dor_4rwd	dor_4rwd	240	7.445889917674194e-15
dor_6pt2	dor_4rwd	238	2.655353785624214
dor_6pt3	dor_4rwd	238	2.571673582403989
dor_8f7s	dor_4rwd	234	3.1333035408476677
dor_8y45	dor_4rwd	234	3.196979568770173
dor_8y71	dor_4rwd	234	3.0357048715518467
dor_9cgj	dor_4rwd	235	3.0608438181143787
dor_9cgk	dor_4rwd	234	2.9502362716424853
dor_9ppw	dor_4rwd	231	3.2698244407848236
dor_9ppx	dor_4rwd	229	2.9152261464736235
dor_9ppy	dor_4rwd	230	2.791567133217897
dor_9ppz	dor_4rwd	233	2.9277531827730137
dor_9pq0	dor_4rwd	231	2.918263742672665
dor_9xdq	dor_4rwd	234	2.9823772014286742
dor_9xf4	dor_4rwd	234	2.7811597710199254
dor_9ydp	dor_4rwd	237	2.7902758241312413
kor_22em	dor_4rwd	230	2.956634782531104
kor_22es	dor_4rwd	232	2.9184281396790888
kor_4djh	dor_4rwd	229	1.8926512076064106
kor_6b73	dor_4rwd	232	3.054072721811811
kor_6vi4	dor_4rwd	225	1.46853995145902
kor_7y1f	dor_4rwd	232	2.8920731061142693
kor_7yit	dor_4rwd	232	3.2151007483540552
kor_8dzp	dor_4rwd	232	3.0497508965062865
kor_8dzq	dor_4rwd	229	3.129412443651343
kor_8dzr	dor_4rwd	224	2.9811965151106823
kor_8dzs	dor_4rwd	229	3.115648261773674
kor_8f7w	dor_4rwd	232	2.8885638688663526
kor_8feg	dor_4rwd	230	2.930230327995287
kor_8vve	dor_4rwd	232	2.9810710932717317
kor_8vvf	dor_4rwd	232	3.0012863221632995
kor_8vvg	dor_4rwd	232	3.1103457031632122
kor_9d61	dor_4rwd	232	3.004284766791973
kor_9l60	dor_4rwd	232	2.795727600186813
kor_9pa1	dor_4rwd	231	3.0433419422228454
kor_9pa4	dor_4rwd	231	2.9875803364747546
kor_9pa6	dor_4rwd	232	3.05465996854819
kor_9uwv	dor_4rwd	232	2.9989168618693234
kor_9uxu	dor_4rwd	232	3.004462275070262
kor_9uxx	dor_4rwd	232	3.004462275070262
kor_9v6o	dor_4rwd	225	2.9634322278611975
kor_9w49	dor_4rwd	223	2.9192592702662434
kor_9xdr	dor_4rwd	232	3.1149715075711732
kor_9zzo	dor_4rwd	224	3.0516980433597203
mor_23so	dor_4rwd	233	2.796930611394406
mor_8ef5	dor_4rwd	233	2.8130837874672023
mor_8ef6	dor_4rwd	233	2.8157052757571526
mor_8efb	dor_4rwd	231	2.80050710160625
mor_8efl	dor_4rwd	233	2.8076508223271572
mor_8efo	dor_4rwd	233	2.822310775889572
mor_8efq	dor_4rwd	233	2.878810248215597
mor_8f7q	dor_4rwd	233	2.8402644457992308
mor_8f7r	dor_4rwd	233	2.819928326755941
mor_8k9k	dor_4rwd	233	2.7846594489246086
mor_8k9l	dor_4rwd	233	2.7960237574340647
mor_8y72	dor_4rwd	233	2.8067516500559244
mor_8y73	dor_4rwd	233	2.8583918735119185
mor_9mqh	dor_4rwd	227	0.9545381036349542
mor_9mqi	dor_4rwd	232	1.1334774120010955
mor_9mqj	dor_4rwd	232	1.1311969826661963
mor_9pa2	dor_4rwd	233	2.8481476266981938
mor_9pa3	dor_4rwd	233	2.8677153199658854
mor_9pa5	dor_4rwd	233	2.95983524690223
mor_9ppq	dor_4rwd	225	2.8258016754350366
mor_9pu5	dor_4rwd	233	2.8466864973825268
mor_9pud	dor_4rwd	233	2.7126314606736823
mor_9pxu	dor_4rwd	232	1.1987377180669352
mor_9pxv	dor_4rwd	233	2.8272894542917717
mor_9pxw	dor_4rwd	232	1.415039473438663
mor_9pxx	dor_4rwd	233	2.809976595268866
mor_9pxy	dor_4rwd	233	2.7801899294752244
mor_9py2	dor_4rwd	233	2.796075578465
mor_9py3	dor_4rwd	233	2.8078264373900206
mor_9py4	dor_4rwd	233	2.8053275381775133
mor_9vjt	dor_4rwd	231	3.040026281650425
mor_9wst	dor_4rwd	233	2.856763502002493
mor_9xc6	dor_4rwd	231	3.0327217583348225
nop_23oi	dor_4rwd	232	2.9503570860267794
nop_4ea3	dor_4rwd	233	1.2869730377020598
nop_5dhg	dor_4rwd	233	1.3024129299968041
nop_5dhh	dor_4rwd	233	1.302989839469232
nop_8f7x	dor_4rwd	232	3.0471806974753566
