## Supplementary material for "An Exact-Residue Atlas of Opioid Receptor Wiring and Rewiring across Ligand and Transducer Contexts": SI files: Sensitivity_water_coordinate_clusters_4RWD.csv

reference_structure_id	scope	water_definition	occupancy_threshold	polar_distance_cutoff_A	coordinate_cluster_radius_A	clustering_algorithm	scope_independent_map_count	water_positive_map_count	water_instance_count	coordinate_cluster_count	recurrent_cluster_count_ge2_maps	instances_in_recurrent_clusters	max_independent_maps_in_cluster
dor_4rwd	leave_dor_4n6h_out_4rwd_reference	exact_bw_bridge2	0.7	3.5	0.8	single_linkage_graph	83	6	17	14	3	6	2
dor_4rwd	leave_dor_4n6h_out_4rwd_reference	exact_bw_bridge2	0.7	3.5	0.8	complete_linkage	83	6	17	14	3	6	2
dor_4rwd	leave_dor_4n6h_out_4rwd_reference	exact_bw_bridge2	0.7	3.5	1.0	single_linkage_graph	83	6	17	14	3	6	2
dor_4rwd	leave_dor_4n6h_out_4rwd_reference	exact_bw_bridge2	0.7	3.5	1.0	complete_linkage	83	6	17	14	3	6	2
dor_4rwd	leave_dor_4n6h_out_4rwd_reference	exact_bw_bridge2	0.7	3.5	1.2	single_linkage_graph	83	6	17	14	3	6	2
dor_4rwd	leave_dor_4n6h_out_4rwd_reference	exact_bw_bridge2	0.7	3.5	1.2	complete_linkage	83	6	17	14	3	6	2
dor_4rwd	leave_dor_4n6h_out_4rwd_reference	exact_bw_bridge2	0.7	3.5	1.5	single_linkage_graph	83	6	17	12	5	10	2
dor_4rwd	leave_dor_4n6h_out_4rwd_reference	exact_bw_bridge2	0.7	3.5	1.5	complete_linkage	83	6	17	12	5	10	2
dor_4rwd	leave_dor_4n6h_out_4rwd_reference	exact_bw_bridge2	0.7	3.5	2.0	single_linkage_graph	83	6	17	11	6	12	2
dor_4rwd	leave_dor_4n6h_out_4rwd_reference	exact_bw_bridge2	0.7	3.5	2.0	complete_linkage	83	6	17	11	6	12	2
