## Supplementary material for "An Exact-Residue Atlas of Opioid Receptor Wiring and Rewiring across Ligand and Transducer Contexts": SI files: Sensitivity_water_pairwise_matching_4RWD.csv

reference_structure_id	scope	water_definition	occupancy_threshold	polar_distance_cutoff_A	coordinate_match_radius_A	scope_independent_map_count	water_positive_map_count	water_instance_count	positive_map_pair_count	positive_map_pairs_with_match	fraction_positive_map_pairs_with_match	maximum_bipartite_matched_water_count_total
dor_4rwd	leave_dor_4n6h_out_4rwd_reference	exact_bw_bridge2	0.7	3.5	0.8	83	6	17	15	2	0.13333333333333333	3
dor_4rwd	leave_dor_4n6h_out_4rwd_reference	exact_bw_bridge2	0.7	3.5	1.0	83	6	17	15	2	0.13333333333333333	3
dor_4rwd	leave_dor_4n6h_out_4rwd_reference	exact_bw_bridge2	0.7	3.5	1.2	83	6	17	15	2	0.13333333333333333	3
dor_4rwd	leave_dor_4n6h_out_4rwd_reference	exact_bw_bridge2	0.7	3.5	1.5	83	6	17	15	4	0.26666666666666666	5
dor_4rwd	leave_dor_4n6h_out_4rwd_reference	exact_bw_bridge2	0.7	3.5	2.0	83	6	17	15	5	0.3333333333333333	6
