## Supplementary material for "An Exact-Residue Atlas of Opioid Receptor Wiring and Rewiring across Ligand and Transducer Contexts": SI files: Sensitivity_water_reference_cluster_comparison.csv

occupancy_threshold	polar_distance_cutoff_A	water_definition	scope_fixed_4n6h_reference	scope_independent_map_count_fixed_4n6h_reference	water_positive_map_count_fixed_4n6h_reference	coordinate_cluster_radius_A	clustering_algorithm	water_instance_count_fixed_4n6h_reference	coordinate_cluster_count_fixed_4n6h_reference	recurrent_cluster_count_ge2_maps_fixed_4n6h_reference	instances_in_recurrent_clusters_fixed_4n6h_reference	max_independent_maps_in_cluster_fixed_4n6h_reference	claim_boundary	reference_structure_id	scope_4rwd_reference	scope_independent_map_count_4rwd_reference	water_positive_map_count_4rwd_reference	water_instance_count_4rwd_reference	coordinate_cluster_count_4rwd_reference	recurrent_cluster_count_ge2_maps_4rwd_reference	instances_in_recurrent_clusters_4rwd_reference	max_independent_maps_in_cluster_4rwd_reference	delta_recurrent_clusters
0.7	3.5	exact_bw_bridge2	leave_dominant_dor_4n6h_out	83	6	0.8	single_linkage_graph	17	14	3	6	2	Aligned deposited-coordinate recurrence only; not solution hydration, residence time, or causality.	dor_4rwd	leave_dor_4n6h_out_4rwd_reference	83	6	17	14	3	6	2	0
0.7	3.5	exact_bw_bridge2	leave_dominant_dor_4n6h_out	83	6	0.8	complete_linkage	17	14	3	6	2	Aligned deposited-coordinate recurrence only; not solution hydration, residence time, or causality.	dor_4rwd	leave_dor_4n6h_out_4rwd_reference	83	6	17	14	3	6	2	0
0.7	3.5	exact_bw_bridge2	leave_dominant_dor_4n6h_out	83	6	1.0	single_linkage_graph	17	14	3	6	2	Aligned deposited-coordinate recurrence only; not solution hydration, residence time, or causality.	dor_4rwd	leave_dor_4n6h_out_4rwd_reference	83	6	17	14	3	6	2	0
0.7	3.5	exact_bw_bridge2	leave_dominant_dor_4n6h_out	83	6	1.0	complete_linkage	17	14	3	6	2	Aligned deposited-coordinate recurrence only; not solution hydration, residence time, or causality.	dor_4rwd	leave_dor_4n6h_out_4rwd_reference	83	6	17	14	3	6	2	0
0.7	3.5	exact_bw_bridge2	leave_dominant_dor_4n6h_out	83	6	1.2	single_linkage_graph	17	14	3	6	2	Aligned deposited-coordinate recurrence only; not solution hydration, residence time, or causality.	dor_4rwd	leave_dor_4n6h_out_4rwd_reference	83	6	17	14	3	6	2	0
0.7	3.5	exact_bw_bridge2	leave_dominant_dor_4n6h_out	83	6	1.2	complete_linkage	17	14	3	6	2	Aligned deposited-coordinate recurrence only; not solution hydration, residence time, or causality.	dor_4rwd	leave_dor_4n6h_out_4rwd_reference	83	6	17	14	3	6	2	0
0.7	3.5	exact_bw_bridge2	leave_dominant_dor_4n6h_out	83	6	1.5	single_linkage_graph	17	11	6	12	2	Aligned deposited-coordinate recurrence only; not solution hydration, residence time, or causality.	dor_4rwd	leave_dor_4n6h_out_4rwd_reference	83	6	17	12	5	10	2	-1
0.7	3.5	exact_bw_bridge2	leave_dominant_dor_4n6h_out	83	6	1.5	complete_linkage	17	11	6	12	2	Aligned deposited-coordinate recurrence only; not solution hydration, residence time, or causality.	dor_4rwd	leave_dor_4n6h_out_4rwd_reference	83	6	17	12	5	10	2	-1
0.7	3.5	exact_bw_bridge2	leave_dominant_dor_4n6h_out	83	6	2.0	single_linkage_graph	17	11	6	12	2	Aligned deposited-coordinate recurrence only; not solution hydration, residence time, or causality.	dor_4rwd	leave_dor_4n6h_out_4rwd_reference	83	6	17	11	6	12	2	0
0.7	3.5	exact_bw_bridge2	leave_dominant_dor_4n6h_out	83	6	2.0	complete_linkage	17	11	6	12	2	Aligned deposited-coordinate recurrence only; not solution hydration, residence time, or causality.	dor_4rwd	leave_dor_4n6h_out_4rwd_reference	83	6	17	11	6	12	2	0
