## Supplementary material for "An Exact-Residue Atlas of Opioid Receptor Wiring and Rewiring across Ligand and Transducer Contexts": SI files: Sensitivity_water_reference_matching_comparison.csv

occupancy_threshold	polar_distance_cutoff_A	water_definition	scope_fixed_4n6h_reference	scope_independent_map_count_fixed_4n6h_reference	water_positive_map_count_fixed_4n6h_reference	coordinate_match_radius_A	positive_map_pair_count_fixed_4n6h_reference	positive_map_pairs_with_match_fixed_4n6h_reference	fraction_positive_map_pairs_with_match_fixed_4n6h_reference	maximum_bipartite_matched_water_count_total_fixed_4n6h_reference	claim_boundary	reference_structure_id	scope_4rwd_reference	scope_independent_map_count_4rwd_reference	water_positive_map_count_4rwd_reference	water_instance_count	positive_map_pair_count_4rwd_reference	positive_map_pairs_with_match_4rwd_reference	fraction_positive_map_pairs_with_match_4rwd_reference	maximum_bipartite_matched_water_count_total_4rwd_reference	delta_pairs_with_match
0.7	3.5	exact_bw_bridge2	leave_dominant_dor_4n6h_out	83	6	0.8	15	2	0.1333333333333333	3	Pairwise coordinate matching avoids cluster-order and single-linkage chaining dependence.	dor_4rwd	leave_dor_4n6h_out_4rwd_reference	83	6	17	15	2	0.13333333333333333	3	0
0.7	3.5	exact_bw_bridge2	leave_dominant_dor_4n6h_out	83	6	1.0	15	2	0.1333333333333333	3	Pairwise coordinate matching avoids cluster-order and single-linkage chaining dependence.	dor_4rwd	leave_dor_4n6h_out_4rwd_reference	83	6	17	15	2	0.13333333333333333	3	0
0.7	3.5	exact_bw_bridge2	leave_dominant_dor_4n6h_out	83	6	1.2	15	2	0.1333333333333333	3	Pairwise coordinate matching avoids cluster-order and single-linkage chaining dependence.	dor_4rwd	leave_dor_4n6h_out_4rwd_reference	83	6	17	15	2	0.13333333333333333	3	0
0.7	3.5	exact_bw_bridge2	leave_dominant_dor_4n6h_out	83	6	1.5	15	5	0.3333333333333333	6	Pairwise coordinate matching avoids cluster-order and single-linkage chaining dependence.	dor_4rwd	leave_dor_4n6h_out_4rwd_reference	83	6	17	15	4	0.26666666666666666	5	-1
0.7	3.5	exact_bw_bridge2	leave_dominant_dor_4n6h_out	83	6	2.0	15	5	0.3333333333333333	6	Pairwise coordinate matching avoids cluster-order and single-linkage chaining dependence.	dor_4rwd	leave_dor_4n6h_out_4rwd_reference	83	6	17	15	5	0.3333333333333333	6	0
