## Supplementary material for "An Exact-Residue Atlas of Opioid Receptor Wiring and Rewiring across Ligand and Transducer Contexts": SI files: STATE_OUTCOMES.csv

outcome_id	outcome	outcome_domain	contrast	n	inactive_like_n	active_partner_bound_n	model_equation_id	covariance	inference_sidedness	multiplicity_family	q_value_bh	passes_q_0p05	structure_leave_one_out_sign_consistency_percent	claim_level
S01	exact_bw_contact_pair_count	structure_wiring	inactive_like_minus_active_partner_bound	65	16	49	E023	HC3_t	two_sided	state_16	0.032608983463547056	1	100.0	literature_directed_within_cohort_positive_control_not_independent_replication
S02	endpoint_mean_contact_pair_jaccard	dyadic_endpoint_mean	inactive_like_minus_active_partner_bound	65	16	49	E023	HC3_t	two_sided	state_16	0.0015248404966573899	1	100.0	literature_directed_within_cohort_positive_control_not_independent_replication
S03	endpoint_mean_contacts_rewired_total	dyadic_endpoint_mean	inactive_like_minus_active_partner_bound	65	16	49	E023	HC3_t	two_sided	state_16	0.0015561381211368023	1	100.0	literature_directed_within_cohort_positive_control_not_independent_replication
S04	endpoint_mean_shared_contact_distance_rms_delta_A	dyadic_endpoint_mean	inactive_like_minus_active_partner_bound	65	16	49	E023	HC3_t	two_sided	state_16	0.015060259976113955	1	100.0	literature_directed_within_cohort_positive_control_not_independent_replication
S05	direct_edge_count	static_site_relative	inactive_like_minus_active_partner_bound	59	15	44	E023	HC3_t	two_sided	state_16	0.4779323845360224	0	100.0	literature_directed_within_cohort_positive_control_not_independent_replication
S06	adjacent_edge_count	static_site_relative	inactive_like_minus_active_partner_bound	59	15	44	E023	HC3_t	two_sided	state_16	0.8550549245958168	0	98.30508474576271	literature_directed_within_cohort_positive_control_not_independent_replication
S07	connected_distal_edge_count	static_site_relative	inactive_like_minus_active_partner_bound	59	15	44	E023	HC3_t	two_sided	state_16	0.991645782223648	0	54.23728813559322	literature_directed_within_cohort_positive_control_not_independent_replication
S08	direct_edge_fraction	static_site_relative	inactive_like_minus_active_partner_bound	59	15	44	E023	HC3_t	two_sided	state_16	0.4779323845360224	0	100.0	literature_directed_within_cohort_positive_control_not_independent_replication
S09	adjacent_edge_fraction	static_site_relative	inactive_like_minus_active_partner_bound	59	15	44	E023	HC3_t	two_sided	state_16	0.7608037677155066	0	100.0	literature_directed_within_cohort_positive_control_not_independent_replication
S10	connected_distal_edge_fraction	static_site_relative	inactive_like_minus_active_partner_bound	59	15	44	E023	HC3_t	two_sided	state_16	0.9607444580928438	0	93.22033898305084	literature_directed_within_cohort_positive_control_not_independent_replication
S11	endpoint_mean_changed_direct_count	changed_site_relative_endpoint_mean	inactive_like_minus_active_partner_bound	59	15	44	E023	HC3_t	two_sided	state_16	0.006855613988350094	1	100.0	literature_directed_within_cohort_positive_control_not_independent_replication
S12	endpoint_mean_changed_adjacent_count	changed_site_relative_endpoint_mean	inactive_like_minus_active_partner_bound	59	15	44	E023	HC3_t	two_sided	state_16	0.001155868494726444	1	100.0	literature_directed_within_cohort_positive_control_not_independent_replication
S13	endpoint_mean_changed_connected_distal_count	changed_site_relative_endpoint_mean	inactive_like_minus_active_partner_bound	59	15	44	E023	HC3_t	two_sided	state_16	0.056412903768191226	0	100.0	literature_directed_within_cohort_positive_control_not_independent_replication
S14	endpoint_mean_changed_direct_fraction	changed_site_relative_endpoint_mean	inactive_like_minus_active_partner_bound	59	15	44	E023	HC3_t	two_sided	state_16	0.46193285729103206	0	100.0	literature_directed_within_cohort_positive_control_not_independent_replication
S15	endpoint_mean_changed_adjacent_fraction	changed_site_relative_endpoint_mean	inactive_like_minus_active_partner_bound	59	15	44	E023	HC3_t	two_sided	state_16	0.7172700791652028	0	100.0	literature_directed_within_cohort_positive_control_not_independent_replication
S16	endpoint_mean_changed_connected_distal_fraction	changed_site_relative_endpoint_mean	inactive_like_minus_active_partner_bound	59	15	44	E023	HC3_t	two_sided	state_16	0.4779323845360224	0	100.0	literature_directed_within_cohort_positive_control_not_independent_replication
