## Supplementary material for "An Exact-Residue Atlas of Opioid Receptor Wiring and Rewiring across Ligand and Transducer Contexts": SI files: STRUCTURAL_COMPANION_PROVENANCE.csv

pdb_id	subtype	designated_receptor_chain	canonical_structure_url	editable_pdb_file	editable_pdb_sha256	format_note
8F7R	MOR	R	https://www.rcsb.org/structure/8F7R	../figures/structures/F02_8F7R_MOR.pdb	5462db31dbbac5922c7ddbd4ba7800c7c0e06af0225e154a2e9da3d1e306d95e	Editable reduced panel export; canonical deposited coordinates remain under the PDB accession.
8F7S	DOR	R	https://www.rcsb.org/structure/8F7S	../figures/structures/F02_8F7S_DOR.pdb	8e2fe2a41d653119145b496d4d7e7e34bba276c3942b668adc9dd004302f1315	Editable reduced panel export; canonical deposited coordinates remain under the PDB accession.
8F7W	KOR	R	https://www.rcsb.org/structure/8F7W	../figures/structures/F02_8F7W_KOR.pdb	235ed99ce44cf95e69dc71cc61678b7c57acc01b94cf95ce45bbb030014a43e7	Editable reduced panel export; canonical deposited coordinates remain under the PDB accession.
8F7X	NOP	R	https://www.rcsb.org/structure/8F7X	../figures/structures/F02_8F7X_NOP.pdb	fe3a656a0e4c1e625841edc4b6ee98a6ebee82d0d596fa90a4c041571c865b71	Editable reduced panel export; canonical deposited coordinates remain under the PDB accession.
4DJH	KOR	A	https://www.rcsb.org/structure/4DJH	../figures/structures/F04_4DJH_inactive.pdb	c8e4be51eead11838653e39c6008770370d20bcbbcbb91b912f3301be5596629	Editable reduced panel export; canonical deposited coordinates remain under the PDB accession.
8F7W	KOR	R	https://www.rcsb.org/structure/8F7W	../figures/structures/F04_8F7W_peptide_Gi.pdb	5a827fd286a07d794a96a8d919881e6e29f1fe0e4eb4ca859da30a87def01535	Editable reduced panel export; canonical deposited coordinates remain under the PDB accession.
9L60	KOR	D	https://www.rcsb.org/structure/9L60	../figures/structures/F04_9L60_allosteric_Gi.pdb	38f5f8a7966e96e4e05c59363f7d19850febadfa666b22c434000888e639cff1	Editable reduced panel export; PDB-compatible alias A1D represents deposited MPAM-15 component A1D6C.
9ZZO	KOR	A	https://www.rcsb.org/structure/9ZZO	../figures/structures/F04_9ZZO_arrestin_PIO.pdb	96fdc653a9c8cd1513ca5fce5126c18c73f23d0875f0155865fdb4b3ee0cf750	Editable reduced panel export; canonical deposited coordinates remain under the PDB accession.
9PA5	MOR	R	https://www.rcsb.org/structure/9PA5	../figures/structures/F06_9PA5_MOR.pdb	348a0dcff40a02adbd305c8187914740fdb00703cec146450538d7910902f9d5	Editable reduced panel export; canonical deposited coordinates remain under the PDB accession.
7YIT	KOR	A	https://www.rcsb.org/structure/7YIT	../figures/structures/F06_7YIT_KOR.pdb	dc498b779628b08ac165bb326b424ca442b1165132c1f8563bd8fdb827381248	Editable reduced panel export; canonical deposited coordinates remain under the PDB accession.
9MQI	MOR	A	https://www.rcsb.org/structure/9MQI	../figures/structures/F06_9MQI_MOR.pdb	c225c8cc5883f76e64b7079270894a54a4904d0452b0ab22a5abf96a48a17e11	Editable reduced panel export; PDB-compatible alias A1B represents deposited component A1BNM.
6VI4	KOR	B	https://www.rcsb.org/structure/6VI4	../figures/structures/F08_6VI4_inactive_KOR.pdb	df522e03defe312cb88ebd0c3da0b9375448d3a8466200ae60f6782cb8af6c04	Editable reduced panel export; canonical deposited coordinates remain under the PDB accession.
7Y1F	KOR	R	https://www.rcsb.org/structure/7Y1F	../figures/structures/F08_7Y1F_active_KOR_Gi.pdb	961f1704a7af7c272cc992fc224549e7091120bae3ec98aacff7e6b5eabf2a1e	Editable reduced panel export; canonical deposited coordinates remain under the PDB accession.
9L60	KOR	D	https://www.rcsb.org/structure/9L60	../figures/structures/F10_9L60_wiring.pdb	097c3b43a9cdaa0a4b5eab48ba28aabdf9369afbc56fea5a410d344bfe2f89b8	Editable reduced panel export; PDB-compatible alias A1D represents deposited MPAM-15 component A1D6C.
9PXW	MOR	R	https://www.rcsb.org/structure/9PXW	../figures/structures/F12_9PXW_Gbeta.pdb	405f1ff0423db83f8508455f63a5edd994c097232ef5f110eb9ed594775087bc	Editable reduced panel export; PDB-compatible alias A1A represents deposited naloxone component A1APV.
4N6H	DOR	A	https://www.rcsb.org/structure/4N6H	../figures/structures/F14_4N6H_water.pdb	4f57ad24bde883caa67f8be8b3cb4b0e5dde4a3b1b17908833b083ca563cccbe	Editable reduced panel export; canonical deposited coordinates remain under the PDB accession.
4DJH	KOR	A	https://www.rcsb.org/structure/4DJH	../figures/structures/F14_4DJH_water.pdb	3eb7b9ed633e431128f081929777d192022e38a6048d7036cfbdf497fbbd1717	Editable reduced panel export; canonical deposited coordinates remain under the PDB accession.
4EA3	NOP	A	https://www.rcsb.org/structure/4EA3	../figures/structures/F14_4EA3_water.pdb	b5a8e565574012f0394a2aeb3cb172af6ac97d74a9bc03e5efd7d3272a476361	Editable reduced panel export; canonical deposited coordinates remain under the PDB accession.
